# Staging Alzheimer’s disease in the brain and retina of *B6.APP/PS1* mice by transcriptional profiling

**DOI:** 10.1101/741421

**Authors:** Sumana R. Chintapaludi, Asli Uyar, Harriet M. Jackson, Casey J. Acklin, Xulong Wang, Michael Sasner, Gregory W. Carter, Gareth R. Howell

## Abstract

Alzheimer’s disease (AD) is a common form of dementia characterized by amyloid plaque deposition, TAU pathology, neuroinflammation and neurodegeneration. Mouse models recapitulate some key features of AD. For instance, the B6.*APP/PS1* model (carrying human transgenes for mutant forms of *APP* and *PSEN1*) shows plaque deposition and associated neuroinflammatory responses involving both astrocytes and microglia beginning around 6 months of age. However, in our colony, TAU pathology, significant neurodegeneration and cognitive decline are not apparent in this model even at older ages. Therefore, this model is ideal for studying neuroinflammatory responses to amyloid deposition. Here, RNA sequencing of brain and retinal tissue, generalized linear modeling (GLM), functional annotation followed by validation by immunofluorescence (IF) was performed in B6.*APP/PS1* mice to determine the earliest molecular changes prior to and around the onset of plaque deposition (2-6 months of age). Multiple pathways were shown to be activated in response to amyloid deposition including the JAK/STAT and NALFD pathways. Putative, cell-specific targets of STAT3, a central component of the JAK/STAT pathway, were identified that we propose provide more precise options for assessing the potential for targeting activation of the JAK/STAT pathway as a treatment for human AD. In the retina, GLM predicted activation of vascular-related pathways. However, many of the gene expression changes comparing B6 with B6.*APP/PS1* retina samples occurred prior to plaque onset (2 months of age). This suggests retinal changes in B6.*APP/PS1* mice may be an artefact of overexpression of mutant forms of APP and PSEN1 providing limited translatability to human AD. Therefore, caution should be taken when using this mouse model to assess the potential of using the eye as a window to the brain for AD.
