## Supplemental Table 1 for "Staging Alzheimer’s disease in the brain and retina of *B6.APP/PS1* mice by transcriptional profiling"

### Sheet: appGenes_avgTPM_glm
Gene		Average log2(TPM)								GLM output
SYMBOL	ENTREZID	WT_2m	WT_4m	WT_5m	WT_6m	APP_2m	APP_4m	APP_5m	APP_6m	Estimate	Std. Error	t value	Pr(>|t|)
Lamr1-ps1	79234	0	0.0255686	0.0115815	0.025189	3.77006	3.96333	3.66291	3.71213	3.77006	0.0789263	47.7669	2.1745e-43
Prnp	19122	9.58398	9.56927	9.63682	9.66091	10.9734	11.03	11.0382	11.0093	1.38944	0.0250911	55.376	1.53546e-46
App	11820	10.498	10.4874	10.4609	10.4356	11.4668	11.4964	11.4805	11.4286	0.96882	0.0274956	35.2354	5.69001e-37
Ldlr	16835	3.82497	4.1903	4.16457	4.16682	4.56705	4.75692	4.21462	4.58205	0.742082	0.171169	4.33538	7.03548e-05
Insig1	231070	6.09176	6.39369	6.4522	6.47219	6.60635	6.80976	6.40555	6.73302	0.514594	0.133296	3.86054	0.000325575
Stard4	170459	4.52678	4.67526	4.71689	4.74805	4.98728	5.03875	4.84248	4.93628	0.460504	0.0890398	5.17188	4.09486e-06
Cldn5	12741	5.46579	5.7663	5.83199	5.8011	5.84085	6.06543	5.70847	5.73058	0.375064	0.107035	3.50413	0.000975897
Psen1	19164	5.96732	5.91619	5.87762	5.89857	6.34025	6.38822	6.32783	6.34503	0.372922	0.0448435	8.31609	5.41766e-11
Cirbp	12696	6.62154	6.80438	6.99919	7.03746	6.9906	7.0664	6.99791	7.05804	0.369059	0.134186	2.75036	0.00826623
Sh2d3c	27387	4.21524	4.38627	4.4091	4.43272	4.58159	4.72677	4.43338	4.49128	0.366345	0.123568	2.96471	0.00463262
Snhg3	399101	3.88548	4.16281	4.4961	4.66019	4.24772	4.17253	4.45969	4.21162	0.362243	0.162351	2.23123	0.0301796
Arrdc1	215705	3.74977	3.93691	4.01063	3.93618	4.10926	4.12493	4.01688	4.11615	0.359483	0.107016	3.35917	0.00150271
Agbl5	231093	3.73704	4.02401	3.85765	3.96577	4.0935	4.3326	3.91755	4.15388	0.356454	0.0914406	3.8982	0.000289114
Nrarp	67122	3.88079	4.11217	4.21422	4.2463	4.23606	4.29309	4.1453	4.33174	0.355275	0.0932343	3.81056	0.000380876
Zfp467	68910	4.7665	4.95401	5.0621	5.05279	5.10848	5.15214	4.93966	5.07702	0.341983	0.10027	3.41062	0.00129057
Sqle	20775	5.96061	6.05309	6.04139	6.02007	6.29881	6.32774	6.10387	6.24512	0.338197	0.0798481	4.23551	9.76731e-05
Rab34	19376	4.64011	4.78856	4.76645	4.74124	4.96518	4.97209	4.78385	5.03552	0.32507	0.0789911	4.11528	0.000144408
Akap12	83397	4.91248	5.0888	5.00206	4.91047	5.23399	5.33006	5.12002	5.2793	0.321509	0.0866714	3.70952	0.00052153
Gm11472	668950	3.80739	4.07005	4.11014	4.29673	4.12164	3.96678	3.96847	4.10234	0.314246	0.1279	2.45697	0.0175248
Fdps	110196	6.48355	6.61936	6.65925	6.62659	6.797	6.80572	6.69862	6.80426	0.313449	0.0674513	4.64705	2.48379e-05
Zkscan16	100041581	5.31392	5.47982	5.44026	5.53206	5.62466	5.73541	5.53509	5.63222	0.310742	0.0871133	3.5671	0.000806791
Nsdhl	18194	4.67248	4.73449	4.70518	4.70082	4.9801	4.92867	4.85474	4.87188	0.307613	0.0623056	4.93716	9.23124e-06
Acat2	110460	5.67695	5.73329	5.80416	5.7304	5.98344	6.01909	5.83745	5.98778	0.306499	0.0714972	4.28686	8.25412e-05
Pcbd1	13180	3.97488	4.21125	4.26226	4.42076	4.27347	4.35085	4.34667	4.47872	0.29859	0.132106	2.26023	0.028194
C030014I23Rik	77381	3.97656	4.1665	4.21103	4.15129	4.27482	4.21183	4.25074	4.27458	0.298264	0.0961205	3.10303	0.00314836
Vps37d	194309	4.06146	4.29255	4.40861	4.42388	4.34405	4.37605	4.32616	4.4884	0.282597	0.0724546	3.90033	0.000287177
Oxld1	66431	3.1671	3.29428	3.28249	3.42195	3.44344	3.65788	3.47321	3.51586	0.276335	0.128411	2.15195	0.0362544
Nfil3	18030	4.08052	4.42078	4.30791	4.21329	4.35014	4.56864	4.10254	4.27267	0.269623	0.133321	2.02235	0.048506
Arntl	11865	4.88951	5.15686	5.03647	5.04582	5.15777	5.24784	5.04612	4.96401	0.268261	0.0780732	3.43602	0.00119668
Slc16a1	20501	4.716	4.77614	4.87048	4.88383	4.98242	5.01232	4.73643	4.9257	0.266415	0.0856673	3.10987	0.00308797
Qsox1	104009	4.67123	4.80928	4.76447	4.78416	4.93641	4.9227	4.78087	4.85611	0.265172	0.0613273	4.32388	7.30743e-05
Rprm	67874	5.52016	5.55373	5.60322	5.67158	5.78531	5.71089	5.69818	5.70336	0.265148	0.0734427	3.61027	0.000707438
Cc2d2a	231214	4.62624	4.81666	4.7098	4.78696	4.89088	5.04141	4.74248	4.83634	0.264648	0.0815825	3.24393	0.00210394
Aacs	78894	5.11384	5.24735	5.18342	5.11146	5.37775	5.34915	5.24044	5.27602	0.263913	0.0748007	3.52821	0.000907576
Dhcr24	74754	6.2628	6.35122	6.31922	6.27753	6.52592	6.50884	6.38452	6.53458	0.263124	0.0619008	4.25074	9.29259e-05
Pdgfrb	18596	3.55938	3.65337	3.6411	3.62445	3.81321	3.90396	3.65334	3.67106	0.253833	0.0707621	3.58713	0.000759129
Zfp941	407812	4.59107	4.70234	4.734	4.79816	4.84391	5.02292	4.78386	4.84521	0.252832	0.0601136	4.2059	0.000107591
Zfp354c	30944	5.03346	5.04882	5.02562	5.02488	5.28373	5.10759	4.98632	5.16914	0.250269	0.0576001	4.34493	6.81723e-05
Fdft1	14137	6.10395	6.21071	6.1718	6.12565	6.35418	6.36999	6.28117	6.37255	0.250231	0.0568223	4.40375	5.61118e-05
Spint2	20733	4.80753	5.04104	5.12298	5.18579	5.05721	5.106	5.07926	5.12352	0.249687	0.0659739	3.78463	0.000413015
E130307A14Rik	327744	5.62215	5.80592	5.75969	5.71531	5.8685	5.85339	5.71432	5.94684	0.246348	0.0712533	3.45735	0.00112287
Gale	74246	4.12178	4.23072	4.38877	4.36413	4.36762	4.47533	4.29637	4.38045	0.245843	0.0756133	3.25133	0.00205934
Fam222a	433940	3.55043	3.74251	3.6458	3.66937	3.79622	3.75039	3.60623	3.69369	0.24579	0.0567613	4.33025	7.15564e-05
Srebf1	20787	5.43979	5.61942	5.63698	5.62781	5.68482	5.83841	5.66105	5.81524	0.245031	0.0921745	2.65834	0.0105185
Fbxl4	269514	4.11767	4.21604	4.29822	4.45601	4.36161	4.36721	4.30716	4.41585	0.243931	0.0931243	2.61942	0.0116304
2510002D24Rik	72307	4.32002	4.36685	4.56075	4.60349	4.5638	4.63216	4.51302	4.62663	0.243781	0.085136	2.86343	0.0061089
Lmo1	109594	3.74988	3.96282	3.9685	3.99647	3.9904	4.06831	4.03537	4.16714	0.240526	0.0910952	2.64038	0.0110188
Abcb8	74610	5.15249	5.25048	5.25749	5.22691	5.39211	5.38969	5.26549	5.29348	0.239621	0.0510607	4.69287	2.12692e-05
Ddr1	12305	5.88346	6.01449	6.0371	6.04706	6.12293	6.20991	5.9653	6.14704	0.239468	0.0695347	3.44387	0.001169
Gm1673	381633	5.60607	5.75206	5.97156	6.02029	5.84503	5.71366	5.84765	5.87055	0.238958	0.0964417	2.47775	0.0166437
Nxph3	104079	4.45216	4.52344	4.5206	4.48376	4.6906	4.66576	4.60428	4.61603	0.238432	0.0504497	4.72614	1.89981e-05
Paqr6	68957	4.24835	4.50122	4.50775	4.51948	4.48619	4.59145	4.55498	4.68938	0.237837	0.0970457	2.45078	0.0177955
Hmgcs1	208715	7.85993	7.85706	7.88618	7.82059	8.09764	8.05685	7.91095	7.99976	0.237717	0.0733031	3.24293	0.00211001
Zkscan2	210162	3.97606	4.12097	4.09871	4.1356	4.21351	4.51115	4.094	4.33028	0.237454	0.101711	2.3346	0.0236214
Myt1	17932	4.00279	4.14208	3.9871	3.96933	4.23654	4.31608	4.02695	4.15245	0.233751	0.0738351	3.16585	0.00263355
Mccc2	78038	4.32342	4.45688	4.49901	4.5752	4.55489	4.58457	4.54532	4.54639	0.231463	0.0714619	3.23897	0.0021343
Rfxap	170767	5.4614	5.66573	5.47405	5.47601	5.68779	5.63772	5.44818	5.65712	0.226386	0.0894441	2.53104	0.0145645
Agbl3	76223	3.87699	4.03339	4.14222	4.19967	4.10176	4.38506	4.0745	4.17203	0.224766	0.0947474	2.37227	0.0215682
Nelfe	27632	4.83481	5.00772	5.0338	5.09065	5.05581	5.06623	5.0237	4.96869	0.221001	0.0602392	3.66872	0.000591432
Slc25a10	27376	4.22563	4.31944	4.33437	4.38066	4.44651	4.54628	4.40421	4.48039	0.220872	0.0695813	3.1743	0.00257067
Idh1	15926	5.33544	5.30197	5.40568	5.40289	5.55512	5.48269	5.40425	5.52638	0.219673	0.0626258	3.50771	0.000965417
Oard1	106821	4.28778	4.38991	4.54571	4.60998	4.50742	4.6579	4.58502	4.6221	0.219634	0.0823973	2.66555	0.0103235
Zbtb25	109929	3.68887	3.77014	3.883	3.91741	3.9076	3.99885	3.86255	3.90159	0.21873	0.0800952	2.73087	0.00870244
Tcta	102791	5.002	5.06897	5.18197	5.20867	5.22068	5.24741	5.21196	5.17791	0.21868	0.0686071	3.18742	0.00247586
Kazald1	107250	3.18878	3.47565	3.58608	3.55399	3.40654	3.54432	3.4769	3.6025	0.21776	0.0965041	2.25648	0.0284437
Zfp90	22751	3.42102	3.54815	3.61918	3.67677	3.6387	3.6695	3.61116	3.69748	0.217678	0.0747068	2.91376	0.00532783
Tox	252838	3.54464	3.61643	3.64674	3.6078	3.76076	3.76114	3.696	3.84852	0.216121	0.0767544	2.81575	0.00694575
Fance	72775	4.46578	4.60015	4.5454	4.64988	4.67819	4.84603	4.68921	4.76978	0.212408	0.0914778	2.32196	0.0243481
Bloc1s5	17828	4.27095	4.44336	4.49511	4.47592	4.48234	4.67403	4.43856	4.49651	0.211387	0.0730438	2.89398	0.0056231
2310022B05Rik	69551	5.8925	6.01201	6.0278	6.03819	6.10373	6.16256	6.03406	6.17976	0.211236	0.0631537	3.3448	0.00156763
Ccdc159	67119	3.72069	3.90446	3.74883	3.59288	3.9317	3.97501	3.79736	3.8812	0.211004	0.0865138	2.43897	0.018322
Col4a1	12826	4.32417	4.43307	4.23434	4.10492	4.53416	4.47081	4.29718	4.34489	0.209982	0.0671862	3.12538	0.00295523
Asl	109900	4.14601	4.28744	4.34875	4.46393	4.35502	4.51214	4.47329	4.44319	0.209011	0.0711636	2.93705	0.00499888
Tfrc	22042	6.37627	6.22988	6.34958	6.37339	6.58402	6.50998	6.44124	6.37521	0.207748	0.0780018	2.66337	0.010382
Nudt16	75686	3.69444	3.79154	3.94823	4.07259	3.90185	3.96093	3.86633	3.90617	0.207412	0.0744512	2.78588	0.00752259
Triobp	110253	3.58051	3.62066	3.60004	3.54372	3.78764	3.64221	3.5622	3.63555	0.207125	0.083051	2.49396	0.0159847
Pop7	74097	4.73539	4.83536	4.9405	4.97572	4.94034	5.01165	4.93872	5.01376	0.204949	0.0802133	2.55505	0.013707
Mob3a	208228	3.49635	3.5966	3.58946	3.52211	3.70099	3.83924	3.60948	3.73803	0.204635	0.0744877	2.74723	0.00833476
Rps6ka5	73086	4.2467	4.30455	4.33093	4.34671	4.45075	4.5259	4.37716	4.51746	0.204057	0.0600596	3.39757	0.00134151
Gpr135	238252	3.35741	3.48447	3.56701	3.6453	3.56096	3.61711	3.65125	3.71267	0.203545	0.0837543	2.43027	0.0187189
Anapc7	56317	5.00928	5.08152	5.16209	5.15119	5.21231	5.17398	5.1395	5.15844	0.203037	0.0449801	4.51392	3.88677e-05
P2rx4	18438	4.2293	4.50018	4.52914	4.51543	4.43219	4.50369	4.50277	4.44182	0.202887	0.0759206	2.67235	0.0101426
Parp12	243771	3.59884	3.71994	3.82842	3.94288	3.80158	4.05406	3.9332	4.09155	0.202734	0.0953304	2.12664	0.0384081
Dusp16	70686	3.55086	3.71095	3.67363	3.69182	3.75288	3.85125	3.61677	3.63673	0.20202	0.0754502	2.67752	0.0100071
Trub1	72133	4.14888	4.25145	4.25053	4.28273	4.34839	4.41768	4.29558	4.38872	0.199507	0.0570217	3.49879	0.000991699
Tmem98	103743	3.9032	4.16129	4.18356	4.23507	4.1027	4.31687	4.05675	4.17163	0.199497	0.0983053	2.02936	0.0477618
Unc93b1	54445	3.56875	3.80426	3.79736	3.85468	3.76524	3.81495	3.81896	3.96338	0.196495	0.0854767	2.29882	0.0257313
Bcl7c	12055	4.38555	4.49212	4.59386	4.54312	4.58151	4.47727	4.53603	4.52431	0.19596	0.0683625	2.86648	0.00605872
Acvr1c	269275	3.41918	3.5138	3.4863	3.46757	3.6133	3.64054	3.65475	3.56532	0.194119	0.0805	2.41142	0.0196055
Emc9	85308	5.35006	5.52808	5.61436	5.61337	5.54328	5.65653	5.55735	5.53063	0.193224	0.0731782	2.64046	0.0110167
Zfand2b	68818	4.55467	4.69125	4.80096	4.78673	4.74457	4.86753	4.77081	4.74632	0.189894	0.0639042	2.97154	0.00454618
Dtx4	207521	4.44831	4.53621	4.46417	4.45695	4.63804	4.69692	4.55713	4.64608	0.189729	0.0528148	3.59233	0.000747205
Abhd14b	76491	4.52942	4.73971	4.72745	4.72473	4.71699	4.93086	4.76055	4.85464	0.187575	0.0824708	2.27445	0.0272633
Pnpla3	116939	3.3711	3.57411	3.49371	3.46712	3.55839	3.8057	3.44542	3.57469	0.187286	0.0859315	2.17949	0.0340327
Srebf2	20788	6.71761	6.81161	6.76225	6.69251	6.90485	6.86924	6.8459	6.89163	0.187238	0.0423416	4.42208	5.27972e-05
Ddx56	52513	5.48343	5.59653	5.59595	5.58673	5.6703	5.6463	5.61083	5.62936	0.186878	0.0414364	4.50999	3.93816e-05
Rasa4	54153	3.76463	3.93893	3.98739	3.84681	3.95145	4.1119	3.94854	3.96567	0.186822	0.0878904	2.12562	0.038497
Tmsb10	19240	7.85066	7.85896	7.96058	8.01156	8.03716	7.9615	8.05735	8.00029	0.1865	0.0718547	2.59551	0.0123657
Ddah2	51793	4.35811	4.24526	4.31787	4.21648	4.54401	4.34183	4.33986	4.34561	0.185905	0.0899574	2.06659	0.0439708
S1pr5	94226	4.3361	4.53029	4.52498	4.53148	4.52106	4.67525	4.48548	4.59574	0.184959	0.0787499	2.34869	0.0228337
Fam69a	67266	5.0598	4.99537	5.09904	5.09261	5.24462	5.20393	5.14408	5.11379	0.184819	0.0728655	2.53644	0.0143675
Pcdhb9	93880	3.65238	3.77883	3.91148	3.97079	3.83664	3.89314	3.97543	4.00603	0.184264	0.0505975	3.64176	0.000642488
Rgs9	19739	6.09126	6.19449	6.09877	6.009	6.27374	6.23045	6.06802	6.11044	0.182477	0.0672707	2.71258	0.009131
Pfkfb4	270198	3.64995	3.82484	3.7556	3.75482	3.8308	4.01258	3.82186	3.85666	0.180849	0.0764913	2.3643	0.0219884
Atp8b2	54667	5.98225	6.13895	5.94732	5.89793	6.16262	6.23515	5.94138	6.11534	0.180377	0.087135	2.07009	0.0436289
Vav2	22325	3.57049	3.61175	3.53431	3.42715	3.75049	3.67922	3.60733	3.72266	0.180003	0.0663285	2.7138	0.00910169
Mms19	72199	5.06455	5.13582	5.08156	5.08661	5.24448	5.21305	5.09796	5.13936	0.179929	0.0484162	3.7163	0.000510701
Mettl1	17299	3.62629	3.8113	3.75054	3.76651	3.80614	3.8514	3.75775	3.83023	0.17985	0.0616611	2.91675	0.0052845
Sh3yl1	24057	3.41447	3.39262	3.54831	3.52245	3.59409	3.68813	3.56184	3.50838	0.17962	0.0892758	2.01197	0.0496271
Nov	18133	5.94741	5.8789	5.95585	6.02979	6.1257	6.05696	6.17298	6.05673	0.178281	0.068179	2.6149	0.0117662
Afap1l2	226250	4.34124	4.43666	4.27761	4.25335	4.51871	4.38413	4.31776	4.19441	0.177476	0.0771333	2.30091	0.0256038
Rcor3	214742	3.76379	3.75012	3.83581	3.82819	3.94104	3.92639	3.84679	3.96641	0.177253	0.0627351	2.82541	0.00676799
Wwox	80707	4.81643	4.89202	4.89505	4.88989	4.99357	5.02714	4.94727	4.96664	0.177132	0.0550033	3.22039	0.00225198
Tkt	21881	6.79341	6.93443	6.89944	6.88689	6.97003	7.03038	6.94873	7.02745	0.17662	0.0427598	4.13052	0.000137458
Slc5a5	114479	3.64157	3.76307	3.85605	3.84011	3.81731	3.81264	3.8669	3.96053	0.175745	0.0536873	3.27349	0.00193103
Coa6	67892	5.04336	5.16986	5.27601	5.35873	5.21881	5.24912	5.2325	5.28132	0.175445	0.0790333	2.21988	0.03099
Galk2	69976	4.80709	4.85925	4.89411	4.98884	4.98211	4.887	4.87676	4.94757	0.175015	0.0530819	3.29707	0.00180282
Tmem242	70544	6.30302	6.39165	6.48459	6.55078	6.47794	6.51756	6.46421	6.43613	0.174912	0.0613704	2.8501	0.00633293
Rnaseh2a	69724	4.90311	5.00775	5.09628	5.14493	5.07686	5.03434	5.05858	5.12393	0.173751	0.0848968	2.04661	0.0459714
Sun2	223697	5.3554	5.51009	5.43803	5.48862	5.52866	5.58677	5.50078	5.54929	0.173259	0.0611801	2.83196	0.00665005
Lgi4	243914	4.93115	5.13612	5.09727	5.07084	5.10429	5.21897	5.07579	5.14218	0.173138	0.0582329	2.9732	0.00452529
Tmem179	104885	6.61813	6.752	6.80459	6.83695	6.79121	6.74774	6.78363	6.82968	0.173081	0.0381095	4.54167	3.5416e-05
N4bp3	212706	3.83943	4.00161	3.97771	3.90294	4.0123	3.83738	3.98428	3.88385	0.172862	0.0641903	2.69296	0.00961227
Ccdc107	622404	5.61315	5.77207	5.78086	5.77983	5.78547	5.80842	5.78147	5.75684	0.172319	0.0462475	3.72602	0.000495559
Pde8a	18584	4.02122	4.08227	4.20119	4.20122	4.19345	4.21844	4.06631	4.31749	0.172238	0.0748406	2.3014	0.0255737
Naga	17939	4.38624	4.52529	4.54465	4.63192	4.5569	4.61028	4.58267	4.61534	0.170658	0.0616551	2.76794	0.00789012
Pkib	18768	4.84605	4.8605	4.7731	4.78761	5.01633	4.98922	4.90394	4.99933	0.170282	0.0822341	2.0707	0.0435697
Casp9	12371	4.20631	4.37565	4.32325	4.37482	4.37556	4.44949	4.34255	4.44435	0.169251	0.0509455	3.3222	0.00167511
Kti12	100087	3.89088	4.03101	3.99292	4.06551	4.05966	4.02878	3.91516	4.06383	0.168781	0.0713037	2.36707	0.0218416
Cbr1	12408	6.47782	6.61462	6.62349	6.61175	6.64614	6.68234	6.59109	6.61961	0.168317	0.0420393	4.0038	0.000206663
Znhit2	29805	4.67232	4.83737	4.90883	4.94737	4.84061	4.86207	4.88637	4.80643	0.168289	0.0743528	2.26339	0.0279848
Tril	66873	4.86702	4.95132	5.00921	4.97488	5.03415	5.10616	4.94049	5.04124	0.167124	0.0574621	2.90842	0.00540607
Slc30a1	22782	4.42128	4.44016	4.49465	4.57272	4.58789	4.64882	4.44528	4.5539	0.166615	0.0659387	2.52681	0.0147205
Irak1	16179	5.92295	6.06031	5.96438	5.91851	6.08888	6.14005	5.99363	6.14358	0.165928	0.0659461	2.51612	0.0151216
Pcyt2	68671	7.03122	7.16958	7.08193	7.06704	7.19572	7.24309	7.08913	7.18324	0.164499	0.052714	3.1206	0.00299557
Mogs	57377	4.55503	4.7708	4.65822	4.67174	4.71843	4.69806	4.66403	4.66128	0.163407	0.0531121	3.07665	0.00339148
Atp5s	68055	4.3682	4.39554	4.48598	4.57633	4.5309	4.5661	4.45579	4.49109	0.162698	0.0669898	2.4287	0.0187914
Alg9	102580	4.37633	4.49411	4.46426	4.45767	4.53752	4.40174	4.57832	4.4611	0.16119	0.0617575	2.61005	0.0119136
Traf7	224619	6.26499	6.34659	6.23387	6.17253	6.42454	6.40214	6.2947	6.36925	0.159544	0.0610387	2.61382	0.0117988
Mapk7	23939	4.21839	4.40422	4.31733	4.34812	4.37741	4.5286	4.31557	4.38019	0.159015	0.0663881	2.39524	0.0203962
Zscan18	232875	3.981	4.06469	4.12048	4.12335	4.13979	4.31805	4.11356	4.23623	0.158793	0.0603493	2.63123	0.0112821
Tenm4	23966	5.33608	5.45129	5.24382	5.2479	5.4938	5.47662	5.3406	5.40832	0.157716	0.0782975	2.01431	0.0493719
Ccdc124	234388	7.04021	7.17672	7.20533	7.19131	7.19792	7.16732	7.15492	7.11951	0.157713	0.0613278	2.57164	0.0131418
Xpc	22591	3.84551	3.88392	3.93493	3.94876	4.00215	4.06808	3.93495	4.02534	0.156645	0.0559145	2.80151	0.00721549
Armcx4	100503043	5.2139	5.27501	5.21164	5.24059	5.37019	5.43218	5.28195	5.33053	0.156284	0.0436568	3.57984	0.000776149
Tmem80	71448	5.42694	5.54101	5.5393	5.53255	5.58321	5.61872	5.56317	5.57963	0.156264	0.0499377	3.12918	0.00292352
H1f0	14958	6.77937	6.79971	6.81871	6.88412	6.93554	7.04482	6.82945	6.90496	0.156175	0.0604082	2.58532	0.0126917
Smg6	103677	4.75164	4.86993	4.78658	4.74904	4.90745	4.89436	4.81872	4.88492	0.155808	0.0442263	3.52297	0.000922033
Bok	51800	5.36546	5.44545	5.5628	5.57612	5.52113	5.4782	5.55063	5.47191	0.155667	0.0682018	2.28245	0.0267516
Snapc2	102209	4.94628	5.04223	5.07944	5.03895	5.10101	5.07434	5.0551	5.07876	0.154723	0.0615108	2.51538	0.0151495
Pacrg	69310	4.22986	4.20017	4.35109	4.36058	4.38386	4.32094	4.37635	4.45331	0.153999	0.0669305	2.30087	0.0256059
Mrpl2	27398	5.51154	5.65617	5.78614	5.7743	5.66501	5.71307	5.7356	5.69556	0.153471	0.0748246	2.05108	0.045517
Nol3	78688	4.1397	4.18813	4.30067	4.30493	4.29314	4.31017	4.28468	4.31133	0.153435	0.0565548	2.71304	0.00911995
Coprs	66423	5.8698	6.03842	6.12525	6.12807	6.02321	6.01912	6.11335	6.19162	0.153411	0.0573445	2.67525	0.0100665
Tspan9	109246	6.31215	6.4087	6.32325	6.25166	6.46537	6.50513	6.36082	6.36474	0.153221	0.0709062	2.1609	0.0355186
Sema4g	26456	4.72768	4.85032	4.72793	4.70107	4.88081	5.00302	4.75555	4.92748	0.15313	0.0624657	2.45142	0.0177674
Elp6	72341	3.35102	3.50855	3.56361	3.63592	3.50387	3.52125	3.49767	3.53201	0.152853	0.0743936	2.05465	0.0451571
BC029722	613262	6.21994	6.34288	6.37463	6.42724	6.37209	6.37679	6.35083	6.41652	0.152149	0.0472562	3.21966	0.00225669
Msrb1	27361	5.15278	5.25764	5.35658	5.32016	5.30468	5.24107	5.35062	5.30385	0.151894	0.0680117	2.23335	0.0300307
Atf5	107503	4.60472	4.8558	4.82808	4.85755	4.75569	4.8531	4.89184	4.87717	0.150972	0.0616852	2.44746	0.0179419
Smim12	80284	5.87967	6.02234	6.06688	6.07388	6.03062	6.01768	6.06425	6.01822	0.150944	0.0638299	2.36478	0.0219628
Mpst	246221	4.94679	5.09662	5.13477	5.14338	5.09767	5.1493	5.12968	5.16889	0.150883	0.0629316	2.39757	0.0202806
Zfp553	233887	4.13312	4.27657	4.21799	4.14289	4.28389	4.2748	4.13059	4.22467	0.150771	0.0587015	2.56843	0.0132494
Bcl9l	80288	4.26348	4.45257	4.30629	4.25072	4.41403	4.38031	4.30937	4.36118	0.150548	0.0557658	2.69964	0.00944567
Cyp4x1	81906	4.11831	4.18355	4.1308	4.11689	4.26843	4.3643	4.1951	4.29322	0.150116	0.0591141	2.53942	0.0142599
Trabd	67976	4.61167	4.71484	4.65143	4.67104	4.76172	4.68196	4.62874	4.71729	0.15005	0.0488337	3.07267	0.00342968
Rnh1	107702	5.73392	5.8204	5.883	5.84301	5.8837	5.97739	5.93296	5.919	0.149775	0.0517164	2.89608	0.00559099
Tmem163	72160	5.3544	5.29597	5.29686	5.27327	5.50416	5.4491	5.31822	5.25963	0.149756	0.0737927	2.02942	0.0477557
Olfml1	244198	4.01967	4.15057	4.20742	4.25534	4.16916	4.32523	4.11563	4.32491	0.149484	0.0734025	2.0365	0.0470131
Wiz	22404	5.19532	5.31527	5.19635	5.18272	5.34392	5.30703	5.21871	5.26178	0.148601	0.053468	2.77925	0.00765648
Slc29a1	63959	5.10235	5.24453	5.25063	5.3174	5.25092	5.28674	5.29456	5.34205	0.14857	0.0707778	2.0991	0.0408777
Pou6f1	19009	6.6509	6.76112	6.71626	6.64454	6.79883	6.80205	6.68074	6.7216	0.14793	0.0491489	3.00983	0.00408851
Kctd7	212919	3.45688	3.54783	3.63226	3.58024	3.60476	3.73545	3.49414	3.72106	0.147874	0.0612132	2.41572	0.0193999
Nat9	66176	4.76137	4.8947	4.78188	4.85138	4.9092	4.91163	4.8063	4.82824	0.14783	0.0609107	2.42699	0.0188704
Iffo2	212632	3.90064	4.04808	3.98039	3.98473	4.0479	4.076	4.0255	4.08334	0.147259	0.0487838	3.01861	0.00398986
Gtpbp6	107999	5.32692	5.47003	5.49694	5.55908	5.47306	5.40657	5.46168	5.41139	0.146141	0.0652337	2.24027	0.0295477
Med12	59024	4.79656	4.91089	4.75763	4.74725	4.94123	5.01075	4.81189	4.9694	0.144671	0.0710574	2.03597	0.0470689
Foxred2	239554	4.09252	4.19772	4.21977	4.22832	4.23698	4.30689	4.25468	4.28426	0.144456	0.0473807	3.04884	0.00366687
Dpysl3	22240	5.28962	5.18089	5.13274	5.08923	5.43381	5.3617	5.21405	5.33067	0.144183	0.064729	2.22749	0.0304449
Zfp318	57908	5.08906	5.09993	4.99979	5.01364	5.23303	5.21705	5.02424	5.09768	0.143963	0.0539732	2.6673	0.0102767
Fxyd6	59095	7.06232	7.14105	7.17899	7.21665	7.20476	7.18683	7.23298	7.25366	0.142444	0.0407107	3.49892	0.000991297
Phc2	54383	6.22831	6.35871	6.31999	6.22765	6.37066	6.31047	6.2657	6.30192	0.142342	0.0417478	3.40958	0.00129458
Fam136a	66488	4.74482	4.86426	4.87073	4.9217	4.88631	5.02849	4.867	4.94468	0.14149	0.0550236	2.57144	0.0131486
S100a16	67860	6.56769	6.69761	6.80261	6.77846	6.70833	6.85869	6.71549	6.80211	0.140636	0.0560536	2.50896	0.0153956
Tmem219	68742	4.43426	4.60507	4.61349	4.64669	4.57416	4.67242	4.65428	4.70786	0.139903	0.0658021	2.12611	0.0384546
Mmp15	17388	3.89697	3.98648	3.92339	3.85271	4.03653	4.0113	3.86977	4.01818	0.139569	0.060282	2.31526	0.0247416
Tsr3	68327	4.85693	4.99032	5.05724	4.97218	4.99606	5.00797	5.02761	5.0754	0.139133	0.0575026	2.4196	0.0192162
Mpzl1	68481	4.66538	4.65367	4.5954	4.56474	4.80451	4.68387	4.469	4.60263	0.139125	0.0481158	2.89147	0.00566158
Leo1	235497	5.27143	5.36646	5.3615	5.36472	5.41036	5.50352	5.32729	5.33423	0.138928	0.0622533	2.23165	0.0301502
Grem2	23893	4.22006	4.23677	4.2813	4.32505	4.35899	4.41199	4.32661	4.32553	0.138927	0.0498337	2.78782	0.00748382
Nyap1	243300	5.56505	5.67498	5.67611	5.69773	5.70373	5.7352	5.69183	5.77366	0.138682	0.0413813	3.35131	0.00153787
Zmym4	67785	5.1481	5.21705	5.14789	5.20847	5.28627	5.33307	5.1675	5.30279	0.138167	0.0529595	2.60891	0.0119485
Zdhhc16	74168	4.66218	4.69513	4.68732	4.68642	4.80016	4.57079	4.68247	4.63935	0.137976	0.0491146	2.80926	0.00706739
Dnpep	13437	5.3176	5.40426	5.44921	5.51386	5.45523	5.5001	5.47903	5.45216	0.137633	0.0516879	2.66277	0.0103983
Plekha7	233765	4.03042	4.11856	4.05521	4.05817	4.16731	4.09045	4.01556	4.11809	0.136891	0.0616743	2.21957	0.0310124
Ring1	19763	5.10817	5.31058	5.22088	5.28214	5.24465	5.32898	5.24297	5.26659	0.136484	0.0551604	2.47431	0.0167868
Slx1b	75764	4.05108	4.13184	4.2183	4.21878	4.18633	4.29879	4.19198	4.27895	0.135246	0.066228	2.04213	0.0464304
Mppe1	225651	3.7076	3.71311	3.84579	3.95231	3.84255	3.85672	3.80151	3.96505	0.134952	0.0650357	2.07504	0.0431481
Pofut1	140484	4.17151	4.23892	4.12508	4.15607	4.3064	4.35402	4.24299	4.3142	0.134892	0.0565516	2.38529	0.0208964
Ptprk	19272	4.76493	4.81841	4.71317	4.72755	4.89931	4.89407	4.81533	4.79402	0.134378	0.0443096	3.03271	0.00383604
Nkain4	58237	5.74179	5.86272	5.91368	5.96826	5.87493	5.85139	5.98676	5.9006	0.133141	0.0637227	2.08937	0.041783
Glra2	237213	3.84044	3.82944	3.83505	3.95518	3.97352	3.91457	3.89167	3.96611	0.133077	0.0651893	2.0414	0.0465064
Krba1	77827	4.70014	4.86999	4.78579	4.84089	4.83227	4.94577	4.82367	4.9342	0.132133	0.0545013	2.4244	0.018991
Slc39a6	106957	5.16	5.14798	5.15333	5.19158	5.29178	5.29233	5.19103	5.306	0.131779	0.0448944	2.93532	0.00502258
Coq7	12850	5.53034	5.64306	5.74621	5.73843	5.66131	5.60635	5.68973	5.74526	0.130974	0.0599491	2.18476	0.033621
L1cam	16728	6.92112	7.01113	6.83677	6.73681	7.05176	7.06109	6.9348	6.97962	0.130632	0.0643148	2.03114	0.0475745
Arl4c	320982	5.50131	5.60737	5.62107	5.65677	5.63159	5.67597	5.67062	5.65848	0.130286	0.0362702	3.59209	0.000747766
Ppfia4	68507	5.77144	5.85744	5.74221	5.69943	5.90143	5.9156	5.79126	5.79807	0.129994	0.0502036	2.58934	0.012562
Rpap3	71919	4.77816	4.84219	4.93099	4.97397	4.90802	4.93151	4.9128	4.9607	0.129856	0.049322	2.63282	0.0112361
Echs1	93747	6.04552	6.16947	6.21839	6.24299	6.17497	6.23349	6.23933	6.24344	0.129449	0.0402606	3.21529	0.0022853
Efnb3	13643	6.39572	6.52203	6.56028	6.5791	6.52438	6.58453	6.53089	6.61916	0.128657	0.0520554	2.47155	0.0169025
Ech1	51798	6.03404	6.14766	6.1888	6.23279	6.1624	6.20351	6.21158	6.15417	0.128355	0.042391	3.02788	0.00388806
Eid2b	434156	4.4964	4.52225	4.57098	4.70343	4.62437	4.62794	4.5721	4.59733	0.127977	0.0509722	2.51072	0.0153276
Gnb4	14696	4.79652	4.71604	4.71185	4.73606	4.92427	4.75908	4.67819	4.72399	0.127743	0.054975	2.32366	0.0242492
Csf1	12977	4.03941	4.17209	4.1636	4.22937	4.16609	4.25498	4.14937	4.28823	0.126679	0.0538119	2.35411	0.0225372
Pygb	110078	7.25297	7.3424	7.32706	7.34258	7.3789	7.39652	7.37358	7.40698	0.125931	0.036135	3.48503	0.00103354
Ctps	51797	5.41395	5.38856	5.37095	5.30382	5.53987	5.40952	5.37805	5.43486	0.125921	0.0413767	3.04328	0.00372434
Rp9	55934	5.37917	5.44234	5.55291	5.60636	5.50491	5.53262	5.49999	5.5355	0.125739	0.0574752	2.18771	0.0333929
Plcg1	18803	6.30373	6.35413	6.22318	6.17914	6.42878	6.44369	6.309	6.33115	0.125052	0.0605562	2.06505	0.0441228
Porcn	53627	6.28002	6.39459	6.30146	6.26674	6.40468	6.41575	6.32548	6.29344	0.124661	0.0599373	2.07986	0.0426853
Ube2e2	218793	6.55749	6.58262	6.66313	6.66717	6.68172	6.67873	6.7322	6.72874	0.12423	0.0467771	2.65579	0.0105882
Ubald2	319370	5.02374	5.05642	5.09389	5.1787	5.14796	5.08511	5.1561	5.09968	0.12422	0.060598	2.0499	0.0456364
Prkra	23992	4.69224	4.73945	4.81872	4.78173	4.81646	4.87442	4.76497	4.90498	0.124212	0.0587776	2.11326	0.0395918
Rimklb	108653	4.94686	4.85698	4.83084	4.84555	5.07063	5.0424	4.87081	5.05081	0.123769	0.0537969	2.30068	0.0256179
Psme2	19188	5.71243	5.82888	5.88744	5.94017	5.8362	5.88833	5.88664	5.93627	0.123769	0.0536958	2.305	0.0253555
Mocs2	17434	6.36877	6.44041	6.49202	6.53098	6.49212	6.47922	6.44177	6.5	0.12335	0.0550352	2.24129	0.0294777
Nipsnap1	18082	6.22682	6.33478	6.36109	6.36334	6.34959	6.42992	6.37682	6.37808	0.12277	0.0372746	3.29366	0.00182089
Mrpl10	107732	5.78818	5.85221	5.91223	5.98113	5.91067	5.92952	5.95027	5.91503	0.122489	0.0433063	2.82843	0.0067134
Tubb5	22154	8.64009	8.66257	8.65117	8.61654	8.76241	8.70967	8.66626	8.69368	0.122317	0.0285491	4.28446	8.31959e-05
Kirrel3	67703	5.61155	5.67421	5.59387	5.5534	5.73368	5.69127	5.62222	5.65952	0.122133	0.0483504	2.52599	0.0147509
Use1	67023	6.81811	6.982	7.02351	7.01699	6.9402	6.99976	7.01154	6.96601	0.122092	0.0469048	2.60297	0.0121317
Sgcb	24051	5.32735	5.31932	5.40516	5.41936	5.44941	5.4291	5.47096	5.46721	0.12206	0.0375994	3.24633	0.00208937
Fabp5	16592	7.4986	7.42419	7.51416	7.47757	7.61991	7.48856	7.43259	7.52774	0.121319	0.0574084	2.11325	0.0395921
Thra	21833	9.29306	9.3361	9.37216	9.37186	9.4132	9.36645	9.37348	9.37267	0.120143	0.0375321	3.20109	0.00238062
Phf1	21652	5.24001	5.40682	5.40977	5.41637	5.35993	5.40513	5.4101	5.49625	0.119925	0.0486766	2.46371	0.0172345
Chmp1a	234852	6.60555	6.71266	6.70796	6.74414	6.72545	6.67972	6.71663	6.68031	0.119897	0.0295119	4.06266	0.000171113
Adnp2	240442	4.23354	4.28951	4.23654	4.26649	4.35321	4.36499	4.18709	4.3378	0.119662	0.0475225	2.518	0.0150503
Vtn	22370	6.59699	6.63461	6.66891	6.61789	6.71623	6.7379	6.67282	6.71636	0.119243	0.0580477	2.05423	0.0451996
Nipal3	74552	6.16745	6.27358	6.20071	6.19834	6.28659	6.27498	6.26486	6.27026	0.119131	0.0343894	3.46419	0.00110013
Tmem256	69186	7.04864	7.14299	7.1471	7.233	7.16747	7.07595	7.10978	7.17545	0.11883	0.0565318	2.102	0.0406122
Kdm2b	30841	4.33473	4.40133	4.29243	4.27319	4.45318	4.40174	4.32367	4.26601	0.118451	0.056227	2.10665	0.0401875
Atraid	381629	6.65657	6.73461	6.80044	6.85723	6.77443	6.78598	6.78055	6.79815	0.117855	0.0438923	2.6851	0.00981151
Fat1	14107	4.80435	4.84719	4.69213	4.65867	4.92213	4.9196	4.73777	4.82942	0.117786	0.0553688	2.1273	0.0383512
Cryz	12972	4.27068	4.40338	4.45635	4.49804	4.38766	4.43678	4.4354	4.45607	0.116985	0.0561965	2.08171	0.0425086
Oaz1	18245	9.11222	9.20901	9.3045	9.31986	9.22883	9.19026	9.22734	9.23921	0.116602	0.0488716	2.38588	0.0208664
Ehd1	13660	5.25691	5.29746	5.24267	5.16807	5.37343	5.34533	5.2664	5.23543	0.116518	0.0510182	2.28385	0.0266628
Tceal6	66104	7.00506	7.06227	7.15559	7.16915	7.12102	7.14789	7.12989	7.11062	0.115962	0.051662	2.24463	0.0292474
Tnk2	51789	7.10102	7.2268	7.19397	7.17511	7.21551	7.25002	7.23189	7.29741	0.114488	0.0432289	2.64842	0.0107923
Laptm5	16792	4.74835	4.85175	4.83667	4.90806	4.86258	4.86215	4.88135	5.02827	0.114233	0.0563314	2.02788	0.0479176
2410002F23Rik	668661	5.91444	5.97972	5.98776	5.99439	6.02815	6.0855	6.0265	6.08541	0.113708	0.0548299	2.07384	0.0432647
Megf8	269878	5.99515	6.11775	6.05392	6.02764	6.10825	6.17884	6.10747	6.15319	0.1131	0.0443089	2.55254	0.0137944
Csad	246277	4.38217	4.53064	4.40821	4.44828	4.49488	4.55916	4.47406	4.53238	0.112712	0.0461149	2.44415	0.0180892
Nol10	217431	4.42607	4.47588	4.45245	4.36595	4.53857	4.40911	4.37683	4.43871	0.112503	0.0471425	2.38645	0.0208377
Fads3	60527	4.37995	4.45529	4.46261	4.46263	4.49238	4.53739	4.43591	4.52973	0.112427	0.0548351	2.05028	0.0455987
Fubp3	320267	4.91166	4.95124	5.00339	4.90127	5.02277	5.09592	4.94631	5.10073	0.111101	0.0498286	2.22966	0.0302907
Mios	252875	4.18763	4.22241	4.2421	4.26711	4.29808	4.34072	4.28661	4.27518	0.110454	0.046932	2.35348	0.0225712
Fbxo21	231670	6.50631	6.55513	6.53061	6.51542	6.6165	6.58656	6.58633	6.62304	0.110185	0.0307614	3.58191	0.000771287
Chd4	107932	6.85639	6.89801	6.80389	6.76797	6.96617	6.94248	6.79633	6.92648	0.109775	0.0498476	2.2022	0.0322908
Tsr1	104662	4.75725	4.78243	4.86888	4.84008	4.867	4.76824	4.81912	4.79058	0.109747	0.0444109	2.47117	0.0169184
Agfg2	231801	5.23829	5.29402	5.2915	5.23326	5.34704	5.42453	5.31267	5.38253	0.10875	0.0418417	2.59907	0.0122535
Orai2	269717	5.63102	5.63421	5.62613	5.64579	5.73949	5.58705	5.65797	5.61119	0.108472	0.041148	2.63615	0.0111398
Spg21	27965	4.562	4.57983	4.66335	4.70075	4.66961	4.61013	4.68651	4.63929	0.107613	0.0413614	2.60178	0.0121688
Eif2b4	13667	5.2607	5.35807	5.24606	5.23663	5.36795	5.36283	5.26669	5.21744	0.107249	0.0475802	2.25406	0.0286062
Rab3b	69908	6.25079	6.29376	6.25562	6.25417	6.35788	6.35508	6.29356	6.37326	0.107091	0.0508363	2.10659	0.0401934
Larp6	67557	5.16156	5.27278	5.29624	5.33085	5.26791	5.31847	5.26957	5.26404	0.10635	0.0488132	2.17871	0.0340937
Sema4f	20355	4.95607	5.09887	5.03475	5.05055	5.0622	5.13706	5.0795	5.09594	0.106135	0.0403575	2.62987	0.0113216
St8sia1	20449	4.79419	4.8593	4.77691	4.76552	4.89984	4.93175	4.84476	4.88302	0.105642	0.044075	2.39688	0.0203148
Blcap	53619	6.71142	6.78351	6.82591	6.82223	6.81706	6.80486	6.8214	6.86021	0.105638	0.0310954	3.39724	0.00134282
Ndufb11	104130	7.70712	7.79688	7.80805	7.79508	7.81119	7.75423	7.7529	7.7986	0.10407	0.033013	3.15239	0.00273665
Stmn4	56471	8.3536	8.3198	8.33869	8.32494	8.45638	8.39003	8.27615	8.31445	0.102778	0.0444484	2.31229	0.0249177
Cdh13	12554	5.56759	5.52087	5.49015	5.47958	5.67036	5.65355	5.57705	5.60293	0.102763	0.0452126	2.27288	0.0273646
4833420G17Rik	67392	5.08855	5.1442	5.16779	5.19308	5.19128	5.20371	5.12512	5.22665	0.102737	0.0472564	2.17403	0.034463
Rgmb	68799	5.35004	5.40043	5.36508	5.41722	5.45263	5.44862	5.37568	5.49824	0.102581	0.03338	3.07314	0.00342514
Mapk3	26417	7.34175	7.4533	7.47844	7.47587	7.44407	7.45599	7.47642	7.52104	0.102325	0.0398016	2.57087	0.0131677
Lypd1	72585	6.48704	6.44909	6.44677	6.49823	6.58936	6.5363	6.51502	6.51791	0.102318	0.0357903	2.85883	0.00618549
Wwp2	66894	4.67993	4.79317	4.77605	4.76156	4.78172	4.84177	4.82725	4.83134	0.101783	0.0419657	2.42538	0.0189453
Mapk8ip2	60597	7.32124	7.40962	7.34637	7.32835	7.42268	7.42221	7.38699	7.43342	0.101438	0.0288175	3.52001	0.0009303
Spryd3	223918	7.06547	7.16146	7.19408	7.22067	7.16665	7.17617	7.19909	7.18982	0.101183	0.0278955	3.62723	0.000671713
Fam210b	67017	4.33912	4.39874	4.35776	4.39968	4.44017	4.50826	4.39822	4.45984	0.101044	0.0432059	2.33867	0.023391
Usp5	22225	7.39738	7.46635	7.40869	7.38002	7.49794	7.51491	7.44698	7.45967	0.100555	0.0342578	2.93523	0.00502378
Mtch1	56462	8.63426	8.72678	8.72927	8.72715	8.73416	8.72702	8.71675	8.7542	0.0998981	0.0306558	3.25871	0.00201575
Cabp1	29867	7.49582	7.52169	7.54597	7.54377	7.59537	7.46431	7.53777	7.50595	0.0995478	0.048879	2.03662	0.0470013
Med24	23989	6.36864	6.4674	6.32947	6.32417	6.46807	6.47181	6.40653	6.3887	0.0994345	0.0469037	2.11997	0.0389942
Fbxo44	230903	7.13232	7.22628	7.27291	7.29752	7.23158	7.26477	7.30914	7.30964	0.0992596	0.0372628	2.66377	0.0103714
Pomgnt1	68273	6.04434	6.09207	6.0543	6.03806	6.14277	6.16978	6.05365	6.06272	0.0984283	0.0416313	2.36428	0.0219895
Ppfia3	76787	6.45821	6.50897	6.43345	6.41636	6.55661	6.52769	6.45019	6.48979	0.0984041	0.0418637	2.35059	0.0227295
Ddhd2	72108	5.37371	5.40028	5.43898	5.50024	5.47181	5.50067	5.43646	5.49046	0.0980967	0.0320368	3.062	0.00353403
Lars	107045	5.0164	5.05278	5.08188	5.09685	5.11392	5.14781	5.14715	5.0595	0.0975231	0.0427394	2.28181	0.0267921
Cdc42bpb	217866	6.29731	6.32745	6.24484	6.22322	6.39463	6.36573	6.29017	6.3093	0.0973229	0.0428666	2.27037	0.0275275
Mrpl20	66448	6.60796	6.70488	6.74439	6.68825	6.7038	6.66858	6.65245	6.64406	0.0958377	0.0462584	2.07179	0.0434633
Chd3	216848	7.98155	8.02171	7.94871	7.95489	8.07717	8.05312	7.9757	8.06832	0.0956233	0.0382947	2.49704	0.0158621
Tmem246	67063	5.94443	6.05996	6.05039	6.04703	6.04003	6.09794	6.021	6.08225	0.0955993	0.0440373	2.17087	0.0347147
Prmt1	15469	6.92839	7.02128	7.04429	7.04569	7.02378	7.02352	7.04659	7.07092	0.0953885	0.0378861	2.51777	0.0150588
Syngr3	20974	7.33661	7.42602	7.43169	7.46794	7.43188	7.43269	7.43132	7.46015	0.0952707	0.0272102	3.50128	0.000984288
1110051M20Rik	228356	6.75756	6.86341	6.83297	6.89349	6.85251	6.94172	6.88472	6.91097	0.0949425	0.0404513	2.34708	0.0229222
Psmb5	19173	7.47216	7.55799	7.64626	7.65996	7.56703	7.52941	7.59549	7.58298	0.0948746	0.0404844	2.34348	0.0231219
Txndc5	105245	5.83661	5.89392	5.92727	5.98466	5.93147	5.97236	5.92543	5.9677	0.0948541	0.0366434	2.58858	0.0125867
Aldh9a1	56752	4.87511	4.98761	5.03834	5.08013	4.96979	5.1332	5.02826	5.17349	0.0946758	0.042899	2.20695	0.0319373
Dclk2	70762	5.45691	5.52476	5.50519	5.49417	5.55126	5.5452	5.51783	5.59446	0.094353	0.0381078	2.47595	0.0167186
Clcn6	26372	6.23106	6.32587	6.24982	6.22103	6.32503	6.40147	6.31012	6.37148	0.0939695	0.0405763	2.31587	0.0247057
Cadm3	94332	8.49623	8.51696	8.45494	8.42054	8.58872	8.54973	8.48588	8.4808	0.0924911	0.0358216	2.58199	0.0127998
1500011B03Rik	66236	6.96755	7.01589	7.08518	7.14887	7.05975	7.08024	7.05938	7.11704	0.0921925	0.0422391	2.18264	0.0337864
Ptpre	19267	4.25441	4.27877	4.22324	4.21372	4.34632	4.31577	4.28032	4.29048	0.0919102	0.0369552	2.48707	0.0162617
Pcdh10	18526	6.33156	6.36618	6.30185	6.32065	6.42338	6.40179	6.30671	6.36886	0.0918178	0.0386238	2.37723	0.0213098
Tuba1a	22142	10.5802	10.5725	10.556	10.5177	10.672	10.6227	10.5682	10.5939	0.0917552	0.0281884	3.25507	0.00203712
Exoc2	66482	5.1705	5.22478	5.26652	5.28826	5.26212	5.3847	5.25428	5.30533	0.0916147	0.0405507	2.25926	0.0282583
Eml1	68519	5.89345	5.93136	5.90167	5.83975	5.98475	6.0461	5.87535	5.94288	0.0913009	0.0449022	2.03333	0.0473445
Zbtb4	75580	6.22369	6.32223	6.26698	6.25077	6.31467	6.34446	6.30634	6.35708	0.0909849	0.0408523	2.22716	0.030468
Smdt1	69029	7.65381	7.73485	7.84829	7.9393	7.7445	7.73586	7.82244	7.81526	0.0906902	0.0429065	2.11367	0.0395548
Scaper	244891	4.6389	4.63661	4.57659	4.62757	4.72945	4.73194	4.65513	4.66796	0.0905507	0.0384083	2.35758	0.022349
Frs2	327826	4.99732	4.99483	4.96837	5.02012	5.08782	5.08876	5.01878	5.11008	0.0905003	0.0382648	2.36511	0.0219456
Myh10	77579	7.31239	7.34109	7.25947	7.227	7.4015	7.39356	7.30528	7.29411	0.089111	0.0349176	2.55204	0.0138121
Npdc1	18146	8.0919	8.19212	8.1788	8.17137	8.181	8.15312	8.17011	8.15791	0.0891029	0.0298304	2.98699	0.00435607
Chrnb2	11444	5.30493	5.35575	5.30968	5.2765	5.39364	5.41853	5.30547	5.36685	0.0887139	0.0329146	2.69528	0.00955413
Ano6	105722	3.99111	4.03986	3.98295	3.95168	4.07869	4.16367	4.0266	4.13796	0.0875749	0.0434055	2.0176	0.0490165
Kdm3b	277250	4.99127	5.05812	4.96559	4.94159	5.07856	5.11067	4.97472	5.04929	0.0872925	0.0386899	2.25621	0.0284621
Dbi	13167	8.79134	8.86133	8.88074	8.89306	8.87863	8.91329	8.86657	8.89336	0.087287	0.0423469	2.06124	0.0444998
Pick1	18693	5.93997	6.04885	6.00927	5.93107	6.0271	6.04691	5.94896	6.01278	0.0871357	0.0429885	2.02696	0.0480158
Evl	14026	6.83992	6.85926	6.87024	6.87527	6.92704	6.85322	6.84659	6.91135	0.0871269	0.0307217	2.83601	0.00657801
Pea15a	18611	8.93318	8.94793	8.94922	8.94579	9.01981	9.02747	8.99439	9.02622	0.0866254	0.0176617	4.90471	1.03211e-05
Pmm1	29858	7.53327	7.61593	7.68518	7.71027	7.61981	7.61615	7.65655	7.59334	0.0865424	0.0367239	2.35657	0.0224034
Cdk4	12567	5.92499	5.94564	5.92041	5.89319	6.01125	6.04011	5.88979	6.00553	0.086262	0.0409447	2.10679	0.0401748
Txn1	22166	6.59144	6.60418	6.66742	6.72118	6.67767	6.61525	6.64075	6.63643	0.0862264	0.038443	2.24297	0.0293615
Ly6h	23934	7.84937	7.92588	8.03753	8.08809	7.93443	7.95137	7.99472	8.01217	0.0850548	0.0401911	2.11626	0.0393233
Vps8	209018	5.08466	5.15158	5.08722	5.04577	5.16916	5.18772	5.14476	5.12074	0.0845028	0.0342278	2.46883	0.0170169
Dgcr2	13356	6.55326	6.59647	6.57226	6.55867	6.6353	6.64151	6.59451	6.57246	0.0820413	0.031335	2.6182	0.0116668
Tuba1b	22143	9.98635	10.0563	10.0582	10.0526	10.068	10.0599	10.0727	10.0676	0.0816323	0.02847	2.86731	0.00604513
Phf20	228829	5.59931	5.62113	5.62948	5.62543	5.68086	5.69963	5.69477	5.62907	0.0815561	0.0335118	2.43365	0.0185636
Actg1	11465	10.0793	10.073	10.1044	10.086	10.1605	10.1544	10.0968	10.1679	0.0812213	0.0372615	2.17977	0.0340108
Dcaf8	98193	6.69924	6.76692	6.75532	6.76315	6.77976	6.80266	6.76824	6.80752	0.0805272	0.0222601	3.61756	0.00069186
Dcaf7	71833	6.94807	6.95896	6.94385	6.93738	7.02784	6.99585	6.94505	6.97599	0.0797638	0.0322427	2.47386	0.0168058
Dnajc27	217378	6.66946	6.7112	6.73461	6.75489	6.74911	6.76872	6.73578	6.78128	0.0796446	0.0263448	3.02316	0.00393958
Ubr5	70790	6.0541	6.07822	6.0023	5.98045	6.13175	6.15119	6.04851	6.11108	0.077651	0.0344951	2.25107	0.0288081
Samm50	68653	6.69405	6.79108	6.76436	6.77585	6.77014	6.77526	6.76759	6.80172	0.0760919	0.0334953	2.27172	0.0274397
Stmn2	20257	8.91235	8.87435	8.87037	8.87088	8.98793	8.93001	8.92163	8.90334	0.0755821	0.0230994	3.27204	0.00193921
Pigk	329777	5.83146	5.8949	5.89093	5.88996	5.90662	5.90359	5.90728	5.88103	0.0751595	0.024571	3.05887	0.00356523
Hk1	15275	8.04305	8.05537	7.97024	7.93101	8.11743	8.04791	8.02266	8.00786	0.0743808	0.0361413	2.05805	0.0448164
Rpsa	16785	8.56513	8.6713	8.72699	8.74741	8.6385	8.6498	8.72396	8.72375	0.0733698	0.0258162	2.84201	0.00647265
Asb1	65247	4.67368	4.6972	4.66934	4.70748	4.74685	4.66092	4.67121	4.66377	0.0731678	0.0311084	2.35203	0.0226505
Ndufv1	17995	7.70356	7.75599	7.79599	7.74969	7.77445	7.75679	7.76804	7.80891	0.0708898	0.0327619	2.16379	0.0352844
Scd2	20250	9.8625	9.91841	9.91151	9.9061	9.93313	9.98967	9.89928	10.0124	0.0706288	0.0329291	2.14488	0.0368457
Tprgl	67808	7.48951	7.52608	7.57592	7.58094	7.55976	7.57336	7.54991	7.57622	0.0702571	0.0288194	2.43784	0.0183731
Mgat3	17309	6.848	6.86853	6.85074	6.82496	6.9177	6.8707	6.86659	6.85228	0.0697002	0.0289817	2.40497	0.0199169
2019-09-03	24050	8.21576	8.23619	8.16802	8.16223	8.28541	8.27454	8.25261	8.2168	0.069642	0.0282152	2.46824	0.0170417
Clip4	78785	5.32021	5.31744	5.38241	5.38815	5.3883	5.38965	5.39815	5.42644	0.0680866	0.0318159	2.14002	0.0372563
Ppp2r5b	225849	6.89141	6.91049	6.88008	6.85213	6.95902	6.94958	6.88745	6.91805	0.0676089	0.0302976	2.23149	0.0301613
Fto	26383	7.24764	7.2908	7.24349	7.24363	7.31405	7.31655	7.2736	7.29963	0.0664178	0.0324559	2.0464	0.0459927
Tubb2a	22151	9.51277	9.48019	9.50475	9.49248	9.57864	9.51588	9.5197	9.49454	0.0658738	0.0294834	2.23427	0.0299664
Tpi1	21991	9.68536	9.72542	9.72866	9.71442	9.75095	9.73081	9.73395	9.7265	0.0655857	0.0211303	3.10387	0.00314089
Agpat3	28169	7.42752	7.45809	7.42818	7.43085	7.49277	7.39702	7.42304	7.43312	0.0652441	0.0315553	2.06761	0.0438709
Slc24a3	94249	6.58449	6.59185	6.53607	6.50355	6.64896	6.56273	6.531	6.54029	0.0644626	0.0298742	2.1578	0.0357721
Tbc1d9	71310	6.41506	6.44852	6.40829	6.36271	6.47848	6.46844	6.43328	6.4177	0.0634227	0.0282466	2.24533	0.0291996
Syp	20977	10.156	10.1593	10.106	10.0795	10.2193	10.1526	10.1329	10.1317	0.063299	0.0282305	2.24222	0.0294128
Oaz2	18247	7.90724	7.97056	7.97787	8.00575	7.97019	7.95507	7.96983	7.96771	0.0629445	0.0209061	3.01082	0.00407725
Rnf220	66743	7.40201	7.47752	7.49507	7.51299	7.46437	7.50551	7.46459	7.49272	0.062356	0.0268068	2.32613	0.0241063
Arl2bp	107566	7.16485	7.20992	7.26876	7.29466	7.22633	7.23692	7.24574	7.24107	0.0614841	0.0262231	2.34465	0.0230568
Dcaf5	320808	5.55546	5.55448	5.49733	5.4872	5.61659	5.53962	5.54126	5.53696	0.0611305	0.0270209	2.26234	0.0280541
Atxn7l3	217218	7.31163	7.3255	7.28987	7.26845	7.3726	7.29882	7.26838	7.28728	0.0609668	0.0249504	2.44352	0.0181173
Amfr	23802	7.00341	7.03022	7.03558	7.03693	7.06402	7.07024	7.03705	7.06592	0.0606104	0.0239166	2.53424	0.0144476
Magee1	107528	7.0993	7.14408	7.11221	7.11039	7.15857	7.19891	7.14446	7.19472	0.0592671	0.0293241	2.0211	0.0486394
Ptprn2	19276	7.63042	7.64837	7.59378	7.59451	7.68923	7.6848	7.64006	7.63275	0.0588056	0.0273632	2.14907	0.036494
Rnf41	67588	5.51755	5.53944	5.49839	5.47982	5.57615	5.53204	5.48276	5.58686	0.0586038	0.027299	2.14674	0.0366891
Zcchc18	66995	8.3792	8.44484	8.52173	8.56933	8.43615	8.47552	8.52127	8.51329	0.056956	0.0239803	2.37511	0.0214197
Bbs4	102774	5.76257	5.81437	5.85222	5.88952	5.81523	5.85252	5.85638	5.88291	0.0526578	0.0252264	2.08741	0.041968
Akr1a1	58810	8.70357	8.75628	8.80395	8.8077	8.75468	8.72606	8.77887	8.75269	0.0511093	0.0248872	2.05364	0.0452592
Tnpo2	212999	6.66128	6.70265	6.64639	6.63565	6.70956	6.73084	6.68822	6.68464	0.0482785	0.023122	2.08799	0.0419128
Rps8	20116	9.13402	9.23963	9.24931	9.24272	9.17754	9.24144	9.24413	9.24107	0.0435146	0.020178	2.15654	0.035876
Stk25	59041	8.0817	8.12967	8.13459	8.12486	8.12321	8.12483	8.14468	8.10524	0.0415033	0.0187294	2.21594	0.0312762
