## Supplemental Table 2 for "Staging Alzheimer’s disease in the brain and retina of *B6.APP/PS1* mice by transcriptional profiling"

### Sheet: appGenes_avgTPM_glm
Gene		Average log2(TPM)								GLM output
SYMBOL	ENTREZID	WT_2m	WT_4m	WT_5m	WT_6m	APP_2m	APP_4m	APP_5m	APP_6m	Estimate	Std. Error	t value	Pr(>|t|)
Sdf2l1	64136	5.18663	4.59411	4.48621	4.56167	4.31436	4.08869	4.35264	4.31752	-0.872263	0.217833	-4.00428	0.000206351
Hspa5	14828	8.99295	8.54059	8.38935	8.39633	8.26527	8.03723	8.31997	8.18358	-0.727685	0.165154	-4.4061	5.56751e-05
Manf	74840	7.21685	6.8116	6.65782	6.73307	6.50607	6.34153	6.53548	6.52689	-0.710783	0.140281	-5.06686	5.89822e-06
Creld2	76737	5.20102	4.76694	4.62137	4.75894	4.49842	4.41987	4.63556	4.51209	-0.7026	0.166892	-4.20992	0.000106189
Pdia4	12304	6.36225	5.91663	5.72315	5.74285	5.67861	5.49742	5.67592	5.63326	-0.683641	0.152902	-4.4711	4.48469e-05
Pglyrp1	21946	4.54888	4.19448	4.1984	4.12073	3.91702	3.64099	4.17925	3.87339	-0.631864	0.175448	-3.60142	0.000726798
Per2	18627	5.01423	4.70846	4.53917	4.36032	4.41484	3.89473	4.49029	4.34534	-0.599382	0.203009	-2.9525	0.00479114
Pdia6	71853	7.33789	7.01966	6.95733	6.97359	6.83507	6.7728	6.90098	6.82604	-0.50282	0.11371	-4.42195	5.28205e-05
Hspb1	15507	5.05021	4.77178	4.61485	4.71465	4.56672	4.36609	4.58645	4.56274	-0.483491	0.184607	-2.61903	0.0116421
Cys1	12879	4.17756	4.03709	3.83393	3.9958	3.69555	3.57419	3.7888	3.6858	-0.482019	0.129057	-3.73494	0.000482056
Ifit3	15959	4.32263	4.041	4.37731	4.29211	3.84342	4.17722	4.46966	4.16608	-0.47921	0.169781	-2.82253	0.00682065
Xbp1	22433	7.22146	6.97035	6.90847	6.92998	6.75511	6.59619	6.83934	6.70333	-0.466351	0.12656	-3.68483	0.000562823
Dbp	13170	6.83174	6.34486	6.51612	6.59343	6.39072	6.07976	6.47751	6.43135	-0.441024	0.141949	-3.10693	0.00311381
Calr	12317	9.21977	9.00975	8.83169	8.79502	8.79799	8.69327	8.77177	8.70864	-0.421776	0.110359	-3.82184	0.000367652
Dnajb11	67838	6.52875	6.22839	6.14837	6.16865	6.12744	5.97903	6.10956	5.95904	-0.401318	0.0933733	-4.29799	7.95764e-05
Dnajc3	100037258	5.81987	5.56202	5.52738	5.5507	5.43293	5.36158	5.51235	5.4283	-0.386932	0.0839848	-4.60716	2.84166e-05
Mfsd2a	76574	5.13995	4.86928	4.70492	4.62552	4.75521	4.39667	4.80334	4.52581	-0.384745	0.158483	-2.42767	0.0188388
Pdia3	14827	7.88586	7.64195	7.59605	7.63657	7.50938	7.49369	7.56199	7.50366	-0.376477	0.0762008	-4.94059	9.12318e-06
Dio2	13371	5.70075	5.42356	5.33326	5.10478	5.33345	4.82651	5.19518	5.02056	-0.367297	0.124873	-2.94136	0.00494002
Hsp90b1	22027	8.87496	8.64743	8.59289	8.5985	8.52186	8.50863	8.56213	8.47392	-0.353106	0.0799254	-4.41795	5.35271e-05
Tinagl1	94242	3.72052	3.64126	3.55634	3.48068	3.37927	3.18593	3.59862	3.41978	-0.341259	0.152362	-2.23979	0.029581
Hyou1	12282	6.61282	6.43383	6.24473	6.25836	6.27303	6.24694	6.27998	6.25114	-0.339782	0.0959148	-3.54254	0.00086912
Sh3rf3	237353	3.98083	3.75062	3.68938	3.66059	3.64598	3.52996	3.69533	3.53458	-0.334851	0.103648	-3.23066	0.00218617
Arpp21	74100	8.67326	8.52995	8.54612	8.51462	8.34545	8.19115	8.23944	8.18625	-0.327813	0.0491492	-6.66976	1.97248e-08
Mertk	17289	4.74314	4.59665	4.49255	4.40178	4.42001	4.2244	4.56306	4.49959	-0.323131	0.113418	-2.84902	0.00635144
Herpud1	64209	6.71208	6.47317	6.45082	6.41595	6.39236	6.18767	6.41201	6.39336	-0.319729	0.074917	-4.26777	8.78793e-05
Tsc22d3	14605	7.32506	7.17374	7.07303	7.02313	7.00562	6.68807	7.07362	7.0255	-0.319438	0.128367	-2.48848	0.0162047
Paqr8	74229	7.09764	6.99785	6.8538	6.81531	6.77941	6.69481	6.91017	6.76224	-0.318232	0.0887605	-3.58529	0.000763404
Ahnak	66395	3.89755	3.69949	3.5087	3.37663	3.58069	3.35875	3.58741	3.56963	-0.316861	0.155747	-2.03446	0.0472265
Mllt3	70122	4.78157	4.50503	4.53269	4.54419	4.46673	4.41436	4.55934	4.4471	-0.314839	0.0939399	-3.3515	0.00153704
Zfp933	242747	4.05869	3.8901	3.82084	3.72668	3.74757	3.69536	3.77686	3.76491	-0.311118	0.082274	-3.78148	0.000417089
Serinc2	230779	3.87882	3.74022	3.60018	3.33747	3.57291	3.30876	3.60581	3.38034	-0.305903	0.150707	-2.02978	0.0477169
Ly6c1	17067	6.64668	6.501	6.44367	6.47415	6.34158	6.19638	6.61436	6.28946	-0.305106	0.112819	-2.70437	0.00932957
Smim3	106878	3.51615	3.36209	3.21847	3.19847	3.21293	2.96017	3.33365	3.01599	-0.30322	0.129723	-2.33744	0.0234605
Htr1b	15551	3.9004	3.74466	3.65144	3.58934	3.60031	3.58726	3.53036	3.57699	-0.30009	0.104584	-2.86938	0.00601145
Nr1d2	353187	6.8159	6.55767	6.63209	6.67004	6.51673	6.34163	6.6064	6.5961	-0.299172	0.0696972	-4.29245	8.10384e-05
Etv5	104156	6.46962	6.38351	6.30212	6.20971	6.18074	6.01973	6.26312	6.07959	-0.288873	0.1078	-2.67971	0.00995012
Smco3	654818	3.68313	3.62012	3.611	3.60771	3.40118	3.26923	3.54465	3.49764	-0.281949	0.0896846	-3.14379	0.00280457
Klhl29	208439	4.63758	4.48198	4.39046	4.45989	4.35996	4.29695	4.44406	4.33505	-0.277612	0.0803189	-3.45637	0.00112617
Anln	68743	4.9856	5.01483	5.03225	5.06031	4.70853	4.80583	5.04281	4.92888	-0.277065	0.0995455	-2.7833	0.00757439
Galnt9	231605	6.33215	6.25908	6.18006	6.06369	6.06286	5.91648	6.16081	5.93843	-0.269289	0.112741	-2.38857	0.0207304
Ccdc66	320234	4.10269	3.99108	3.92439	3.9276	3.83366	3.88309	3.98695	3.84854	-0.26903	0.0614151	-4.38052	6.0602e-05
Magt1	67075	4.31279	4.08869	4.17258	4.12961	4.04516	3.99283	4.0521	3.93311	-0.267638	0.0833691	-3.21028	0.00231849
Osbpl3	71720	5.10799	5.0184	4.91262	4.8375	4.8408	4.72941	4.90921	4.81843	-0.267189	0.114839	-2.32664	0.0240768
Zdhhc14	224454	5.1267	4.99132	4.91563	4.94505	4.86038	4.8201	4.93932	4.76521	-0.266315	0.0801773	-3.32158	0.00167818
Sdc4	20971	6.24697	6.14798	6.01909	5.98874	5.98308	5.85468	6.14765	5.98651	-0.263899	0.098475	-2.67985	0.0099465
Zscan22	232878	3.89779	3.77933	3.64078	3.60436	3.63531	3.71691	3.64647	3.55243	-0.262473	0.0793041	-3.30971	0.0017375
Cobl	12808	5.70917	5.59292	5.4675	5.47411	5.44943	5.44673	5.43524	5.3566	-0.259741	0.0762882	-3.40474	0.0013133
Piga	18700	3.68584	3.5305	3.50399	3.58774	3.4321	3.53369	3.39165	3.49854	-0.253737	0.0547571	-4.63386	2.59697e-05
Traip	22036	3.59446	3.3878	3.22114	3.17678	3.34223	3.14521	3.31349	3.45843	-0.252225	0.121245	-2.08029	0.0426437
P4ha1	18451	5.86582	5.72245	5.57254	5.51005	5.61394	5.34548	5.55706	5.48667	-0.251879	0.112287	-2.24316	0.0293482
Fmnl1	57778	6.70624	6.61363	6.49673	6.30149	6.45609	6.25847	6.43056	6.30282	-0.25015	0.121833	-2.05323	0.0453002
Rgs16	19734	4.69031	4.53586	4.57829	4.53966	4.4408	4.31996	4.5095	4.40783	-0.249511	0.0966204	-2.58238	0.0127872
Pdp1	381511	7.34066	7.19366	7.18043	7.08785	7.09391	6.93349	7.09491	6.91597	-0.246752	0.0863486	-2.85763	0.00620551
Ppm1h	319468	5.56337	5.38103	5.28888	5.2634	5.31872	5.30676	5.34932	5.26548	-0.244653	0.0836962	-2.9231	0.00519353
Gm11549	100503068	4.29333	4.1628	4.24673	4.20231	4.05032	3.84327	4.22354	4.00385	-0.243006	0.089679	-2.70973	0.00919951
Acvrl1	11482	4.08195	3.91558	3.91116	3.87812	3.85295	3.70168	3.92655	3.81372	-0.229005	0.0810606	-2.8251	0.00677363
Slc35b1	110172	6.28886	6.17182	6.13438	6.1485	6.06055	6.00944	6.11672	6.0317	-0.228309	0.0541527	-4.21602	0.000104095
Cryab	12955	7.6587	7.62375	7.56936	7.58183	7.43186	7.38604	7.45473	7.41582	-0.226832	0.0804705	-2.81882	0.00688879
Tjap1	74094	4.42111	4.40574	4.29905	4.22082	4.19841	4.13208	4.29084	4.16898	-0.222699	0.0869912	-2.56002	0.0135356
Smad3	17127	5.36546	5.24769	5.19306	5.1135	5.14278	4.96004	5.23487	5.03312	-0.22268	0.0872809	-2.5513	0.0138379
Hsph1	15505	8.13661	8.00508	7.8644	7.86083	7.91886	7.88742	7.86338	7.80643	-0.217751	0.0796726	-2.73307	0.00865216
Tef	21685	8.12148	7.93957	7.93796	7.97061	7.90382	7.74245	7.94048	7.91587	-0.217659	0.0540936	-4.02375	0.000193878
Timp3	21859	6.50911	6.2864	6.32334	6.27982	6.29353	6.19811	6.35426	6.33696	-0.215582	0.0704747	-3.059	0.00356389
Rhobtb2	246710	5.90454	5.79838	5.71933	5.70194	5.68966	5.62066	5.70669	5.6387	-0.21488	0.0616988	-3.48273	0.00104068
Il1rap	16180	5.27159	5.16616	5.10557	5.17346	5.05848	5.02001	5.09813	5.03035	-0.213114	0.0574059	-3.71241	0.000516881
Atxn1	20238	4.6127	4.44095	4.30961	4.32675	4.40272	4.4273	4.34891	4.4263	-0.209982	0.0801984	-2.61828	0.0116646
Wipf3	330319	6.56043	6.45892	6.33403	6.28071	6.35101	6.26246	6.40625	6.26893	-0.209426	0.0898594	-2.3306	0.0238491
Ccar1	67500	5.54549	5.36044	5.33664	5.3192	5.33936	5.24405	5.34151	5.28662	-0.206122	0.0654079	-3.15134	0.00274489
Daam2	76441	5.90359	5.95339	5.81038	5.79682	5.69823	5.70115	5.88391	5.78913	-0.205358	0.085282	-2.40799	0.0197704
Cables1	63955	4.41462	4.35724	4.30934	4.25159	4.21088	3.97223	4.27149	4.24933	-0.203738	0.0937589	-2.173	0.0345452
Tns3	319939	5.70272	5.63033	5.50251	5.4739	5.50208	5.32265	5.57513	5.38043	-0.200643	0.0985413	-2.03613	0.0470521
Plin3	66905	4.58537	4.58849	4.55208	4.6211	4.38655	4.31015	4.5615	4.38798	-0.198819	0.0919084	-2.16323	0.0353299
Prpf4	70052	4.04551	3.90059	3.89794	3.90041	3.84844	3.8916	3.90115	3.84689	-0.197061	0.0481467	-4.09294	0.000155212
St8sia5	225742	6.44784	6.3742	6.25777	6.18999	6.25255	6.16189	6.26674	6.12078	-0.195294	0.0831847	-2.34772	0.0228871
Unc79	217843	5.21091	5.15826	5.00066	4.95354	5.01641	4.96201	5.04958	4.99455	-0.194505	0.0814916	-2.38681	0.0208196
Ostc	66357	6.30562	6.16546	6.22636	6.29752	6.11252	6.0623	6.19429	6.11652	-0.193108	0.0635091	-3.04063	0.00375201
Baiap2	108100	7.701	7.58835	7.46363	7.37698	7.5085	7.3795	7.44123	7.34122	-0.192495	0.0787555	-2.44421	0.0180867
Sfpq	71514	8.12047	8.01715	7.92791	7.86168	7.92818	7.80981	7.911	7.88048	-0.192282	0.0824409	-2.33236	0.0237488
Cgrrf1	68755	5.41873	5.32149	5.30649	5.3402	5.22959	5.19205	5.22885	5.26967	-0.189137	0.0495477	-3.81728	0.000372944
Bbs5	72569	4.97137	4.87531	5.02436	5.02697	4.78231	4.88257	4.95358	4.89665	-0.189055	0.0666802	-2.83525	0.00659137
Unc50	67387	6.07361	5.9454	6.09067	6.10017	5.88496	5.86155	5.98371	5.95708	-0.18865	0.0583734	-3.23178	0.00217916
Dapk1	69635	5.8755	5.78157	5.68564	5.65109	5.68959	5.60448	5.71299	5.67581	-0.185916	0.0610239	-3.0466	0.00368988
Exog	208194	4.61984	4.50622	4.47687	4.42022	4.43431	4.36034	4.42433	4.36691	-0.18552	0.0593026	-3.12837	0.00293024
Hlf	217082	6.8304	6.66409	6.64761	6.68473	6.64516	6.53447	6.63291	6.63707	-0.185231	0.0489334	-3.78537	0.000412063
Nktr	18087	7.19316	7.12465	6.93	6.91176	7.0088	7.08568	6.95886	7.00675	-0.184363	0.0766439	-2.40545	0.019894
Schip1	30953	7.81073	7.64478	7.64096	7.56254	7.6265	7.47089	7.65131	7.488	-0.184226	0.0695705	-2.64805	0.0108026
Kcnip3	56461	6.7395	6.63237	6.6829	6.59846	6.55855	6.5373	6.61305	6.4796	-0.180944	0.0523008	-3.45967	0.00111509
Hip1	215114	5.05227	4.95276	4.81915	4.79039	4.87187	4.7711	4.87239	4.76728	-0.1804	0.0745253	-2.42066	0.0191663
Nedd4l	83814	5.75812	5.62723	5.53885	5.50412	5.57792	5.50275	5.55922	5.50576	-0.180194	0.0634276	-2.84094	0.00649125
Gpsm2	76123	3.75034	3.5412	3.60605	3.6526	3.57051	3.61118	3.47997	3.71723	-0.179831	0.0844296	-2.12995	0.0381207
Myo9b	17925	4.97179	4.97621	4.79323	4.75079	4.79237	4.86086	4.84173	4.83582	-0.179416	0.0770128	-2.32969	0.0239015
R3hdm2	71750	7.74072	7.68129	7.56226	7.47369	7.56136	7.4694	7.54682	7.45695	-0.179359	0.069689	-2.57371	0.0130728
Syvn1	74126	5.5513	5.47733	5.33381	5.29697	5.37243	5.29023	5.36435	5.30747	-0.178866	0.0575162	-3.10984	0.0030883
Ythdc1	231386	6.27502	6.14901	6.17758	6.17851	6.09729	6.07543	6.12359	6.1287	-0.177723	0.0545635	-3.25719	0.00202465
Fndc3a	319448	5.57813	5.46834	5.37695	5.41133	5.40058	5.40457	5.38511	5.40784	-0.177547	0.0683529	-2.5975	0.0123029
Dnajb4	67035	6.30396	6.12953	6.18483	6.22148	6.12649	6.05754	6.11514	6.1661	-0.177465	0.0600868	-2.95348	0.00477817
Tmem101	76547	4.7388	4.69328	4.71071	4.75618	4.56191	4.57368	4.67077	4.61553	-0.176891	0.0588904	-3.00373	0.00415841
Tmem87a	211499	5.20834	5.08662	5.06593	5.07274	5.03165	5.08546	5.09339	5.05498	-0.176687	0.0460116	-3.84006	0.000347235
2810455O05Rik	72822	4.21396	4.19729	3.99922	3.98706	4.03772	3.99537	3.93173	4.07335	-0.176245	0.0813909	-2.16541	0.0351529
Mast4	328329	4.99278	4.96969	4.7874	4.82847	4.81914	4.89868	4.87484	4.88953	-0.173646	0.0809306	-2.14562	0.0367833
Serp1	28146	5.79596	5.58936	5.69049	5.73903	5.62233	5.5479	5.64333	5.57229	-0.173627	0.0499908	-3.47318	0.00107092
Nnt	18115	4.12682	4.07147	4.0553	4.10745	3.95381	4.01773	4.12223	4.07842	-0.173011	0.0457533	-3.78139	0.000417211
Acap2	78618	5.93518	5.7987	5.75297	5.73027	5.76246	5.64143	5.75132	5.72779	-0.172713	0.0588785	-2.93339	0.00504929
Jdp2	81703	5.80396	5.77892	5.73707	5.69046	5.63141	5.51746	5.73595	5.64799	-0.172552	0.0684471	-2.52096	0.0149387
Mcf2l	17207	7.26052	7.1468	7.00209	6.93531	7.08926	6.97078	7.01323	7.01158	-0.171255	0.0763443	-2.24319	0.0293461
Osbpl8	237542	6.0037	5.86814	5.87942	5.89137	5.83347	5.80282	5.86598	5.80687	-0.170226	0.0551464	-3.08679	0.00329597
Vwa1	246228	4.65238	4.55134	4.58543	4.52667	4.48422	4.48554	4.52871	4.52554	-0.168156	0.0676162	-2.48692	0.016268
Zfp207	22680	7.17645	7.03911	7.02115	7.03684	7.00847	7.01914	7.03223	7.02447	-0.16798	0.040475	-4.15022	0.000128955
Ss18	268996	4.86454	4.821	4.76496	4.80104	4.6978	4.67856	4.77635	4.6922	-0.166741	0.0459158	-3.63144	0.000663103
Cldn11	18417	7.72533	7.44616	7.4591	7.47799	7.55874	7.36135	7.41422	7.33484	-0.166592	0.0556288	-2.9947	0.00426392
Sowaha	237761	5.73631	5.64087	5.65691	5.66242	5.57039	5.40292	5.63994	5.48147	-0.165922	0.0509151	-3.2588	0.00201521
Ptp4a1	19243	6.6357	6.49877	6.52655	6.52183	6.47117	6.48645	6.43231	6.45424	-0.164535	0.0477449	-3.44612	0.00116117
Arih1	23806	6.31802	6.22613	6.10238	6.12853	6.1536	6.06958	6.09829	6.0566	-0.164426	0.0644142	-2.55263	0.0137914
Lyst	17101	4.65211	4.5548	4.43682	4.47356	4.49088	4.43642	4.52801	4.49019	-0.161229	0.0668808	-2.41069	0.0196404
Elp4	77766	4.12276	3.89222	4.03375	4.05032	3.9623	4.19292	4.01631	4.01613	-0.160466	0.0776065	-2.06769	0.0438635
Sel1l	20338	6.91541	6.81322	6.72484	6.73898	6.75503	6.78382	6.74381	6.72326	-0.160382	0.0446417	-3.59266	0.000746472
Dnaja1	15502	8.66983	8.50574	8.51719	8.53654	8.50998	8.45238	8.48653	8.42388	-0.15985	0.0557295	-2.86833	0.00602855
Pan3	72587	5.2453	5.14087	5.02838	5.02424	5.08548	4.96385	5.11299	5.129	-0.159828	0.0613606	-2.60472	0.0120774
Slc38a2	67760	7.03649	6.86566	6.89382	6.77419	6.87685	6.68239	6.90706	6.83602	-0.159638	0.0711481	-2.24374	0.0293082
Dcakd	68087	5.47174	5.4025	5.28041	5.27241	5.31407	5.21493	5.29496	5.28889	-0.157676	0.0564588	-2.79275	0.00738612
Ero1lb	67475	4.26094	4.07739	4.0718	4.07519	4.10362	4.05164	4.0818	4.05417	-0.157319	0.0559351	-2.81253	0.00700595
Birc2	11797	5.17773	5.07887	5.07512	5.07296	5.02275	5.04206	5.08037	5.01458	-0.154975	0.0411109	-3.76969	0.000432698
Map3k5	26408	4.85938	4.80774	4.66091	4.5789	4.70546	4.69471	4.66736	4.60381	-0.153918	0.0676145	-2.2764	0.0271376
Srsf6	67996	7.08793	7.01249	6.96095	6.91442	6.93482	6.86043	6.93119	6.91578	-0.153115	0.045106	-3.39456	0.00135354
Chuk	12675	6.44944	6.36496	6.3432	6.28239	6.2974	6.23583	6.26391	6.27625	-0.152047	0.0579642	-2.62311	0.0115205
Mnat1	17420	3.76807	3.71587	3.84258	3.87934	3.61658	3.72866	3.85024	3.76997	-0.151493	0.0551828	-2.74531	0.00837735
Azin1	54375	7.11481	6.95898	6.95872	6.96645	6.96431	6.87577	6.96462	6.91506	-0.150494	0.0495589	-3.03668	0.00379374
Hnrnpm	76936	7.22909	7.19531	7.15909	7.14785	7.07899	7.11053	7.15011	7.07807	-0.150106	0.0516322	-2.90722	0.0054239
Mbnl2	105559	7.46558	7.33388	7.37023	7.37654	7.31637	7.27343	7.34341	7.32943	-0.14921	0.0404965	-3.68452	0.000563352
Stt3b	68292	6.19827	6.09153	6.02897	6.02226	6.04925	6.01119	6.03622	5.98842	-0.149019	0.0440368	-3.38396	0.00139667
Gdap2	14547	4.98368	4.86474	4.85759	4.8082	4.83622	4.77633	4.84642	4.84099	-0.147454	0.0445877	-3.30706	0.001751
Fpgt	75540	4.34166	4.24531	4.31494	4.41786	4.19452	4.2577	4.2903	4.22169	-0.147134	0.063446	-2.31905	0.0245186
Asap2	211914	5.16485	5.13476	5.01341	4.94903	5.01772	4.95871	5.05961	4.96863	-0.147128	0.0633657	-2.32188	0.0243529
Kctd1	106931	5.84318	5.74265	5.78341	5.73693	5.69607	5.55732	5.76321	5.66517	-0.147113	0.0568953	-2.58568	0.0126799
Glul	14645	10.4232	10.4124	10.4035	10.411	10.2764	10.248	10.4249	10.3259	-0.146832	0.04665	-3.14752	0.00277493
Taf9b	407786	5.0219	4.99615	5.02343	5.04189	4.87548	4.99957	4.96441	4.98294	-0.146419	0.0444437	-3.29448	0.00181651
Etv6	14011	3.68082	3.66523	3.55529	3.50172	3.53476	3.45506	3.58196	3.49396	-0.146055	0.0693331	-2.10657	0.0401953
Abhd13	68904	4.81254	4.65679	4.73669	4.71949	4.6665	4.60338	4.68405	4.59955	-0.146042	0.0447241	-3.2654	0.00197696
Cept1	99712	5.9206	5.79628	5.78714	5.85992	5.77491	5.76342	5.83301	5.67651	-0.14569	0.061144	-2.38273	0.0210271
Rbm10	236732	5.72287	5.65314	5.57094	5.5459	5.57719	5.49949	5.57779	5.5498	-0.14568	0.0527427	-2.76209	0.00801344
Pex2	19302	4.82258	4.75524	4.8964	4.88317	4.67718	4.77755	4.84966	4.70518	-0.145397	0.0484438	-3.00134	0.00418607
Sgms1	208449	5.31699	5.18307	5.23969	5.12002	5.17281	4.99011	5.28778	5.07663	-0.144183	0.0648834	-2.22219	0.0308241
Ero1l	50527	5.45023	5.3514	5.39842	5.42107	5.30624	5.31256	5.40828	5.40553	-0.143989	0.0416671	-3.45569	0.00112845
Snx16	74718	5.12596	4.94548	4.98183	5.01576	4.98213	4.8723	4.99524	4.84805	-0.143824	0.0570175	-2.52246	0.0148825
Cycs	13063	6.13906	5.98687	6.12642	6.14544	5.99528	6.00966	6.03063	5.99702	-0.143779	0.0650696	-2.20963	0.0317389
Scrt2	545474	4.08451	4.06152	3.9737	3.86382	3.94073	3.85113	3.96351	3.852	-0.143779	0.0635074	-2.26398	0.027946
Serac1	321007	4.75813	4.65618	4.52342	4.50669	4.61526	4.56552	4.5499	4.58468	-0.142878	0.0630568	-2.26586	0.0278218
Zfp62	22720	5.28882	5.19545	5.15977	5.17602	5.14673	5.13625	5.15194	5.19344	-0.142088	0.0507706	-2.79863	0.00727109
Slc25a38	208638	4.86351	4.81669	4.81201	4.88194	4.72147	4.77255	4.77517	4.70921	-0.142039	0.0497999	-2.8522	0.00629713
Msantd2	235184	3.99746	3.93494	4.0445	4.12882	3.85595	3.89388	3.88157	3.97325	-0.141506	0.0528411	-2.67796	0.00999572
Rbm18	67889	5.88969	5.79061	5.85758	5.8856	5.74846	5.67566	5.78278	5.71576	-0.141233	0.0435862	-3.24032	0.00212598
Brms1	107392	4.89024	4.8252	4.8856	4.84885	4.74928	4.79249	4.83887	4.77337	-0.140963	0.068735	-2.05082	0.0455439
Srpk1	20815	6.02029	5.97004	5.88358	5.81605	5.8796	5.84839	5.89388	5.8789	-0.140689	0.0615343	-2.28634	0.0265057
Tmc7	209760	3.96842	3.8334	3.78325	3.77032	3.82795	3.84656	3.77517	3.8464	-0.140468	0.0690055	-2.0356	0.0471072
Mrpl42	67270	6.74742	6.70454	6.73335	6.75738	6.6076	6.62343	6.69961	6.71959	-0.139826	0.0518845	-2.69494	0.00956257
Sik3	70661	6.94388	6.90199	6.80808	6.75267	6.80455	6.74492	6.83908	6.81115	-0.139327	0.0633564	-2.1991	0.0325242
Rpl10-ps3	100043346	9.04801	8.9914	9.11621	9.14688	8.90941	8.95325	9.10664	9.05343	-0.138594	0.0591629	-2.34258	0.023172
Map7	17761	6.2113	6.19807	6.17051	6.20609	6.07425	6.04471	6.19198	6.13199	-0.137054	0.0417733	-3.2809	0.00188984
Cers5	71949	5.47719	5.30829	5.37856	5.37907	5.3407	5.34062	5.3615	5.35474	-0.136491	0.0506294	-2.69588	0.00953905
Nipbl	71175	4.84273	4.76979	4.67178	4.64489	4.70627	4.69195	4.70325	4.69403	-0.136457	0.0529916	-2.57506	0.0130278
Srp54c	100101806	6.26529	6.11858	6.20591	6.21524	6.12949	6.1235	6.19476	6.08994	-0.135804	0.041628	-3.26232	0.00199473
Ppp1r16b	228852	6.60666	6.6035	6.5157	6.4325	6.47119	6.41009	6.49379	6.41143	-0.135467	0.0539841	-2.50939	0.0153789
Rgs7bp	52882	7.21791	7.14448	7.10443	7.09007	7.0825	7.08007	7.08658	7.02616	-0.135407	0.039263	-3.44872	0.00115219
Cnot4	53621	4.78639	4.69309	4.58897	4.58831	4.65154	4.56445	4.60051	4.61293	-0.134845	0.0467584	-2.88387	0.00577967
Hspa8	15481	11.5599	11.4909	11.3905	11.3627	11.4254	11.3311	11.3773	11.3242	-0.134572	0.0577392	-2.33068	0.0238446
Atg12	67526	6.04662	5.92814	5.96646	5.96739	5.9128	5.89324	5.89956	5.91215	-0.133817	0.0380335	-3.51841	0.000934803
Trim9	94090	7.29941	7.22079	7.17395	7.10111	7.16615	7.08069	7.15989	7.07917	-0.133261	0.0640804	-2.0796	0.04271
Ranbp9	56705	6.14052	6.03764	6.03472	6.02872	6.00901	5.96421	6.01485	5.99433	-0.131508	0.0379649	-3.46394	0.00110095
Etv1	14009	6.63441	6.58223	6.49626	6.45275	6.50298	6.47576	6.51952	6.43878	-0.13143	0.0541932	-2.42521	0.0189531
Gtpbp4	69237	5.24784	5.14094	5.15648	5.13767	5.11662	5.12034	5.11927	5.10494	-0.131216	0.044719	-2.93423	0.00503768
Gramd1b	235283	7.53614	7.48916	7.3812	7.30167	7.40559	7.38001	7.38929	7.3621	-0.130541	0.0634305	-2.05802	0.0448198
Rhobtb3	73296	4.52168	4.41154	4.5227	4.57292	4.39144	4.4249	4.44805	4.4798	-0.130239	0.0517616	-2.51613	0.0151212
Cebpz	12607	5.03417	4.91465	4.90257	4.9205	4.9045	4.88718	4.94933	4.86927	-0.129671	0.0397743	-3.26017	0.00200722
Slc33a1	11416	5.108	4.98077	5.0688	5.12883	4.97906	4.99559	5.05956	5.02617	-0.128945	0.0485135	-2.65792	0.01053
Arf4	11843	6.95119	6.81601	6.95043	6.91889	6.82329	6.81851	6.86245	6.86439	-0.1279	0.0466215	-2.74338	0.00842014
Selplg	20345	4.46667	4.39642	4.48773	4.42294	4.33948	4.30449	4.53516	4.4859	-0.127199	0.0582304	-2.18442	0.0336478
Arhgap10	78514	4.02262	3.93089	3.98623	3.83764	3.89613	3.92504	3.96475	3.8511	-0.126492	0.054856	-2.30589	0.0253015
Tspan5	56224	7.21941	7.09206	7.05973	7.02681	7.09484	7.04993	7.07015	6.99496	-0.12457	0.0451331	-2.76005	0.00805692
Ptgfrn	19221	4.40091	4.34062	4.27344	4.20868	4.27634	4.2253	4.23232	4.18958	-0.124568	0.0503318	-2.47494	0.0167605
Rock2	19878	6.77219	6.67881	6.63221	6.57437	6.64783	6.54646	6.64188	6.5213	-0.124352	0.0612434	-2.03046	0.0476455
Setbp1	240427	4.00424	3.95413	3.81859	3.82959	3.88013	3.89988	3.83189	3.8451	-0.124103	0.0604575	-2.05272	0.0453513
Golga7	57437	7.0145	6.91119	6.95857	6.98397	6.89056	6.88841	6.8661	6.89589	-0.123941	0.0417829	-2.9663	0.00461236
Metap2	56307	6.92832	6.85241	6.86334	6.85727	6.80497	6.84895	6.84093	6.75042	-0.123355	0.0362115	-3.4065	0.00130645
Nadk	192185	5.85719	5.81467	5.73369	5.73148	5.73386	5.68339	5.7241	5.70903	-0.123326	0.0436531	-2.82514	0.00677298
Arpp19	59046	8.31394	8.15732	8.19643	8.27008	8.19089	8.09537	8.14239	8.02876	-0.123043	0.0522904	-2.35306	0.022594
Akirin2	433693	6.56483	6.38956	6.44965	6.4292	6.44207	6.42745	6.44164	6.42479	-0.122767	0.043749	-2.80616	0.00712627
Ercc6	319955	3.92027	3.9041	3.80264	3.75164	3.79766	3.80293	3.80844	3.81916	-0.122605	0.051518	-2.37986	0.0211744
Crk	12928	6.94845	6.83362	6.89685	6.88879	6.82586	6.74096	6.86309	6.78144	-0.122595	0.0413184	-2.96709	0.00460235
Nras	18176	4.94941	4.78774	4.80624	4.75078	4.82736	4.69706	4.72259	4.66972	-0.12205	0.047563	-2.56607	0.0133291
Zdhhc13	243983	4.71473	4.57742	4.62463	4.63421	4.59323	4.5378	4.56274	4.4768	-0.121501	0.0569902	-2.13196	0.0379468
Klf9	16601	7.08064	6.96329	6.91919	6.83443	6.95934	6.77028	6.93909	6.8456	-0.121299	0.0577847	-2.09916	0.0408725
Dnajb9	27362	6.10707	5.98209	6.06748	6.07631	5.98713	5.91239	5.97986	6.0113	-0.119942	0.0504323	-2.37827	0.0212562
Rbm27	225432	4.63397	4.54194	4.47908	4.4706	4.51407	4.46754	4.48622	4.47604	-0.119899	0.0449068	-2.66995	0.0102063
Ddx39	68278	4.47215	4.35803	4.45394	4.37728	4.35256	4.39573	4.37461	4.3449	-0.119593	0.0542292	-2.20533	0.0320573
Golph3l	229593	4.55683	4.47088	4.46945	4.51006	4.43785	4.48879	4.49576	4.52662	-0.118981	0.0469588	-2.53372	0.0144664
Kazn	71529	6.3979	6.34152	6.27336	6.24502	6.27972	6.21879	6.28179	6.19725	-0.118182	0.052803	-2.23817	0.0296934
Elavl4	15572	6.31843	6.20007	6.21276	6.24848	6.20115	6.26922	6.2433	6.21149	-0.117281	0.0354172	-3.31143	0.00172878
Atp2a2	11938	9.47316	9.37253	9.30671	9.26252	9.35601	9.29078	9.31315	9.24946	-0.11715	0.0356981	-3.28168	0.00188558
Dhx29	218629	4.52913	4.46163	4.35674	4.37896	4.41274	4.3893	4.40252	4.42085	-0.116382	0.0509336	-2.28498	0.0265914
Usp15	14479	5.99373	5.91392	5.86503	5.81823	5.87805	5.83863	5.88491	5.78959	-0.11568	0.0405817	-2.85055	0.00632525
Baz1b	22385	6.53458	6.48291	6.3741	6.36359	6.41891	6.39193	6.39463	6.40453	-0.115675	0.0529523	-2.18452	0.0336398
Dhx8	217207	5.04496	4.97987	4.88251	4.83066	4.92969	4.96446	4.91157	4.90788	-0.115272	0.0428021	-2.69313	0.00960791
Ube2g2	22213	5.72947	5.66646	5.72306	5.68122	5.61496	5.55121	5.70535	5.60424	-0.114514	0.0421798	-2.71491	0.0090754
Rhot1	59040	6.3232	6.22417	6.26075	6.2454	6.20889	6.2012	6.23281	6.22343	-0.114304	0.0345794	-3.30555	0.00175872
Tgs1	116940	4.80739	4.67702	4.67998	4.6446	4.69309	4.6987	4.65838	4.65408	-0.114296	0.0502649	-2.27387	0.0273005
Mal	17153	8.06551	7.92457	7.88455	7.94418	7.95132	7.82785	7.83124	7.80997	-0.114191	0.0478409	-2.38688	0.020816
Nanos1	332397	4.29644	4.22429	4.28397	4.33221	4.18264	4.14181	4.20763	4.20842	-0.1138	0.049618	-2.29352	0.0260576
Snrk	20623	7.27799	7.24077	7.17314	7.13614	7.16561	7.1549	7.13823	7.15701	-0.112379	0.0458344	-2.45185	0.0177485
Rassf2	215653	5.71142	5.72352	5.69901	5.74268	5.5993	5.58809	5.6539	5.67544	-0.112116	0.0537011	-2.08778	0.0419325
Abhd3	106861	6.4615	6.39583	6.5167	6.54526	6.34953	6.3958	6.45272	6.41003	-0.11197	0.0478025	-2.34234	0.0231856
Ptges3	56351	7.03063	6.90477	6.95414	6.99706	6.91899	6.83434	6.91315	6.88367	-0.111644	0.0511653	-2.18202	0.0338341
Ptma	19231	9.2396	9.16907	9.20885	9.23238	9.12803	9.08711	9.16511	9.14949	-0.111572	0.0394874	-2.82552	0.00676612
Dclk3	245038	4.96891	4.85145	4.88937	4.78416	4.85744	4.73817	4.86599	4.74398	-0.111468	0.0551363	-2.02167	0.0485783
Taf2	319944	4.73985	4.63981	4.6192	4.6216	4.62905	4.56735	4.63759	4.58596	-0.110802	0.0351084	-3.156	0.00270868
Stip1	20867	8.03197	7.99819	7.9141	7.9074	7.92183	7.92843	7.93071	7.91043	-0.110143	0.0522907	-2.10636	0.0402139
Ahsa1	217737	7.71381	7.69024	7.61752	7.63361	7.60375	7.57519	7.61827	7.52727	-0.110056	0.0475053	-2.31671	0.0246561
Otud5	54644	6.22348	6.15318	6.11583	6.03666	6.1137	6.09378	6.10633	6.08212	-0.10978	0.0444651	-2.46889	0.0170145
Ythdf1	228994	5.86527	5.78885	5.759	5.73522	5.75578	5.70886	5.75298	5.68317	-0.109491	0.0349479	-3.13297	0.00289219
Fam98b	68215	6.02965	5.94053	6.00327	6.04335	5.92021	5.92531	5.98424	5.90838	-0.109437	0.050051	-2.1865	0.0334861
Yeats4	64050	5.45041	5.3695	5.49853	5.51766	5.34172	5.41379	5.42561	5.38666	-0.108692	0.0527719	-2.05966	0.0446564
Spcs3	76687	6.0887	6.01081	6.11265	6.14084	5.98032	5.99368	6.01779	5.9711	-0.108376	0.0462015	-2.34572	0.0229978
Smc6	67241	4.83267	4.65266	4.73942	4.74603	4.72508	4.69625	4.74993	4.70677	-0.10759	0.0453973	-2.36997	0.021689
Specc1	432572	5.91644	5.91576	5.83329	5.83693	5.80887	5.81956	5.83953	5.80055	-0.107569	0.0364885	-2.94801	0.00485058
Rb1cc1	12421	6.48545	6.35951	6.32491	6.31749	6.37799	6.37948	6.34386	6.28021	-0.107455	0.0519229	-2.0695	0.0436859
Klhl8	246293	4.88298	4.79336	4.79526	4.77564	4.77555	4.70327	4.80341	4.6831	-0.107438	0.0357806	-3.00269	0.00417046
Prdx6	11758	7.87343	7.83786	7.83979	7.83214	7.76614	7.67636	7.81421	7.78475	-0.107285	0.0362923	-2.95613	0.00474346
Naa60	74763	6.83622	6.75635	6.73977	6.75613	6.7291	6.69306	6.68865	6.76731	-0.107123	0.0368621	-2.90605	0.00544123
Usp39	28035	5.26367	5.17975	5.13036	5.17241	5.15712	5.18211	5.16468	5.17801	-0.106551	0.0352502	-3.02269	0.00394473
Canx	12330	8.44879	8.32607	8.33458	8.36602	8.34238	8.30894	8.32915	8.33782	-0.10641	0.0519642	-2.04775	0.0458552
E330009J07Rik	243780	6.08865	6.01565	5.95032	5.90541	5.98355	5.91729	5.91498	5.89434	-0.105096	0.0518757	-2.02591	0.0481263
Smap2	69780	7.26841	7.20455	7.18897	7.15413	7.16347	7.16748	7.18196	7.14538	-0.104939	0.0355873	-2.94878	0.00484035
Timm8b	30057	7.63418	7.48934	7.63153	7.6591	7.52948	7.56251	7.5965	7.53553	-0.104693	0.0452626	-2.31302	0.0248746
Pdk3	236900	5.43421	5.33575	5.30504	5.30455	5.33012	5.30788	5.33067	5.30508	-0.104083	0.0375698	-2.77038	0.00783907
Bud31	231889	6.69759	6.62777	6.61141	6.54079	6.59361	6.60407	6.53117	6.56387	-0.103982	0.0431025	-2.41244	0.0195564
Mmgt1	236792	5.18572	5.0718	5.11409	5.1566	5.08177	5.11143	5.07362	5.05297	-0.103945	0.0490271	-2.12016	0.0389777
Cops2	12848	6.80912	6.69189	6.76363	6.82988	6.70529	6.71492	6.76325	6.7301	-0.103831	0.0407437	-2.54839	0.0139402
Myt1l	17933	6.74701	6.63017	6.59404	6.61881	6.64346	6.66315	6.63219	6.61318	-0.103547	0.0394696	-2.62346	0.0115101
Gpcpd1	74182	6.61078	6.44623	6.52099	6.55737	6.50818	6.50795	6.50298	6.48103	-0.102592	0.0438233	-2.34105	0.023258
Tiam2	24001	4.67168	4.52183	4.50819	4.50434	4.56924	4.47365	4.51901	4.50475	-0.102436	0.0495767	-2.0662	0.0440093
Chst11	58250	5.22241	5.13717	5.10787	5.06082	5.12036	5.08242	5.14088	5.03165	-0.102048	0.0456858	-2.23369	0.0300067
Tpd52l2	66314	6.64151	6.55564	6.53648	6.5578	6.53966	6.56651	6.50477	6.55813	-0.101858	0.0434227	-2.34573	0.0229973
Ttc19	72795	6.56759	6.50628	6.42156	6.38786	6.467	6.43784	6.44995	6.41172	-0.100591	0.04728	-2.12755	0.0383286
Fabp3	14077	7.05581	6.95151	7.04692	7.04234	6.95615	6.99149	6.98367	6.99251	-0.0996615	0.0411613	-2.42124	0.0191387
Bicd2	76895	5.67186	5.64239	5.53888	5.52295	5.57305	5.53176	5.59562	5.56947	-0.0988096	0.0479955	-2.05873	0.0447492
Aph1b	208117	4.69038	4.68019	4.68212	4.75931	4.59158	4.65993	4.68394	4.64546	-0.0988022	0.0484445	-2.03949	0.0467031
Prkab2	108097	5.06463	4.98943	4.95361	4.93409	4.96619	4.97374	4.94795	4.98724	-0.0984418	0.0465535	-2.11459	0.039472
Asap1	13196	6.555	6.45614	6.36472	6.32763	6.45753	6.40829	6.39642	6.36975	-0.0974712	0.0471643	-2.06663	0.0439671
Dnajb6	23950	7.83734	7.74596	7.79729	7.80082	7.74054	7.77573	7.757	7.74096	-0.0968061	0.0335456	-2.8858	0.00574947
Ehbp1	216565	5.25932	5.14383	5.14216	5.12344	5.16267	5.15805	5.17442	5.12537	-0.096652	0.0384974	-2.51061	0.0153319
Dclk1	13175	8.45403	8.34918	8.31785	8.28028	8.35834	8.24983	8.31406	8.22018	-0.0956914	0.0474811	-2.01536	0.0492588
Surf4	20932	5.86281	5.77406	5.75602	5.7458	5.76798	5.72789	5.7689	5.76534	-0.0948305	0.0381696	-2.48445	0.0163683
P4hb	18453	6.83074	6.75675	6.72271	6.71572	6.736	6.69916	6.72083	6.7376	-0.0947341	0.0349074	-2.71387	0.00910015
Ppp2r2a	71978	5.98839	5.85948	5.91109	5.8959	5.8949	5.8532	5.88625	5.86181	-0.0934979	0.0358152	-2.61057	0.0118978
Hbs1l	56422	5.77273	5.70527	5.66438	5.62509	5.67937	5.651	5.6666	5.61016	-0.0933643	0.0371396	-2.51387	0.015207
Hdac2	15182	6.82124	6.65201	6.72507	6.76431	6.72799	6.73905	6.70749	6.70162	-0.0932441	0.0405468	-2.29967	0.0256795
Rian	75745	10.3288	10.2478	10.2483	10.2429	10.2356	10.2278	10.235	10.2513	-0.0931997	0.03882	-2.40082	0.0201203
Sbno1	243272	6.37153	6.29333	6.18511	6.14702	6.27838	6.22531	6.19627	6.1732	-0.0931519	0.0447029	-2.0838	0.0423093
Chst2	54371	5.65637	5.60649	5.6421	5.64481	5.56431	5.51948	5.6065	5.5464	-0.0920621	0.0372021	-2.47465	0.0167727
Pten	19211	6.35489	6.23454	6.23704	6.25259	6.26285	6.21367	6.19946	6.22575	-0.0920418	0.035505	-2.59236	0.0124655
Nrsn1	22360	8.39755	8.3547	8.40618	8.43591	8.30601	8.33527	8.33155	8.33511	-0.0915472	0.0353948	-2.58646	0.012655
Zfp644	52397	5.77523	5.67553	5.66255	5.69516	5.68376	5.64696	5.62508	5.62334	-0.0914681	0.0398322	-2.29633	0.0258841
Pum1	80912	6.01562	5.95381	5.90908	5.85233	5.92417	5.86568	5.91773	5.88413	-0.0914435	0.0451548	-2.02511	0.0482118
Tada1	27878	5.59179	5.58117	5.60921	5.61864	5.50074	5.4732	5.55277	5.54752	-0.0910432	0.0409313	-2.22429	0.0306729
Kpna1	16646	6.67808	6.58575	6.61059	6.59878	6.58736	6.5675	6.55012	6.54001	-0.0907212	0.0374144	-2.42477	0.0189737
Arpc2	76709	8.0427	7.94407	7.96026	7.93649	7.95226	7.85165	7.93478	7.86813	-0.0904403	0.0382428	-2.3649	0.0219567
Psmd12	66997	6.74193	6.6	6.67616	6.67128	6.65181	6.64101	6.65622	6.65038	-0.090124	0.0389781	-2.31217	0.024925
Snx3	54198	7.52754	7.47709	7.51709	7.54624	7.43751	7.39687	7.46911	7.4222	-0.0900351	0.0371811	-2.42153	0.0191252
Rnf115	67845	6.04554	5.91682	5.9967	6.01858	5.95633	5.90149	5.94514	5.91351	-0.0892083	0.0434186	-2.05461	0.0451614
Dock4	238130	5.74634	5.67458	5.5958	5.6123	5.65731	5.65739	5.6274	5.5706	-0.0890234	0.0362146	-2.45822	0.0174709
Txndc16	70561	6.36124	6.31834	6.25926	6.29293	6.27238	6.28617	6.27322	6.25723	-0.0888602	0.0286828	-3.09803	0.00319314
Rrn3	106298	5.71759	5.66005	5.66259	5.67332	5.62883	5.66009	5.6585	5.67549	-0.0887534	0.0354656	-2.50252	0.0156459
Fip1l1	66899	6.02454	5.96984	5.95754	5.97977	5.93589	5.97149	5.96848	5.95909	-0.0886545	0.0362903	-2.44293	0.0181439
Kpna6	16650	6.15215	6.08453	5.98388	5.96938	6.06398	6.08912	6.02862	6.06025	-0.0881769	0.0438268	-2.01194	0.0496302
Fut8	53618	5.84687	5.72822	5.73832	5.79402	5.75895	5.79296	5.75288	5.70872	-0.0879126	0.041583	-2.11415	0.0395119
Lysmd2	70082	6.30786	6.28989	6.34591	6.39039	6.22001	6.32114	6.29539	6.28297	-0.0878537	0.0436129	-2.0144	0.0493628
Cadm1	54725	7.11954	7.08055	7.05467	7.07823	7.03289	7.07683	7.12588	7.03027	-0.0866518	0.0388558	-2.23009	0.0302607
Ccny	67974	6.38229	6.27849	6.29384	6.28496	6.29584	6.19605	6.25314	6.20119	-0.0864438	0.0303221	-2.85085	0.00632013
Opa3	403187	5.57019	5.55026	5.48088	5.51205	5.48397	5.412	5.50362	5.44294	-0.0862157	0.0340063	-2.53529	0.0144093
Nit1	27045	5.74763	5.68773	5.7055	5.70502	5.66182	5.8159	5.70968	5.6541	-0.0858091	0.0404369	-2.12205	0.0388109
Cacng2	12300	5.77181	5.71079	5.65467	5.60122	5.68686	5.64907	5.68526	5.62373	-0.0849523	0.0413137	-2.05627	0.0449944
Btbd3	228662	7.12861	7.05875	7.04302	7.02109	7.04378	7.04016	7.0266	6.99803	-0.084838	0.0342431	-2.47752	0.0166532
Fam49a	76820	6.91123	6.7932	6.7815	6.78099	6.82691	6.73974	6.74698	6.70232	-0.084313	0.0404039	-2.08675	0.0420297
Spast	50850	5.32949	5.20314	5.23574	5.25008	5.24521	5.22883	5.19088	5.20018	-0.0842821	0.0402518	-2.09387	0.0413623
Rnf139	75841	4.5268	4.40427	4.48104	4.48114	4.44325	4.41199	4.4016	4.42757	-0.0835518	0.0367478	-2.27365	0.0273145
Mapk6	50772	6.19705	6.10683	6.09853	6.03637	6.11387	6.02702	6.08121	6.0799	-0.0831841	0.0396309	-2.09897	0.04089
Jkamp	104771	6.1101	6.08693	6.14654	6.1749	6.02809	6.11138	6.10975	6.06928	-0.0820027	0.0360597	-2.27408	0.0272869
Arfgef1	211673	6.06223	5.96697	5.94942	5.95622	5.98073	5.9766	5.95839	5.94584	-0.0814952	0.0335882	-2.42631	0.018902
Parp6	67287	6.72997	6.66063	6.6174	6.55885	6.64849	6.63304	6.62189	6.57432	-0.0814818	0.0403978	-2.01698	0.0490826
Ank	11732	7.37059	7.34692	7.34205	7.34179	7.2897	7.26987	7.3381	7.29399	-0.0808836	0.026475	-3.0551	0.00360311
Wdr45b	66840	5.98598	5.94188	6.02064	5.97994	5.90521	5.89092	5.98002	5.95233	-0.0807696	0.0328474	-2.45893	0.01744
1700020I14Rik	66602	7.95826	7.84345	7.84463	7.84482	7.87752	7.87439	7.80386	7.77558	-0.0807348	0.0379694	-2.12631	0.038437
Eif4e	13684	6.66373	6.57381	6.61566	6.65138	6.58387	6.60341	6.60046	6.57876	-0.0798642	0.0394183	-2.02607	0.04811
Qrich1	69232	6.07568	6.01119	6.00426	5.95008	5.99625	5.98747	6.02381	5.99399	-0.0794252	0.0317288	-2.50326	0.0156171
Phactr3	74189	6.93248	6.86693	6.84928	6.85676	6.85362	6.80108	6.84804	6.80025	-0.0788582	0.0338926	-2.32671	0.0240726
Pafah1b2	18475	7.24607	7.17734	7.22723	7.22534	7.16733	7.20638	7.20543	7.21105	-0.0787354	0.0308749	-2.55015	0.0138784
Mark1	226778	5.92035	5.87374	5.82951	5.78939	5.84217	5.80514	5.818	5.77941	-0.0781826	0.0291764	-2.67965	0.00995172
Aak1	269774	7.59651	7.56187	7.48759	7.4803	7.51889	7.54033	7.51949	7.50275	-0.077612	0.0322986	-2.40295	0.0200158
Pak1	18479	8.72171	8.67252	8.65451	8.63642	8.64414	8.61462	8.6241	8.56413	-0.0775699	0.0251906	-3.07932	0.00336612
Gapvd1	66691	6.43344	6.36468	6.32648	6.32565	6.35616	6.34035	6.3699	6.30269	-0.0772719	0.0341447	-2.26307	0.0280057
Pdpk1	18607	6.21212	6.15714	6.1031	6.09121	6.13675	6.09732	6.13119	6.07875	-0.0753714	0.0352299	-2.13941	0.0373079
Fbxo28	67948	5.192	5.12879	5.1391	5.13496	5.11694	5.07025	5.09311	5.13589	-0.0750573	0.0325392	-2.30667	0.0252545
Ipo11	76582	5.28279	5.21381	5.23256	5.2657	5.20953	5.25442	5.23133	5.25067	-0.0732548	0.0321513	-2.27844	0.027007
Nup62	18226	4.91379	4.88256	4.87497	4.83135	4.84138	4.75684	4.8758	4.79079	-0.0724172	0.0318899	-2.27085	0.0274961
Limch1	77569	6.30908	6.26918	6.22482	6.20526	6.23792	6.24367	6.22541	6.22031	-0.0711613	0.0342885	-2.07537	0.0431163
Ndel1	83431	6.79909	6.77391	6.72717	6.72073	6.73013	6.70193	6.68718	6.72083	-0.0689536	0.0312007	-2.21	0.0317116
Sf3b1	81898	7.18121	7.09443	7.07909	7.08521	7.11449	7.08558	7.09872	7.07488	-0.0667188	0.0293111	-2.27623	0.0271488
Ube2h	22214	6.3823	6.34637	6.30004	6.31032	6.31899	6.31021	6.28674	6.30599	-0.0633053	0.0222492	-2.84529	0.00641565
Hectd1	207304	6.0863	6.01291	5.96744	5.9667	6.02311	5.99629	5.99488	5.97315	-0.0631877	0.0307624	-2.05406	0.0452169
Ubl3	24109	7.5662	7.55621	7.59318	7.57415	7.50373	7.49525	7.55227	7.53481	-0.0624701	0.0262697	-2.37803	0.0212687
Arf2	11841	6.00523	5.92101	5.96586	6.00711	5.94346	5.90274	5.94916	5.93347	-0.0617724	0.0290548	-2.12606	0.0384587
Tnpo3	320938	5.95181	5.92051	5.88929	5.89931	5.89044	5.86838	5.93094	5.87789	-0.0613751	0.0296078	-2.07294	0.0433517
Spin1	20729	6.99685	6.94476	6.92171	6.94888	6.93637	6.946	6.93538	6.96086	-0.0604793	0.0285502	-2.11835	0.0391375
Wdr82	77305	6.56559	6.51736	6.50972	6.52626	6.50675	6.45058	6.48791	6.48417	-0.0588479	0.0288844	-2.03736	0.0469237
Xpo7	65246	4.47319	4.41448	4.38347	4.38337	4.41523	4.39855	4.39774	4.42052	-0.0579597	0.0283564	-2.04397	0.0462412
Tsc22d1	21807	8.78131	8.69542	8.71871	8.72001	8.72561	8.6319	8.7032	8.66495	-0.0557066	0.0276013	-2.01826	0.048945
Ctnnb1	12387	8.69782	8.63618	8.65174	8.6305	8.66278	8.62777	8.62148	8.60752	-0.0350429	0.0173287	-2.02225	0.0485167
