## Supplemental Table 3 for "Staging Alzheimer’s disease in the brain and retina of *B6.APP/PS1* mice by transcriptional profiling"

### Sheet: SupplTable_3_brain_appUp_kegg
TermID	Term	Enrichment	logP	Genes in Term	Target Genes in Term	Fraction of Targets in Term	Total Target Genes	Total Genes	Entrez Gene IDs	Gene Symbols
mmu00100	Steroid biosynthesis	0.000324543	-8.03309	19	4	0.0275862	145	8001	1.41372e+19	Fdft1,Sqle,Nsdhl,Dhcr24
mmu00280	Valine, leucine and isoleucine degradation	0.0004919	-7.61723	56	6	0.0413793	145	8001	1.1046e+31	Acat2,Hmgcs1,Aldh9a1,Aacs,Echs1,Mccc2
mmu04540	Gap junction	0.000903707	-7.00901	86	7	0.0482759	145	8001	2.39392e+34	Mapk7,Tubb2a,Tuba1a,Tubb5,Mapk3,Tuba1b,Pdgfrb
mmu00650	Butanoate metabolism	0.00131305	-6.6354	27	4	0.0275862	145	8001	1.1046e+21	Acat2,Hmgcs1,Aacs,Echs1
mmu01100	Metabolic pathways	0.00157361	-6.45438	1309	38	0.262069	145	8001	###############################################################################################################################################################################################################################################################	Acat2,Idh1,Mgat3,Nsdhl,Gale,Pigk,Hmgcs1,Rimklb,Ctps,Mocs2,Mpst,Alg9,Dhcr24,Mogs,Mccc2,Fdft1,Tpi1,Asl,Csad,Pygb,St8sia1,Pomgnt1,Ndufv1,Ndufb11,Pmm1,Plcg1,Pnpla3,Fdps,Cbr1,Agpat3,Sqle,Coq7,Echs1,Tkt,Aldh9a1,Pcyt2,Akr1a1,Hk1
mmu00051	Fructose and mannose metabolism	0.00350213	-5.65438	35	4	0.0275862	145	8001	2.19913e+20	Tpi1,Pmm1,Pfkfb4,Hk1
mmu04919	Thyroid hormone signaling pathway	0.00524393	-5.25068	117	7	0.0482759	145	8001	1.23712e+34	Casp9,Thra,Med24,Actg1,Mapk3,Plcg1,Med12
mmu04722	Neurotrophin signaling pathway	0.00686733	-4.98098	123	7	0.0482759	145	8001	2.39392e+35	Mapk7,Psen1,Irak1,Rps6ka5,Mapk3,Plcg1,Frs2
mmu00900	Terpenoid backbone biosynthesis	0.00791572	-4.83891	23	3	0.0206897	145	8001	1.1046e+17	Acat2,Hmgcs1,Fdps
mmu04122	Sulfur relay system	0.00850204	-4.76745	8	2	0.0137931	145	8001	17434246221	Mocs2,Mpst
mmu_M00101	Cholesterol biosynthesis, squalene 2,3-epoxide => cholesterol	0.0133432	-4.31675	10	2	0.0137931	145	8001	1819474754	Nsdhl,Dhcr24
mmu00072	Synthesis and degradation of ketone bodies	0.0161162	-4.12793	11	2	0.0137931	145	8001	110460208715	Acat2,Hmgcs1
mmu_M00095	C5 isoprenoid biosynthesis, mevalonate pathway	0.0161162	-4.12793	11	2	0.0137931	145	8001	110460208715	Acat2,Hmgcs1
mmu05223	Non-small cell lung cancer	0.0183508	-3.99808	56	4	0.0275862	145	8001	1.23711e+19	Casp9,Cdk4,Mapk3,Plcg1
mmu01200	Carbon metabolism	0.0200598	-3.90904	118	6	0.0413793	145	8001	1.1046e+30	Acat2,Idh1,Tkt,Tpi1,Echs1,Hk1
mmu00561	Glycerolipid metabolism	0.0218178	-3.82503	59	4	0.0275862	145	8001	5.67526e+20	Aldh9a1,Akr1a1,Pnpla3,Agpat3
