## Supplemental Table 4 for "Staging Alzheimer’s disease in the brain and retina of *B6.APP/PS1* mice by transcriptional profiling"

### Sheet: Sheet1
TermID	Term	Enrichment	logP	Genes in Term	Target Genes in Term	Fraction of Targets in Term	Total Target Genes	Total Genes	Entrez Gene IDs	Gene Symbols
mmu04141	Protein processing in endoplasmic reticulum	6.93465e-17	-37.2074	167	24	0.188976	127	8001	1.48272e+123	Pdia3,Ube2g2,Sel1l,P4hb,Calr,Dnaja1,Canx,Ero1l,Dnajc3,Pdia4,Map3k5,Syvn1,Cryab,Hspa5,Hsph1,Stt3b,Ero1lb,Herpud1,Hsp90b1,Hyou1,Xbp1,Hspa8,Dnajb11,Pdia6
mmu04071	Sphingolipid signaling pathway	0.000763047	-7.17819	124	8	0.0629921	127	8001	7.19782e+40	Ppp2r2a,Nras,Pdpk1,Cers5,Rock2,Sgms1,Pten,Map3k5
mmu_M00403	HRD1/SEL1 ERAD complex	0.000994361	-6.91341	13	3	0.023622	127	8001	741262033864209	Syvn1,Sel1l,Herpud1
mmu03040	Spliceosome	0.00120603	-6.72042	133	8	0.0629921	127	8001	7.69363e+41	Hnrnpm,Usp39,Bud31,Dhx8,Srsf6,Prpf4,Hspa8,Sf3b1
mmu05202	Transcriptional misregulation in cancer	0.00195735	-6.23616	177	9	0.0708661	127	8001	1.40112e+47	Etv6,Golph3l,Hdac2,Etv5,Etv1,Per2,Fut8,Ss18,Mllt3
mmu05215	Prostate cancer	0.00281806	-5.87171	89	6	0.0472441	127	8001	2.20271e+29	Hsp90b1,Ctnnb1,Chuk,Nras,Pdpk1,Pten
mmu04213	Longevity regulating pathway - multiple species	0.00335949	-5.69597	64	5	0.0393701	127	8001	1.51821e+25	Hdac2,Prkab2,Nras,Cryab,Hspa8
mmu04068	FoxO signaling pathway	0.00533845	-5.23282	134	7	0.0551181	127	8001	1.08097e+35	Prkab2,Chuk,Nras,Atg12,Pdpk1,Pten,Smad3
mmu04144	Endocytosis	0.00563967	-5.17793	286	11	0.0866142	127	8001	7.86188e+57	Acap2,Arpc2,Smad3,Nedd4l,Smap2,Asap2,Hspa8,Snx3,Arfgef1,Wipf3,Asap1
mmu05220	Chronic myeloid leukemia	0.00591112	-5.13092	73	5	0.0393701	127	8001	1.51821e+24	Hdac2,Chuk,Crk,Nras,Smad3
mmu05213	Endometrial cancer	0.00910707	-4.6987	52	4	0.0314961	127	8001	1.23872e+19	Ctnnb1,Nras,Pdpk1,Pten
mmu04919	Thyroid hormone signaling pathway	0.0106002	-4.54688	117	6	0.0472441	127	8001	1.51821e+29	Hdac2,Ctnnb1,Nras,Pdpk1,Atp2a2,Dio2
mmu03060	Protein export	0.0116	-4.45675	30	3	0.023622	127	8001	7.66871e+18	Spcs3,Srp54c,Hspa5
mmu04666	Fc gamma R-mediated phagocytosis	0.0133742	-4.31442	89	5	0.0393701	127	8001	1.29282e+25	Crk,Asap2,Pak1,Arpc2,Asap1
mmu04612	Antigen processing and presentation	0.0146156	-4.22567	91	5	0.0393701	127	8001	1.48271e+24	Pdia3,Calr,Canx,Hspa5,Hspa8
mmu00533	Glycosaminoglycan biosynthesis - keratan sulfate	0.0200805	-3.908	14	2	0.015748	127	8001	5361854371	Fut8,Chst2
mmu04530	Tight junction	0.022299	-3.80321	138	6	0.0472441	127	8001	1.23877e+29	Ctnnb1,Ppp2r2a,Cldn11,Nras,Pten,Tjap1
mmu04210	Apoptosis	0.022299	-3.80321	138	6	0.0472441	127	8001	1.26751e+29	Chuk,Birc2,Nras,Pdpk1,Map3k5,Cycs
mmu05200	Pathways in cancer	0.0226638	-3.78699	395	12	0.0944882	127	8001	6.96352e+59	Dapk1,Hdac2,Nras,Cycs,Smad3,Rock2,Ctnnb1,Hsp90b1,Chuk,Birc2,Crk,Pten
mmu00604	Glycosphingolipid biosynthesis - ganglio series	0.0229321	-3.77522	15	2	0.015748	127	8001	22574211416	St8sia5,Slc33a1
mmu04120	Ubiquitin mediated proteolysis	0.0237394	-3.74062	140	6	0.0472441	127	8001	7.41261e+30	Syvn1,Birc2,Ube2g2,Nedd4l,Ube2h,Rhobtb2
mmu04918	Thyroid hormone synthesis	0.0284311	-3.56027	73	4	0.0314961	127	8001	2.20271e+19	Hsp90b1,Canx,Hspa5,Pdia4
mmu03022	Basal transcription factors	0.0322532	-3.43414	44	3	0.023622	127	8001	4.07786e+16	Taf9b,Taf2,Mnat1
