## Supplemental Table 5 for "Staging Alzheimer’s disease in the brain and retina of *B6.APP/PS1* mice by transcriptional profiling"

### Sheet: app4mGenes_avgTPM_glm
Gene		Average log2(TPM)								GLM output
SYMBOL	ENTREZID	WT_2m	WT_4m	WT_5m	WT_6m	APP_2m	APP_4m	APP_5m	APP_6m	Estimate	Std. Error	t value	Pr(>|t|)
Nkain2	432450	3.30738	2.98034	3.28112	3.50525	3.09087	3.62305	3.22716	3.5073	0.859214	0.280555	3.06255	0.00352859
Ifit3	15959	4.32263	4.041	4.37731	4.29211	3.84342	4.17722	4.46966	4.16608	0.615432	0.217747	2.82636	0.0067508
Gm10557	383374	4.0589	3.80272	3.89104	3.93458	3.80443	4.07331	3.82653	4.05594	0.525062	0.199996	2.62536	0.0114538
Fam89b	17826	3.90461	3.72619	4.05591	4.23893	3.73716	4.05955	4.10183	3.71813	0.500808	0.198103	2.52803	0.0146755
Elp4	77766	4.12276	3.89222	4.03375	4.05032	3.9623	4.19292	4.01631	4.01613	0.461169	0.099532	4.63337	2.60122e-05
Rmst	110333	3.66864	3.33274	3.49472	3.69613	3.41691	3.52513	3.62639	3.51575	0.444108	0.21668	2.0496	0.0456668
Trh	22044	4.41815	4.55108	4.76236	4.86011	4.45068	4.96441	4.70561	4.94025	0.380792	0.166306	2.2897	0.0262952
Zc3h6	78751	3.56047	3.50634	3.6668	3.83066	3.56138	3.85002	3.74327	3.73532	0.342765	0.137342	2.49571	0.0159148
Tlr3	142980	3.5338	3.42156	3.59541	3.61931	3.4654	3.67415	3.49821	3.61611	0.320996	0.0847656	3.78687	0.000410136
Zfp40	22700	4.12656	4.065	4.17249	4.33994	4.13996	4.35884	4.16604	4.2997	0.280438	0.114603	2.44703	0.0179609
Gpr12	14738	3.81429	3.67815	3.75619	3.82128	3.84815	3.97538	3.81119	3.94914	0.263372	0.0958266	2.74842	0.00830872
Gstt1	14871	4.42299	4.36562	4.51459	4.5764	4.25639	4.46067	4.48191	4.543	0.26166	0.11007	2.37721	0.021311
Piga	18700	3.68584	3.5305	3.50399	3.58774	3.4321	3.53369	3.39165	3.49854	0.256918	0.0702271	3.65838	0.000610537
Serpinf1	20317	4.67283	4.51719	4.58664	4.39351	4.56552	4.66057	4.59788	4.83197	0.250686	0.119207	2.10294	0.0405253
Gpsm2	76123	3.75034	3.5412	3.60605	3.6526	3.57051	3.61118	3.47997	3.71723	0.249808	0.108283	2.30699	0.0252351
Lyrm1	73919	3.97718	3.9697	4.06047	4.1752	3.90315	4.13857	4.04656	4.09319	0.242894	0.0928069	2.6172	0.0116968
Mxra7	67622	4.07832	4.00089	4.12134	4.17653	4.03595	4.20126	4.08745	4.17919	0.242739	0.1018	2.38447	0.0209381
Gtf2a2	235459	6.15693	6.11156	6.21998	6.26705	6.10216	6.28993	6.21063	6.2443	0.23315	0.0753448	3.09444	0.00322562
Dcx	13193	4.3911	4.29207	4.28901	4.33538	4.45824	4.59141	4.28059	4.55297	0.2322	0.107869	2.15261	0.0362001
Rabl3	67657	3.33529	3.30542	3.41536	3.54765	3.37512	3.57525	3.42643	3.52573	0.229997	0.10737	2.1421	0.0370802
Ap4e1	108011	3.95025	3.91537	3.84725	3.93034	3.87991	4.0742	3.86517	3.99637	0.229174	0.0637916	3.59254	0.00074673
Pdia3	14827	7.88586	7.64195	7.59605	7.63657	7.50938	7.49369	7.56199	7.50366	0.228215	0.0977291	2.33518	0.0235886
Triqk	208820	4.50412	4.41026	4.55648	4.62927	4.52789	4.65863	4.5016	4.69391	0.2246	0.106976	2.09953	0.0408384
Hps3	12807	4.23391	4.16212	4.23131	4.24348	4.19181	4.33507	4.25753	4.37375	0.215056	0.0854282	2.51739	0.0150733
Hsp90b1	22027	8.87496	8.64743	8.59289	8.5985	8.52186	8.50863	8.56213	8.47392	0.214302	0.102506	2.09063	0.0416655
Nit1	27045	5.74763	5.68773	5.7055	5.70502	5.66182	5.8159	5.70968	5.6541	0.213987	0.0518612	4.12615	0.000139416
Lypla1	18777	5.33159	5.2036	5.35263	5.43845	5.20497	5.28722	5.30948	5.29724	0.210235	0.0875047	2.40255	0.0200351
Hccs	15159	4.95817	4.80699	4.93019	4.95118	4.84739	4.90409	4.85908	4.865	0.207882	0.0761982	2.72818	0.00876436
Sepsecs	211006	3.67847	3.65088	3.64611	3.74569	3.64165	3.82123	3.61421	3.75829	0.207172	0.0721224	2.87251	0.00596066
Gnpnat1	54342	3.98365	3.94148	4.06817	4.08043	3.8964	4.05784	3.94781	4.15104	0.203609	0.096378	2.11261	0.0396501
B2m	12010	7.73919	7.74581	7.89098	7.89752	7.66066	7.86961	7.89901	7.89936	0.202332	0.0880849	2.29701	0.0258424
Cep57	74360	4.68668	4.60543	4.72993	4.80384	4.60308	4.72228	4.63905	4.75479	0.20045	0.0851783	2.35329	0.0225814
Abi3bp	320712	3.67674	3.53027	3.52577	3.42717	3.5724	3.62628	3.42398	3.52194	0.200354	0.0944242	2.12185	0.0388286
Bbs5	72569	4.97137	4.87531	5.02436	5.02697	4.78231	4.88257	4.95358	4.89665	0.196315	0.0855188	2.29558	0.0259304
Syap1	67043	5.48838	5.39292	5.47413	5.48685	5.43144	5.5317	5.38901	5.46475	0.195711	0.0624771	3.13252	0.00289589
Guf1	231279	4.99636	4.94261	5.10124	5.13891	4.99575	5.13288	5.07633	5.09337	0.190875	0.0878402	2.17298	0.034547
Prpf4	70052	4.04551	3.90059	3.89794	3.90041	3.84844	3.8916	3.90115	3.84689	0.188072	0.0617491	3.04574	0.00369879
Lactb2	212442	3.94634	3.95777	4.07745	4.10366	4.02123	4.21932	4.0582	4.17814	0.186667	0.0859518	2.17177	0.0346433
Elavl4	15572	6.31843	6.20007	6.21276	6.24848	6.20115	6.26922	6.2433	6.21149	0.186434	0.0454232	4.10437	0.00014959
Rpusd4	71989	3.67827	3.66221	3.78382	3.73494	3.58636	3.75314	3.70725	3.7061	0.182836	0.0758283	2.41118	0.0196167
Cat	12359	5.54437	5.46752	5.50388	5.512	5.49136	5.59642	5.46827	5.56015	0.181901	0.0565468	3.21683	0.00227519
Hdac2	15182	6.82124	6.65201	6.72507	6.76431	6.72799	6.73905	6.70749	6.70162	0.180283	0.0520021	3.46684	0.00109146
Sypl	19027	5.92622	5.81789	5.96731	6.02809	5.85938	5.92989	5.93669	5.9662	0.178835	0.0706999	2.5295	0.0146211
Zfp946	74149	4.4741	4.40176	4.50732	4.53529	4.434	4.54049	4.50463	4.60062	0.178831	0.0860926	2.07719	0.0429409
Timm8b	30057	7.63418	7.48934	7.63153	7.6591	7.52948	7.56251	7.5965	7.53553	0.177869	0.0580502	3.06405	0.00351377
Flrt2	399558	4.90928	4.79486	4.78335	4.86445	4.84744	4.91028	4.80202	4.83681	0.177255	0.0563494	3.14564	0.00278978
Tmem87a	211499	5.20834	5.08662	5.06593	5.07274	5.03165	5.08546	5.09339	5.05498	0.17553	0.0590108	2.97454	0.00450867
Pyurf	66459	4.14429	4.09579	4.20445	4.24149	4.13659	4.26172	4.17854	4.25394	0.173632	0.066583	2.60776	0.0119839
Wls	68151	5.23586	5.222	5.31584	5.34675	5.21458	5.37327	5.28588	5.33824	0.172542	0.0634398	2.71978	0.00895992
Dnajc12	30045	4.96902	4.96577	5.02446	5.10866	4.92307	5.09212	4.98348	5.11292	0.172306	0.0792893	2.17313	0.0345344
Tcp11l2	216198	5.03503	4.97124	4.9873	4.98205	4.98051	5.0864	4.98467	4.98952	0.169674	0.0658517	2.57661	0.0129765
Cers5	71949	5.47719	5.30829	5.37856	5.37907	5.3407	5.34062	5.3615	5.35474	0.168821	0.0649332	2.59992	0.0122268
Nae1	234664	6.1874	6.15183	6.24061	6.2783	6.1031	6.23582	6.19973	6.21465	0.168291	0.0646151	2.60452	0.0120836
Pex2	19302	4.82258	4.75524	4.8964	4.88317	4.67718	4.77755	4.84966	4.70518	0.167706	0.0621302	2.69926	0.00945515
Zfp943	74670	4.61741	4.56578	4.66205	4.69994	4.56602	4.6815	4.60958	4.62538	0.167102	0.0822976	2.03046	0.0476461
Gpcpd1	74182	6.61078	6.44623	6.52099	6.55737	6.50818	6.50795	6.50298	6.48103	0.164306	0.0562042	2.92337	0.00518968
Mnat1	17420	3.76807	3.71587	3.84258	3.87934	3.61658	3.72866	3.85024	3.76997	0.164275	0.070773	2.32115	0.0243958
Tm7sf3	67623	5.1778	5.17613	5.26031	5.29471	5.10955	5.2713	5.20418	5.28136	0.163417	0.0471379	3.46679	0.0010916
Eif2a	229317	5.56229	5.49322	5.59765	5.66978	5.49097	5.58459	5.59	5.55408	0.162704	0.0650701	2.50044	0.0157274
Arxes2	76976	6.53762	6.46131	6.63864	6.71655	6.50769	6.59381	6.5853	6.5447	0.162418	0.0786577	2.06486	0.0441409
Ccdc66	320234	4.10269	3.99108	3.92439	3.9276	3.83366	3.88309	3.98695	3.84854	0.161035	0.0787662	2.04447	0.0461905
Acat1	110446	6.09702	6.06376	6.14527	6.18021	6.05695	6.18438	6.08886	6.05934	0.1607	0.0470939	3.41233	0.00128403
Akirin2	433693	6.56483	6.38956	6.44965	6.4292	6.44207	6.42745	6.44164	6.42479	0.160656	0.056109	2.86329	0.00611136
Vma21	67048	5.58646	5.45705	5.62272	5.67443	5.52279	5.55392	5.57858	5.57397	0.160553	0.0796657	2.01534	0.049261
Coq3	230027	4.13039	4.12941	4.27598	4.29624	4.11188	4.27134	4.23839	4.33099	0.160437	0.0788884	2.03372	0.0473032
Rrm2b	382985	4.7956	4.79477	4.90462	4.9702	4.76846	4.92685	4.9449	4.90536	0.159221	0.0649989	2.44959	0.0178477
Ddx39	68278	4.47215	4.35803	4.45394	4.37728	4.35256	4.39573	4.37461	4.3449	0.157296	0.0695501	2.26162	0.0281015
Pou3f2	18992	3.80644	3.647	3.70671	3.77342	3.71261	3.71035	3.63788	3.67532	0.157175	0.0767672	2.04742	0.0458887
Pcmtd1	319263	6.69985	6.61333	6.7475	6.79188	6.68734	6.75762	6.70525	6.73068	0.156799	0.0771048	2.03358	0.0473182
Dzip3	224170	6.52565	6.47455	6.52412	6.6017	6.45033	6.55547	6.55224	6.50674	0.156227	0.0677042	2.30749	0.0252052
Grin3a	242443	4.54832	4.50239	4.47226	4.49154	4.55419	4.66212	4.54321	4.58157	0.153856	0.0583669	2.63601	0.0111439
Xist	213742	7.77227	7.78858	7.83466	7.86635	7.71742	7.88694	7.8297	7.94728	0.153199	0.0717531	2.13508	0.0376778
Yeats4	64050	5.45041	5.3695	5.49853	5.51766	5.34172	5.41379	5.42561	5.38666	0.15299	0.067681	2.26046	0.0281787
Mpp5	56217	4.95083	4.92321	4.99062	5.04746	4.91817	5.04321	4.97578	5.00161	0.15266	0.0562625	2.71335	0.00911254
Fut8	53618	5.84687	5.72822	5.73832	5.79402	5.75895	5.79296	5.75288	5.70872	0.152653	0.053331	2.86236	0.00612663
Ptp4a1	19243	6.6357	6.49877	6.52655	6.52183	6.47117	6.48645	6.43231	6.45424	0.152212	0.0612339	2.48574	0.0163158
Smc6	67241	4.83267	4.65266	4.73942	4.74603	4.72508	4.69625	4.74993	4.70677	0.151186	0.0582229	2.59667	0.0123289
Taf9b	407786	5.0219	4.99615	5.02343	5.04189	4.87548	4.99957	4.96441	4.98294	0.149839	0.057	2.62875	0.0113543
Tmem136	235300	4.00234	4.02238	4.0185	4.07767	4.01127	4.18012	4.03738	4.06685	0.148809	0.0696779	2.13568	0.037627
Zfp207	22680	7.17645	7.03911	7.02115	7.03684	7.00847	7.01914	7.03223	7.02447	0.148008	0.05191	2.85124	0.00631345
Ufl1	67490	4.95002	4.87681	4.93365	5.05734	4.94941	5.02363	4.97837	4.9591	0.147437	0.0692817	2.12808	0.0382828
Cd164	53599	6.26902	6.21266	6.31309	6.36257	6.20791	6.29898	6.29457	6.33908	0.147427	0.0614529	2.39902	0.0202086
Grip1	74053	3.96026	3.93072	3.91843	3.88671	3.98184	4.09874	3.89669	3.99784	0.146442	0.0605272	2.41944	0.0192234
Ltv1	353258	4.5809	4.52631	4.55221	4.51624	4.49924	4.58945	4.56851	4.56277	0.144798	0.0673768	2.14907	0.0364941
Slc33a1	11416	5.108	4.98077	5.0688	5.12883	4.97906	4.99559	5.05956	5.02617	0.143758	0.0622196	2.3105	0.0250249
Nxt2	237082	5.35485	5.28371	5.4127	5.49254	5.28204	5.3546	5.37982	5.35328	0.143694	0.0682707	2.10477	0.0403584
Acad11	102632	4.66949	4.6439	4.57414	4.63603	4.6033	4.7214	4.64241	4.64962	0.143679	0.0456657	3.14632	0.00278443
Rhobtb3	73296	4.52168	4.41154	4.5227	4.57292	4.39144	4.4249	4.44805	4.4798	0.143599	0.0663853	2.16312	0.0353386
Mmgt1	236792	5.18572	5.0718	5.11409	5.1566	5.08177	5.11143	5.07362	5.05297	0.143573	0.0628783	2.28335	0.0266945
Micu2	68514	4.67712	4.65191	4.77661	4.82241	4.6248	4.74258	4.71741	4.65167	0.142987	0.0615661	2.32249	0.0243174
Twsg1	65960	4.79784	4.69278	4.76432	4.77498	4.7738	4.81057	4.78723	4.80873	0.141834	0.0578016	2.4538	0.0176631
Srp54c	100101806	6.26529	6.11858	6.20591	6.21524	6.12949	6.1235	6.19476	6.08994	0.140722	0.0533887	2.6358	0.0111498
Fabp3	14077	7.05581	6.95151	7.04692	7.04234	6.95615	6.99149	6.98367	6.99251	0.139648	0.0527903	2.64534	0.0108784
Eid2	386655	5.51902	5.46836	5.54056	5.58601	5.4548	5.54378	5.49784	5.52132	0.139646	0.0565993	2.46727	0.0170832
Golph3l	229593	4.55683	4.47088	4.46945	4.51006	4.43785	4.48879	4.49576	4.52662	0.136891	0.0602257	2.27296	0.0273593
Myt1l	17933	6.74701	6.63017	6.59404	6.61881	6.64346	6.66315	6.63219	6.61318	0.136528	0.0506206	2.69708	0.00950912
Tgs1	116940	4.80739	4.67702	4.67998	4.6446	4.69309	4.6987	4.65838	4.65408	0.135981	0.0644658	2.10935	0.0399431
Mrpl39	27393	4.67674	4.63492	4.77115	4.80958	4.70374	4.79628	4.74396	4.69079	0.134354	0.0613258	2.19082	0.0331537
Rbm34	52202	4.03518	4.00011	4.15452	4.1274	4.11155	4.21011	4.12693	4.1473	0.133626	0.0631165	2.11713	0.0392462
Serp1	28146	5.79596	5.58936	5.69049	5.73903	5.62233	5.5479	5.64333	5.57229	0.13217	0.0641142	2.06147	0.0444763
2610008E11Rik	72128	4.55333	4.41829	4.48822	4.48303	4.50507	4.5017	4.42066	4.49224	0.131671	0.0631903	2.08372	0.0423167
Fam169a	320557	5.49861	5.43107	5.5233	5.60925	5.47438	5.53847	5.52435	5.56131	0.131628	0.0518838	2.53699	0.0143478
Psmd12	66997	6.74193	6.6	6.67616	6.67128	6.65181	6.64101	6.65622	6.65038	0.131132	0.0499902	2.62315	0.0115193
Sel1l	20338	6.91541	6.81322	6.72484	6.73898	6.75503	6.78382	6.74381	6.72326	0.13098	0.0572539	2.28771	0.0264198
Arf4	11843	6.95119	6.81601	6.95043	6.91889	6.82329	6.81851	6.86245	6.86439	0.130392	0.059793	2.18072	0.0339358
N4bp2l1	100637	5.00269	4.93909	5.01155	5.08783	4.91753	4.98362	4.98358	4.99842	0.12969	0.0613638	2.11346	0.0395731
Ppm1k	243382	5.2814	5.27058	5.27313	5.35841	5.28315	5.40143	5.3004	5.31917	0.129112	0.0604233	2.1368	0.0375309
Marcks	17118	6.69663	6.54543	6.58515	6.56403	6.70346	6.68005	6.56032	6.62092	0.1278	0.0612404	2.08685	0.0420205
Cops2	12848	6.80912	6.69189	6.76363	6.82988	6.70529	6.71492	6.76325	6.7301	0.126863	0.0522547	2.42778	0.0188336
Dnajb6	23950	7.83734	7.74596	7.79729	7.80082	7.74054	7.77573	7.757	7.74096	0.126577	0.043023	2.94209	0.0049302
Etfdh	66841	5.38568	5.38524	5.34956	5.3604	5.37101	5.49566	5.35785	5.41572	0.125092	0.0468107	2.6723	0.010144
Kpna3	16648	6.08788	5.93664	6.02177	6.03484	6.04052	6.01381	6.02193	5.99271	0.124525	0.0605418	2.05684	0.0449374
Sgip1	73094	7.47431	7.39791	7.33491	7.35774	7.39356	7.44068	7.34699	7.37974	0.123513	0.0515753	2.39481	0.0204174
Psmd14	59029	6.86437	6.75733	6.88014	6.90393	6.80927	6.82504	6.85823	6.82842	0.122802	0.055917	2.19615	0.0327473
Dnajb14	70604	5.66115	5.60863	5.59672	5.63345	5.62936	5.69958	5.64612	5.6452	0.122741	0.032382	3.7904	0.000405649
Me1	17436	5.87026	5.79488	5.84541	5.87114	5.84875	5.89528	5.87154	5.91701	0.121912	0.0441178	2.76333	0.00798721
Metap2	56307	6.92832	6.85241	6.86334	6.85727	6.80497	6.84895	6.84093	6.75042	0.119897	0.046442	2.58166	0.0128108
Nnt	18115	4.12682	4.07147	4.0553	4.10745	3.95381	4.01773	4.12223	4.07842	0.119268	0.0586796	2.03253	0.0474283
Lysmd2	70082	6.30786	6.28989	6.34591	6.39039	6.22001	6.32114	6.29539	6.28297	0.119107	0.0559344	2.12941	0.0381672
Epha5	13839	5.92294	5.84518	5.82549	5.88212	5.9335	5.97417	5.8736	5.94761	0.118428	0.0516519	2.29282	0.0261014
Sestd1	228071	5.45085	5.39365	5.30959	5.32206	5.44322	5.50423	5.33384	5.41755	0.118207	0.0511188	2.31239	0.0249118
Birc2	11797	5.17773	5.07887	5.07512	5.07296	5.02275	5.04206	5.08037	5.01458	0.118167	0.0527256	2.24118	0.0294851
Hace1	209462	5.17175	5.10745	5.17582	5.23767	5.14431	5.19636	5.16924	5.15448	0.116353	0.0545663	2.13232	0.0379154
Slc44a1	100434	6.39252	6.31411	6.3445	6.35109	6.32597	6.36308	6.29006	6.30045	0.115511	0.0549845	2.10079	0.0407226
Rab39b	67790	5.41063	5.291	5.3578	5.40264	5.36008	5.35542	5.33637	5.38998	0.114972	0.0548489	2.09616	0.0411498
Ipo11	76582	5.28279	5.21381	5.23256	5.2657	5.20953	5.25442	5.23133	5.25067	0.113869	0.0412347	2.76148	0.00802651
Skp1a	21402	9.13928	9.06267	9.15066	9.18689	9.0917	9.12869	9.09746	9.12051	0.113602	0.0451858	2.51412	0.0151977
Psip1	101739	8.23807	8.20473	8.26674	8.33162	8.20909	8.28916	8.2529	8.24425	0.113413	0.0491269	2.30858	0.0251395
Tpd52l2	66314	6.64151	6.55564	6.53648	6.5578	6.53966	6.56651	6.50477	6.55813	0.112729	0.0556905	2.02421	0.0483074
Papolg	216578	4.70852	4.6911	4.606	4.62052	4.6578	4.75253	4.57886	4.69247	0.112145	0.0547867	2.04693	0.0459384
1700020I14Rik	66602	7.95826	7.84345	7.84463	7.84482	7.87752	7.87439	7.80386	7.77558	0.111682	0.0486966	2.29343	0.0260632
Tmx4	52837	7.30019	7.25598	7.33592	7.40885	7.29769	7.36512	7.3201	7.36787	0.111631	0.055112	2.02553	0.0481673
Ehbp1	216565	5.25932	5.14383	5.14216	5.12344	5.16267	5.15805	5.17442	5.12537	0.110871	0.0493737	2.24555	0.0291846
Spast	50850	5.32949	5.20314	5.23574	5.25008	5.24521	5.22883	5.19088	5.20018	0.109974	0.0516237	2.1303	0.0380903
Eif4e	13684	6.66373	6.57381	6.61566	6.65138	6.58387	6.60341	6.60046	6.57876	0.109462	0.0505548	2.16521	0.0351689
Usp39	28035	5.26367	5.17975	5.13036	5.17241	5.15712	5.18211	5.16468	5.17801	0.108914	0.0452092	2.40912	0.0197159
Pafah1b2	18475	7.24607	7.17734	7.22723	7.22534	7.16733	7.20638	7.20543	7.21105	0.107777	0.0395977	2.7218	0.00891246
Jkamp	104771	6.1101	6.08693	6.14654	6.1749	6.02809	6.11138	6.10975	6.06928	0.106451	0.0462474	2.30177	0.0255514
Eif4a2	13682	9.82924	9.75435	9.85143	9.88028	9.78118	9.81258	9.82864	9.80738	0.106285	0.0443069	2.39885	0.0202174
Pdzd8	107368	5.39599	5.29865	5.28017	5.2722	5.3489	5.35528	5.2863	5.29631	0.103713	0.0471815	2.19818	0.0325936
Kras	16653	6.28296	6.20202	6.27218	6.26356	6.21988	6.23902	6.22689	6.22487	0.10008	0.0471428	2.1229	0.0387357
Atg12	67526	6.04662	5.92814	5.96646	5.96739	5.9128	5.89324	5.89956	5.91215	0.0989171	0.0487788	2.02787	0.0479186
Grsf1	231413	6.88829	6.79396	6.86927	6.90726	6.83351	6.83723	6.83944	6.85938	0.098046	0.0376244	2.60591	0.0120406
Wtap	60532	6.05725	6.00287	6.04742	6.12662	6.06833	6.11196	6.06053	6.11156	0.0980134	0.0462474	2.11933	0.039051
Rmnd5a	68477	6.83931	6.74369	6.73306	6.71498	6.76765	6.76962	6.69348	6.7062	0.0975889	0.0459472	2.12394	0.0386448
Bnip3	12176	7.31248	7.26729	7.35687	7.39378	7.26367	7.3146	7.33015	7.3122	0.0961226	0.0450412	2.13411	0.0377618
Rhot1	59040	6.3232	6.22417	6.26075	6.2454	6.20889	6.2012	6.23281	6.22343	0.0913295	0.0443488	2.05935	0.0446876
Arfgef1	211673	6.06223	5.96697	5.94942	5.95622	5.98073	5.9766	5.95839	5.94584	0.0911296	0.0430775	2.11548	0.039393
Ids	15931	8.15172	8.05542	8.09972	8.12629	8.10012	8.09458	8.09734	8.10438	0.0907462	0.0429911	2.11081	0.0398113
Copb1	70349	5.93013	5.85102	5.91282	5.94751	5.90527	5.915	5.89895	5.89878	0.0888437	0.0431162	2.06057	0.0445662
Ubqln2	54609	7.40441	7.3623	7.3919	7.41944	7.36976	7.41603	7.3946	7.40642	0.0883794	0.039165	2.25659	0.0284364
Psmd1	70247	6.93125	6.86478	6.89701	6.88611	6.9154	6.93613	6.92742	6.91434	0.0872055	0.04225	2.06404	0.0442225
Uhrf1bp1l	75089	5.58954	5.49161	5.51269	5.52523	5.53399	5.5232	5.53555	5.44925	0.0871389	0.0383211	2.27392	0.0272975
Napg	108123	7.10654	7.05686	7.09992	7.12011	7.08971	7.12587	7.10001	7.09707	0.0858495	0.0299374	2.86763	0.00603995
Pls3	102866	7.4135	7.34694	7.35293	7.36844	7.37274	7.39019	7.39493	7.33894	0.0840141	0.0358435	2.34392	0.0230978
Stau2	29819	7.04505	6.99276	6.9872	6.99896	7.02536	7.05649	6.99925	7.04648	0.0834239	0.0351368	2.37426	0.0214643
Ssr1	107513	5.54886	5.54875	5.5778	5.59144	5.54541	5.62646	5.58425	5.61401	0.0811647	0.0306772	2.64577	0.0108665
Clasp2	76499	7.4951	7.4515	7.40698	7.43437	7.45468	7.4881	7.40692	7.43414	0.0770272	0.0319832	2.40837	0.0197524
Prnp	19122	9.58398	9.56927	9.63682	9.66091	10.9734	11.03	11.0382	11.0093	0.0712471	0.0321799	2.21403	0.0314157
Dnajc18	76594	5.92853	5.88283	5.8668	5.87003	5.90332	5.9286	5.8782	5.90222	0.0709843	0.0271888	2.61079	0.0118911
Snap91	20616	7.9397	7.89725	7.89052	7.91004	7.92249	7.93936	7.91057	7.90594	0.0593167	0.0243599	2.43501	0.0185014
Amph	218038	7.48223	7.45708	7.43326	7.41105	7.47599	7.50663	7.46394	7.42935	0.0557928	0.0265558	2.10097	0.0407064
