## Supplemental Table 6 for "Staging Alzheimer’s disease in the brain and retina of *B6.APP/PS1* mice by transcriptional profiling"

### Sheet: app4mGenes_avgTPM_glm
Gene		Average log2(TPM)								GLM output
SYMBOL	ENTREZID	WT_2m	WT_4m	WT_5m	WT_6m	APP_2m	APP_4m	APP_5m	APP_6m	Estimate	Std. Error	t value	Pr(>|t|)
Gm11472	668950	3.80739	4.07005	4.11014	4.29673	4.12164	3.96678	3.96847	4.10234	-0.417523	0.164034	-2.54535	0.0140478
Siva1	30954	3.84548	4.10562	4.13917	4.06057	3.90073	3.76526	4.01614	4.04249	-0.395622	0.128519	-3.07831	0.00337572
2900079G21Rik	620760	3.40807	3.54668	3.53016	3.48595	3.36152	3.14088	3.18491	3.1695	-0.359237	0.133736	-2.68617	0.00978409
N4bp3	212706	3.83943	4.00161	3.97771	3.90294	4.0123	3.83738	3.98428	3.88385	-0.337083	0.0823254	-4.09453	0.000154418
Crem	12916	5.22278	5.28464	5.19793	5.06712	5.21061	4.93886	5.05729	5.00267	-0.333609	0.153754	-2.16976	0.0348036
Pdgfb	18591	4.34688	4.4452	4.34088	4.14001	4.37364	4.15426	4.34065	4.19848	-0.317702	0.119668	-2.65487	0.0106135
Pqlc2	212555	4.06196	4.14597	4.06476	3.87702	4.20367	3.97555	4.09418	4.00791	-0.312142	0.0967299	-3.22694	0.0022098
Nab2	17937	5.44094	5.58597	5.54278	5.4051	5.56979	5.43003	5.30372	5.4584	-0.284784	0.134749	-2.11344	0.0395755
Gm1673	381633	5.60607	5.75206	5.97156	6.02029	5.84503	5.71366	5.84765	5.87055	-0.27736	0.123688	-2.24241	0.0294001
Palmd	114301	4.31568	4.18983	4.14479	4.04706	4.29361	3.89791	4.08982	4.0324	-0.26985	0.10669	-2.5293	0.0146286
Ccdc120	54648	3.76275	3.99411	3.90348	3.87755	3.84346	3.81052	3.83876	3.80512	-0.264295	0.11188	-2.36231	0.0220947
Zdhhc16	74168	4.66218	4.69513	4.68732	4.68642	4.80016	4.57079	4.68247	4.63935	-0.262317	0.0629905	-4.16439	0.000123156
Rfxap	170767	5.4614	5.66573	5.47405	5.47601	5.68779	5.63772	5.44818	5.65712	-0.254401	0.114714	-2.2177	0.0311485
Alg9	102580	4.37633	4.49411	4.46426	4.45767	4.53752	4.40174	4.57832	4.4611	-0.253564	0.0792052	-3.20136	0.00237875
C030014I23Rik	77381	3.97656	4.1665	4.21103	4.15129	4.27482	4.21183	4.25074	4.27458	-0.25294	0.123277	-2.05181	0.0454437
Spata2l	78779	5.26743	5.28663	5.18321	5.03759	5.35831	5.13007	5.12401	5.11012	-0.247444	0.105506	-2.34531	0.0230205
Map3k13	71751	4.11845	4.15171	3.99112	3.85205	4.12885	3.92109	4.01057	3.96067	-0.241015	0.11291	-2.13458	0.0377208
Fam222a	433940	3.55043	3.74251	3.6458	3.66937	3.79622	3.75039	3.60623	3.69369	-0.237907	0.0727975	-3.26807	0.00196171
Mogs	57377	4.55503	4.7708	4.65822	4.67174	4.71843	4.69806	4.66403	4.66128	-0.236146	0.0681174	-3.46675	0.00109174
Zswim6	67263	4.29525	4.36674	4.21155	4.07915	4.41399	4.25289	4.17186	4.28966	-0.232594	0.115605	-2.01196	0.0496278
Afap1l2	226250	4.34124	4.43666	4.27761	4.25335	4.51871	4.38413	4.31776	4.19441	-0.230006	0.0989251	-2.32505	0.0241688
Sh3gl1	20405	5.20347	5.20986	5.18639	5.11726	5.19943	4.97949	5.11919	5.07234	-0.226322	0.0651299	-3.47493	0.00106531
Ccdc117	104479	4.42055	4.44924	4.33142	4.36423	4.3769	4.18026	4.22812	4.30821	-0.225339	0.104585	-2.15459	0.0360359
Pxn	19303	5.3481	5.42834	5.24169	5.14976	5.37948	5.23617	5.17446	5.2498	-0.223547	0.0920658	-2.42813	0.0188177
Bcl9l	80288	4.26348	4.45257	4.30629	4.25072	4.41403	4.38031	4.30937	4.36118	-0.222806	0.0715208	-3.11527	0.00304115
Exosc5	27998	3.92826	4.12899	4.17783	4.26817	4.06556	4.04658	4.10416	4.12638	-0.219711	0.0979002	-2.24424	0.0292741
Nuak1	77976	5.65041	5.67243	5.55111	5.40023	5.64562	5.45043	5.57359	5.43685	-0.217207	0.0937117	-2.31783	0.0245904
Ece1	230857	5.62462	5.67281	5.56974	5.45267	5.72445	5.55707	5.59506	5.5135	-0.215575	0.0847085	-2.5449	0.0140638
Bcl7c	12055	4.38555	4.49212	4.59386	4.54312	4.58151	4.47727	4.53603	4.52431	-0.210811	0.0876764	-2.40443	0.0199437
Gtpbp6	107999	5.32692	5.47003	5.49694	5.55908	5.47306	5.40657	5.46168	5.41139	-0.209601	0.0836635	-2.50529	0.0155378
Git2	26431	5.41247	5.47849	5.3736	5.32186	5.52081	5.38557	5.42734	5.44658	-0.201255	0.0693051	-2.9039	0.00547321
P2rx4	18438	4.2293	4.50018	4.52914	4.51543	4.43219	4.50369	4.50277	4.44182	-0.199373	0.0973698	-2.04759	0.0458717
Vps37d	194309	4.06146	4.29255	4.40861	4.42388	4.34405	4.37605	4.32616	4.4884	-0.19909	0.0929246	-2.14249	0.0370472
E130307A14Rik	327744	5.62215	5.80592	5.75969	5.71531	5.8685	5.85339	5.71432	5.94684	-0.198876	0.0913839	-2.17627	0.0342858
Rbm19	74111	3.5075	3.53758	3.49801	3.47124	3.59945	3.43089	3.53587	3.28872	-0.198631	0.0931008	-2.13351	0.0378131
Ptger1	19216	3.91874	3.98232	3.8161	3.78101	3.9862	3.85609	3.86633	3.87061	-0.193692	0.075572	-2.56301	0.0134332
Zfp354c	30944	5.03346	5.04882	5.02562	5.02488	5.28373	5.10759	4.98632	5.16914	-0.191499	0.0738734	-2.59226	0.0124689
Lzts2	226154	5.33994	5.44892	5.42795	5.39851	5.36167	5.27919	5.38446	5.36022	-0.191465	0.0720028	-2.65913	0.010497
Phc2	54383	6.22831	6.35871	6.31999	6.22765	6.37066	6.31047	6.2657	6.30192	-0.190582	0.0535424	-3.55945	0.000825709
Zfp593	68040	3.35503	3.54432	3.56793	3.51754	3.48386	3.48601	3.45117	3.51563	-0.187141	0.0901324	-2.07629	0.0430277
Mrpl52	68836	6.18164	6.34372	6.38043	6.4466	6.27529	6.25109	6.30399	6.27317	-0.186289	0.0893863	-2.08409	0.0422823
Tmem161a	234371	5.05885	5.15696	5.14465	5.14548	5.07558	4.98741	5.16423	5.06548	-0.186276	0.0626708	-2.9723	0.00453666
Tmem256	69186	7.04864	7.14299	7.1471	7.233	7.16747	7.07595	7.10978	7.17545	-0.185875	0.0725032	-2.56368	0.0134104
Spint2	20733	4.80753	5.04104	5.12298	5.18579	5.05721	5.106	5.07926	5.12352	-0.184718	0.0846129	-2.1831	0.0337503
Trabd	67976	4.61167	4.71484	4.65143	4.67104	4.76172	4.68196	4.62874	4.71729	-0.182923	0.0626302	-2.92068	0.00522814
Ptpn1	19246	5.09241	5.16891	5.05303	5.02366	5.11532	5.01045	5.00622	5.01914	-0.18137	0.0850728	-2.13194	0.0379487
Samd4b	233033	5.43658	5.50508	5.36616	5.3088	5.41671	5.30587	5.34405	5.35867	-0.17933	0.0714548	-2.5097	0.015367
Nol10	217431	4.42607	4.47588	4.45245	4.36595	4.53857	4.40911	4.37683	4.43871	-0.179276	0.0604612	-2.96514	0.0046272
Tmem179	104885	6.61813	6.752	6.80459	6.83695	6.79121	6.74774	6.78363	6.82968	-0.177343	0.0488762	-3.62841	0.000669282
Zfp592	233410	4.15981	4.2963	4.18017	4.09431	4.24655	4.20597	4.13016	4.25936	-0.177082	0.0875705	-2.02217	0.0485256
Coprs	66423	5.8698	6.03842	6.12525	6.12807	6.02321	6.01912	6.11335	6.19162	-0.172705	0.0735455	-2.34827	0.0228565
Ssbp4	76900	6.36016	6.47265	6.53289	6.55712	6.44637	6.38704	6.48652	6.49198	-0.171826	0.0631214	-2.72214	0.00890451
Smpd3	58994	5.33562	5.29657	5.2244	5.13312	5.3747	5.16613	5.24827	5.21016	-0.16953	0.0660852	-2.56533	0.0133544
Speg	11790	6.48099	6.59335	6.4839	6.42522	6.5676	6.51063	6.49487	6.47705	-0.169327	0.0747938	-2.26392	0.0279496
Coq7	12850	5.53034	5.64306	5.74621	5.73843	5.66131	5.60635	5.68973	5.74526	-0.167679	0.0768859	-2.18088	0.0339233
Ccdc124	234388	7.04021	7.17672	7.20533	7.19131	7.19792	7.16732	7.15492	7.11951	-0.16711	0.0786541	-2.12461	0.0385854
Tmem229b	268567	5.27649	5.3363	5.23592	5.16359	5.33753	5.23094	5.23684	5.27089	-0.166402	0.0733313	-2.26917	0.0276052
Atg4d	235040	4.76362	4.87471	4.843	4.82782	4.79111	4.73694	4.84671	4.81084	-0.165259	0.0524075	-3.15334	0.00272927
E130309D02Rik	231868	4.34853	4.40883	4.43582	4.45796	4.43872	4.33388	4.34686	4.45553	-0.165143	0.0778241	-2.122	0.0388149
Plekha7	233765	4.03042	4.11856	4.05521	4.05817	4.16731	4.09045	4.01556	4.11809	-0.165	0.0790986	-2.08601	0.0420999
Nelfe	27632	4.83481	5.00772	5.0338	5.09065	5.05581	5.06623	5.0237	4.96869	-0.162496	0.0772581	-2.10329	0.0404933
Ttc9b	73032	6.94041	6.90081	6.9146	6.90327	6.9358	6.73762	6.79533	6.68876	-0.158572	0.0787242	-2.01427	0.0493765
Cabp1	29867	7.49582	7.52169	7.54597	7.54377	7.59537	7.46431	7.53777	7.50595	-0.156932	0.0626883	-2.50336	0.0156131
Wiz	22404	5.19532	5.31527	5.19635	5.18272	5.34392	5.30703	5.21871	5.26178	-0.156839	0.0685738	-2.28715	0.0264549
Orai2	269717	5.63102	5.63421	5.62613	5.64579	5.73949	5.58705	5.65797	5.61119	-0.15563	0.0527731	-2.94903	0.00483703
Tomm6	66119	6.9679	7.07399	7.15424	7.19946	7.0444	6.99521	7.06681	7.07549	-0.155289	0.076549	-2.02862	0.0478395
Trak1	67095	6.58645	6.57814	6.50472	6.43196	6.57284	6.41031	6.48853	6.44332	-0.154211	0.0619052	-2.49107	0.0161001
Nop2	110109	4.74348	4.80329	4.69161	4.63037	4.74223	4.64814	4.68754	4.67819	-0.153901	0.0674294	-2.2824	0.0267545
Chmp1a	234852	6.60555	6.71266	6.70796	6.74414	6.72545	6.67972	6.71663	6.68031	-0.152836	0.0378496	-4.03798	0.000185236
Mypop	232934	5.10482	5.24336	5.25045	5.31976	5.16572	5.15171	5.18751	5.26681	-0.15255	0.0623488	-2.44672	0.017975
Zfp553	233887	4.13312	4.27657	4.21799	4.14289	4.28389	4.2748	4.13059	4.22467	-0.152542	0.0752859	-2.02617	0.0480992
Ndufa2	17991	7.66278	7.76533	7.83242	7.90229	7.73243	7.68245	7.76096	7.68169	-0.152542	0.0740784	-2.05919	0.0447026
Srsf9	108014	6.16748	6.18818	6.15309	6.12587	6.17011	6.04175	6.09724	6.12869	-0.149066	0.0682286	-2.1848	0.0336181
Galk2	69976	4.80709	4.85925	4.89411	4.98884	4.98211	4.887	4.87676	4.94757	-0.147267	0.0680787	-2.16319	0.0353332
Ndufb11	104130	7.70712	7.79688	7.80805	7.79508	7.81119	7.75423	7.7529	7.7986	-0.146722	0.0423398	-3.46534	0.00109634
Dusp7	235584	5.57403	5.57517	5.48227	5.45896	5.49753	5.35284	5.424	5.38092	-0.145827	0.0560509	-2.60169	0.0121715
Atp5d	66043	8.08303	8.18884	8.22408	8.19305	8.13708	8.09753	8.16313	8.13848	-0.145359	0.0570198	-2.54926	0.0139094
Furin	18550	4.61637	4.73645	4.58812	4.51121	4.69114	4.66616	4.57949	4.69479	-0.145066	0.0708401	-2.0478	0.04585
Ppard	19015	4.51237	4.55989	4.4993	4.44357	4.51535	4.41825	4.45741	4.42459	-0.144633	0.069244	-2.08874	0.0418423
Rims4	241770	5.95115	5.94769	5.83602	5.74996	5.90825	5.7609	5.80751	5.79931	-0.143881	0.0634585	-2.26733	0.0277258
Rpl37	67281	7.79259	7.94671	8.0734	8.13925	7.88324	7.89357	8.03223	8.03	-0.143773	0.0622925	-2.30803	0.0251724
Rps13-ps2	100039924	8.35482	8.4161	8.52337	8.51867	8.37372	8.29161	8.45203	8.41254	-0.14339	0.0603814	-2.37473	0.0214396
Gng7	14708	7.04264	7.03898	7.02627	7.00341	7.06041	6.91371	6.96807	6.92571	-0.143036	0.0643504	-2.22278	0.0307818
Bysl	53414	4.0284	4.08021	4.01192	4.01445	4.07985	3.98866	3.96701	4.00949	-0.142999	0.0528599	-2.70525	0.00930818
Lypla2	26394	6.38914	6.50158	6.50367	6.46174	6.41769	6.38817	6.47399	6.4319	-0.141958	0.0471422	-3.01126	0.00407226
Slc35c2	228875	5.81081	5.93193	5.91539	5.89324	5.89816	5.87747	5.94244	5.92946	-0.14181	0.0644096	-2.20168	0.0323297
Lrp3	435965	5.97894	6.09664	6.01024	5.95701	6.03379	6.01061	6.02219	6.03687	-0.140872	0.0680329	-2.07064	0.0435751
Dab2ip	69601	6.29713	6.29106	6.22954	6.19634	6.35479	6.20969	6.25448	6.19059	-0.139028	0.0654538	-2.12406	0.0386337
Foxj2	60611	4.68307	4.68432	4.61402	4.55396	4.67816	4.54152	4.60573	4.62304	-0.13789	0.0592477	-2.32734	0.0240363
Ddx56	52513	5.48343	5.59653	5.59595	5.58673	5.6703	5.6463	5.61083	5.62936	-0.137103	0.053143	-2.5799	0.0128685
Ccdc107	622404	5.61315	5.77207	5.78086	5.77983	5.78547	5.80842	5.78147	5.75684	-0.13597	0.0593134	-2.2924	0.0261271
Oaz1	18245	9.11222	9.20901	9.3045	9.31986	9.22883	9.19026	9.22734	9.23921	-0.135362	0.0626788	-2.15961	0.0356246
Gatad2a	234366	4.20185	4.26833	4.1648	4.12629	4.29089	4.22235	4.17138	4.27086	-0.135017	0.0619971	-2.17779	0.0341659
Cox6a1	12861	9.60164	9.70492	9.74945	9.77683	9.66472	9.63509	9.68837	9.67066	-0.132921	0.0516372	-2.57412	0.013059
Zfp319	79233	4.48062	4.53764	4.42834	4.41512	4.52897	4.4532	4.38603	4.47291	-0.132793	0.0625994	-2.12131	0.0388758
Mrpl20	66448	6.60796	6.70488	6.74439	6.68825	6.7038	6.66858	6.65245	6.64406	-0.132137	0.0593274	-2.22725	0.030462
Smg6	103677	4.75164	4.86993	4.78658	4.74904	4.90745	4.89436	4.81872	4.88492	-0.131381	0.0567212	-2.31626	0.0246825
Dgkz	104418	8.4002	8.44434	8.36849	8.2897	8.444	8.35708	8.36346	8.3421	-0.131056	0.0648632	-2.0205	0.0487041
Snrpb	20638	6.74603	6.81489	6.8722	6.90874	6.77697	6.71581	6.86485	6.74062	-0.130022	0.0549026	-2.36823	0.0217805
Ranbp10	74334	4.62189	4.65693	4.50933	4.46931	4.6401	4.54527	4.5487	4.60129	-0.129872	0.0534186	-2.43121	0.0186756
Srebf2	20788	6.71761	6.81161	6.76225	6.69251	6.90485	6.86924	6.8459	6.89163	-0.129612	0.054304	-2.38678	0.0208207
Wdr5	140858	4.74665	4.75864	4.76717	4.68386	4.78491	4.66863	4.71347	4.74596	-0.128264	0.0605101	-2.11971	0.0390171
Npdc1	18146	8.0919	8.19212	8.1788	8.17137	8.181	8.15312	8.17011	8.15791	-0.128106	0.0382581	-3.34846	0.00155086
Nlgn2	216856	7.14515	7.19619	7.12987	7.05032	7.23265	7.15569	7.12668	7.1602	-0.127998	0.0610075	-2.09806	0.0409737
Csnk1g2	103236	6.94662	7.04964	7.07031	7.05096	6.98064	6.95608	7.01465	6.96082	-0.127585	0.036376	-3.50739	0.000966361
Ints5	109077	4.16351	4.15402	4.16278	4.1496	4.17969	4.04358	4.18222	4.08516	-0.12662	0.0569958	-2.22157	0.0308682
Prelid1	66494	7.37753	7.46972	7.49698	7.47874	7.42686	7.39253	7.47226	7.44302	-0.126522	0.0424381	-2.98132	0.00442487
Agpat3	28169	7.42752	7.45809	7.42818	7.43085	7.49277	7.39702	7.42304	7.43312	-0.126311	0.0404703	-3.12107	0.00299153
Ramp1	51801	5.35456	5.42656	5.45057	5.47079	5.42368	5.36938	5.43739	5.39125	-0.12631	0.0550583	-2.29411	0.026021
Kif1c	16562	6.06316	6.12379	6.09812	6.08661	6.09539	6.03104	6.0536	6.08831	-0.124967	0.0470058	-2.65855	0.0105128
Tsr1	104662	4.75725	4.78243	4.86888	4.84008	4.867	4.76824	4.81912	4.79058	-0.123935	0.0569579	-2.17591	0.0343142
Psmb5	19173	7.47216	7.55799	7.64626	7.65996	7.56703	7.52941	7.59549	7.58298	-0.123449	0.0519221	-2.37758	0.0212919
B4galt2	53418	5.94054	5.89948	5.91297	5.93792	5.9829	5.81869	5.85148	5.90924	-0.123141	0.0541339	-2.27475	0.0272438
Kctd20	66989	5.80734	5.84488	5.76612	5.69332	5.87295	5.78832	5.72575	5.7694	-0.122174	0.0549677	-2.22265	0.0307911
Tbc1d16	207592	4.86139	4.89094	4.78325	4.74252	4.91152	4.8208	4.76957	4.7632	-0.12026	0.0534402	-2.25037	0.0288557
Agap3	213990	6.76117	6.80786	6.77465	6.76665	6.82112	6.74781	6.77565	6.75474	-0.119999	0.0497999	-2.40962	0.019692
Pip4k2b	108083	6.36169	6.40981	6.35351	6.34895	6.39481	6.32367	6.38184	6.35736	-0.119275	0.0341381	-3.49389	0.00100641
Nipal3	74552	6.16745	6.27358	6.20071	6.19834	6.28659	6.27498	6.26486	6.27026	-0.117725	0.0441051	-2.66919	0.0102263
Ppp1r9b	217124	8.68691	8.73496	8.67885	8.64248	8.74607	8.67751	8.70315	8.66557	-0.116621	0.0553495	-2.107	0.0401563
Zswim1	71971	4.35281	4.44941	4.38326	4.43988	4.40343	4.38394	4.42133	4.49602	-0.116089	0.0575108	-2.01857	0.048912
Pacsin1	23969	8.29969	8.34332	8.26416	8.21674	8.33052	8.26097	8.28537	8.27425	-0.113189	0.0507192	-2.23167	0.0301486
Rplp1	56040	10.4832	10.6297	10.6498	10.6696	10.5479	10.5819	10.6144	10.6387	-0.112486	0.0472477	-2.38076	0.0211278
Agpat1	55979	6.83684	6.9028	6.82859	6.82742	6.83941	6.7938	6.83278	6.7886	-0.111562	0.0496306	-2.24785	0.029027
Prkcz	18762	7.60295	7.59428	7.57126	7.53727	7.62918	7.51027	7.53232	7.48784	-0.110233	0.0506062	-2.17825	0.0341298
Ip6k2	76500	6.32562	6.31146	6.25707	6.24444	6.32807	6.20401	6.24377	6.23241	-0.109888	0.0526182	-2.08841	0.0418739
Asb1	65247	4.67368	4.6972	4.66934	4.70748	4.74685	4.66092	4.67121	4.66377	-0.109445	0.0398971	-2.74319	0.00842426
Gnb5	14697	7.1495	7.19035	7.19815	7.16768	7.11901	7.05107	7.1849	7.0845	-0.108792	0.0485344	-2.24155	0.0294592
Gtpbp1	14904	5.46623	5.54393	5.46883	5.41181	5.50531	5.47442	5.45817	5.45755	-0.108578	0.0472565	-2.29764	0.0258037
Cbx6	494448	7.67333	7.65978	7.57633	7.55382	7.72527	7.60318	7.59553	7.5735	-0.108545	0.0414963	-2.61578	0.0117397
Hdgf	15191	7.41219	7.48196	7.46268	7.4491	7.44352	7.40572	7.46833	7.45299	-0.107572	0.034412	-3.12601	0.00294993
Ngrn	83485	5.70013	5.8037	5.81739	5.88366	5.77934	5.77841	5.8141	5.79294	-0.104501	0.0519541	-2.01141	0.0496875
Ube3b	117146	5.92817	6.01218	5.92603	5.8851	5.95032	5.93014	5.91595	5.87818	-0.104199	0.0475587	-2.19096	0.0331426
Mtch1	56462	8.63426	8.72678	8.72927	8.72715	8.73416	8.72702	8.71675	8.7542	-0.0996583	0.0393166	-2.53476	0.0144285
Map7d1	245877	7.61756	7.655	7.58768	7.59042	7.64844	7.58757	7.59924	7.58411	-0.0983006	0.0463513	-2.12077	0.0389231
Cyc1	66445	7.98539	8.05834	8.11844	8.13259	8.05117	8.02606	8.0892	8.07124	-0.0980476	0.0455491	-2.15257	0.0362032
Adap1	231821	7.30961	7.30118	7.24199	7.17374	7.33909	7.23433	7.20481	7.2122	-0.0963284	0.046922	-2.05295	0.0453288
Tmcc2	68875	7.08357	7.2109	7.16628	7.18897	7.1261	7.15832	7.15287	7.17086	-0.0951101	0.0458675	-2.07358	0.0432892
Rpsa	16785	8.56513	8.6713	8.72699	8.74741	8.6385	8.6498	8.72396	8.72375	-0.094864	0.0331098	-2.86513	0.00608091
Csnk1d	104318	6.84072	6.86389	6.83265	6.80279	6.84896	6.77784	6.83082	6.83403	-0.094297	0.0351333	-2.68398	0.00984017
Slc24a3	94249	6.58449	6.59185	6.53607	6.50355	6.64896	6.56273	6.531	6.54029	-0.0935828	0.0383143	-2.4425	0.018163
Evl	14026	6.83992	6.85926	6.87024	6.87527	6.92704	6.85322	6.84659	6.91135	-0.0931687	0.0394012	-2.36462	0.0219717
Samm50	68653	6.69405	6.79108	6.76436	6.77585	6.77014	6.77526	6.76759	6.80172	-0.0919143	0.0429584	-2.13961	0.037291
Adora1	11539	7.00211	7.00708	6.9344	6.85694	7.01861	6.9329	6.94846	6.89156	-0.0906753	0.0448503	-2.02173	0.048572
Mlf2	30853	8.96975	8.99058	8.96055	8.93477	8.99502	8.92581	8.93786	8.911	-0.0900483	0.0328897	-2.73789	0.00854288
Mapk8ip2	60597	7.32124	7.40962	7.34637	7.32835	7.42268	7.42221	7.38699	7.43342	-0.0888569	0.036959	-2.4042	0.0199547
Syngr3	20974	7.33661	7.42602	7.43169	7.46794	7.43188	7.43269	7.43132	7.46015	-0.0885928	0.0348977	-2.53864	0.0142878
Cdc37	12539	6.73709	6.80647	6.79601	6.78688	6.76318	6.74472	6.78212	6.73059	-0.0878355	0.0432091	-2.0328	0.0473996
Atxn7l3	217218	7.31163	7.3255	7.28987	7.26845	7.3726	7.29882	7.26838	7.28728	-0.0876484	0.0319994	-2.73907	0.00851641
Spryd3	223918	7.06547	7.16146	7.19408	7.22067	7.16665	7.17617	7.19909	7.18982	-0.0864764	0.0357765	-2.41713	0.0193328
Ybx1	22608	7.59326	7.56638	7.59286	7.58268	7.61261	7.49986	7.55014	7.5208	-0.085867	0.0417959	-2.05444	0.0451788
Tbc1d9b	76795	6.87169	6.96388	6.91493	6.96948	6.92787	6.93439	6.94865	6.96055	-0.0856752	0.0376753	-2.27404	0.0272894
Tuba4a	22145	9.19067	9.19525	9.1452	9.08649	9.24164	9.1609	9.15685	9.09681	-0.0853211	0.0356885	-2.39072	0.0206222
Blcap	53619	6.71142	6.78351	6.82591	6.82223	6.81706	6.80486	6.8214	6.86021	-0.0842868	0.0398804	-2.11349	0.0395711
2019-09-08	20362	8.2793	8.28185	8.26386	8.22844	8.27577	8.19595	8.23628	8.21583	-0.0823731	0.0389123	-2.11689	0.0392673
Akr1a1	58810	8.70357	8.75628	8.80395	8.8077	8.75468	8.72606	8.77887	8.75269	-0.0813326	0.0319184	-2.54814	0.013949
Oaz2	18247	7.90724	7.97056	7.97787	8.00575	7.97019	7.95507	7.96983	7.96771	-0.0784378	0.0268125	-2.92542	0.00516069
Tuba1b	22143	9.98635	10.0563	10.0582	10.0526	10.068	10.0599	10.0727	10.0676	-0.0780381	0.0365133	-2.13725	0.0374924
Itm2c	64294	9.26435	9.31618	9.36795	9.38991	9.3134	9.28891	9.36038	9.33762	-0.0763206	0.0361882	-2.10899	0.0399757
Dcaf5	320808	5.55546	5.55448	5.49733	5.4872	5.61659	5.53962	5.54126	5.53696	-0.0759862	0.0346549	-2.19265	0.0330132
Tubb5	22154	8.64009	8.66257	8.65117	8.61654	8.76241	8.70967	8.66626	8.69368	-0.0752233	0.0366148	-2.05445	0.0451774
Klhdc3	71765	7.33792	7.33705	7.35121	7.30972	7.34928	7.27517	7.29959	7.29853	-0.0732341	0.0341652	-2.14353	0.0369591
Tsnax	53424	7.53031	7.52871	7.56989	7.55624	7.5262	7.45253	7.53608	7.45133	-0.0720691	0.0353403	-2.03929	0.0467239
Pigk	329777	5.83146	5.8949	5.89093	5.88996	5.90662	5.90359	5.90728	5.88103	-0.0664655	0.0315129	-2.10915	0.0399609
Tpi1	21991	9.68536	9.72542	9.72866	9.71442	9.75095	9.73081	9.73395	9.7265	-0.0601947	0.0271001	-2.2212	0.0308953
