## Supplemental Table 7 for "Staging Alzheimer’s disease in the brain and retina of *B6.APP/PS1* mice by transcriptional profiling"

### Sheet: Sheet1
TermID	Term	Enrichment	logP	Genes in Term	Target Genes in Term	Fraction of Targets in Term	Total Target Genes	Total Genes	Entrez Gene IDs	Gene Symbols
mmu_M00341	Proteasome, 19S regulatory particle (PA700)	0.00031717	-8.05607	18	3	0.0491803	61	8001	590296699770247	Psmd14,Psmd12,Psmd1
mmu_M00428	eIF4F complex	0.00155445	-6.46663	8	2	0.0327869	61	8001	1368213684	Eif4a2,Eif4e
mmu04141	Protein processing in endoplasmic reticulum	0.00162405	-6.42283	167	6	0.0983607	61	8001	1.07513e+30	Ssr1,Pdia3,Hsp90b1,Skp1a,Ubqln2,Sel1l
mmu03022	Basal transcription factors	0.00447202	-5.40991	44	3	0.0491803	61	8001	4.07786e+16	Taf9b,Gtf2a2,Mnat1
mmu03050	Proteasome	0.00476569	-5.34631	45	3	0.0491803	61	8001	590296699770247	Psmd14,Psmd12,Psmd1
mmu05231	Choline metabolism in cancer	0.00719942	-4.93375	101	4	0.0655738	61	8001	1.87771e+20	Lypla1,Slc44a1,Gpcpd1,Kras
mmu04213	Longevity regulating pathway - multiple species	0.0126342	-4.37135	64	3	0.0491803	61	8001	151821665312359	Hdac2,Kras,Cat
mmu04068	FoxO signaling pathway	0.0188119	-3.97326	134	4	0.0655738	61	8001	1.66531e+19	Kras,Bnip3,Atg12,Cat
mmu00630	Glyoxylate and dicarboxylate metabolism	0.0203409	-3.89512	29	2	0.0327869	61	8001	12359110446	Cat,Acat1
mmu03060	Protein export	0.0216882	-3.83098	30	2	0.0327869	61	8001	76976100101806	Arxes2,Srp54c
mmu_M00354	Spliceosome, U4/U6.U5 tri-snRNP	0.0244907	-3.70946	32	2	0.0327869	61	8001	7005228035	Prpf4,Usp39
