## Supplemental Table 8 for "Staging Alzheimer’s disease in the brain and retina of *B6.APP/PS1* mice by transcriptional profiling"

### Sheet: Sheet1
TermID	Term	Enrichment	logP	Genes in Term	Target Genes in Term	Fraction of Targets in Term	Total Target Genes	Total Genes	Entrez Gene IDs	Gene Symbols
mmu04540	Gap junction	0.000510369	-7.58038	86	5	0.0806452	62	8001	1.85911e+25	Pdgfb,Csnk1d,Tuba4a,Tubb5,Tuba1b
mmu00561	Glycerolipid metabolism	0.00108183	-6.8291	59	4	0.0645161	62	8001	1.04419e+20	Dgkz,Akr1a1,Agpat1,Agpat3
mmu00190	Oxidative phosphorylation	0.00368438	-5.60365	134	5	0.0806452	62	8001	6.60432e+25	Atp5d,Ndufa2,Ndufb11,Cyc1,Cox6a1
mmu05012	Parkinson's disease	0.00500457	-5.2974	144	5	0.0806452	62	8001	6.60432e+25	Atp5d,Ndufa2,Ndufb11,Cyc1,Cox6a1
mmu00564	Glycerophospholipid metabolism	0.00592643	-5.12833	94	4	0.0645161	62	8001	2.63941e+20	Lypla2,Dgkz,Agpat1,Agpat3
mmu00510	N-Glycan biosynthesis	0.00633654	-5.06142	49	3	0.0483871	62	8001	1025805737753410	Alg9,Mogs,B4galt2
mmu_M00089	Triacylglycerol biosynthesis	0.00661142	-5.01896	16	2	0.0322581	62	8001	5597928169	Agpat1,Agpat3
mmu05010	Alzheimer's disease	0.0111956	-4.49223	175	5	0.0806452	62	8001	6.60432e+25	Atp5d,Ndufa2,Ndufb11,Cyc1,Cox6a1
mmu05016	Huntington's disease	0.0168646	-4.08254	194	5	0.0806452	62	8001	6.60432e+25	Atp5d,Ndufa2,Ndufb11,Cyc1,Cox6a1
mmu04144	Endocytosis	0.0227704	-3.78229	286	6	0.0967742	62	8001	1.87622e+32	Prkcz,Agap3,Sh3gl1,Vps37d,Chmp1a,Git2
mmu_M00151	Cytochrome bc1 complex respiratory unit	0.0230703	-3.76921	3	1	0.016129	62	8001	66445	Cyc1
