## Supplemental Table 9 for "Staging Alzheimer’s disease in the brain and retina of *B6.APP/PS1* mice by transcriptional profiling"

### Sheet: app5mGenes_avgTPM_glm
Gene		Average log2(TPM)								GLM output
SYMBOL	ENTREZID	WT_2m	WT_4m	WT_5m	WT_6m	APP_2m	APP_4m	APP_5m	APP_6m	Estimate	Std. Error	t value	Pr(>|t|)
Sdf2l1	64136	5.18663	4.59411	4.48621	4.56167	4.31436	4.08869	4.35264	4.31752	0.738693	0.258213	2.86079	0.00615272
Creld2	76737	5.20102	4.76694	4.62137	4.75894	4.49842	4.41987	4.63556	4.51209	0.716785	0.197828	3.62327	0.000679905
Hspa5	14828	8.99295	8.54059	8.38935	8.39633	8.26527	8.03723	8.31997	8.18358	0.658312	0.195769	3.3627	0.00148714
Pdia4	12304	6.36225	5.91663	5.72315	5.74285	5.67861	5.49742	5.67592	5.63326	0.636416	0.181246	3.51134	0.000954928
Pglyrp1	21946	4.54888	4.19448	4.1984	4.12073	3.91702	3.64099	4.17925	3.87339	0.612719	0.207971	2.94617	0.0048752
Manf	74840	7.21685	6.8116	6.65782	6.73307	6.50607	6.34153	6.53548	6.52689	0.588447	0.166285	3.53879	0.000879021
Ifit3	15959	4.32263	4.041	4.37731	4.29211	3.84342	4.17722	4.46966	4.16608	0.571562	0.201253	2.84002	0.00650736
Gm2000	100038991	6.0399	5.9748	5.55314	5.63199	5.74061	5.82926	5.80652	5.84002	0.552674	0.246063	2.24607	0.0291489
Per2	18627	5.01423	4.70846	4.53917	4.36032	4.41484	3.89473	4.49029	4.34534	0.550497	0.240641	2.28763	0.0264247
Fkbp5	14229	5.24232	4.97562	4.79506	4.73073	5.01271	4.53861	5.07697	4.8191	0.51152	0.186897	2.73692	0.00856486
Mfsd2a	76574	5.13995	4.86928	4.70492	4.62552	4.75521	4.39667	4.80334	4.52581	0.483155	0.187861	2.57187	0.013134
Ly6c1	17067	6.64668	6.501	6.44367	6.47415	6.34158	6.19638	6.61436	6.28946	0.475799	0.133733	3.55783	0.000829794
Hspb1	15507	5.05021	4.77178	4.61485	4.71465	4.56672	4.36609	4.58645	4.56274	0.455095	0.218828	2.07969	0.0427013
Pdia6	71853	7.33789	7.01966	6.95733	6.97359	6.83507	6.7728	6.90098	6.82604	0.446469	0.134789	3.31237	0.00172404
Cys1	12879	4.17756	4.03709	3.83393	3.9958	3.69555	3.57419	3.7888	3.6858	0.43689	0.15298	2.85586	0.00623522
Smim3	106878	3.51615	3.36209	3.21847	3.19847	3.21293	2.96017	3.33365	3.01599	0.418403	0.15377	2.72097	0.00893208
Dbp	13170	6.83174	6.34486	6.51612	6.59343	6.39072	6.07976	6.47751	6.43135	0.402413	0.168262	2.39159	0.0205784
Xbp1	22433	7.22146	6.97035	6.90847	6.92998	6.75511	6.59619	6.83934	6.70333	0.397217	0.15002	2.64776	0.0108107
Ahnak	66395	3.89755	3.69949	3.5087	3.37663	3.58069	3.35875	3.58741	3.56963	0.395568	0.184618	2.14263	0.0370353
Mertk	17289	4.74314	4.59665	4.49255	4.40178	4.42001	4.2244	4.56306	4.49959	0.39364	0.134443	2.92794	0.00512526
Sdc4	20971	6.24697	6.14798	6.01909	5.98874	5.98308	5.85468	6.14765	5.98651	0.392463	0.116729	3.36216	0.00148953
Tinagl1	94242	3.72052	3.64126	3.55634	3.48068	3.37927	3.18593	3.59862	3.41978	0.38354	0.180605	2.12364	0.0386709
Hyou1	12282	6.61282	6.43383	6.24473	6.25836	6.27303	6.24694	6.27998	6.25114	0.375031	0.113695	3.29858	0.00179491
Paqr8	74229	7.09764	6.99785	6.8538	6.81531	6.77941	6.69481	6.91017	6.76224	0.374594	0.105214	3.5603	0.0008236
Dnajc3	100037258	5.81987	5.56202	5.52738	5.5507	5.43293	5.36158	5.51235	5.4283	0.371904	0.0995531	3.73573	0.000480864
Dnajb11	67838	6.52875	6.22839	6.14837	6.16865	6.12744	5.97903	6.10956	5.95904	0.362511	0.110682	3.27525	0.00192118
Calr	12317	9.21977	9.00975	8.83169	8.79502	8.79799	8.69327	8.77177	8.70864	0.36186	0.130817	2.76616	0.00792749
Ctla2a	13024	3.93911	3.9118	3.59266	3.57295	3.7605	3.68169	3.76679	3.79232	0.352744	0.12447	2.83398	0.00661397
Traip	22036	3.59446	3.3878	3.22114	3.17678	3.34223	3.14521	3.31349	3.45843	0.344576	0.14372	2.39754	0.0202817
Lrfn2	70530	4.20152	4.04171	3.98092	3.81585	3.96557	3.70399	4.08749	3.77239	0.342515	0.150434	2.27684	0.0271093
Pdia3	14827	7.88586	7.64195	7.59605	7.63657	7.50938	7.49369	7.56199	7.50366	0.342419	0.0903262	3.79091	0.000404993
Mllt3	70122	4.78157	4.50503	4.53269	4.54419	4.46673	4.41436	4.55934	4.4471	0.341488	0.111354	3.0667	0.00348767
Sh3rf3	237353	3.98083	3.75062	3.68938	3.66059	3.64598	3.52996	3.69533	3.53458	0.340794	0.122861	2.77381	0.00776798
Ccdc66	320234	4.10269	3.99108	3.92439	3.9276	3.83366	3.88309	3.98695	3.84854	0.331592	0.0727997	4.55485	3.38838e-05
Klhl29	208439	4.63758	4.48198	4.39046	4.45989	4.35996	4.29695	4.44406	4.33505	0.331218	0.0952076	3.4789	0.00105271
Hsp90b1	22027	8.87496	8.64743	8.59289	8.5985	8.52186	8.50863	8.56213	8.47392	0.322348	0.0947412	3.4024	0.00132244
Tsc22d3	14605	7.32506	7.17374	7.07303	7.02313	7.00562	6.68807	7.07362	7.0255	0.320034	0.152162	2.10324	0.0404985
Ppm1h	319468	5.56337	5.38103	5.28888	5.2634	5.31872	5.30676	5.34932	5.26548	0.305092	0.099211	3.07519	0.00340549
Mt1	17748	9.06528	9.07819	9.05774	9.17942	8.90606	8.90548	9.19656	9.00984	0.298038	0.11596	2.57018	0.0131906
Zscan2	22691	3.51378	3.43496	3.31241	3.33618	3.33829	3.44362	3.42704	3.51646	0.290118	0.123635	2.34657	0.0229507
Zdhhc14	224454	5.1267	4.99132	4.91563	4.94505	4.86038	4.8201	4.93932	4.76521	0.290007	0.0950398	3.05142	0.00364041
Anln	68743	4.9856	5.01483	5.03225	5.06031	4.70853	4.80583	5.04281	4.92888	0.287625	0.117998	2.43754	0.0183867
Wipf3	330319	6.56043	6.45892	6.33403	6.28071	6.35101	6.26246	6.40625	6.26893	0.281646	0.106517	2.64415	0.0109121
Herpud1	64209	6.71208	6.47317	6.45082	6.41595	6.39236	6.18767	6.41201	6.39336	0.280915	0.0888045	3.1633	0.00265278
Daam2	76441	5.90359	5.95339	5.81038	5.79682	5.69823	5.70115	5.88391	5.78913	0.278885	0.101091	2.75876	0.00808453
Nr1d2	353187	6.8159	6.55767	6.63209	6.67004	6.51673	6.34163	6.6064	6.5961	0.273481	0.082617	3.31023	0.00173487
Tns3	319939	5.70272	5.63033	5.50251	5.4739	5.50208	5.32265	5.57513	5.38043	0.273253	0.116808	2.33934	0.0233537
Slc2a1	20525	6.9773	6.88455	6.81925	6.76354	6.79617	6.49674	6.90653	6.847	0.268416	0.122951	2.18311	0.0337491
Zscan22	232878	3.89779	3.77933	3.64078	3.60436	3.63531	3.71691	3.64647	3.55243	0.268164	0.0940047	2.85267	0.00628922
Zfp933	242747	4.05869	3.8901	3.82084	3.72668	3.74757	3.69536	3.77686	3.76491	0.267134	0.0975253	2.73913	0.0085151
Smad3	17127	5.36546	5.24769	5.19306	5.1135	5.14278	4.96004	5.23487	5.03312	0.264491	0.10346	2.55645	0.0136585
Mast4	328329	4.99278	4.96969	4.7874	4.82847	4.81914	4.89868	4.87484	4.88953	0.261082	0.0959327	2.72151	0.00891945
Lyst	17101	4.65211	4.5548	4.43682	4.47356	4.49088	4.43642	4.52801	4.49019	0.252419	0.0792785	3.18395	0.00250061
Pitpnm2	19679	6.74369	6.71622	6.5113	6.47443	6.61709	6.55268	6.6358	6.58077	0.251098	0.102683	2.44536	0.0180352
Atxn1	20238	4.6127	4.44095	4.30961	4.32675	4.40272	4.4273	4.34891	4.4263	0.249277	0.0950649	2.62218	0.0115481
Grin2a	14811	5.40768	5.30541	5.0176	4.9806	5.27021	5.22053	5.12677	5.11127	0.246629	0.111956	2.20292	0.0322374
Timp3	21859	6.50911	6.2864	6.32334	6.27982	6.29353	6.19811	6.35426	6.33696	0.246506	0.0835386	2.9508	0.00481352
Pan3	72587	5.2453	5.14087	5.02838	5.02424	5.08548	4.96385	5.11299	5.129	0.244438	0.0727351	3.36067	0.0014961
Acvrl1	11482	4.08195	3.91558	3.91116	3.87812	3.85295	3.70168	3.92655	3.81372	0.244394	0.0960869	2.54347	0.0141149
Anxa11	11744	5.1311	5.24519	5.08109	5.09207	4.97567	5.08246	5.16924	4.98944	0.243582	0.0935999	2.60238	0.0121503
Unc79	217843	5.21091	5.15826	5.00066	4.95354	5.01641	4.96201	5.04958	4.99455	0.243426	0.0965978	2.52	0.014975
Nnt	18115	4.12682	4.07147	4.0553	4.10745	3.95381	4.01773	4.12223	4.07842	0.239939	0.0542346	4.42409	5.24463e-05
Hip1	215114	5.05227	4.95276	4.81915	4.79039	4.87187	4.7711	4.87239	4.76728	0.23364	0.0883401	2.64478	0.0108943
Myo9b	17925	4.97179	4.97621	4.79323	4.75079	4.79237	4.86086	4.84173	4.83582	0.22791	0.0912888	2.49658	0.0158801
Cobl	12808	5.70917	5.59292	5.4675	5.47411	5.44943	5.44673	5.43524	5.3566	0.227484	0.0904298	2.51559	0.0151417
Klhl3	100503085	4.75285	4.6267	4.48163	4.43896	4.58951	4.5061	4.54572	4.45122	0.22743	0.101031	2.2511	0.0288064
Fam135b	70363	4.60336	4.55629	4.37729	4.37527	4.45265	4.53542	4.45313	4.38414	0.226552	0.102761	2.20464	0.0321088
Tef	21685	8.12148	7.93957	7.93796	7.97061	7.90382	7.74245	7.94048	7.91587	0.220177	0.064121	3.43377	0.00120472
Gm11549	100503068	4.29333	4.1628	4.24673	4.20231	4.05032	3.84327	4.22354	4.00385	0.219817	0.106303	2.06783	0.0438493
Htr2a	15558	4.2377	4.00527	3.95566	3.87035	4.09567	3.91889	4.03066	3.9161	0.217025	0.091123	2.38167	0.0210815
Hsph1	15505	8.13661	8.00508	7.8644	7.86083	7.91886	7.88742	7.86338	7.80643	0.216734	0.0944416	2.2949	0.0259722
Satb2	212712	4.55187	4.34681	4.25636	4.25278	4.41369	4.29303	4.33491	4.22906	0.216725	0.10115	2.14261	0.0370369
Smco3	654818	3.68313	3.62012	3.611	3.60771	3.40118	3.26923	3.54465	3.49764	0.215603	0.10631	2.02807	0.0478975
Klf12	16597	4.47658	4.48981	4.32437	4.35965	4.39613	4.52737	4.45892	4.47838	0.214994	0.0970335	2.21567	0.0312959
Tjap1	74094	4.42111	4.40574	4.29905	4.22082	4.19841	4.13208	4.29084	4.16898	0.214495	0.103117	2.08012	0.0426602
Siglech	233274	4.09554	4.1016	4.10227	4.14562	3.97123	4.02549	4.19231	3.97937	0.214355	0.0961769	2.22875	0.0303552
Dgkg	110197	5.9672	5.99597	5.9033	5.88744	5.88701	5.92663	6.03684	5.86343	0.21373	0.0619212	3.45164	0.00114218
Dapk1	69635	5.8755	5.78157	5.68564	5.65109	5.68959	5.60448	5.71299	5.67581	0.213266	0.0723359	2.94827	0.00484715
Nktr	18087	7.19316	7.12465	6.93	6.91176	7.0088	7.08568	6.95886	7.00675	0.213221	0.0908514	2.34692	0.0229311
Slc24a4	238384	4.72708	4.6409	4.49562	4.4555	4.63432	4.61274	4.61543	4.56288	0.212569	0.0862703	2.46399	0.0172224
Ccar1	67500	5.54549	5.36044	5.33664	5.3192	5.33936	5.24405	5.34151	5.28662	0.210994	0.0775326	2.72136	0.00892287
Slc35b1	110172	6.28886	6.17182	6.13438	6.1485	6.06055	6.00944	6.11672	6.0317	0.210653	0.0641911	3.28166	0.00188569
Syvn1	74126	5.5513	5.47733	5.33381	5.29697	5.37243	5.29023	5.36435	5.30747	0.209415	0.0681781	3.07159	0.00344009
Cad	69719	3.87573	3.88828	3.71178	3.66554	3.74811	3.78994	3.79301	3.8054	0.208855	0.083645	2.49692	0.0158668
Aff3	16764	5.17605	5.08462	4.93165	4.93588	5.09226	5.10819	5.05558	5.01873	0.207719	0.0850582	2.44209	0.0181817
Il1rap	16180	5.27159	5.16616	5.10557	5.17346	5.05848	5.02001	5.09813	5.03035	0.205677	0.0680472	3.02257	0.0039461
St8sia5	225742	6.44784	6.3742	6.25777	6.18999	6.25255	6.16189	6.26674	6.12078	0.204259	0.0986047	2.07149	0.0434921
Tmem87a	211499	5.20834	5.08662	5.06593	5.07274	5.03165	5.08546	5.09339	5.05498	0.204147	0.0545408	3.74302	0.000470118
Rhobtb2	246710	5.90454	5.79838	5.71933	5.70194	5.68966	5.62066	5.70669	5.6387	0.202242	0.0731359	2.76528	0.0079459
Nedd4l	83814	5.75812	5.62723	5.53885	5.50412	5.57792	5.50275	5.55922	5.50576	0.200564	0.0751853	2.66759	0.0102689
Prpf4	70052	4.04551	3.90059	3.89794	3.90041	3.84844	3.8916	3.90115	3.84689	0.200271	0.0570717	3.50911	0.00096138
Prdm10	382066	4.21901	4.22619	4.05143	4.12918	4.1262	4.25167	4.15717	4.09525	0.198548	0.0785524	2.52758	0.0146919
Schip1	30953	7.81073	7.64478	7.64096	7.56254	7.6265	7.47089	7.65131	7.488	0.194577	0.0824669	2.35946	0.0222477
Tnfrsf22	79202	5.31648	5.34402	5.04237	5.00323	5.22523	5.24659	5.14561	5.21242	0.194486	0.0965481	2.01439	0.0493634
Asap2	211914	5.16485	5.13476	5.01341	4.94903	5.01772	4.95871	5.05961	4.96863	0.193331	0.0751118	2.57391	0.013066
Sgms1	208449	5.31699	5.18307	5.23969	5.12002	5.17281	4.99011	5.28778	5.07663	0.192278	0.0769108	2.50001	0.0157444
Cept1	99712	5.9206	5.79628	5.78714	5.85992	5.77491	5.76342	5.83301	5.67651	0.191555	0.0724783	2.64293	0.0109464
Dcbld2	73379	4.64879	4.61369	4.38295	4.41125	4.59353	4.59786	4.51844	4.5471	0.190753	0.0925168	2.06182	0.0444416
Htra1	56213	7.591	7.6109	7.52892	7.49585	7.47932	7.34174	7.60689	7.3538	0.189657	0.0910689	2.08257	0.0424266
B930095G15Rik	320268	5.52236	5.53234	5.30509	5.29029	5.42731	5.44462	5.3974	5.37159	0.187355	0.090679	2.06614	0.0440156
Fndc3a	319448	5.57813	5.46834	5.37695	5.41133	5.40058	5.40457	5.38511	5.40784	0.18571	0.0810236	2.29205	0.0261491
Ccdc167	68597	4.28421	4.40244	4.26741	4.29019	4.19136	4.24742	4.35931	4.17983	0.184749	0.0754094	2.44995	0.0178321
Mcf2l	17207	7.26052	7.1468	7.00209	6.93531	7.08926	6.97078	7.01323	7.01158	0.182391	0.0904963	2.01546	0.049248
Dlgap4	228836	7.50427	7.45026	7.33753	7.27016	7.38718	7.32123	7.40153	7.3191	0.18109	0.0755098	2.39824	0.0202475
Sel1l	20338	6.91541	6.81322	6.72484	6.73898	6.75503	6.78382	6.74381	6.72326	0.179354	0.052917	3.38934	0.00137461
Zfp207	22680	7.17645	7.03911	7.02115	7.03684	7.00847	7.01914	7.03223	7.02447	0.17906	0.0479778	3.73214	0.000486259
Ss18	268996	4.86454	4.821	4.76496	4.80104	4.6978	4.67856	4.77635	4.6922	0.178128	0.0544273	3.27277	0.00193509
Cebpz	12607	5.03417	4.91465	4.90257	4.9205	4.9045	4.88718	4.94933	4.86927	0.176431	0.0471473	3.74212	0.000471425
Pex1	71382	4.36246	4.3179	4.21308	4.20684	4.25282	4.23304	4.2792	4.18284	0.175766	0.066531	2.64187	0.0109765
Selplg	20345	4.46667	4.39642	4.48773	4.42294	4.33948	4.30449	4.53516	4.4859	0.174632	0.0690246	2.53	0.0146026
Slc38a2	67760	7.03649	6.86566	6.89382	6.77419	6.87685	6.68239	6.90706	6.83602	0.172874	0.0843369	2.0498	0.0456467
Etv6	14011	3.68082	3.66523	3.55529	3.50172	3.53476	3.45506	3.58196	3.49396	0.172729	0.0821855	2.1017	0.0406395
Dcakd	68087	5.47174	5.4025	5.28041	5.27241	5.31407	5.21493	5.29496	5.28889	0.17223	0.0669247	2.57349	0.0130801
Jdp2	81703	5.80396	5.77892	5.73707	5.69046	5.63141	5.51746	5.73595	5.64799	0.171435	0.0811352	2.11296	0.0396188
Trip11	109181	4.74239	4.67336	4.56131	4.54579	4.62811	4.58969	4.61817	4.62792	0.171143	0.0771095	2.21948	0.031019
Acap2	78618	5.93518	5.7987	5.75297	5.73027	5.76246	5.64143	5.75132	5.72779	0.171062	0.0697929	2.451	0.0177858
Hlf	217082	6.8304	6.66409	6.64761	6.68473	6.64516	6.53447	6.63291	6.63707	0.170533	0.0580042	2.94001	0.00495834
Dgki	320127	5.19561	5.13848	4.95829	4.92534	5.1163	5.13159	5.04936	5.04525	0.170388	0.0818901	2.08069	0.0426055
Sik3	70661	6.94388	6.90199	6.80808	6.75267	6.80455	6.74492	6.83908	6.81115	0.170325	0.0751008	2.26795	0.0276848
Serac1	321007	4.75813	4.65618	4.52342	4.50669	4.61526	4.56552	4.5499	4.58468	0.169362	0.0747457	2.26584	0.0278233
Zmynd8	228880	6.73635	6.6906	6.58319	6.50165	6.6283	6.53906	6.64372	6.55953	0.168587	0.0780076	2.16116	0.035498
Glul	14645	10.4232	10.4124	10.4035	10.411	10.2764	10.248	10.4249	10.3259	0.16821	0.0552975	3.04191	0.00373861
Nipbl	71175	4.84273	4.76979	4.67178	4.64489	4.70627	4.69195	4.70325	4.69403	0.167931	0.0628147	2.67344	0.0101141
Ero1lb	67475	4.26094	4.07739	4.0718	4.07519	4.10362	4.05164	4.0818	4.05417	0.16732	0.0663038	2.52354	0.0148421
Mkl2	239719	6.4436	6.36675	6.23442	6.22367	6.32512	6.25799	6.28175	6.25262	0.165814	0.0767565	2.16026	0.0355711
Ntrk3	18213	5.97329	5.98083	5.76082	5.69584	5.89735	5.98627	5.84927	5.84574	0.164389	0.0808468	2.03334	0.0473433
Enah	13800	6.18684	6.12129	6.0033	6.00668	6.08746	6.12823	6.06735	6.08059	0.163434	0.0723286	2.25961	0.028235
Dhx29	218629	4.52913	4.46163	4.35674	4.37896	4.41274	4.3893	4.40252	4.42085	0.162164	0.0603753	2.68594	0.00978997
Ostc	66357	6.30562	6.16546	6.22636	6.29752	6.11252	6.0623	6.19429	6.11652	0.161036	0.0752818	2.13912	0.0373332
Hecw1	94253	4.94561	4.82716	4.77961	4.77737	4.8557	4.83518	4.85028	4.80909	0.160586	0.0609837	2.63326	0.0112232
Wipf2	68524	5.43445	5.3773	5.26028	5.19709	5.30987	5.27241	5.29609	5.26739	0.160387	0.0784319	2.04492	0.046144
Arih1	23806	6.31802	6.22613	6.10238	6.12853	6.1536	6.06958	6.09829	6.0566	0.160335	0.0763547	2.09987	0.0408072
Birc2	11797	5.17773	5.07887	5.07512	5.07296	5.02275	5.04206	5.08037	5.01458	0.160221	0.0487316	3.28781	0.00185217
Mnat1	17420	3.76807	3.71587	3.84258	3.87934	3.61658	3.72866	3.85024	3.76997	0.159154	0.065412	2.4331	0.0185887
Map7	17761	6.2113	6.19807	6.17051	6.20609	6.07425	6.04471	6.19198	6.13199	0.158521	0.0495169	3.20136	0.00237877
Ankrd13a	68420	5.60307	5.55088	5.49592	5.45932	5.49406	5.29498	5.54537	5.43543	0.158459	0.0680778	2.32761	0.0240207
Cadm1	54725	7.11954	7.08055	7.05467	7.07823	7.03289	7.07683	7.12588	7.03027	0.157858	0.0460585	3.42734	0.00122801
Snx16	74718	5.12596	4.94548	4.98183	5.01576	4.98213	4.8723	4.99524	4.84805	0.157229	0.0675869	2.32633	0.024095
Osbpl8	237542	6.0037	5.86814	5.87942	5.89137	5.83347	5.80282	5.86598	5.80687	0.156781	0.0653689	2.39841	0.020239
Azin1	54375	7.11481	6.95898	6.95872	6.96645	6.96431	6.87577	6.96462	6.91506	0.156391	0.0587456	2.66217	0.0104145
Stt3b	68292	6.19827	6.09153	6.02897	6.02226	6.04925	6.01119	6.03622	5.98842	0.156265	0.0522	2.99358	0.00427721
Psmd11	69077	6.17889	6.08906	5.97325	5.91907	6.07539	6.00249	6.02561	6.01895	0.15586	0.0662431	2.35284	0.0226059
Bicd2	76895	5.67186	5.64239	5.53888	5.52295	5.57305	5.53176	5.59562	5.56947	0.155546	0.0568924	2.73404	0.00863008
Gbf1	107338	6.0653	6.07422	5.9172	5.88219	5.94616	6.00868	5.95351	5.92908	0.155459	0.076509	2.0319	0.0474943
Etv1	14009	6.63441	6.58223	6.49626	6.45275	6.50298	6.47576	6.51952	6.43878	0.154689	0.0642391	2.40802	0.0197692
Alkbh8	67667	4.53385	4.50163	4.35177	4.34773	4.43418	4.49377	4.40618	4.41771	0.154088	0.0715846	2.15253	0.0362065
Ero1l	50527	5.45023	5.3514	5.39842	5.42107	5.30624	5.31256	5.40828	5.40553	0.153854	0.049391	3.11501	0.00304335
Rbm10	236732	5.72287	5.65314	5.57094	5.5459	5.57719	5.49949	5.57779	5.5498	0.152537	0.0625197	2.43983	0.0182833
Soga3	67412	5.84719	5.85383	5.69798	5.69139	5.77752	5.85038	5.77983	5.75871	0.151516	0.0654187	2.31609	0.0246927
Srpk1	20815	6.02029	5.97004	5.88358	5.81605	5.8796	5.84839	5.89388	5.8789	0.150989	0.072941	2.07001	0.0436365
Sowaha	237761	5.73631	5.64087	5.65691	5.66242	5.57039	5.40292	5.63994	5.48147	0.148949	0.0603533	2.46796	0.0170538
Elavl4	15572	6.31843	6.20007	6.21276	6.24848	6.20115	6.26922	6.2433	6.21149	0.147815	0.0419825	3.52088	0.00092786
Cnot4	53621	4.78639	4.69309	4.58897	4.58831	4.65154	4.56445	4.60051	4.61293	0.146388	0.055426	2.64114	0.0109972
Cnot2	72068	6.1004	6.07211	6.03132	6.09774	6.02034	6.03236	6.09755	6.05252	0.146285	0.0516512	2.83217	0.00664618
Edc4	234699	5.72406	5.7386	5.57737	5.5326	5.67124	5.71293	5.6702	5.65868	0.145658	0.0689827	2.11151	0.0397484
Golph3l	229593	4.55683	4.47088	4.46945	4.51006	4.43785	4.48879	4.49576	4.52662	0.145291	0.0556636	2.61016	0.0119102
Plxna2	18845	5.6056	5.54937	5.36718	5.32267	5.55806	5.54369	5.46462	5.45539	0.144973	0.0710037	2.04176	0.0464689
Dhx8	217207	5.04496	4.97987	4.88251	4.83066	4.92969	4.96446	4.91157	4.90788	0.144336	0.0507364	2.84481	0.00642385
Myt1l	17933	6.74701	6.63017	6.59404	6.61881	6.64346	6.66315	6.63219	6.61318	0.141703	0.0467861	3.02873	0.00387882
Piga	18700	3.68584	3.5305	3.50399	3.58774	3.4321	3.53369	3.39165	3.49854	0.141399	0.0649075	2.17846	0.034113
Klf9	16601	7.08064	6.96329	6.91919	6.83443	6.95934	6.77028	6.93909	6.8456	0.141204	0.0684963	2.06148	0.0444751
Hnrnpm	76936	7.22909	7.19531	7.15909	7.14785	7.07899	7.11053	7.15011	7.07807	0.141132	0.0612033	2.30595	0.0252982
Stxbp5l	207227	5.83442	5.79286	5.6447	5.71438	5.75768	5.8025	5.70896	5.665	0.140989	0.0638082	2.20958	0.0317423
Usp39	28035	5.26367	5.17975	5.13036	5.17241	5.15712	5.18211	5.16468	5.17801	0.140874	0.0417846	3.37143	0.00144935
Myo9a	270163	5.5643	5.46941	5.39878	5.40736	5.51036	5.49774	5.4857	5.42152	0.140849	0.0666619	2.11289	0.0396244
Cdc42bpa	226751	7.50619	7.49141	7.37902	7.3883	7.42951	7.45211	7.44094	7.40121	0.138602	0.0564175	2.45671	0.017536
Lpin2	64898	6.12864	6.06216	5.98098	5.94147	6.04512	6.03498	6.03595	6.02501	0.138479	0.0609828	2.27078	0.0275006
Pikfyve	18711	4.47839	4.42533	4.32066	4.33572	4.41029	4.42193	4.39097	4.33331	0.138411	0.0575575	2.40474	0.0199281
Gdap2	14547	4.98368	4.86474	4.85759	4.8082	4.83622	4.77633	4.84642	4.84099	0.13628	0.0528529	2.57848	0.0129149
Baz1b	22385	6.53458	6.48291	6.3741	6.36359	6.41891	6.39193	6.39463	6.40453	0.136207	0.0627681	2.17001	0.0347837
Usp15	14479	5.99373	5.91392	5.86503	5.81823	5.87805	5.83863	5.88491	5.78959	0.135568	0.0481044	2.8182	0.00690028
Chst11	58250	5.22241	5.13717	5.10787	5.06082	5.12036	5.08242	5.14088	5.03165	0.135059	0.0541546	2.49396	0.0159847
Tspan5	56224	7.21941	7.09206	7.05973	7.02681	7.09484	7.04993	7.07015	6.99496	0.134996	0.0534994	2.52331	0.0148507
Acad11	102632	4.66949	4.6439	4.57414	4.63603	4.6033	4.7214	4.64241	4.64962	0.134467	0.0422066	3.18593	0.00248647
Zfp62	22720	5.28882	5.19545	5.15977	5.17602	5.14673	5.13625	5.15194	5.19344	0.134261	0.060182	2.23091	0.0302024
Epas1	13819	6.19709	6.17239	6.08836	6.07708	6.1184	6.06914	6.14364	6.11735	0.133973	0.0600541	2.23088	0.0302049
Ccpg1	72278	6.92283	6.92212	6.85349	6.85638	6.86216	6.92792	6.92633	6.81595	0.13351	0.0428597	3.11506	0.00304297
Kpna6	16650	6.15215	6.08453	5.98388	5.96938	6.06398	6.08912	6.02862	6.06025	0.13291	0.0519511	2.55836	0.0135924
Cdc23	52563	5.87177	5.80978	5.73555	5.78411	5.85672	5.84802	5.85274	5.80897	0.13224	0.0621444	2.12795	0.0382939
Syne1	64009	7.94438	7.97312	7.82242	7.80249	7.85952	7.89278	7.869	7.80863	0.13144	0.0634805	2.07056	0.0435829
Pdk3	236900	5.43421	5.33575	5.30504	5.30455	5.33012	5.30788	5.33067	5.30508	0.129709	0.0445342	2.91257	0.0053453
Sfswap	231769	5.64729	5.6297	5.52007	5.46624	5.57179	5.56438	5.5741	5.58585	0.12953	0.0643919	2.01159	0.0496678
Taf2	319944	4.73985	4.63981	4.6192	4.6216	4.62905	4.56735	4.63759	4.58596	0.12919	0.0416165	3.1043	0.00313704
Asap1	13196	6.555	6.45614	6.36472	6.32763	6.45753	6.40829	6.39642	6.36975	0.129166	0.0559071	2.31037	0.0250328
Ttc19	72795	6.56759	6.50628	6.42156	6.38786	6.467	6.43784	6.44995	6.41172	0.128978	0.0560444	2.30136	0.0255763
Trio	223435	5.92107	5.87474	5.73444	5.71156	5.83199	5.79049	5.77434	5.75581	0.128977	0.0617208	2.08969	0.041753
Ehbp1	216565	5.25932	5.14383	5.14216	5.12344	5.16267	5.15805	5.17442	5.12537	0.128911	0.0456337	2.82492	0.00677703
Ercc6	319955	3.92027	3.9041	3.80264	3.75164	3.79766	3.80293	3.80844	3.81916	0.128406	0.0610679	2.10267	0.0405504
Rbm27	225432	4.63397	4.54194	4.47908	4.4706	4.51407	4.46754	4.48622	4.47604	0.127034	0.0532312	2.38646	0.0208371
Stip1	20867	8.03197	7.99819	7.9141	7.9074	7.92183	7.92843	7.93071	7.91043	0.126747	0.0619838	2.04484	0.0461524
Kazn	71529	6.3979	6.34152	6.27336	6.24502	6.27972	6.21879	6.28179	6.19725	0.126615	0.0625911	2.02289	0.048448
Serp1	28146	5.79596	5.58936	5.69049	5.73903	5.62233	5.5479	5.64333	5.57229	0.126468	0.0592576	2.13421	0.0377525
Rb1cc1	12421	6.48545	6.35951	6.32491	6.31749	6.37799	6.37948	6.34386	6.28021	0.126403	0.0615479	2.05373	0.0452495
Tmod2	50876	7.41731	7.37869	7.28121	7.29663	7.37432	7.3395	7.36435	7.32807	0.126132	0.0558055	2.2602	0.0281956
Srp54c	100101806	6.26529	6.11858	6.20591	6.21524	6.12949	6.1235	6.19476	6.08994	0.124659	0.0493446	2.52629	0.0147398
Atp2a2	11938	9.47316	9.37253	9.30671	9.26252	9.35601	9.29078	9.31315	9.24946	0.123584	0.0423155	2.92054	0.00523003
Srsf6	67996	7.08793	7.01249	6.96095	6.91442	6.93482	6.86043	6.93119	6.91578	0.123354	0.0534674	2.30708	0.0252296
Mbnl2	105559	7.46558	7.33388	7.37023	7.37654	7.31637	7.27343	7.34341	7.32943	0.122386	0.0480034	2.54952	0.0139002
Agap1	347722	5.70063	5.67816	5.56551	5.57163	5.65067	5.65737	5.63678	5.65998	0.121225	0.0529504	2.28942	0.026313
Lrrc47	72946	5.46313	5.4052	5.39305	5.36904	5.38576	5.28308	5.43663	5.3633	0.120942	0.0520681	2.32276	0.0243019
Gapvd1	66691	6.43344	6.36468	6.32648	6.32565	6.35616	6.34035	6.3699	6.30269	0.120696	0.0404742	2.98204	0.0044161
Dock4	238130	5.74634	5.67458	5.5958	5.6123	5.65731	5.65739	5.6274	5.5706	0.120629	0.0429278	2.81004	0.00705269
Slc33a1	11416	5.108	4.98077	5.0688	5.12883	4.97906	4.99559	5.05956	5.02617	0.119707	0.0575065	2.08162	0.0425166
Smc6	67241	4.83267	4.65266	4.73942	4.74603	4.72508	4.69625	4.74993	4.70677	0.118093	0.0538126	2.19452	0.0328707
Rgs7bp	52882	7.21791	7.14448	7.10443	7.09007	7.0825	7.08007	7.08658	7.02616	0.117551	0.0465413	2.52574	0.0147602
Klhl8	246293	4.88298	4.79336	4.79526	4.77564	4.77555	4.70327	4.80341	4.6831	0.11559	0.0424133	2.72532	0.0088305
Cacng2	12300	5.77181	5.71079	5.65467	5.60122	5.68686	5.64907	5.68526	5.62373	0.115548	0.0489721	2.35947	0.022247
Akirin2	433693	6.56483	6.38956	6.44965	6.4292	6.44207	6.42745	6.44164	6.42479	0.114761	0.0518587	2.21294	0.0314949
Slc7a14	241919	5.78646	5.76369	5.70879	5.70257	5.80169	5.82511	5.83862	5.81589	0.114607	0.0493248	2.32352	0.0242578
Specc1	432572	5.91644	5.91576	5.83329	5.83693	5.80887	5.81956	5.83953	5.80055	0.113812	0.0432525	2.63134	0.0112789
Nadk	192185	5.85719	5.81467	5.73369	5.73148	5.73386	5.68339	5.7241	5.70903	0.113737	0.0517451	2.19802	0.0326055
Ets2	23872	5.85531	5.78166	5.6968	5.68677	5.77857	5.65129	5.73292	5.68136	0.112855	0.0523072	2.15754	0.0357933
Ranbp9	56705	6.14052	6.03764	6.03472	6.02872	6.00901	5.96421	6.01485	5.99433	0.111638	0.0450025	2.48071	0.0165218
Nt5dc3	103466	6.26307	6.21393	6.14916	6.12738	6.20875	6.15079	6.20601	6.12223	0.111173	0.0428041	2.59726	0.0123105
Camk1d	227541	6.07946	6.01169	5.98612	6.01872	6.07607	6.062	6.09288	6.06872	0.110153	0.0440781	2.49905	0.0157825
Aak1	269774	7.59651	7.56187	7.48759	7.4803	7.51889	7.54033	7.51949	7.50275	0.109511	0.0382859	2.86035	0.00615999
Sec23b	27054	5.8359	5.87771	5.83248	5.81467	5.77688	5.8053	5.88265	5.83105	0.109187	0.0496243	2.20028	0.032435
Opa3	403187	5.57019	5.55026	5.48088	5.51205	5.48397	5.412	5.50362	5.44294	0.108958	0.0403101	2.703	0.00936302
Kctd3	226823	6.14061	6.09799	6.05076	6.00806	6.06541	5.9827	6.08327	5.98341	0.107719	0.0510986	2.10807	0.0400589
Surf4	20932	5.86281	5.77406	5.75602	5.7458	5.76798	5.72789	5.7689	5.76534	0.10771	0.0452451	2.38059	0.0211368
Exoc6b	75914	5.9891	5.94657	5.88505	5.93484	5.93042	5.94253	5.93143	5.92994	0.105063	0.0436239	2.40839	0.0197513
Dgkd	227333	6.15973	6.0983	6.00052	5.97983	6.08982	6.0055	6.03507	5.98015	0.104459	0.0517811	2.01731	0.0490474
Rims1	116837	7.22226	7.16727	7.08065	7.07424	7.27238	7.24493	7.23481	7.20882	0.104051	0.0503751	2.06552	0.0440764
Ythdf1	228994	5.86527	5.78885	5.759	5.73522	5.75578	5.70886	5.75298	5.68317	0.103479	0.0414262	2.49792	0.0158272
Pdpk1	18607	6.21212	6.15714	6.1031	6.09121	6.13675	6.09732	6.13119	6.07875	0.103455	0.0417605	2.47734	0.0166608
Cops2	12848	6.80912	6.69189	6.76363	6.82988	6.70529	6.71492	6.76325	6.7301	0.103449	0.0482964	2.14196	0.0370918
Tnpo3	320938	5.95181	5.92051	5.88929	5.89931	5.89044	5.86838	5.93094	5.87789	0.103021	0.0350962	2.9354	0.00502149
Txndc16	70561	6.36124	6.31834	6.25926	6.29293	6.27238	6.28617	6.27322	6.25723	0.102821	0.0339998	3.02417	0.00392852
Fut8	53618	5.84687	5.72822	5.73832	5.79402	5.75895	5.79296	5.75288	5.70872	0.102472	0.0492912	2.07892	0.0427753
Mctp1	78771	5.51746	5.42865	5.40385	5.47457	5.45718	5.4148	5.44498	5.43877	0.101406	0.0481572	2.10572	0.0402722
Metap2	56307	6.92832	6.85241	6.86334	6.85727	6.80497	6.84895	6.84093	6.75042	0.100946	0.042924	2.35173	0.0226671
Smarcc1	20588	5.37753	5.29827	5.23312	5.21629	5.32172	5.30009	5.27776	5.23398	0.100443	0.0474485	2.11689	0.0392673
Fip1l1	66899	6.02454	5.96984	5.95754	5.97977	5.93589	5.97149	5.96848	5.95909	0.0995941	0.0430174	2.31521	0.024745
Qrich1	69232	6.07568	6.01119	6.00426	5.95008	5.99625	5.98747	6.02381	5.99399	0.0989732	0.0376103	2.63154	0.011273
Gpatch2l	70373	4.86432	4.85735	4.76277	4.76479	4.79958	4.79339	4.79621	4.72713	0.0981816	0.0445559	2.20356	0.0321893
Dym	69190	5.65385	5.60073	5.5985	5.5589	5.60565	5.62714	5.64826	5.65677	0.0979479	0.0463454	2.11343	0.0395759
Smap2	69780	7.26841	7.20455	7.18897	7.15413	7.16347	7.16748	7.18196	7.14538	0.0979266	0.0421841	2.32141	0.0243805
Zmynd11	66505	7.6473	7.62024	7.53144	7.53395	7.59729	7.58494	7.57928	7.53554	0.0978472	0.0442414	2.21167	0.0315888
Ap1g1	11765	6.89701	6.79691	6.75328	6.77832	6.82135	6.80149	6.77423	6.78354	0.0966111	0.0449879	2.14749	0.0366262
Wasf3	245880	6.31957	6.30567	6.21785	6.25267	6.26657	6.28821	6.26108	6.26576	0.0962248	0.04338	2.21819	0.031113
Hbs1l	56422	5.77273	5.70527	5.66438	5.62509	5.67937	5.651	5.6666	5.61016	0.0955825	0.0440242	2.17113	0.0346936
Wac	225131	6.93202	6.85755	6.83636	6.85055	6.86805	6.81976	6.86772	6.83644	0.0953335	0.0403353	2.36353	0.0220297
P4hb	18453	6.83074	6.75675	6.72271	6.71572	6.736	6.69916	6.72083	6.7376	0.092855	0.0413782	2.24405	0.0292869
Hectd1	207304	6.0863	6.01291	5.96744	5.9667	6.02311	5.99629	5.99488	5.97315	0.0906266	0.0364648	2.48531	0.0163331
Arfgef1	211673	6.06223	5.96697	5.94942	5.95622	5.98073	5.9766	5.95839	5.94584	0.0904709	0.0398144	2.27231	0.0274012
Rhot1	59040	6.3232	6.22417	6.26075	6.2454	6.20889	6.2012	6.23281	6.22343	0.086365	0.0409894	2.10701	0.0401552
Sf3b1	81898	7.18121	7.09443	7.07909	7.08521	7.11449	7.08558	7.09872	7.07488	0.0863542	0.0347446	2.4854	0.0163297
Parp1	11545	5.94377	5.89003	5.81283	5.79831	5.882	5.83271	5.83611	5.79854	0.0850489	0.0372958	2.28039	0.0268827
Rrn3	106298	5.71759	5.66005	5.66259	5.67332	5.62883	5.66009	5.6585	5.67549	0.0846626	0.0420398	2.01386	0.0494206
Pls3	102866	7.4135	7.34694	7.35293	7.36844	7.37274	7.39019	7.39493	7.33894	0.0827586	0.0331284	2.49812	0.0158192
Dnajb14	70604	5.66115	5.60863	5.59672	5.63345	5.62936	5.69958	5.64612	5.6452	0.0811913	0.0299291	2.71279	0.00912603
Uhrf1bp1l	75089	5.58954	5.49161	5.51269	5.52523	5.53399	5.5232	5.53555	5.44925	0.0784055	0.0354183	2.2137	0.0314395
Ckap5	75786	6.87192	6.82809	6.77313	6.77938	6.8466	6.84142	6.82534	6.80256	0.0775349	0.0345424	2.24463	0.0292473
Ank	11732	7.37059	7.34692	7.34205	7.34179	7.2897	7.26987	7.3381	7.29399	0.0769329	0.0313826	2.45145	0.017766
Nfx1	74164	6.54238	6.51187	6.45168	6.42614	6.48739	6.47153	6.4724	6.46563	0.0757117	0.0376664	2.01006	0.0498359
Pias1	56469	5.22148	5.16466	5.13197	5.14558	5.17355	5.15069	5.1595	5.17077	0.0754624	0.0298362	2.52922	0.0146314
Ipo5	70572	6.71231	6.67171	6.63364	6.6189	6.67752	6.6664	6.67351	6.63069	0.0746598	0.0312077	2.39235	0.0205402
Spin1	20729	6.99685	6.94476	6.92171	6.94888	6.93637	6.946	6.93538	6.96086	0.0741492	0.0338425	2.191	0.0331394
Slc37a3	72144	5.14402	5.08082	5.02865	5.03884	5.10819	5.06087	5.06558	5.04181	0.072763	0.0340249	2.13852	0.0373839
Xpo7	65246	4.47319	4.41448	4.38347	4.38337	4.41523	4.39855	4.39774	4.42052	0.0722368	0.0336128	2.14908	0.0364931
