## Supplemental Table 10 for "Staging Alzheimer’s disease in the brain and retina of *B6.APP/PS1* mice by transcriptional profiling"

### Sheet: app5mGenes_avgTPM_glm
Gene		Average log2(TPM)								GLM output
SYMBOL	ENTREZID	WT_2m	WT_4m	WT_5m	WT_6m	APP_2m	APP_4m	APP_5m	APP_6m	Estimate	Std. Error	t value	Pr(>|t|)
Ldlr	16835	3.82497	4.1903	4.16457	4.16682	4.56705	4.75692	4.21462	4.58205	-0.692036	0.202899	-3.41075	0.00129008
Insig1	231070	6.09176	6.39369	6.4522	6.47219	6.60635	6.80976	6.40555	6.73302	-0.561244	0.158005	-3.55207	0.000844393
Cldn5	12741	5.46579	5.7663	5.83199	5.8011	5.84085	6.06543	5.70847	5.73058	-0.498584	0.126876	-3.92969	0.000261678
Nfil3	18030	4.08052	4.42078	4.30791	4.21329	4.35014	4.56864	4.10254	4.27267	-0.474993	0.158035	-3.00561	0.0041367
Zfp467	68910	4.7665	4.95401	5.0621	5.05279	5.10848	5.15214	4.93966	5.07702	-0.464423	0.118857	-3.9074	0.000280822
Gm11472	668950	3.80739	4.07005	4.11014	4.29673	4.12164	3.96678	3.96847	4.10234	-0.455913	0.151608	-3.00717	0.00411883
Nrarp	67122	3.88079	4.11217	4.21422	4.2463	4.23606	4.29309	4.1453	4.33174	-0.424197	0.110517	-3.83828	0.000349173
Slc16a1	20501	4.716	4.77614	4.87048	4.88383	4.98242	5.01232	4.73643	4.9257	-0.400463	0.101548	-3.9436	0.000250374
Snhg3	399101	3.88548	4.16281	4.4961	4.66019	4.24772	4.17253	4.45969	4.21162	-0.398649	0.192446	-2.07148	0.0434931
Cirbp	12696	6.62154	6.80438	6.99919	7.03746	6.9906	7.0664	6.99791	7.05804	-0.370341	0.15906	-2.32831	0.0239807
Nab2	17937	5.44094	5.58597	5.54278	5.4051	5.56979	5.43003	5.30372	5.4584	-0.367906	0.124542	-2.95407	0.00477041
Vps37d	194309	4.06146	4.29255	4.40861	4.42388	4.34405	4.37605	4.32616	4.4884	-0.365049	0.0858856	-4.2504	9.3027e-05
Gm1673	381633	5.60607	5.75206	5.97156	6.02029	5.84503	5.71366	5.84765	5.87055	-0.362868	0.114319	-3.17417	0.00257163
2310009B15Rik	69549	3.27599	3.48751	3.70356	3.84137	3.3564	3.40954	3.4305	3.55479	-0.353471	0.171947	-2.0557	0.0450521
Arrdc1	215705	3.74977	3.93691	4.01063	3.93618	4.10926	4.12493	4.01688	4.11615	-0.353239	0.126853	-2.78463	0.00754768
Sh2d3c	27387	4.21524	4.38627	4.4091	4.43272	4.58159	4.72677	4.43338	4.49128	-0.342069	0.146474	-2.33535	0.0235787
Gale	74246	4.12178	4.23072	4.38877	4.36413	4.36762	4.47533	4.29637	4.38045	-0.338249	0.0896298	-3.77385	0.000427136
Stard4	170459	4.52678	4.67526	4.71689	4.74805	4.98728	5.03875	4.84248	4.93628	-0.334918	0.105545	-3.17322	0.00257863
Kazald1	107250	3.18878	3.47565	3.58608	3.55399	3.40654	3.54432	3.4769	3.6025	-0.32694	0.114393	-2.85804	0.00619869
Ppp1r14a	68458	5.38599	5.57155	5.70979	5.70532	5.54304	5.64192	5.54043	5.70246	-0.326411	0.15741	-2.07363	0.0432846
Tmem98	103743	3.9032	4.16129	4.18356	4.23507	4.1027	4.31687	4.05675	4.17163	-0.326301	0.116528	-2.80019	0.00724092
Dctpp1	66422	4.24227	4.38647	4.44617	4.36671	4.3605	4.29974	4.2389	4.16774	-0.325503	0.109259	-2.9792	0.00445096
Ddr1	12305	5.88346	6.01449	6.0371	6.04706	6.12293	6.20991	5.9653	6.14704	-0.31126	0.0824244	-3.77631	0.000423874
Rab34	19376	4.64011	4.78856	4.76645	4.74124	4.96518	4.97209	4.78385	5.03552	-0.307674	0.0936338	-3.28593	0.00186237
Pde8a	18584	4.02122	4.08227	4.20119	4.20122	4.19345	4.21844	4.06631	4.31749	-0.307121	0.0887138	-3.46193	0.00110761
Sertad1	55942	3.98109	4.16444	4.18731	4.02287	4.03311	3.98413	3.93339	3.88869	-0.305939	0.131152	-2.33271	0.0237289
2900079G21Rik	620760	3.40807	3.54668	3.53016	3.48595	3.36152	3.14088	3.18491	3.1695	-0.298693	0.123605	-2.41651	0.0193624
Agbl5	231093	3.73704	4.02401	3.85765	3.96577	4.0935	4.3326	3.91755	4.15388	-0.29655	0.108391	-2.73593	0.0085872
Armcx6	278097	3.30706	3.3899	3.55261	3.46202	3.43043	3.55476	3.38251	3.60009	-0.293468	0.104511	-2.80801	0.00709117
Spint2	20733	4.80753	5.04104	5.12298	5.18579	5.05721	5.106	5.07926	5.12352	-0.293402	0.0782036	-3.75178	0.0004575
Agbl3	76223	3.87699	4.03339	4.14222	4.19967	4.10176	4.38506	4.0745	4.17203	-0.29249	0.112311	-2.60429	0.0120908
E130307A14Rik	327744	5.62215	5.80592	5.75969	5.71531	5.8685	5.85339	5.71432	5.94684	-0.291724	0.0844616	-3.45392	0.00113443
2510002D24Rik	72307	4.32002	4.36685	4.56075	4.60349	4.5638	4.63216	4.51302	4.62663	-0.291512	0.100918	-2.88861	0.00570581
Zfp354c	30944	5.03346	5.04882	5.02562	5.02488	5.28373	5.10759	4.98632	5.16914	-0.289568	0.0682775	-4.24104	9.59227e-05
Nudt16	75686	3.69444	3.79154	3.94823	4.07259	3.90185	3.96093	3.86633	3.90617	-0.289309	0.0882523	-3.27821	0.0019047
Kctd7	212919	3.45688	3.54783	3.63226	3.58024	3.60476	3.73545	3.49414	3.72106	-0.286002	0.0725603	-3.94158	0.000251987
Fam222a	433940	3.55043	3.74251	3.6458	3.66937	3.79622	3.75039	3.60623	3.69369	-0.285364	0.0672832	-4.24124	9.58608e-05
Arl5b	75869	4.15195	4.19957	4.14534	4.0826	4.23886	4.22204	3.95491	4.1297	-0.277348	0.107145	-2.58854	0.0125878
Sqle	20775	5.96061	6.05309	6.04139	6.02007	6.29881	6.32774	6.10387	6.24512	-0.275719	0.0946496	-2.91305	0.00533824
Fdps	110196	6.48355	6.61936	6.65925	6.62659	6.797	6.80572	6.69862	6.80426	-0.274077	0.0799548	-3.4279	0.00122595
Acat2	110460	5.67695	5.73329	5.80416	5.7304	5.98344	6.01909	5.83745	5.98778	-0.273205	0.0847507	-3.22363	0.00223098
Midn	59090	5.39138	5.51644	5.41843	5.23509	5.48673	5.41463	5.24135	5.41594	-0.272423	0.125664	-2.16786	0.0349558
Bloc1s5	17828	4.27095	4.44336	4.49511	4.47592	4.48234	4.67403	4.43856	4.49651	-0.267936	0.086584	-3.09451	0.00322496
Mpzl1	68481	4.66538	4.65367	4.5954	4.56474	4.80451	4.68387	4.469	4.60263	-0.265522	0.057035	-4.65542	2.41451e-05
Tmem125	230678	3.60544	3.55399	3.77965	3.68902	3.65694	3.7671	3.5703	3.60027	-0.260851	0.111732	-2.33462	0.0236199
Kdm6b	216850	4.31933	4.44791	4.3189	4.18282	4.45281	4.50487	4.19218	4.38396	-0.260195	0.112475	-2.31337	0.0248538
Dusp16	70686	3.55086	3.71095	3.67363	3.69182	3.75288	3.85125	3.61677	3.63673	-0.258873	0.0894365	-2.89449	0.0056153
Arntl	11865	4.88951	5.15686	5.03647	5.04582	5.15777	5.24784	5.04612	4.96401	-0.258605	0.0925457	-2.79435	0.00735469
C030014I23Rik	77381	3.97656	4.1665	4.21103	4.15129	4.27482	4.21183	4.25074	4.27458	-0.258547	0.113938	-2.26918	0.0276049
Bcl7c	12055	4.38555	4.49212	4.59386	4.54312	4.58151	4.47727	4.53603	4.52431	-0.253792	0.0810349	-3.13188	0.00290114
Sox9	20682	3.90348	4.08174	4.11446	4.18002	4.01968	4.24219	3.97716	4.04168	-0.253509	0.10067	-2.51821	0.0150422
Tceanc2	66526	3.81969	3.94806	3.86027	3.90203	3.97885	3.95619	3.76639	3.76084	-0.253042	0.119439	-2.1186	0.0391158
Rfxap	170767	5.4614	5.66573	5.47405	5.47601	5.68779	5.63772	5.44818	5.65712	-0.252252	0.106024	-2.37919	0.0212087
Emc9	85308	5.35006	5.52808	5.61436	5.61337	5.54328	5.65653	5.55735	5.53063	-0.25023	0.0867433	-2.88471	0.00576655
Qsox1	104009	4.67123	4.80928	4.76447	4.78416	4.93641	4.9227	4.78087	4.85611	-0.248775	0.0726956	-3.42215	0.00124712
Kti12	100087	3.89088	4.03101	3.99292	4.06551	4.05966	4.02878	3.91516	4.06383	-0.246547	0.0845213	-2.91698	0.00528129
Gpr19	14760	4.12628	4.21601	4.29102	4.31466	4.21947	4.34387	4.13829	4.31409	-0.245929	0.107561	-2.2864	0.0265021
Zfp593	68040	3.35503	3.54432	3.56793	3.51754	3.48386	3.48601	3.45117	3.51563	-0.245596	0.0833049	-2.94816	0.00484861
Triobp	110253	3.58051	3.62066	3.60004	3.54372	3.78764	3.64221	3.5622	3.63555	-0.244962	0.0984462	-2.48828	0.0162126
Zkscan2	210162	3.97606	4.12097	4.09871	4.1356	4.21351	4.51115	4.094	4.33028	-0.242166	0.120565	-2.00859	0.0499969
Pdgfrb	18596	3.55938	3.65337	3.6411	3.62445	3.81321	3.90396	3.65334	3.67106	-0.241588	0.0838794	-2.88019	0.00583785
Olfml1	244198	4.01967	4.15057	4.20742	4.25534	4.16916	4.32523	4.11563	4.32491	-0.241274	0.0870092	-2.77297	0.00778552
Pnp	18950	4.67859	4.79064	4.8203	4.79381	4.7622	4.78699	4.66461	4.73532	-0.239303	0.0691898	-3.45864	0.00111854
Zbtb25	109929	3.68887	3.77014	3.883	3.91741	3.9076	3.99885	3.86255	3.90159	-0.23918	0.0949426	-2.5192	0.0150048
Gpr62	436090	3.80377	4.00741	4.10931	4.15569	3.96599	4.05648	4.03331	3.9815	-0.238227	0.104502	-2.27965	0.0269298
Zfp553	233887	4.13312	4.27657	4.21799	4.14289	4.28389	4.2748	4.13059	4.22467	-0.238167	0.069583	-3.42278	0.00124478
Tril	66873	4.86702	4.95132	5.00921	4.97488	5.03415	5.10616	4.94049	5.04124	-0.235846	0.0681139	-3.46253	0.0011056
Pnpla3	116939	3.3711	3.57411	3.49371	3.46712	3.55839	3.8057	3.44542	3.57469	-0.235582	0.101861	-2.31278	0.0248886
1110065P20Rik	68920	5.68026	5.85012	5.9601	5.98727	5.84816	5.81536	5.89284	5.89392	-0.235158	0.102348	-2.29762	0.0258048
Fbxl4	269514	4.11767	4.21604	4.29822	4.45601	4.36161	4.36721	4.30716	4.41585	-0.234989	0.110387	-2.12877	0.0382225
Mycbp	56309	3.76615	3.79823	3.90421	4.01538	3.80916	3.84792	3.71252	3.87311	-0.234709	0.115992	-2.02349	0.0483842
Cc2d2a	231214	4.62624	4.81666	4.7098	4.78696	4.89088	5.04141	4.74248	4.83634	-0.23197	0.0967055	-2.39872	0.0202234
Abcb8	74610	5.15249	5.25048	5.25749	5.22691	5.39211	5.38969	5.26549	5.29348	-0.231627	0.0605258	-3.82691	0.000361856
Nelfe	27632	4.83481	5.00772	5.0338	5.09065	5.05581	5.06623	5.0237	4.96869	-0.231108	0.0714058	-3.23654	0.00214939
P2rx4	18438	4.2293	4.50018	4.52914	4.51543	4.43219	4.50369	4.50277	4.44182	-0.229253	0.0899941	-2.54742	0.0139744
Fjx1	14221	5.44803	5.49	5.62322	5.6189	5.57399	5.62449	5.52087	5.62187	-0.228312	0.0804655	-2.83739	0.00655362
S100a16	67860	6.56769	6.69761	6.80261	6.77846	6.70833	6.85869	6.71549	6.80211	-0.227753	0.0664443	-3.42772	0.00122662
Jund	16478	6.2053	6.30916	6.43371	6.4508	6.33865	6.43633	6.3402	6.40136	-0.226853	0.0854553	-2.65464	0.0106199
Zfp90	22751	3.42102	3.54815	3.61918	3.67677	3.6387	3.6695	3.61116	3.69748	-0.225695	0.0885553	-2.54863	0.0139317
Rasa4	54153	3.76463	3.93893	3.98739	3.84681	3.95145	4.1119	3.94854	3.96567	-0.225672	0.104183	-2.16611	0.0350963
Anapc7	56317	5.00928	5.08152	5.16209	5.15119	5.21231	5.17398	5.1395	5.15844	-0.225629	0.0533181	-4.23175	9.88829e-05
S1pr5	94226	4.3361	4.53029	4.52498	4.53148	4.52106	4.67525	4.48548	4.59574	-0.224462	0.0933478	-2.40458	0.0199362
Ndufaf2	75597	5.61212	5.74895	5.85292	5.88709	5.75118	5.76483	5.76922	5.88373	-0.222754	0.0908546	-2.45177	0.017752
Idh1	15926	5.33544	5.30197	5.40568	5.40289	5.55512	5.48269	5.40425	5.52638	-0.221105	0.0742347	-2.97846	0.00446002
Srebf1	20787	5.43979	5.61942	5.63698	5.62781	5.68482	5.83841	5.66105	5.81524	-0.220967	0.109261	-2.02238	0.0485032
Zfand2b	68818	4.55467	4.69125	4.80096	4.78673	4.74457	4.86753	4.77081	4.74632	-0.220035	0.0757502	-2.90475	0.00546055
Coa6	67892	5.04336	5.16986	5.27601	5.35873	5.21881	5.24912	5.2325	5.28132	-0.218959	0.0936838	-2.33722	0.0234731
Elp6	72341	3.35102	3.50855	3.56361	3.63592	3.50387	3.52125	3.49767	3.53201	-0.218788	0.0881841	-2.48104	0.0165081
Slc30a1	22782	4.42128	4.44016	4.49465	4.57272	4.58789	4.64882	4.44528	4.5539	-0.215981	0.0781619	-2.76325	0.00798886
Zkscan16	100041581	5.31392	5.47982	5.44026	5.53206	5.62466	5.73541	5.53509	5.63222	-0.215909	0.103262	-2.09089	0.0416408
Snrnp25	78372	4.5594	4.55042	4.74315	4.63939	4.5787	4.69798	4.54922	4.6146	-0.213239	0.0996675	-2.1395	0.0373003
Rgs9	19739	6.09126	6.19449	6.09877	6.009	6.27374	6.23045	6.06802	6.11044	-0.213225	0.0797407	-2.67398	0.0100997
Hmgcs1	208715	7.85993	7.85706	7.88618	7.82059	8.09764	8.05685	7.91095	7.99976	-0.212948	0.0868913	-2.45073	0.0177974
Rnaseh2a	69724	4.90311	5.00775	5.09628	5.14493	5.07686	5.03434	5.05858	5.12393	-0.211452	0.100634	-2.10119	0.0406858
Exosc5	27998	3.92826	4.12899	4.17783	4.26817	4.06556	4.04658	4.10416	4.12638	-0.21096	0.0904843	-2.33145	0.0238003
Ccdc124	234388	7.04021	7.17672	7.20533	7.19131	7.19792	7.16732	7.15492	7.11951	-0.208123	0.0726961	-2.86291	0.00611756
Sox2	20674	4.99457	4.99161	5.17537	5.17466	5.07961	5.19999	5.05296	5.06189	-0.20744	0.098331	-2.10961	0.03992
Aacs	78894	5.11384	5.24735	5.18342	5.11146	5.37775	5.34915	5.24044	5.27602	-0.206885	0.0886666	-2.33329	0.0236959
Pop7	74097	4.73539	4.83536	4.9405	4.97572	4.94034	5.01165	4.93872	5.01376	-0.206734	0.0950825	-2.17426	0.0344449
2310022B05Rik	69551	5.8925	6.01201	6.0278	6.03819	6.10373	6.16256	6.03406	6.17976	-0.204975	0.0748605	-2.73809	0.00853848
Phlda3	27280	5.33511	5.476	5.49634	5.55807	5.44729	5.43476	5.4038	5.53976	-0.204713	0.0871412	-2.34921	0.022805
Mrpl2	27398	5.51154	5.65617	5.78614	5.7743	5.66501	5.71307	5.7356	5.69556	-0.204016	0.0886949	-2.3002	0.0256471
Itpkc	233011	3.48193	3.69217	3.59651	3.5074	3.63553	3.73302	3.54646	3.64559	-0.203654	0.0915851	-2.22365	0.0307187
Rpl35	66489	7.78498	7.89034	8.09324	8.11449	7.85842	7.95567	7.96325	8.02628	-0.203429	0.0727345	-2.79687	0.00730536
Zfp941	407812	4.59107	4.70234	4.734	4.79816	4.84391	5.02292	4.78386	4.84521	-0.202977	0.071257	-2.84853	0.00635987
Fabp5	16592	7.4986	7.42419	7.51416	7.47757	7.61991	7.48856	7.43259	7.52774	-0.202895	0.0680503	-2.98155	0.00442215
Mif4gd	69674	4.54632	4.69256	4.67668	4.66607	4.67128	4.88237	4.59956	4.64928	-0.202087	0.0891067	-2.26792	0.0276872
Cbr1	12408	6.47782	6.61462	6.62349	6.61175	6.64614	6.68234	6.59109	6.61961	-0.200724	0.0498321	-4.028	0.000191256
Dhcr24	74754	6.2628	6.35122	6.31922	6.27753	6.52592	6.50884	6.38452	6.53458	-0.197823	0.0733755	-2.69604	0.00953522
Phc2	54383	6.22831	6.35871	6.31999	6.22765	6.37066	6.31047	6.2657	6.30192	-0.196628	0.0494866	-3.97336	0.000227751
Tmem242	70544	6.30302	6.39165	6.48459	6.55078	6.47794	6.51756	6.46421	6.43613	-0.195292	0.0727467	-2.68455	0.00982561
Lgi4	243914	4.93115	5.13612	5.09727	5.07084	5.10429	5.21897	5.07579	5.14218	-0.194618	0.0690275	-2.81942	0.0068777
Tmem179	104885	6.61813	6.752	6.80459	6.83695	6.79121	6.74774	6.78363	6.82968	-0.194034	0.0451739	-4.29527	8.02911e-05
Myt1	17932	4.00279	4.14208	3.9871	3.96933	4.23654	4.31608	4.02695	4.15245	-0.193905	0.087522	-2.2155	0.0313083
Oaz1	18245	9.11222	9.20901	9.3045	9.31986	9.22883	9.19026	9.22734	9.23921	-0.193758	0.057931	-3.34464	0.00156835
Mmp15	17388	3.89697	3.98648	3.92339	3.85271	4.03653	4.0113	3.86977	4.01818	-0.193186	0.0714565	-2.70355	0.00934957
Atp5s	68055	4.3682	4.39554	4.48598	4.57633	4.5309	4.5661	4.45579	4.49109	-0.19289	0.0794077	-2.42911	0.0187724
Galk2	69976	4.80709	4.85925	4.89411	4.98884	4.98211	4.887	4.87676	4.94757	-0.192364	0.0629218	-3.0572	0.00358199
Znhit2	29805	4.67232	4.83737	4.90883	4.94737	4.84061	4.86207	4.88637	4.80643	-0.190746	0.0881356	-2.16423	0.0352483
Tcta	102791	5.002	5.06897	5.18197	5.20867	5.22068	5.24741	5.21196	5.17791	-0.188697	0.0813249	-2.32028	0.0244464
Nol10	217431	4.42607	4.47588	4.45245	4.36595	4.53857	4.40911	4.37683	4.43871	-0.188123	0.0558814	-3.36647	0.00147072
Mrpl20	66448	6.60796	6.70488	6.74439	6.68825	6.7038	6.66858	6.65245	6.64406	-0.187784	0.0548334	-3.42464	0.00123793
Coq7	12850	5.53034	5.64306	5.74621	5.73843	5.66131	5.60635	5.68973	5.74526	-0.187455	0.0710619	-2.63791	0.0110894
Lsm4	50783	5.75132	5.74827	5.93576	5.9917	5.87916	5.87363	5.87832	5.83072	-0.18527	0.0857827	-2.15976	0.0356123
Mccc2	78038	4.32342	4.45688	4.49901	4.5752	4.55489	4.58457	4.54532	4.54639	-0.185153	0.0847089	-2.18576	0.0335439
Mrps36	66128	6.08278	6.15792	6.28165	6.24994	6.16314	6.26626	6.17717	6.23544	-0.184831	0.0904082	-2.0444	0.0461973
Mob3a	208228	3.49635	3.5966	3.58946	3.52211	3.70099	3.83924	3.60948	3.73803	-0.184615	0.0882956	-2.09087	0.0416423
Pou6f1	19009	6.6509	6.76112	6.71626	6.64454	6.79883	6.80205	6.68074	6.7216	-0.183456	0.0582597	-3.14893	0.0027638
Gtpbp6	107999	5.32692	5.47003	5.49694	5.55908	5.47306	5.40657	5.46168	5.41139	-0.181409	0.0773261	-2.34602	0.0229809
Ddt	13202	6.15487	6.36502	6.39342	6.42922	6.28118	6.40846	6.33832	6.38913	-0.181406	0.0835956	-2.17005	0.0347807
Mppe1	225651	3.7076	3.71311	3.84579	3.95231	3.84255	3.85672	3.80151	3.96505	-0.179229	0.0770914	-2.32489	0.0241781
E130309D02Rik	231868	4.34853	4.40883	4.43582	4.45796	4.43872	4.33388	4.34686	4.45553	-0.17915	0.071929	-2.49064	0.0161174
Snapc2	102209	4.94628	5.04223	5.07944	5.03895	5.10101	5.07434	5.0551	5.07876	-0.179061	0.0729132	-2.45582	0.017575
Rp9	55934	5.37917	5.44234	5.55291	5.60636	5.50491	5.53262	5.49999	5.5355	-0.178659	0.0681294	-2.62235	0.011543
Foxn2	14236	3.8455	3.86178	3.79377	3.88309	3.92482	3.96164	3.69468	3.87409	-0.178414	0.0841502	-2.12019	0.038975
Prkra	23992	4.69224	4.73945	4.81872	4.78173	4.81646	4.87442	4.76497	4.90498	-0.177966	0.0696733	-2.5543	0.0137333
Grhpr	76238	5.12254	5.26362	5.39896	5.39236	5.2423	5.27438	5.34136	5.3978	-0.177371	0.0831447	-2.13329	0.0378323
Plekha7	233765	4.03042	4.11856	4.05521	4.05817	4.16731	4.09045	4.01556	4.11809	-0.176533	0.0731069	-2.41472	0.0194475
BC029722	613262	6.21994	6.34288	6.37463	6.42724	6.37209	6.37679	6.35083	6.41652	-0.175955	0.0560162	-3.14114	0.00282577
Phlda1	21664	4.64106	4.67883	4.70299	4.61788	4.63156	4.59294	4.51953	4.56212	-0.173958	0.0781664	-2.22548	0.0305882
Mocs2	17434	6.36877	6.44041	6.49202	6.53098	6.49212	6.47922	6.44177	6.5	-0.173601	0.0652371	-2.66108	0.010444
Leo1	235497	5.27143	5.36646	5.3615	5.36472	5.41036	5.50352	5.32729	5.33423	-0.173143	0.0737932	-2.34633	0.0229639
Trappc2l	59005	6.36945	6.38003	6.51896	6.54907	6.45289	6.3933	6.42941	6.45431	-0.172996	0.0654182	-2.64446	0.0109034
Trabd	67976	4.61167	4.71484	4.65143	4.67104	4.76172	4.68196	4.62874	4.71729	-0.172737	0.0578861	-2.98408	0.00439121
Mettl1	17299	3.62629	3.8113	3.75054	3.76651	3.80614	3.8514	3.75775	3.83023	-0.17264	0.0730913	-2.36198	0.0221125
Ddx56	52513	5.48343	5.59653	5.59595	5.58673	5.6703	5.6463	5.61083	5.62936	-0.172003	0.0491175	-3.50187	0.000982534
Ccdc107	622404	5.61315	5.77207	5.78086	5.77983	5.78547	5.80842	5.78147	5.75684	-0.171711	0.0548205	-3.13224	0.00289822
Otud1	71198	4.19987	4.23191	4.2797	4.30701	4.17805	4.24243	4.08763	4.14137	-0.170249	0.0785142	-2.16839	0.0349131
Mrpl52	68836	6.18164	6.34372	6.38043	6.4466	6.27529	6.25109	6.30399	6.27317	-0.170094	0.0826154	-2.05886	0.0447355
Nol3	78688	4.1397	4.18813	4.30067	4.30493	4.29314	4.31017	4.28468	4.31133	-0.169419	0.0670384	-2.5272	0.0147061
Adnp2	240442	4.23354	4.28951	4.23654	4.26649	4.35321	4.36499	4.18709	4.3378	-0.16911	0.0563318	-3.00204	0.004178
Tsr3	68327	4.85693	4.99032	5.05724	4.97218	4.99606	5.00797	5.02761	5.0754	-0.168761	0.0681619	-2.47588	0.0167213
Camk2n2	73047	6.91089	6.96618	7.08523	7.10632	6.95046	6.95418	6.9561	7.05119	-0.168702	0.0611018	-2.761	0.00803667
Fubp3	320267	4.91166	4.95124	5.00339	4.90127	5.02277	5.09592	4.94631	5.10073	-0.168181	0.0590654	-2.84737	0.00637981
Bok	51800	5.36546	5.44545	5.5628	5.57612	5.52113	5.4782	5.55063	5.47191	-0.167837	0.0808445	-2.07605	0.0430513
Grm2	108068	4.94487	5.01711	4.94505	4.96336	5.07458	5.11891	4.90771	5.01057	-0.167052	0.0793721	-2.10467	0.0403675
Map3k11	26403	3.97239	4.09121	4.11714	4.04999	4.05973	4.07208	4.03793	4.11514	-0.166553	0.0602223	-2.76564	0.00793836
N4bp3	212706	3.83943	4.00161	3.97771	3.90294	4.0123	3.83738	3.98428	3.88385	-0.16629	0.0760893	-2.18545	0.0335674
Rcor3	214742	3.76379	3.75012	3.83581	3.82819	3.94104	3.92639	3.84679	3.96641	-0.166268	0.0743644	-2.23586	0.0298548
Frmd4b	232288	4.20043	4.22967	4.21974	4.23739	4.32212	4.42107	4.17548	4.34748	-0.165941	0.0737883	-2.24888	0.0289572
Zscan18	232875	3.981	4.06469	4.12048	4.12335	4.13979	4.31805	4.11356	4.23623	-0.165713	0.0715363	-2.31648	0.0246696
Stmn4	56471	8.3536	8.3198	8.33869	8.32494	8.45638	8.39003	8.27615	8.31445	-0.165318	0.0526878	-3.13769	0.00285361
Coprs	66423	5.8698	6.03842	6.12525	6.12807	6.02321	6.01912	6.11335	6.19162	-0.165314	0.0679745	-2.432	0.0186395
Slc5a5	114479	3.64157	3.76307	3.85605	3.84011	3.81731	3.81264	3.8669	3.96053	-0.164899	0.0636394	-2.59114	0.0125045
Tomm6	66119	6.9679	7.07399	7.15424	7.19946	7.0444	6.99521	7.06681	7.07549	-0.163927	0.0707505	-2.31697	0.0246409
Mms19	72199	5.06455	5.13582	5.08156	5.08661	5.24448	5.21305	5.09796	5.13936	-0.163524	0.0573912	-2.84928	0.00634691
Slx1b	75764	4.05108	4.13184	4.2183	4.21878	4.18633	4.29879	4.19198	4.27895	-0.161571	0.0785048	-2.0581	0.0448114
Gnb4	14696	4.79652	4.71604	4.71185	4.73606	4.92427	4.75908	4.67819	4.72399	-0.1614	0.0651658	-2.47676	0.0166849
Mapk7	23939	4.21839	4.40422	4.31733	4.34812	4.37741	4.5286	4.31557	4.38019	-0.160778	0.0786945	-2.04307	0.0463342
Tsr1	104662	4.75725	4.78243	4.86888	4.84008	4.867	4.76824	4.81912	4.79058	-0.159508	0.0526434	-3.02997	0.0038654
Rpl18	19899	8.26955	8.3802	8.4439	8.41453	8.36783	8.34715	8.38285	8.35834	-0.159329	0.0638323	-2.49606	0.0159008
Ndufb11	104130	7.70712	7.79688	7.80805	7.79508	7.81119	7.75423	7.7529	7.7986	-0.159226	0.0391326	-4.06888	0.000167722
Nsdhl	18194	4.67248	4.73449	4.70518	4.70082	4.9801	4.92867	4.85474	4.87188	-0.15805	0.0738552	-2.14	0.0372578
Efnb3	13643	6.39572	6.52203	6.56028	6.5791	6.52438	6.58453	6.53089	6.61916	-0.158047	0.061705	-2.56133	0.0134905
Rps6ka5	73086	4.2467	4.30455	4.33093	4.34671	4.45075	4.5259	4.37716	4.51746	-0.157831	0.0711929	-2.21695	0.031203
Mogs	57377	4.55503	4.7708	4.65822	4.67174	4.71843	4.69806	4.66403	4.66128	-0.157602	0.0629575	-2.50331	0.0156151
Pcyt2	68671	7.03122	7.16958	7.08193	7.06704	7.19572	7.24309	7.08913	7.18324	-0.157293	0.0624856	-2.51727	0.0150779
Xpc	22591	3.84551	3.88392	3.93493	3.94876	4.00215	4.06808	3.93495	4.02534	-0.156625	0.0662795	-2.3631	0.0220527
Tmem256	69186	7.04864	7.14299	7.1471	7.233	7.16747	7.07595	7.10978	7.17545	-0.156149	0.0670111	-2.33019	0.0238725
Mpst	246221	4.94679	5.09662	5.13477	5.14338	5.09767	5.1493	5.12968	5.16889	-0.155973	0.0745973	-2.09086	0.0416432
Higd2a	67044	7.15336	7.24773	7.33032	7.38695	7.25184	7.31226	7.27324	7.33578	-0.155568	0.0589705	-2.63806	0.011085
Hmgn3	94353	6.39409	6.30874	6.48355	6.4964	6.48699	6.45795	6.42133	6.47996	-0.155119	0.0590661	-2.6262	0.0114294
Slitrk2	245450	4.35972	4.36946	4.3221	4.36688	4.46184	4.50134	4.26925	4.40655	-0.154977	0.0656517	-2.36059	0.0221868
Nxph3	104079	4.45216	4.52344	4.5206	4.48376	4.6906	4.66576	4.60428	4.61603	-0.154751	0.0598016	-2.58775	0.0126133
Trub1	72133	4.14888	4.25145	4.25053	4.28273	4.34839	4.41768	4.29558	4.38872	-0.154454	0.0675919	-2.28509	0.0265843
Ccdc28a	215814	5.06173	5.15105	5.22127	5.32712	5.15442	5.27251	5.15959	5.23369	-0.154359	0.0656973	-2.34955	0.0227864
Phldb1	102693	6.75429	6.86159	6.8084	6.80769	6.822	6.93463	6.72198	6.87682	-0.15413	0.0685069	-2.24984	0.0288915
Smim12	80284	5.87967	6.02234	6.06688	6.07388	6.03062	6.01768	6.06425	6.01822	-0.153574	0.0756621	-2.02973	0.0477221
Tsen34	66078	6.33566	6.42516	6.54145	6.52101	6.42509	6.47381	6.47884	6.4852	-0.152027	0.0674984	-2.25231	0.0287243
Usp36	72344	4.74147	4.87689	4.74564	4.69759	4.84738	4.96592	4.70009	4.85392	-0.151461	0.0700329	-2.16272	0.0353711
Casp9	12371	4.20631	4.37565	4.32325	4.37482	4.37556	4.44949	4.34255	4.44435	-0.149953	0.0603894	-2.4831	0.0164233
Slc25a18	71803	6.13712	6.22856	6.25566	6.23965	6.19983	6.19934	6.16933	6.29169	-0.14904	0.0606625	-2.45688	0.0175289
Rpl35a	57808	9.05132	9.14531	9.26141	9.28601	9.14234	9.14115	9.20385	9.20947	-0.14858	0.0601654	-2.46953	0.0169875
Rnf144a	108089	4.17532	4.15542	4.1715	4.17523	4.26704	4.28251	4.11478	4.20046	-0.14844	0.0619547	-2.39595	0.0203607
Rpap3	71919	4.77816	4.84219	4.93099	4.97397	4.90802	4.93151	4.9128	4.9607	-0.148049	0.0584649	-2.53227	0.0145194
Bcl9l	80288	4.26348	4.45257	4.30629	4.25072	4.41403	4.38031	4.30937	4.36118	-0.147466	0.0661031	-2.23085	0.0302069
Pick1	18693	5.93997	6.04885	6.00927	5.93107	6.0271	6.04691	5.94896	6.01278	-0.147448	0.0509573	-2.89357	0.00562939
Iscu	66383	7.17656	7.25439	7.35483	7.35101	7.23719	7.29535	7.26813	7.32754	-0.147331	0.0603424	-2.44159	0.0182041
Arf5	11844	7.37799	7.38496	7.447	7.43015	7.441	7.36618	7.36389	7.34193	-0.14612	0.052668	-2.77435	0.00775686
Psmb5	19173	7.47216	7.55799	7.64626	7.65996	7.56703	7.52941	7.59549	7.58298	-0.14565	0.0479891	-3.03506	0.00381093
H1f0	14958	6.77937	6.79971	6.81871	6.88412	6.93554	7.04482	6.82945	6.90496	-0.145436	0.0716061	-2.03105	0.0475834
4833420G17Rik	67392	5.08855	5.1442	5.16779	5.19308	5.19128	5.20371	5.12512	5.22665	-0.145405	0.0560164	-2.59576	0.0123578
Srf	20807	4.85387	4.86528	4.86568	4.79234	4.87118	4.83316	4.73772	4.75198	-0.145275	0.0616194	-2.35762	0.0223466
Fam136a	66488	4.74482	4.86426	4.87073	4.9217	4.88631	5.02849	4.867	4.94468	-0.145221	0.0652234	-2.22652	0.0305139
Cdkn2d	12581	5.89925	5.93179	6.05745	6.07897	5.9853	5.96436	5.99834	5.94612	-0.145153	0.0610601	-2.37721	0.021311
Hmgn2	15331	7.28984	7.30283	7.39786	7.46298	7.35028	7.3641	7.31462	7.34765	-0.143688	0.049231	-2.91866	0.00525708
Zdhhc16	74168	4.66218	4.69513	4.68732	4.68642	4.80016	4.57079	4.68247	4.63935	-0.142822	0.058219	-2.45319	0.0176896
Fkrp	243853	5.30661	5.35407	5.42438	5.44697	5.40212	5.42013	5.37746	5.40563	-0.142429	0.0566831	-2.51272	0.0152509
Tceal6	66104	7.00506	7.06227	7.15559	7.16915	7.12102	7.14789	7.12989	7.11062	-0.141666	0.0612386	-2.31334	0.0248554
Rps19	20085	8.49712	8.60413	8.76513	8.81901	8.59271	8.60794	8.71957	8.68492	-0.141151	0.0652339	-2.16377	0.0352861
Ndufa2	17991	7.66278	7.76533	7.83242	7.90229	7.73243	7.68245	7.76096	7.68169	-0.141105	0.068467	-2.06092	0.0445307
Csf1	12977	4.03941	4.17209	4.1636	4.22937	4.16609	4.25498	4.14937	4.28823	-0.140908	0.063787	-2.20903	0.0317827
Fdft1	14137	6.10395	6.21071	6.1718	6.12565	6.35418	6.36999	6.28117	6.37255	-0.14086	0.0673555	-2.09129	0.0416033
Fads3	60527	4.37995	4.45529	4.46261	4.46263	4.49238	4.53739	4.43591	4.52973	-0.139125	0.0649999	-2.14038	0.0372255
Cryz	12972	4.27068	4.40338	4.45635	4.49804	4.38766	4.43678	4.4354	4.45607	-0.137936	0.0666137	-2.07069	0.0435703
Atraid	381629	6.65657	6.73461	6.80044	6.85723	6.77443	6.78598	6.78055	6.79815	-0.137741	0.0520286	-2.64741	0.0108205
Use1	67023	6.81811	6.982	7.02351	7.01699	6.9402	6.99976	7.01154	6.96601	-0.134062	0.0555996	-2.41121	0.0196152
Larp6	67557	5.16156	5.27278	5.29624	5.33085	5.26791	5.31847	5.26957	5.26404	-0.13302	0.0578618	-2.29892	0.0257252
Ssbp4	76900	6.36016	6.47265	6.53289	6.55712	6.44637	6.38704	6.48652	6.49198	-0.132589	0.05834	-2.27269	0.0273766
Tmem80	71448	5.42694	5.54101	5.5393	5.53255	5.58321	5.61872	5.56317	5.57963	-0.132398	0.0591947	-2.23665	0.0297994
Rpl37	67281	7.79259	7.94671	8.0734	8.13925	7.88324	7.89357	8.03223	8.03	-0.131811	0.0575739	-2.28942	0.0263127
Sash1	70097	5.49221	5.51506	5.52129	5.48693	5.55018	5.6348	5.44761	5.59196	-0.131647	0.0559489	-2.35298	0.0225986
Ubxn1	225896	6.83959	6.8902	6.96945	6.97868	6.93026	6.9081	6.92853	6.94192	-0.131592	0.0557438	-2.36066	0.0221829
Afap1l1	106877	4.40432	4.33894	4.37371	4.23686	4.43175	4.29598	4.27005	4.25928	-0.131094	0.0610059	-2.14887	0.0365109
Ly6h	23934	7.84937	7.92588	8.03753	8.08809	7.93443	7.95137	7.99472	8.01217	-0.127868	0.0476413	-2.68396	0.00984054
Tkt	21881	6.79341	6.93443	6.89944	6.88689	6.97003	7.03038	6.94873	7.02745	-0.127337	0.0506862	-2.51226	0.0152686
Eid2b	434156	4.4964	4.52225	4.57098	4.70343	4.62437	4.62794	4.5721	4.59733	-0.12686	0.0604209	-2.0996	0.040832
Tmem246	67063	5.94443	6.05996	6.05039	6.04703	6.04003	6.09794	6.021	6.08225	-0.124996	0.0522006	-2.39453	0.0204314
Cox6a1	12861	9.60164	9.70492	9.74945	9.77683	9.66472	9.63509	9.68837	9.67066	-0.124166	0.0477257	-2.60166	0.0121726
Mypop	232934	5.10482	5.24336	5.25045	5.31976	5.16572	5.15171	5.18751	5.26681	-0.123836	0.0576259	-2.14896	0.0365033
Smg6	103677	4.75164	4.86993	4.78658	4.74904	4.90745	4.89436	4.81872	4.88492	-0.123675	0.0524246	-2.35911	0.0222666
Nyap1	243300	5.56505	5.67498	5.67611	5.69773	5.70373	5.7352	5.69183	5.77366	-0.122968	0.0490522	-2.50688	0.0154762
Rnasek	52898	8.17039	8.2436	8.33147	8.33571	8.22977	8.24004	8.26825	8.27099	-0.1226	0.0480094	-2.55368	0.0137549
Ccl27a	20301	7.66046	7.67814	7.74346	7.72062	7.67456	7.67287	7.63528	7.61117	-0.122275	0.0600159	-2.03737	0.0469227
Map6d1	208158	5.56566	5.5333	5.56412	5.5642	5.58414	5.54842	5.46207	5.48765	-0.120524	0.0537236	-2.24341	0.029331
Coq2	71883	6.40175	6.49618	6.54983	6.60475	6.46791	6.52429	6.49595	6.52353	-0.120042	0.047862	-2.5081	0.0154289
Phf1	21652	5.24001	5.40682	5.40977	5.41637	5.35993	5.40513	5.4101	5.49625	-0.119593	0.0576998	-2.07267	0.0433773
Thra	21833	9.29306	9.3361	9.37216	9.37186	9.4132	9.36645	9.37348	9.37267	-0.118827	0.0444894	-2.67091	0.0101808
Ctps	51797	5.41395	5.38856	5.37095	5.30382	5.53987	5.40952	5.37805	5.43486	-0.118826	0.0490468	-2.4227	0.0190704
1500011B03Rik	66236	6.96755	7.01589	7.08518	7.14887	7.05975	7.08024	7.05938	7.11704	-0.117999	0.050069	-2.35672	0.0223951
Eml1	68519	5.89345	5.93136	5.90167	5.83975	5.98475	6.0461	5.87535	5.94288	-0.117623	0.0532258	-2.20989	0.0317194
6330403K07Rik	103712	8.24526	8.32638	8.40774	8.47959	8.30306	8.35569	8.34829	8.41968	-0.117261	0.0542122	-2.16299	0.0353488
Cdk4	12567	5.92499	5.94564	5.92041	5.89319	6.01125	6.04011	5.88979	6.00553	-0.116887	0.0485347	-2.40832	0.0197548
Ndufb9	66218	8.73756	8.78561	8.86639	8.85724	8.7818	8.75709	8.79403	8.80227	-0.116592	0.0383521	-3.04004	0.00375828
Smdt1	69029	7.65381	7.73485	7.84829	7.9393	7.7445	7.73586	7.82244	7.81526	-0.116544	0.0508602	-2.29145	0.0261862
Tceal3	594844	7.92819	7.94338	8.00315	7.99183	7.96802	7.95793	7.92721	7.92179	-0.115777	0.0479397	-2.41505	0.0194315
Pmm1	29858	7.53327	7.61593	7.68518	7.71027	7.61981	7.61615	7.65655	7.59334	-0.115179	0.0435314	-2.64588	0.0108634
Atp5d	66043	8.08303	8.18884	8.22408	8.19305	8.13708	8.09753	8.16313	8.13848	-0.114996	0.0527006	-2.18206	0.0338309
Kcnk2	16526	5.24003	5.20524	5.22379	5.18676	5.32158	5.20988	5.19217	5.15278	-0.113175	0.0496076	-2.28142	0.0268172
Txn1	22166	6.59144	6.60418	6.66742	6.72118	6.67767	6.61525	6.64075	6.63643	-0.112893	0.0455692	-2.4774	0.0166583
Mtch1	56462	8.63426	8.72678	8.72927	8.72715	8.73416	8.72702	8.71675	8.7542	-0.112421	0.0363384	-3.09373	0.00323215
Slc39a1	30791	5.21518	5.22607	5.2699	5.19156	5.28782	5.2386	5.23056	5.17905	-0.111977	0.0516616	-2.1675	0.0349848
Flot1	14251	6.80509	6.81402	6.89093	6.86614	6.89394	6.91032	6.8681	6.95116	-0.11168	0.0551267	-2.02588	0.04813
Chmp1a	234852	6.60555	6.71266	6.70796	6.74414	6.72545	6.67972	6.71663	6.68031	-0.111226	0.0349826	-3.17947	0.00253293
Evl	14026	6.83992	6.85926	6.87024	6.87527	6.92704	6.85322	6.84659	6.91135	-0.110781	0.0364166	-3.04204	0.0037373
Blcap	53619	6.71142	6.78351	6.82591	6.82223	6.81706	6.80486	6.8214	6.86021	-0.110149	0.0368595	-2.98833	0.00433982
Ndufs8	225887	6.72897	6.79462	6.85946	6.8161	6.78561	6.7699	6.80663	6.82285	-0.10947	0.0536625	-2.03998	0.0466529
Echs1	93747	6.04552	6.16947	6.21839	6.24299	6.17497	6.23349	6.23933	6.24344	-0.108503	0.0477237	-2.27357	0.0273197
Rps5	20103	8.41321	8.52314	8.59752	8.62234	8.48503	8.49355	8.56156	8.5775	-0.107775	0.0468877	-2.29857	0.0257464
Tubb5	22154	8.64009	8.66257	8.65117	8.61654	8.76241	8.70967	8.66626	8.69368	-0.107229	0.0338413	-3.16859	0.00261302
Nipsnap1	18082	6.22682	6.33478	6.36109	6.36334	6.34959	6.42992	6.37682	6.37808	-0.107044	0.0441843	-2.42267	0.0190719
Degs1	13244	6.71053	6.693	6.77008	6.7608	6.75621	6.74567	6.70911	6.72137	-0.106641	0.0390506	-2.73083	0.00870337
Kctd20	66989	5.80734	5.84488	5.76612	5.69332	5.87295	5.78832	5.72575	5.7694	-0.105976	0.0508039	-2.08597	0.0421037
Ech1	51798	6.03404	6.14766	6.1888	6.23279	6.1624	6.20351	6.21158	6.15417	-0.105579	0.0502491	-2.1011	0.0406938
Aldh9a1	56752	4.87511	4.98761	5.03834	5.08013	4.96979	5.1332	5.02826	5.17349	-0.104753	0.0508513	-2.05999	0.0446231
Mapk3	26417	7.34175	7.4533	7.47844	7.47587	7.44407	7.45599	7.47642	7.52104	-0.104348	0.0471797	-2.21172	0.0315847
Exoc2	66482	5.1705	5.22478	5.26652	5.28826	5.26212	5.3847	5.25428	5.30533	-0.103861	0.0480677	-2.16073	0.0355328
B4galt2	53418	5.94054	5.89948	5.91297	5.93792	5.9829	5.81869	5.85148	5.90924	-0.103853	0.0500333	-2.07567	0.043087
Srebf2	20788	6.71761	6.81161	6.76225	6.69251	6.90485	6.86924	6.8459	6.89163	-0.10359	0.0501906	-2.06394	0.0442325
Srsf4	57317	6.15842	6.19129	6.18593	6.17886	6.19854	6.15659	6.12425	6.18277	-0.101796	0.0437062	-2.3291	0.0239354
Map2k2	26396	6.50198	6.63008	6.66077	6.68515	6.55865	6.60831	6.61575	6.5946	-0.101676	0.0503308	-2.02015	0.0487418
Dbi	13167	8.79134	8.86133	8.88074	8.89306	8.87863	8.91329	8.86657	8.89336	-0.101464	0.0501968	-2.02132	0.0486163
Gna12	14673	6.39271	6.42496	6.40586	6.3774	6.40367	6.4234	6.31538	6.39052	-0.101436	0.0447166	-2.26843	0.0276538
Ddhd2	72108	5.37371	5.40028	5.43898	5.50024	5.47181	5.50067	5.43646	5.49046	-0.100614	0.0379755	-2.64945	0.0107635
Desi1	28075	6.94073	6.94035	6.95231	6.90908	6.95053	6.88216	6.86192	6.88329	-0.100194	0.035381	-2.83186	0.00665186
Rplp1	56040	10.4832	10.6297	10.6498	10.6696	10.5479	10.5819	10.6144	10.6387	-0.100047	0.0436687	-2.29105	0.0262109
Sncb	104069	8.98748	9.04486	9.06737	9.09008	9.06346	9.05398	9.04347	9.07002	-0.0998719	0.0448446	-2.22707	0.0304749
Surf1	20930	6.89052	6.92701	7.00841	7.01046	6.96727	6.90406	6.98566	6.94789	-0.0994949	0.0489636	-2.03202	0.0474818
Hey1	15213	5.75664	5.69563	5.7445	5.75914	5.77136	5.68075	5.66007	5.66097	-0.0991553	0.0404839	-2.44925	0.0178628
Cacfd1	381356	5.41168	5.47172	5.49846	5.50504	5.45425	5.43821	5.44191	5.45889	-0.0991103	0.0428307	-2.314	0.0248164
Ndufv1	17995	7.70356	7.75599	7.79599	7.74969	7.77445	7.75679	7.76804	7.80891	-0.0988391	0.038835	-2.5451	0.0140565
Npdc1	18146	8.0919	8.19212	8.1788	8.17137	8.181	8.15312	8.17011	8.15791	-0.0977877	0.0353601	-2.76548	0.00794169
Bex2	12069	8.74904	8.78473	8.8747	8.89232	8.80121	8.7787	8.82992	8.81166	-0.0969494	0.0461709	-2.09979	0.0408144
Txndc5	105245	5.83661	5.89392	5.92727	5.98466	5.93147	5.97236	5.92543	5.9677	-0.0966907	0.043436	-2.22605	0.0305474
Tprgl	67808	7.48951	7.52608	7.57592	7.58094	7.55976	7.57336	7.54991	7.57622	-0.0962713	0.0341617	-2.81811	0.00690199
Spryd3	223918	7.06547	7.16146	7.19408	7.22067	7.16665	7.17617	7.19909	7.18982	-0.0961758	0.0330665	-2.90856	0.00540403
Syngr3	20974	7.33661	7.42602	7.43169	7.46794	7.43188	7.43269	7.43132	7.46015	-0.0956475	0.0322542	-2.96543	0.00462349
Gpx4	625249	8.61789	8.69781	8.77153	8.77395	8.65983	8.67071	8.7182	8.71323	-0.0952631	0.0449954	-2.11718	0.0392419
Pdxp	57028	7.16113	7.23472	7.29526	7.32968	7.20256	7.22465	7.24152	7.26144	-0.0951706	0.0419581	-2.26823	0.0276669
Cyc1	66445	7.98539	8.05834	8.11844	8.13259	8.05117	8.02606	8.0892	8.07124	-0.0950195	0.0420988	-2.25706	0.028405
Nsfl1c	386649	7.20353	7.27271	7.27988	7.30855	7.26809	7.28215	7.25031	7.25417	-0.0941304	0.0427295	-2.20294	0.032236
Prmt1	15469	6.92839	7.02128	7.04429	7.04569	7.02378	7.02352	7.04659	7.07092	-0.0930918	0.044909	-2.0729	0.0433558
Chrnb2	11444	5.30493	5.35575	5.30968	5.2765	5.39364	5.41853	5.30547	5.36685	-0.0929234	0.039016	-2.38168	0.021081
Rnf220	66743	7.40201	7.47752	7.49507	7.51299	7.46437	7.50551	7.46459	7.49272	-0.0928335	0.031776	-2.9215	0.00521634
Rgmb	68799	5.35004	5.40043	5.36508	5.41722	5.45263	5.44862	5.37568	5.49824	-0.0919853	0.0395677	-2.32476	0.0241858
Csnk1g2	103236	6.94662	7.04964	7.07031	7.05096	6.98064	6.95608	7.01465	6.96082	-0.0896811	0.0336206	-2.66745	0.0102728
Actg1	11465	10.0793	10.073	10.1044	10.086	10.1605	10.1544	10.0968	10.1679	-0.0887877	0.0441687	-2.0102	0.0498205
Map1lc3a	66734	7.92813	7.96832	8.03812	8.07272	7.96062	7.94404	7.98296	7.96129	-0.0876531	0.0434309	-2.01822	0.0489495
Arl2bp	107566	7.16485	7.20992	7.26876	7.29466	7.22633	7.23692	7.24574	7.24107	-0.0845058	0.0310841	-2.71861	0.00898747
Rpl13a	22121	9.50907	9.59069	9.64599	9.65774	9.56562	9.57232	9.61843	9.62232	-0.0841103	0.0359755	-2.33799	0.0234296
Scd2	20250	9.8625	9.91841	9.91151	9.9061	9.93313	9.98967	9.89928	10.0124	-0.0828548	0.0390332	-2.12268	0.0387557
Atxn7l3	217218	7.31163	7.3255	7.28987	7.26845	7.3726	7.29882	7.26838	7.28728	-0.0824569	0.0295754	-2.78802	0.00747986
Tuba1a	22142	10.5802	10.5725	10.556	10.5177	10.672	10.6227	10.5682	10.5939	-0.0795398	0.0334137	-2.38045	0.0211438
Txn2	56551	7.35066	7.41012	7.43966	7.4703	7.37673	7.3999	7.38656	7.35717	-0.0791703	0.0379708	-2.08503	0.0421929
Dcaf7	71833	6.94807	6.95896	6.94385	6.93738	7.02784	6.99585	6.94505	6.97599	-0.0785664	0.0382196	-2.05566	0.0450561
Dnajc27	217378	6.66946	6.7112	6.73461	6.75489	6.74911	6.76872	6.73578	6.78128	-0.0784737	0.0312284	-2.51289	0.0152444
Mlc1	170790	7.2786	7.30383	7.36023	7.35187	7.29426	7.25859	7.29785	7.26996	-0.0780396	0.0345131	-2.26116	0.0281323
Tomm22	223696	6.87178	6.86865	6.93652	6.94122	6.91771	6.84125	6.90561	6.84408	-0.0768449	0.038154	-2.01407	0.0493978
Rpsa	16785	8.56513	8.6713	8.72699	8.74741	8.6385	8.6498	8.72396	8.72375	-0.0763985	0.0306018	-2.49654	0.0158819
Slc25a4	11739	9.39349	9.39828	9.51515	9.53365	9.43405	9.43614	9.47938	9.45796	-0.0763322	0.036572	-2.08717	0.04199
Akr1a1	58810	8.70357	8.75628	8.80395	8.8077	8.75468	8.72606	8.77887	8.75269	-0.0761823	0.0295006	-2.5824	0.0127866
Rnf41	67588	5.51755	5.53944	5.49839	5.47982	5.57615	5.53204	5.48276	5.58686	-0.0742362	0.0323594	-2.29411	0.026021
Atp6v0e2	76252	8.5887	8.59379	8.64946	8.65818	8.64213	8.6028	8.62912	8.60689	-0.0737684	0.0326403	-2.26004	0.0282063
Eif3h	68135	7.53838	7.5788	7.6253	7.61474	7.56983	7.56973	7.58467	7.59251	-0.0720755	0.0264339	-2.72663	0.00880004
Oaz2	18247	7.90724	7.97056	7.97787	8.00575	7.97019	7.95507	7.96983	7.96771	-0.070986	0.0247815	-2.86448	0.00609165
Dcaf8	98193	6.69924	6.76692	6.75532	6.76315	6.77976	6.80266	6.76824	6.80752	-0.0676122	0.0263864	-2.56238	0.0134546
Ctbp1	13016	7.36161	7.38603	7.42944	7.38232	7.37979	7.36606	7.38207	7.38512	-0.0655471	0.0257582	-2.54471	0.0140706
Ppp1ca	19045	8.18013	8.18742	8.23313	8.20468	8.1948	8.1528	8.18376	8.16888	-0.0640298	0.0289817	-2.20932	0.0317616
Tpi1	21991	9.68536	9.72542	9.72866	9.71442	9.75095	9.73081	9.73395	9.7265	-0.0603013	0.0250473	-2.4075	0.0197944
Amfr	23802	7.00341	7.03022	7.03558	7.03693	7.06402	7.07024	7.03705	7.06592	-0.0591327	0.0283501	-2.0858	0.0421198
Pigk	329777	5.83146	5.8949	5.89093	5.88996	5.90662	5.90359	5.90728	5.88103	-0.0588099	0.0291258	-2.01917	0.0488472
Zcchc18	66995	8.3792	8.44484	8.52173	8.56933	8.43615	8.47552	8.52127	8.51329	-0.0574103	0.0284256	-2.01967	0.0487931
Rps8	20116	9.13402	9.23963	9.24931	9.24272	9.17754	9.24144	9.24413	9.24107	-0.048694	0.0239184	-2.03583	0.0470827
Atp5a1	11946	9.84937	9.87102	9.9059	9.91034	9.87476	9.86416	9.88803	9.87561	-0.0432631	0.0194396	-2.22552	0.0305856
Atp5b	11947	10.6575	10.6696	10.7026	10.6925	10.6594	10.6414	10.6666	10.6583	-0.0378732	0.0188473	-2.00948	0.0498995
