## Supplemental Table 11 for "Staging Alzheimer’s disease in the brain and retina of *B6.APP/PS1* mice by transcriptional profiling"

### Sheet: Sheet1
TermID	Term	Enrichment	logP	Genes in Term	Target Genes in Term	Fraction of Targets in Term	Total Target Genes	Total Genes	Entrez Gene IDs	Gene Symbols
mmu04141	Protein processing in endoplasmic reticulum	7.92996e-13	-27.863	167	19	0.172727	110	8001	1.48272e+98	Pdia3,Sel1l,P4hb,Calr,Ero1l,Dnajc3,Pdia4,Syvn1,Hspa5,Hsph1,Stt3b,Ero1lb,Herpud1,Hsp90b1,Hyou1,Xbp1,Sec23b,Dnajb11,Pdia6
mmu_M00403	HRD1/SEL1 ERAD complex	0.000654121	-7.33222	13	3	0.0272727	110	8001	741262033864209	Syvn1,Sel1l,Herpud1
mmu04144	Endocytosis	0.00184407	-6.29578	286	11	0.1	110	8001	3.47722e+59	Agap1,Gbf1,Acap2,Smad3,Nedd4l,Smap2,Wipf2,Asap2,Arfgef1,Wipf3,Asap1
mmu00561	Glycerolipid metabolism	0.00861766	-4.75394	59	4	0.0363636	110	8001	1.10197e+22	Dgkg,Dgkd,Lpin2,Dgki
mmu00564	Glycerophospholipid metabolism	0.00934069	-4.67338	94	5	0.0454545	110	8001	1.10198e+27	Dgkg,Cept1,Dgkd,Lpin2,Dgki
mmu03040	Spliceosome	0.0098569	-4.61958	133	6	0.0545455	110	8001	7.00527e+30	Prpf4,Srsf6,Dhx8,Hnrnpm,Usp39,Sf3b1
mmu05202	Transcriptional misregulation in cancer	0.0108476	-4.52381	177	7	0.0636364	110	8001	1.40112e+36	Etv6,Golph3l,Etv1,Per2,Ss18,Fut8,Mllt3
mmu04120	Ubiquitin mediated proteolysis	0.0124906	-4.38278	140	6	0.0545455	110	8001	7.41261e+30	Syvn1,Birc2,Cdc23,Nedd4l,Pias1,Rhobtb2
mmu05231	Choline metabolism in cancer	0.0125019	-4.38187	101	5	0.0454545	110	8001	1.10197e+28	Dgkg,Wasf3,Dgkd,Pdpk1,Dgki
mmu00604	Glycosphingolipid biosynthesis - ganglio series	0.0175004	-4.04553	15	2	0.0181818	110	8001	22574211416	St8sia5,Slc33a1
mmu03018	RNA degradation	0.0250649	-3.68629	81	4	0.0363636	110	8001	2.347e+20	Edc4,Cnot2,Pan3,Cnot4
