## Supplemental Table 12 for "Staging Alzheimer’s disease in the brain and retina of *B6.APP/PS1* mice by transcriptional profiling"

### Sheet: Sheet1
TermID	Term	Enrichment	logP	Genes in Term	Target Genes in Term	Fraction of Targets in Term	Total Target Genes	Total Genes	Entrez Gene IDs	Gene Symbols
mmu01100	Metabolic pathways	1.04378e-06	-13.7727	1309	45	0.330882	136	8001	110460,15926,66422,66043,225887,18950,71883,18194,74246,329777,208715,243853,66218,233011,51797,17434,246221,74754,57377,53418,78038,14137,11946,21991,57028,12861,17995,104130,29858,11947,116939,110196,12408,20775,13244,66445,12850,93747,76238,21881,56752,17991,76252,68671,58810	Acat2,Idh1,Dctpp1,Atp5d,Ndufs8,Pnp,Coq2,Nsdhl,Gale,Pigk,Hmgcs1,Fkrp,Ndufb9,Itpkc,Ctps,Mocs2,Mpst,Dhcr24,Mogs,B4galt2,Mccc2,Fdft1,Atp5a1,Tpi1,Pdxp,Cox6a1,Ndufv1,Ndufb11,Pmm1,Atp5b,Pnpla3,Fdps,Cbr1,Sqle,Degs1,Cyc1,Coq7,Echs1,Grhpr,Tkt,Aldh9a1,Ndufa2,Atp6v0e2,Pcyt2,Akr1a1
mmu05012	Parkinson's disease	5.47488e-06	-12.1153	144	12	0.0882353	136	8001	6.60432e+61	Atp5d,Ndufs8,Slc25a4,Cyc1,Cox6a1,Ndufv1,Atp5a1,Casp9,Ndufa2,Ndufb9,Ndufb11,Atp5b
mmu_M00177	Ribosome, eukaryotes	5.6769e-06	-12.0791	98	10	0.0735294	136	8001	2.01162e+49	Rps8,Rps5,Rplp1,Rpl18,Rpl13a,Rpl35,Rpl35a,Rps19,Rpsa,Rpl37
mmu00190	Oxidative phosphorylation	1.58167e-05	-11.0544	134	11	0.0808824	136	8001	6.60432e+56	Atp5d,Ndufs8,Cyc1,Cox6a1,Ndufv1,Atp5a1,Ndufa2,Ndufb9,Atp6v0e2,Ndufb11,Atp5b
mmu05010	Alzheimer's disease	3.95244e-05	-10.1386	175	12	0.0882353	136	8001	6.60432e+61	Atp5d,Ndufs8,Cyc1,Cox6a1,Ndufv1,Atp5a1,Casp9,Ndufa2,Ndufb9,Ndufb11,Atp5b,Mapk3
mmu03010	Ribosome	4.42042e-05	-10.0267	177	12	0.0882353	136	8001	2.01162e+59	Rps8,Rps5,Rplp1,Mrpl20,Rpl18,Rpl13a,Rpl35,Rpl35a,Rps19,Mrpl2,Rpsa,Rpl37
mmu05016	Huntington's disease	0.000107515	-9.13788	194	12	0.0882353	136	8001	6.60432e+61	Atp5d,Ndufs8,Slc25a4,Cyc1,Cox6a1,Ndufv1,Atp5a1,Casp9,Ndufa2,Ndufb9,Ndufb11,Atp5b
mmu00100	Steroid biosynthesis	0.000253891	-8.2786	19	4	0.0294118	136	8001	1.41372e+19	Fdft1,Sqle,Nsdhl,Dhcr24
mmu00280	Valine, leucine and isoleucine degradation	0.000348995	-7.96045	56	6	0.0441176	136	8001	1.1046e+31	Acat2,Hmgcs1,Aldh9a1,Aacs,Echs1,Mccc2
mmu00650	Butanoate metabolism	0.00103457	-6.87377	27	4	0.0294118	136	8001	1.1046e+21	Acat2,Hmgcs1,Aacs,Echs1
mmu04932	Non-alcoholic fatty liver disease (NAFLD)	0.00114546	-6.77195	153	9	0.0661765	136	8001	2.25888e+46	Ndufs8,Cyc1,Cox6a1,Ndufv1,Map3k11,Srebf1,Ndufa2,Ndufb9,Ndufb11
mmu_M00158	F-type ATPase, eukaryotes	0.00274337	-5.89857	17	3	0.0220588	136	8001	119466604311947	Atp5a1,Atp5d,Atp5b
mmu_M00128	Ubiquinone biosynthesis, eukaryotes, 4-hydroxybenzoate => ubiquinone	0.00277348	-5.88765	5	2	0.0147059	136	8001	7188312850	Coq2,Coq7
mmu04540	Gap junction	0.00333666	-5.70279	86	6	0.0441176	136	8001	2.39393e+29	Mapk7,Map2k2,Tuba1a,Tubb5,Mapk3,Pdgfrb
mmu05219	Bladder cancer	0.00496933	-5.30447	41	4	0.0294118	136	8001	2.63961e+19	Map2k2,Cdk4,Rps6ka5,Mapk3
mmu00900	Terpenoid backbone biosynthesis	0.00663295	-5.01571	23	3	0.0220588	136	8001	1.1046e+17	Acat2,Hmgcs1,Fdps
mmu04122	Sulfur relay system	0.00750981	-4.89155	8	2	0.0147059	136	8001	17434246221	Mocs2,Mpst
mmu_M00687	MAPK (ERK1/2) signaling	0.00750981	-4.89155	8	2	0.0147059	136	8001	2639626417	Map2k2,Mapk3
mmu04010	MAPK signaling pathway	0.0105679	-4.54994	252	10	0.0735294	136	8001	2.08071e+49	Srf,Gna12,Map3k11,Mapk7,Dusp16,Map2k2,Rps6ka5,Mapk3,Pdgfrb,Jund
mmu_M00101	Cholesterol biosynthesis, squalene 2,3-epoxide => cholesterol	0.0118036	-4.43935	10	2	0.0147059	136	8001	1819474754	Nsdhl,Dhcr24
mmu00130	Ubiquinone and other terpenoid-quinone biosynthesis	0.0142672	-4.24979	11	2	0.0147059	136	8001	7188312850	Coq2,Coq7
mmu_M00143	NADH dehydrogenase (ubiquinone) Fe-S protein/flavoprotein complex, mitochondria	0.0142672	-4.24979	11	2	0.0147059	136	8001	22588717995	Ndufs8,Ndufv1
mmu00072	Synthesis and degradation of ketone bodies	0.0142672	-4.24979	11	2	0.0147059	136	8001	110460208715	Acat2,Hmgcs1
mmu_M00095	C5 isoprenoid biosynthesis, mevalonate pathway	0.0142672	-4.24979	11	2	0.0147059	136	8001	110460208715	Acat2,Hmgcs1
mmu05223	Non-small cell lung cancer	0.0148297	-4.21113	56	4	0.0294118	136	8001	1.23713e+19	Casp9,Map2k2,Cdk4,Mapk3
