## Supplemental Table 13 for "Staging Alzheimer’s disease in the brain and retina of *B6.APP/PS1* mice by transcriptional profiling"

### Sheet: app6mGenes_avgTPM_glm
Gene		Average log2(TPM)								GLM output
SYMBOL	ENTREZID	WT_2m	WT_4m	WT_5m	WT_6m	APP_2m	APP_4m	APP_5m	APP_6m	Estimate	Std. Error	t value	Pr(>|t|)
Gm10221	100042348	6.70884	6.53681	5.90879	4.47236	6.21668	6.61935	5.91372	6.42808	2.44788	0.82613	2.96307	0.00465361
Pgam1-ps2	668045	3.31762	2.78489	2.78427	2.28908	3.42696	3.61587	2.87536	3.53797	1.13955	0.432607	2.63414	0.0111977
Gm10774	100043714	4.56294	4.52512	4.60474	4.17714	4.40922	4.485	4.67474	4.8542	0.830786	0.275125	3.01966	0.00397816
Mid1	17318	5.31882	5.17432	4.72667	4.78509	5.17633	5.24288	4.81385	5.40305	0.760448	0.295686	2.57181	0.0131362
Zbtb16	235320	4.69254	4.62666	4.22624	3.84392	4.30196	3.79894	4.3442	4.20546	0.752119	0.36589	2.05559	0.0450632
Sdf2l1	64136	5.18663	4.59411	4.48621	4.56167	4.31436	4.08869	4.35264	4.31752	0.628117	0.291037	2.1582	0.0357391
Per2	18627	5.01423	4.70846	4.53917	4.36032	4.41484	3.89473	4.49029	4.34534	0.584394	0.271231	2.1546	0.0360356
Pdia4	12304	6.36225	5.91663	5.72315	5.74285	5.67861	5.49742	5.67592	5.63326	0.574047	0.204286	2.81002	0.00705315
Cdr1	631990	6.71116	6.72604	6.1302	5.99859	6.48357	6.5679	6.32131	6.33848	0.567477	0.253237	2.24089	0.0295049
Serpinf1	20317	4.67283	4.51719	4.58664	4.39351	4.56552	4.66057	4.59788	4.83197	0.545761	0.124183	4.39481	5.77993e-05
Traip	22036	3.59446	3.3878	3.22114	3.17678	3.34223	3.14521	3.31349	3.45843	0.533871	0.16199	3.2957	0.00181006
Hspa5	14828	8.99295	8.54059	8.38935	8.39633	8.26527	8.03723	8.31997	8.18358	0.514928	0.220655	2.33363	0.0236762
Ahnak	66395	3.89755	3.69949	3.5087	3.37663	3.58069	3.35875	3.58741	3.56963	0.509856	0.208087	2.45021	0.0178206
Ltbp1	268977	4.58971	4.638	4.30813	4.24452	4.49312	4.80604	4.26364	4.65431	0.506391	0.207156	2.44449	0.018074
Manf	74840	7.21685	6.8116	6.65782	6.73307	6.50607	6.34153	6.53548	6.52689	0.504603	0.187423	2.69232	0.00962825
Shkbp1	192192	4.79436	4.81518	4.431	4.39102	4.57891	4.7663	4.54819	4.67842	0.502864	0.190323	2.64217	0.0109681
Gm20687	102634039	3.76656	3.90247	3.66513	3.61378	3.75095	4.16945	3.75026	4.07485	0.476677	0.176043	2.70773	0.00924792
Gm9821	100310873	3.76359	3.75654	3.48789	3.32684	3.59901	3.72007	3.47476	3.63326	0.470992	0.173954	2.70756	0.00925188
Creld2	76737	5.20102	4.76694	4.62137	4.75894	4.49842	4.41987	4.63556	4.51209	0.455757	0.222977	2.04397	0.0462417
Mertk	17289	4.74314	4.59665	4.49255	4.40178	4.42001	4.2244	4.56306	4.49959	0.420942	0.151533	2.77789	0.00768435
Ctla2a	13024	3.93911	3.9118	3.59266	3.57295	3.7605	3.68169	3.76679	3.79232	0.397982	0.140292	2.83681	0.00656388
Gm11960	100041006	3.80273	3.85233	3.57109	3.41704	3.77564	3.8855	3.55962	3.78514	0.395195	0.187768	2.1047	0.0403652
Vars2	68915	4.34869	4.47827	4.24113	4.18333	4.25496	4.43056	4.28625	4.46336	0.373768	0.104217	3.58645	0.000760707
Zscan2	22691	3.51378	3.43496	3.31241	3.33618	3.33829	3.44362	3.42704	3.51646	0.355768	0.139352	2.55302	0.0137777
Pdia6	71853	7.33789	7.01966	6.95733	6.97359	6.83507	6.7728	6.90098	6.82604	0.35527	0.151923	2.33848	0.0234018
Acrbp	54137	4.07029	4.23133	3.89003	3.86465	3.92123	3.95196	3.93682	4.06952	0.35393	0.17052	2.0756	0.0430944
Tcp11l1	320554	4.86003	4.98917	4.58853	4.48667	4.84891	4.86039	4.67686	4.82744	0.35188	0.164984	2.13281	0.0378732
Zfp933	242747	4.05869	3.8901	3.82084	3.72668	3.74757	3.69536	3.77686	3.76491	0.349343	0.109923	3.17807	0.00254306
Zfp488	382867	5.82404	5.85332	5.5427	5.47503	5.81966	5.89004	5.6156	5.80689	0.336237	0.150572	2.23306	0.0300512
Calr	12317	9.21977	9.00975	8.83169	8.79502	8.79799	8.69327	8.77177	8.70864	0.335394	0.147446	2.27469	0.0272477
Hyou1	12282	6.61282	6.43383	6.24473	6.25836	6.27303	6.24694	6.27998	6.25114	0.332557	0.128148	2.59511	0.0123782
Gfap	14580	7.64504	7.62402	7.58326	7.6237	7.64695	7.7533	7.80632	7.95684	0.33123	0.141672	2.33801	0.0234281
Snapc4	227644	5.70169	5.6991	5.53193	5.37657	5.73292	5.7411	5.54821	5.73899	0.331186	0.137154	2.4147	0.0194483
Zfp382	233060	4.29832	4.34416	4.10132	4.02698	4.26677	4.2729	3.98834	4.31904	0.323605	0.157476	2.05495	0.0451268
Atxn1	20238	4.6127	4.44095	4.30961	4.32675	4.40272	4.4273	4.34891	4.4263	0.309527	0.10715	2.88874	0.00570377
Plxna3	18846	4.9025	4.93699	4.68641	4.5778	4.89712	4.90933	4.78028	4.87875	0.306328	0.118965	2.57493	0.0130322
Crebbp	12914	4.80875	4.82466	4.5334	4.41978	4.76715	4.71332	4.64172	4.68266	0.304483	0.107078	2.84356	0.00644556
Tnfrsf22	79202	5.31648	5.34402	5.04237	5.00323	5.22523	5.24659	5.14561	5.21242	0.300441	0.108821	2.76087	0.00803949
Ppargc1b	170826	3.75424	3.87508	3.63501	3.49137	3.71747	3.79578	3.63426	3.7519	0.297295	0.125019	2.378	0.0212703
Herpud1	64209	6.71208	6.47317	6.45082	6.41595	6.39236	6.18767	6.41201	6.39336	0.29714	0.100093	2.96862	0.00458288
Gm13722	100041372	5.8497	5.89422	5.6052	5.51648	5.86004	5.88801	5.67577	5.82395	0.297126	0.144905	2.05048	0.0455779
Grid2ip	170935	4.07123	4.23751	3.85492	3.72528	4.15253	4.15441	3.98467	4.10361	0.297023	0.145356	2.04342	0.0462978
Htr1b	15551	3.9004	3.74466	3.65144	3.58934	3.60031	3.58726	3.53036	3.57699	0.287746	0.13973	2.0593	0.0446917
Phf21a	192285	5.44449	5.50243	5.26324	5.22046	5.37736	5.43425	5.35313	5.43896	0.285631	0.0883575	3.23268	0.00217348
Crocc	230872	5.39318	5.52766	5.21759	5.20389	5.33311	5.58075	5.33784	5.42792	0.284111	0.121281	2.34257	0.0231725
Mdn1	100019	4.69165	4.71901	4.42048	4.39536	4.59089	4.6182	4.49482	4.57728	0.282669	0.116123	2.43422	0.0185377
Nktr	18087	7.19316	7.12465	6.93	6.91176	7.0088	7.08568	6.95886	7.00675	0.279354	0.102401	2.72805	0.00876725
Meg3	17263	10.8936	10.9695	10.6861	10.6296	10.9039	10.9451	10.7686	10.9184	0.27846	0.136957	2.03319	0.0473588
Rnf31	268749	4.74437	4.88841	4.64706	4.5935	4.73458	4.82989	4.72887	4.85686	0.273158	0.103873	2.62972	0.0113261
Timp3	21859	6.50911	6.2864	6.32334	6.27982	6.29353	6.19811	6.35426	6.33696	0.272724	0.0941582	2.89644	0.00558552
Olfr613	259104	3.84544	3.83438	3.5777	3.54693	3.839	3.89813	3.6757	3.81248	0.271983	0.123327	2.20539	0.0320532
Fgd4	224014	5.9297	5.9555	5.66521	5.58947	5.92959	5.96763	5.73898	5.86066	0.271296	0.130195	2.08377	0.0423127
Grin2a	14811	5.40768	5.30541	5.0176	4.9806	5.27021	5.22053	5.12677	5.11127	0.268135	0.126188	2.12489	0.0385613
Cad	69719	3.87573	3.88828	3.71178	3.66554	3.74811	3.78994	3.79301	3.8054	0.267487	0.094278	2.83721	0.00655669
Ascc2	75452	4.57593	4.57978	4.40847	4.36998	4.52268	4.51234	4.4856	4.58317	0.266437	0.102561	2.59784	0.0122923
Paqr8	74229	7.09764	6.99785	6.8538	6.81531	6.77941	6.69481	6.91017	6.76224	0.265165	0.118589	2.236	0.0298448
Phactr4	100169	3.62601	3.56166	3.4464	3.33871	3.51326	3.32349	3.51476	3.49098	0.26502	0.113802	2.32877	0.0239538
Pan3	72587	5.2453	5.14087	5.02838	5.02424	5.08548	4.96385	5.11299	5.129	0.264581	0.0819813	3.22734	0.00220728
Ubxn11	67586	4.00457	4.08075	4.01624	3.93414	4.08098	4.34273	4.13648	4.2751	0.26455	0.124747	2.12069	0.0389305
Dnajc3	100037258	5.81987	5.56202	5.52738	5.5507	5.43293	5.36158	5.51235	5.4283	0.264525	0.112208	2.35745	0.0223561
Myo9b	17925	4.97179	4.97621	4.79323	4.75079	4.79237	4.86086	4.84173	4.83582	0.264441	0.102893	2.57004	0.0131952
Dpf1	29861	5.98278	5.86818	5.87515	5.7066	5.87944	5.77056	5.88598	5.86708	0.263827	0.0984054	2.68102	0.00991635
Mirg	100040724	6.25199	6.27017	6.04298	5.89321	6.24451	6.11059	6.00358	6.14881	0.263075	0.112216	2.34437	0.0230724
Srrm2	75956	8.02127	8.06883	7.83077	7.75289	8.02769	8.0701	7.9095	8.02232	0.263008	0.112362	2.34071	0.0232765
Igsf3	78908	3.70585	3.67437	3.51756	3.43592	3.68127	3.61303	3.60333	3.6739	0.262568	0.0930984	2.82032	0.00686107
2810455O05Rik	72822	4.21396	4.19729	3.99922	3.98706	4.03772	3.99537	3.93173	4.07335	0.262534	0.108743	2.41427	0.0194689
Cbl	12402	4.84854	4.81835	4.59956	4.50014	4.82703	4.79008	4.65527	4.73768	0.259058	0.111735	2.31851	0.0245501
Pml	18854	3.63137	3.58264	3.48126	3.44386	3.56826	3.60441	3.49136	3.63587	0.255117	0.0982341	2.59703	0.0123176
Myh9	17886	5.71512	5.78779	5.52945	5.3554	5.64341	5.54001	5.50264	5.53669	0.252992	0.111131	2.27653	0.0271291
Crtc2	74343	5.02547	5.07314	4.91906	4.80736	5.04022	5.07536	4.94732	5.07234	0.250225	0.103284	2.42268	0.0190712
Mcf2l	17207	7.26052	7.1468	7.00209	6.93531	7.08926	6.97078	7.01323	7.01158	0.24753	0.102	2.42676	0.0188812
Ppm1h	319468	5.56337	5.38103	5.28888	5.2634	5.31872	5.30676	5.34932	5.26548	0.24674	0.111823	2.20653	0.0319682
St3gal1	20442	4.21696	4.19054	4.08266	4.0321	4.2028	4.13664	4.1204	4.26392	0.245993	0.0780134	3.15322	0.00273022
Nfkb1	18033	4.38563	4.43456	4.31708	4.26115	4.41459	4.47368	4.34195	4.5348	0.244696	0.0760722	3.21662	0.00227653
Gpsm2	76123	3.75034	3.5412	3.60605	3.6526	3.57051	3.61118	3.47997	3.71723	0.244461	0.112803	2.16716	0.0350123
Slc8a1	20541	5.80897	5.79227	5.53871	5.4959	5.78559	5.83855	5.70003	5.71621	0.243691	0.108643	2.24304	0.0293565
Pdia3	14827	7.88586	7.64195	7.59605	7.63657	7.50938	7.49369	7.56199	7.50366	0.243565	0.101809	2.39239	0.0205385
Srrm4	68955	4.98105	4.96186	4.76781	4.64977	4.92477	4.76682	4.75998	4.8367	0.243208	0.11696	2.07942	0.0427267
Ago2	239528	5.90567	5.85478	5.70627	5.63405	5.77796	5.70119	5.71344	5.74947	0.243137	0.0982747	2.47406	0.0167975
Cacna1c	12288	4.93648	4.89209	4.75032	4.7334	4.89413	4.93083	4.76345	4.93004	0.238979	0.0803118	2.97564	0.00449493
Nav1	215690	5.32708	5.31141	5.13738	5.04236	5.35281	5.32906	5.17161	5.30612	0.23803	0.100632	2.36536	0.0219321
Plxna4	243743	5.0636	5.00221	4.80975	4.76036	5.00672	4.98479	4.90333	4.9411	0.23761	0.0845847	2.80913	0.00706986
Ccdc6	76551	5.09562	5.05798	4.97627	4.81668	5.06912	4.91002	5.01971	5.02574	0.235557	0.100089	2.35347	0.022572
Unc79	217843	5.21091	5.15826	5.00066	4.95354	5.01641	4.96201	5.04958	4.99455	0.235515	0.108877	2.16312	0.0353386
Mast4	328329	4.99278	4.96969	4.7874	4.82847	4.81914	4.89868	4.87484	4.88953	0.234712	0.108128	2.17069	0.0347292
Atxn2	20239	7.09247	7.05302	6.87973	6.87417	6.94132	6.95352	6.90975	6.95727	0.234242	0.106662	2.19611	0.03275
Pitpnm2	19679	6.74369	6.71622	6.5113	6.47443	6.61709	6.55268	6.6358	6.58077	0.232935	0.115737	2.01263	0.0495546
Mical3	194401	6.447	6.42115	6.22054	6.13918	6.34545	6.33561	6.25742	6.26983	0.2322	0.0856066	2.71241	0.00913506
Lamc1	226519	4.30442	4.21257	4.10207	3.9888	4.23205	4.18029	4.13758	4.14775	0.231324	0.0864845	2.67474	0.0100798
Mpeg1	17476	3.86258	3.8995	3.92915	3.94045	3.84882	3.92458	4.02357	4.15683	0.230128	0.085192	2.70128	0.00940525
Hsp90b1	22027	8.87496	8.64743	8.59289	8.5985	8.52186	8.50863	8.56213	8.47392	0.22852	0.106785	2.14	0.0372576
Map4k2	26412	6.60017	6.57258	6.47085	6.42021	6.49961	6.61568	6.49537	6.54742	0.227767	0.0840587	2.70962	0.00920222
Ntrk3	18213	5.97329	5.98083	5.76082	5.69584	5.89735	5.98627	5.84927	5.84574	0.225839	0.0911241	2.47837	0.016618
Nr1d2	353187	6.8159	6.55767	6.63209	6.67004	6.51673	6.34163	6.6064	6.5961	0.225232	0.0931193	2.41875	0.0192563
Cep350	74081	4.87859	4.89893	4.74147	4.67396	4.87929	4.83316	4.77264	4.89826	0.2236	0.104077	2.1484	0.0365499
Nav3	260315	5.06589	4.9244	4.80675	4.8274	4.95997	4.90301	4.81417	4.94427	0.222789	0.0959705	2.32143	0.0243792
Slc38a2	67760	7.03649	6.86566	6.89382	6.77419	6.87685	6.68239	6.90706	6.83602	0.221469	0.0950579	2.32983	0.0238932
Ntng2	171171	4.86789	4.80519	4.71836	4.59068	4.90605	4.86902	4.75953	4.8498	0.220961	0.0978835	2.25739	0.0283831
Serac1	321007	4.75813	4.65618	4.52342	4.50669	4.61526	4.56552	4.5499	4.58468	0.220863	0.0842475	2.6216	0.0115653
Tfdp1	21781	6.01035	5.92672	5.79746	5.75578	5.92428	5.83226	5.81452	5.88844	0.218719	0.0741383	2.95015	0.0048221
Mapkbp1	26390	5.17477	5.13545	4.96558	4.91969	5.04803	5.04832	5.0025	5.01051	0.217562	0.101175	2.15035	0.0363879
Fryl	72313	5.22237	5.20998	5.1418	5.10146	5.15128	5.22001	5.16287	5.24752	0.217148	0.0702221	3.09231	0.00324511
Tmc7	209760	3.96842	3.8334	3.78325	3.77032	3.82795	3.84656	3.77517	3.8464	0.216545	0.0921953	2.34876	0.0228298
Cacna1a	12286	7.01082	7.03571	6.81974	6.70138	6.98063	7.01508	6.84644	6.88622	0.215037	0.105893	2.03071	0.0476196
Akap8l	54194	6.821	6.82386	6.64715	6.64231	6.75299	6.85236	6.71426	6.78692	0.212616	0.0870932	2.44124	0.0182195
Dapk1	69635	5.8755	5.78157	5.68564	5.65109	5.68959	5.60448	5.71299	5.67581	0.210632	0.0815313	2.58345	0.0127524
Nup188	227699	3.94287	3.95759	3.84509	3.77533	3.91914	3.90479	3.88303	3.96114	0.209542	0.0878332	2.38568	0.0208767
Map1b	17755	8.55092	8.51863	8.33457	8.28631	8.56808	8.57713	8.45136	8.51225	0.208774	0.0905019	2.30685	0.0252437
Ssh2	237860	4.52066	4.49092	4.29274	4.25787	4.43095	4.41912	4.37538	4.37678	0.208627	0.101456	2.05632	0.0449896
Tle3	21887	5.33528	5.17296	5.0684	4.98929	5.22115	5.06594	5.10885	5.08357	0.208418	0.0923126	2.25775	0.0283594
Uggt1	320011	5.26616	5.17871	5.01222	4.99298	5.15378	5.11429	5.05566	5.08742	0.206819	0.0907789	2.27827	0.0270177
Usp53	99526	4.21878	4.11957	4.09004	3.98972	4.16503	3.98432	4.08955	4.14178	0.205809	0.0880867	2.33644	0.023517
Cacna1e	12290	6.19665	6.16105	5.93395	5.91848	6.1463	6.19764	6.00772	6.07391	0.205775	0.0911937	2.25646	0.0284451
Phkg2	68961	6.54983	6.49458	6.41395	6.37394	6.46324	6.47445	6.41201	6.49306	0.205701	0.0619131	3.32242	0.00167406
Nf1	18015	5.79158	5.7211	5.60147	5.56946	5.74348	5.73667	5.66024	5.72639	0.205028	0.0848251	2.41707	0.0193356
Srpk1	20815	6.02029	5.97004	5.88358	5.81605	5.8796	5.84839	5.89388	5.8789	0.20354	0.0822133	2.47575	0.0167269
Psmd11	69077	6.17889	6.08906	5.97325	5.91907	6.07539	6.00249	6.02561	6.01895	0.203392	0.0746639	2.7241	0.00885888
Slc24a4	238384	4.72708	4.6409	4.49562	4.4555	4.63432	4.61274	4.61543	4.56288	0.200134	0.097237	2.05821	0.0448007
Dgki	320127	5.19561	5.13848	4.95829	4.92534	5.1163	5.13159	5.04936	5.04525	0.199222	0.0923	2.15842	0.0357213
Abi3bp	320712	3.67674	3.53027	3.52577	3.42717	3.5724	3.62628	3.42398	3.52194	0.199114	0.0983657	2.02422	0.0483065
Sik3	70661	6.94388	6.90199	6.80808	6.75267	6.80455	6.74492	6.83908	6.81115	0.197807	0.0846477	2.33682	0.0234955
Mtmr4	170749	6.27539	6.17121	6.0627	6.0046	6.15644	6.06384	6.07797	6.08313	0.197484	0.0956845	2.06391	0.0442354
Grik3	14807	5.36998	5.33979	5.19851	5.17749	5.35518	5.33841	5.29893	5.35923	0.196542	0.0770406	2.55115	0.0138431
Trip11	109181	4.74239	4.67336	4.56131	4.54579	4.62811	4.58969	4.61817	4.62792	0.196409	0.0869117	2.25987	0.0282175
Nxf1	53319	6.39427	6.37401	6.28167	6.20062	6.2897	6.25432	6.25977	6.29185	0.195795	0.0748821	2.61471	0.0117721
Sfswap	231769	5.64729	5.6297	5.52007	5.46624	5.57179	5.56438	5.5741	5.58585	0.195116	0.0725775	2.68838	0.00972789
Wipf2	68524	5.43445	5.3773	5.26028	5.19709	5.30987	5.27241	5.29609	5.26739	0.194879	0.0884022	2.20446	0.0321224
Igfbp5	16011	6.52694	6.50712	6.43609	6.35266	6.583	6.56094	6.51542	6.60173	0.19301	0.0872951	2.21101	0.0316371
Dhx8	217207	5.04496	4.97987	4.88251	4.83066	4.92969	4.96446	4.91157	4.90788	0.192493	0.0571861	3.36608	0.0014724
Ankrd52	237615	5.6294	5.67034	5.4566	5.35634	5.67332	5.61419	5.49436	5.59224	0.191983	0.084676	2.26726	0.0277302
Smg7	226517	6.08035	6.03233	5.91796	5.80357	5.97127	5.92305	5.90797	5.88589	0.191397	0.0778492	2.45856	0.0174561
Gramd1b	235283	7.53614	7.48916	7.3812	7.30167	7.40559	7.38001	7.38929	7.3621	0.190974	0.0847467	2.25347	0.0286463
Selplg	20345	4.46667	4.39642	4.48773	4.42294	4.33948	4.30449	4.53516	4.4859	0.190152	0.0777991	2.44414	0.0180899
Ercc6	319955	3.92027	3.9041	3.80264	3.75164	3.79766	3.80293	3.80844	3.81916	0.190117	0.0688309	2.76209	0.00801351
Rprd2	75137	4.6329	4.63071	4.46455	4.41301	4.60444	4.61224	4.4913	4.57465	0.190102	0.0670973	2.83322	0.00662744
Ccdc66	320234	4.10269	3.99108	3.92439	3.9276	3.83366	3.88309	3.98695	3.84854	0.189967	0.0820541	2.31515	0.0247485
Taf3	209361	3.89055	3.81992	3.7493	3.65608	3.79748	3.76018	3.75591	3.75268	0.189678	0.08593	2.20736	0.0319065
Syvn1	74126	5.5513	5.47733	5.33381	5.29697	5.37243	5.29023	5.36435	5.30747	0.189362	0.0768449	2.46421	0.0172131
Zfp384	269800	5.48887	5.48872	5.34455	5.31318	5.40547	5.42992	5.37836	5.41885	0.189066	0.0845633	2.2358	0.029859
Mast2	17776	6.35016	6.36297	6.18812	6.13527	6.30996	6.31422	6.21248	6.28332	0.188247	0.0833601	2.25824	0.0283264
Frmd4a	209630	5.09999	5.09801	4.96097	4.90814	5.11436	5.15727	4.97483	5.10823	0.185718	0.0645862	2.8755	0.00591244
Nipbl	71175	4.84273	4.76979	4.67178	4.64489	4.70627	4.69195	4.70325	4.69403	0.185598	0.0707997	2.62145	0.0115699
Khsrp	16549	5.95818	5.918	5.79051	5.7298	5.86245	5.84525	5.79931	5.81937	0.18529	0.0718077	2.58037	0.0128531
Arrb2	216869	5.88962	5.90877	5.84706	5.7642	5.85972	5.89834	5.8868	5.91836	0.184047	0.0658163	2.79637	0.00731507
Aqr	11834	5.15591	5.12253	5.01676	4.94425	5.05902	5.02637	5.04846	5.03135	0.183988	0.0763261	2.41055	0.019647
Mtus2	77521	5.30111	5.25455	5.17737	5.11844	5.22396	5.15132	5.18116	5.22404	0.182749	0.0734291	2.48878	0.0161924
Nedd4l	83814	5.75812	5.62723	5.53885	5.50412	5.57792	5.50275	5.55922	5.50576	0.181833	0.0847429	2.1457	0.0367764
Fry	320365	5.92222	5.92726	5.71569	5.66108	5.96041	5.9112	5.79913	5.88055	0.181279	0.0858513	2.11155	0.0397452
Plxna2	18845	5.6056	5.54937	5.36718	5.32267	5.55806	5.54369	5.46462	5.45539	0.180259	0.0800298	2.2524	0.0287182
Gdap2	14547	4.98368	4.86474	4.85759	4.8082	4.83622	4.77633	4.84642	4.84099	0.180245	0.0595716	3.02568	0.00391197
Sorbs2	234214	6.96661	6.87878	6.74567	6.69638	6.89171	6.90458	6.78249	6.8016	0.180125	0.0869009	2.07276	0.0433689
Bcas3	192197	5.59597	5.63703	5.51546	5.44663	5.60008	5.6361	5.56564	5.63002	0.17929	0.0796125	2.25204	0.0287429
Kpna6	16650	6.15215	6.08453	5.98388	5.96938	6.06398	6.08912	6.02862	6.06025	0.17905	0.0585551	3.05781	0.00357586
Edc4	234699	5.72406	5.7386	5.57737	5.5326	5.67124	5.71293	5.6702	5.65868	0.178902	0.0777519	2.30093	0.0256022
Snrpa	53607	6.28704	6.34412	6.27144	6.22129	6.20863	6.32088	6.28742	6.32115	0.178282	0.0650745	2.73966	0.0085031
Rhot2	214952	6.31263	6.3593	6.28571	6.18039	6.29127	6.25201	6.25963	6.33612	0.177086	0.0844204	2.09768	0.0410097
2610005L07Rik	381598	6.65228	6.73021	6.57162	6.58038	6.60714	6.71905	6.60246	6.71208	0.17684	0.0692273	2.55448	0.0137268
Ampd2	109674	6.56111	6.65599	6.56138	6.49035	6.56897	6.63663	6.58748	6.67477	0.176567	0.0598807	2.94864	0.00484221
Adam17	11491	4.13496	4.03355	4.00094	3.91261	4.08771	4.08344	3.95137	4.04118	0.175819	0.0800136	2.19736	0.0326552
Dcakd	68087	5.47174	5.4025	5.28041	5.27241	5.31407	5.21493	5.29496	5.28889	0.174157	0.0754322	2.30878	0.0251274
Enah	13800	6.18684	6.12129	6.0033	6.00668	6.08746	6.12823	6.06735	6.08059	0.173299	0.081523	2.12577	0.0384845
Fam193a	231128	5.09717	5.09696	4.94813	4.9011	5.07644	5.10025	4.96833	5.05346	0.173086	0.0760287	2.27658	0.027126
Rnf214	235315	6.0727	6.04045	5.95667	5.87693	6.05729	6.07945	5.9749	6.03436	0.172838	0.0552122	3.13042	0.00291319
Ubr2	224826	5.4977	5.47846	5.35651	5.33714	5.43931	5.44957	5.40122	5.45152	0.17276	0.0641908	2.69135	0.00965261
Naa25	231713	5.34022	5.23612	5.14404	5.07872	5.2561	5.14757	5.16168	5.16653	0.171934	0.0700423	2.45471	0.0176232
Iqgap1	29875	3.94373	3.9318	3.82161	3.69842	3.96955	3.9529	3.83434	3.89463	0.170394	0.0803209	2.12141	0.0388672
Acap2	78618	5.93518	5.7987	5.75297	5.73027	5.76246	5.64143	5.75132	5.72779	0.170229	0.078665	2.16397	0.0352692
Alkbh8	67667	4.53385	4.50163	4.35177	4.34773	4.43418	4.49377	4.40618	4.41771	0.169653	0.0806845	2.10267	0.0405503
Tro	56191	7.22678	7.22465	7.09539	7.04801	7.21662	7.25351	7.18264	7.20722	0.169383	0.0841004	2.01405	0.0494003
Abca1	11303	4.21895	4.23785	4.24539	4.24438	4.24715	4.39914	4.2601	4.44152	0.168952	0.0812078	2.08049	0.042625
Slc20a1	20515	7.68699	7.67544	7.616	7.55753	7.6775	7.7533	7.63503	7.71572	0.16768	0.0487122	3.44227	0.0011746
Lifr	16880	4.24093	4.22155	4.08733	4.03783	4.22881	4.17646	4.17101	4.19327	0.167562	0.0728211	2.30102	0.0255972
Lpin2	64898	6.12864	6.06216	5.98098	5.94147	6.04512	6.03498	6.03595	6.02501	0.167054	0.068735	2.43041	0.0187123
Hmbox1	219150	6.26907	6.25233	6.09056	6.07462	6.25102	6.22739	6.13632	6.22363	0.167052	0.0831601	2.00881	0.0499729
Dpysl2	12934	6.54768	6.51035	6.39523	6.37408	6.46795	6.40368	6.39999	6.46111	0.166762	0.0801533	2.08054	0.0426201
Gpatch8	237943	5.86151	5.8612	5.73058	5.69128	5.80572	5.80918	5.74098	5.80223	0.166731	0.0668562	2.49387	0.0159879
Slc7a5	20539	5.87113	5.77433	5.70478	5.64394	5.86095	5.72526	5.81115	5.7999	0.166151	0.0769429	2.15941	0.0356405
Tmem131	56030	5.53755	5.51932	5.36768	5.35396	5.49443	5.4844	5.42478	5.47639	0.165552	0.0656038	2.52351	0.0148432
Tm9sf4	99237	6.43321	6.40384	6.30715	6.24115	6.40618	6.41915	6.3845	6.37909	0.164964	0.0586419	2.81307	0.00699581
Dyrk1a	13548	5.7917	5.78057	5.65053	5.60811	5.76777	5.7353	5.73033	5.74889	0.164715	0.0596651	2.76066	0.00804398
Piga	18700	3.68584	3.5305	3.50399	3.58774	3.4321	3.53369	3.39165	3.49854	0.16453	0.0731586	2.24895	0.0289521
Bptf	207165	5.80372	5.86049	5.68948	5.62894	5.79134	5.77668	5.7036	5.77987	0.16331	0.0754015	2.16587	0.035116
Bcl2l1	12048	6.94401	6.93299	6.84236	6.75154	6.90271	6.81427	6.9078	6.87318	0.162943	0.0683434	2.38418	0.0209532
Tef	21685	8.12148	7.93957	7.93796	7.97061	7.90382	7.74245	7.94048	7.91587	0.162922	0.0722721	2.25429	0.0285912
Mef2d	17261	7.33006	7.25281	7.13722	7.081	7.22199	7.10593	7.14298	7.1352	0.162268	0.0770639	2.10563	0.0402804
Abcf3	27406	6.25818	6.29911	6.26675	6.19538	6.22198	6.32618	6.2447	6.3209	0.161725	0.0541315	2.98762	0.00434838
Sos2	20663	5.09133	5.08386	5.0365	4.97532	5.01523	5.08092	4.95669	5.06084	0.161619	0.0634699	2.54638	0.0140112
Usp13	72607	4.18468	4.10835	4.03854	3.99382	4.16663	4.13236	4.09063	4.13734	0.161573	0.072898	2.21642	0.0312412
Trrap	100683	6.24483	6.29143	6.18062	6.10243	6.25893	6.3132	6.22754	6.27759	0.161064	0.073261	2.19849	0.0325698
Zfp62	22720	5.28882	5.19545	5.15977	5.17602	5.14673	5.13625	5.15194	5.19344	0.159517	0.0678324	2.35163	0.0226723
Cnot4	53621	4.78639	4.69309	4.58897	4.58831	4.65154	4.56445	4.60051	4.61293	0.15946	0.0624718	2.55251	0.0137956
Senp6	215351	6.44109	6.3489	6.3141	6.26443	6.39705	6.36462	6.35105	6.37972	0.159319	0.0562723	2.83122	0.00666321
Tmem87a	211499	5.20834	5.08662	5.06593	5.07274	5.03165	5.08546	5.09339	5.05498	0.158927	0.0614741	2.58527	0.0126934
Dhx29	218629	4.52913	4.46163	4.35674	4.37896	4.41274	4.3893	4.40252	4.42085	0.15827	0.0680502	2.32578	0.0241267
Ankrd13b	268445	6.22117	6.20153	6.08293	5.99415	6.2011	6.11125	6.05366	6.1312	0.157117	0.0758031	2.0727	0.0433753
Baz1b	22385	6.53458	6.48291	6.3741	6.36359	6.41891	6.39193	6.39463	6.40453	0.156619	0.0707473	2.21378	0.0314338
Ep300	328572	5.15727	5.13485	5.00344	4.94108	5.14852	5.06159	5.03673	5.08824	0.155914	0.0672864	2.31717	0.024629
Zfp207	22680	7.17645	7.03911	7.02115	7.03684	7.00847	7.01914	7.03223	7.02447	0.155609	0.0540768	2.87755	0.00587978
Otud5	54644	6.22348	6.15318	6.11583	6.03666	6.1137	6.09378	6.10633	6.08212	0.155237	0.0594079	2.61307	0.0118215
Srsf6	67996	7.08793	7.01249	6.96095	6.91442	6.93482	6.86043	6.93119	6.91578	0.154474	0.0602642	2.56328	0.013424
Sec61a1	53421	6.15202	6.12256	6.06964	6.01314	6.14954	6.18726	6.05752	6.16495	0.1543	0.0597561	2.58216	0.0127943
Zfp799	240064	4.10269	4.08374	3.97698	3.99201	4.0191	4.12034	3.97114	4.0618	0.153379	0.0623953	2.45818	0.0174724
Rab3gap2	98732	5.57388	5.54022	5.47923	5.40145	5.50844	5.48874	5.4889	5.48917	0.153166	0.0492101	3.11249	0.00306516
Tulp4	68842	7.34604	7.31278	7.22825	7.18829	7.32183	7.31841	7.25246	7.31618	0.1521	0.0569801	2.66935	0.0102221
Samd4	74480	4.63564	4.6557	4.59866	4.54086	4.60436	4.61093	4.55026	4.66162	0.152037	0.0644157	2.36025	0.0222051
Eef1d	66656	6.97902	7.0716	6.98679	6.92464	6.96157	6.96791	6.98657	7.05889	0.151707	0.0630395	2.40654	0.0198409
Prkab2	108097	5.06463	4.98943	4.95361	4.93409	4.96619	4.97374	4.94795	4.98724	0.151589	0.0621981	2.4372	0.0184022
Ttc39c	72747	5.04813	5.09238	5.10455	5.10343	5.0932	5.13984	5.08454	5.29991	0.151408	0.0669545	2.26136	0.0281187
Ube2m	22192	7.7449	7.6991	7.66933	7.62106	7.70584	7.66218	7.67306	7.7333	0.151308	0.05706	2.65173	0.0107002
Ttbk2	140810	5.8705	5.87008	5.75325	5.73978	5.8655	5.9189	5.82897	5.88476	0.149989	0.0707179	2.12094	0.0389084
Rbm10	236732	5.72287	5.65314	5.57094	5.5459	5.57719	5.49949	5.57779	5.5498	0.149585	0.0704672	2.12276	0.0387485
Dennd5b	320560	5.32459	5.26458	5.16444	5.14065	5.28297	5.22694	5.19518	5.248	0.148953	0.0738778	2.01621	0.0491662
Csf1r	12978	5.7442	5.74516	5.65962	5.578	5.75867	5.71728	5.71254	5.74105	0.148575	0.0638293	2.32768	0.0240166
Usp19	71472	6.51078	6.50324	6.39661	6.33916	6.44488	6.40049	6.43403	6.42137	0.148119	0.0665187	2.22673	0.0304991
Son	20658	8.03423	8.04788	7.91879	7.90536	7.99649	8.06182	7.97076	8.01525	0.147627	0.067381	2.19093	0.0331453
Hipk1	15257	6.25299	6.19975	6.09538	6.05791	6.21995	6.16512	6.14535	6.17232	0.147446	0.0570058	2.5865	0.0126535
Polg	18975	5.82623	5.87954	5.78986	5.71261	5.86654	5.8472	5.79628	5.89964	0.14672	0.069855	2.10034	0.0407638
Dhx33	216877	5.09018	5.11359	4.97343	4.91964	5.04887	5.03118	4.99373	5.0248	0.146466	0.072674	2.01538	0.0492564
Dym	69190	5.65385	5.60073	5.5985	5.5589	5.60565	5.62714	5.64826	5.65677	0.146069	0.0522369	2.79627	0.00731704
Zfp266	77519	4.69626	4.64511	4.62586	4.60239	4.62067	4.68167	4.59011	4.67226	0.145465	0.0688246	2.11356	0.0395646
Bicd2	76895	5.67186	5.64239	5.53888	5.52295	5.57305	5.53176	5.59562	5.56947	0.14533	0.0641246	2.26637	0.0277887
2019-09-11	52398	5.92973	5.84193	5.72089	5.64157	5.83356	5.79773	5.69995	5.69063	0.145227	0.0679761	2.13644	0.0375618
Sel1l	20338	6.91541	6.81322	6.72484	6.73898	6.75503	6.78382	6.74381	6.72326	0.144667	0.0596438	2.42551	0.018939
Nnt	18115	4.12682	4.07147	4.0553	4.10745	3.95381	4.01773	4.12223	4.07842	0.143985	0.061129	2.35543	0.0224654
Prpf4	70052	4.04551	3.90059	3.89794	3.90041	3.84844	3.8916	3.90115	3.84689	0.143536	0.0643267	2.23135	0.0301712
Zfp827	622675	4.56169	4.47833	4.44985	4.38811	4.53079	4.51313	4.48974	4.50068	0.143461	0.0590185	2.43077	0.0186956
Lats1	16798	4.53631	4.43863	4.40854	4.38566	4.47796	4.47251	4.36933	4.47017	0.142863	0.0572949	2.49346	0.0160043
Fam160b1	226252	4.62855	4.5815	4.51602	4.48163	4.58384	4.56101	4.51129	4.5797	0.142777	0.0542487	2.63189	0.0112628
Ube4b	63958	6.46122	6.50029	6.45722	6.34464	6.50223	6.47155	6.46698	6.52803	0.142384	0.0676322	2.10528	0.0403126
Pgbd5	209966	6.94517	6.90026	6.82002	6.73523	6.87439	6.7718	6.87252	6.80648	0.142034	0.0706627	2.01003	0.0498389
Zdhhc9	208884	5.78546	5.71241	5.63235	5.5671	5.7415	5.64174	5.63602	5.664	0.140854	0.0623429	2.25934	0.0282528
Zbtb38	245007	5.08173	5.09307	4.94678	4.98594	5.00297	5.08506	4.95868	5.04798	0.1408	0.0632145	2.22734	0.0304558
Nrip1	268903	4.50338	4.42249	4.29015	4.27274	4.49454	4.36628	4.35622	4.40437	0.140471	0.0656399	2.14003	0.0372558
Asap1	13196	6.555	6.45614	6.36472	6.32763	6.45753	6.40829	6.39642	6.36975	0.139585	0.0630141	2.21513	0.031335
Ncam1	17967	7.5539	7.53534	7.40803	7.35859	7.54082	7.54234	7.4815	7.48471	0.139203	0.0654159	2.12797	0.0382922
Agap1	347722	5.70063	5.67816	5.56551	5.57163	5.65067	5.65737	5.63678	5.65998	0.138299	0.0596815	2.31728	0.0246224
Tnik	665113	6.74366	6.66689	6.57527	6.5615	6.73946	6.74963	6.60791	6.69548	0.138185	0.0682037	2.02606	0.0481105
Eif3j1	78655	4.72961	4.67701	4.69412	4.65296	4.69759	4.66377	4.65761	4.75856	0.137623	0.0524787	2.62246	0.0115397
Hlf	217082	6.8304	6.66409	6.64761	6.68473	6.64516	6.53447	6.63291	6.63707	0.137573	0.0653778	2.10428	0.0404035
1700025G04Rik	69399	5.56722	5.48267	5.41828	5.37238	5.48974	5.46729	5.42402	5.4321	0.137196	0.0630396	2.17635	0.0342798
Stau1	20853	6.17358	6.14742	6.06412	6.0217	6.13491	6.07534	6.05797	6.12022	0.13719	0.0505746	2.71263	0.00912969
Ap4e1	108011	3.95025	3.91537	3.84725	3.93034	3.87991	4.0742	3.86517	3.99637	0.136372	0.0664544	2.05212	0.0454126
Golph3l	229593	4.55683	4.47088	4.46945	4.51006	4.43785	4.48879	4.49576	4.52662	0.135531	0.0627396	2.16022	0.0355743
Syt7	54525	7.12607	7.11606	7.00086	6.93991	7.08483	7.04485	7.00353	7.03397	0.1353	0.0591756	2.28641	0.0265016
Atp13a1	170759	5.06813	5.11258	4.9591	4.90799	5.07906	5.12471	5.06565	5.05268	0.133761	0.0640164	2.08947	0.0417738
Snrk	20623	7.27799	7.24077	7.17314	7.13614	7.16561	7.1549	7.13823	7.15701	0.133251	0.0612373	2.17598	0.0343087
Zmat3	22401	5.51165	5.50281	5.3866	5.36455	5.49902	5.44256	5.36844	5.48201	0.130095	0.0591087	2.20094	0.0323856
Magi1	14924	5.40647	5.42652	5.34601	5.33493	5.36387	5.41442	5.32247	5.42195	0.129615	0.0427967	3.02861	0.00388011
Stox2	71069	5.533	5.49842	5.40147	5.38417	5.48369	5.47718	5.42181	5.4634	0.128544	0.0626487	2.05182	0.0454423
Phc1	13619	5.36547	5.37202	5.26176	5.23093	5.37019	5.3956	5.29678	5.36413	0.128488	0.0591275	2.17307	0.0345394
Ero1l	50527	5.45023	5.3514	5.39842	5.42107	5.30624	5.31256	5.40828	5.40553	0.12844	0.0556696	2.30718	0.0252238
Clip3	76686	9.31491	9.31992	9.19791	9.14901	9.31214	9.29724	9.2244	9.2742	0.12796	0.0608942	2.10134	0.0406721
Gmps	229363	5.15053	5.0825	5.01734	5.03544	5.0756	5.08488	5.02656	5.08828	0.127768	0.056056	2.2793	0.0269519
Bud31	231889	6.69759	6.62777	6.61141	6.54079	6.59361	6.60407	6.53117	6.56387	0.127066	0.0575874	2.2065	0.0319707
Mapk6	50772	6.19705	6.10683	6.09853	6.03637	6.11387	6.02702	6.08121	6.0799	0.126713	0.0529491	2.39311	0.0205023
Fxr2	23879	6.93222	6.97566	6.90362	6.85127	6.93283	6.99291	6.94544	6.97836	0.126487	0.0446578	2.83237	0.00664273
Taok1	216965	5.71472	5.65717	5.6036	5.58345	5.64282	5.64467	5.60358	5.63801	0.126456	0.0516118	2.45013	0.017824
Rbm27	225432	4.63397	4.54194	4.47908	4.4706	4.51407	4.46754	4.48622	4.47604	0.125342	0.059998	2.0891	0.0418085
Inpp4a	269180	6.74933	6.69669	6.61422	6.5745	6.70924	6.6791	6.65017	6.659	0.124586	0.0528474	2.35746	0.0223553
Ube4a	140630	6.08258	6.04751	5.96458	5.94924	6.05128	6.07583	5.98402	6.042	0.124057	0.0506192	2.45079	0.0177949
Uba1	22201	8.14949	8.1245	8.03392	7.99366	8.13487	8.13568	8.07109	8.10242	0.123382	0.0428292	2.88079	0.00582836
Qrich1	69232	6.07568	6.01119	6.00426	5.95008	5.99625	5.98747	6.02381	5.99399	0.123339	0.0423914	2.90954	0.00538966
Pum1	80912	6.01562	5.95381	5.90908	5.85233	5.92417	5.86568	5.91773	5.88413	0.12324	0.0603294	2.04278	0.0463635
Papolg	216578	4.70852	4.6911	4.606	4.62052	4.6578	4.75253	4.57886	4.69247	0.122663	0.0570737	2.14921	0.0364826
Pitpnc1	71795	5.62208	5.53661	5.47104	5.43159	5.54264	5.49653	5.45048	5.47472	0.122574	0.0580438	2.11175	0.0397266
Dnmt1	13433	5.36645	5.32669	5.24175	5.18452	5.29736	5.26935	5.22642	5.23795	0.122531	0.0573763	2.13557	0.0376359
Gsk3b	56637	6.86811	6.83956	6.74169	6.70553	6.86004	6.83996	6.8015	6.8183	0.120851	0.0530763	2.27693	0.0271035
Akirin2	433693	6.56483	6.38956	6.44965	6.4292	6.44207	6.42745	6.44164	6.42479	0.118348	0.0584511	2.02474	0.0482512
Naa60	74763	6.83622	6.75635	6.73977	6.75613	6.7291	6.69306	6.68865	6.76731	0.118304	0.0492499	2.40212	0.0200564
Zc3h18	76014	5.20729	5.26412	5.14771	5.09499	5.22562	5.23154	5.15536	5.2315	0.118186	0.0581708	2.03171	0.0475147
Plekha1	101476	6.87096	6.77151	6.78369	6.73109	6.83912	6.74381	6.77427	6.81595	0.116701	0.052909	2.20568	0.032031
Ncoa1	17977	6.03171	6.01054	5.90795	5.8677	6.01827	5.97583	5.96708	5.9709	0.116641	0.0492905	2.36641	0.0218767
P4hb	18453	6.83074	6.75675	6.72271	6.71572	6.736	6.69916	6.72083	6.7376	0.116611	0.0466383	2.50032	0.0157322
Thrap3	230753	7.13266	7.14271	7.06819	7.01843	7.12061	7.11249	7.07618	7.12282	0.116446	0.0423544	2.74932	0.00828888
Pak2	224105	5.38806	5.34757	5.26328	5.26764	5.33294	5.28087	5.27482	5.32778	0.115251	0.0570064	2.02172	0.0485737
Nrxn3	18191	7.14347	7.10885	6.99612	6.95099	7.16968	7.1403	7.06923	7.09216	0.114958	0.0514307	2.23521	0.0299004
Fam120a	218236	6.55569	6.54037	6.45013	6.4168	6.50717	6.47787	6.46579	6.48301	0.114726	0.0483944	2.37064	0.0216533
Surf4	20932	5.86281	5.77406	5.75602	5.7458	5.76798	5.72789	5.7689	5.76534	0.114372	0.0509967	2.24273	0.0293781
Sec24c	218811	5.90383	5.87627	5.80169	5.75509	5.85696	5.82087	5.80357	5.82199	0.11377	0.0545172	2.08686	0.0420194
Ranbp10	74334	4.62189	4.65693	4.50933	4.46931	4.6401	4.54527	4.5487	4.60129	0.113763	0.0556485	2.04432	0.0462057
Rnf111	93836	4.71431	4.646	4.5814	4.54571	4.65182	4.62738	4.55303	4.59668	0.113463	0.0560478	2.02439	0.0482884
Ptprz1	19283	6.63076	6.52592	6.47837	6.43819	6.54808	6.53271	6.48222	6.46875	0.113241	0.0554442	2.04242	0.0464006
Bace1	23821	6.34885	6.28998	6.23353	6.19823	6.30691	6.2776	6.21583	6.26945	0.113146	0.0461537	2.45151	0.0177632
Usp39	28035	5.26367	5.17975	5.13036	5.17241	5.15712	5.18211	5.16468	5.17801	0.112151	0.0470963	2.38132	0.0210993
Pdk3	236900	5.43421	5.33575	5.30504	5.30455	5.33012	5.30788	5.33067	5.30508	0.104608	0.0501954	2.08401	0.0422891
Atp2a2	11938	9.47316	9.37253	9.30671	9.26252	9.35601	9.29078	9.31315	9.24946	0.104091	0.0476947	2.18244	0.0338018
Synrg	217030	5.65904	5.62893	5.57191	5.55071	5.62686	5.66977	5.61724	5.62235	0.103821	0.0486951	2.13206	0.0379379
Dscam	13508	4.89641	4.90123	4.77999	4.78291	4.85991	4.90271	4.8021	4.84962	0.103214	0.0502392	2.05445	0.0451773
Asic1	11419	5.90828	5.9052	5.83285	5.77978	5.85765	5.84013	5.82403	5.83011	0.100968	0.0492999	2.04803	0.0458265
Aak1	269774	7.59651	7.56187	7.48759	7.4803	7.51889	7.54033	7.51949	7.50275	0.100063	0.0431528	2.31881	0.0245323
Camsap2	67886	6.36458	6.28657	6.22405	6.21315	6.33662	6.30264	6.26089	6.28415	0.0989553	0.044673	2.2151	0.0313372
Smap2	69780	7.26841	7.20455	7.18897	7.15413	7.16347	7.16748	7.18196	7.14538	0.096195	0.0475466	2.02317	0.0484183
Bri3bp	76809	5.78401	5.77721	5.70693	5.70511	5.76959	5.78359	5.72492	5.78584	0.0951601	0.0392599	2.42385	0.0190166
Xpo7	65246	4.47319	4.41448	4.38347	4.38337	4.41523	4.39855	4.39774	4.42052	0.0951083	0.0378857	2.5104	0.0153401
Nfx1	74164	6.54238	6.51187	6.45168	6.42614	6.48739	6.47153	6.4724	6.46563	0.0944754	0.0424546	2.22533	0.0305991
Ralgapb	228850	6.24265	6.21189	6.12264	6.11102	6.21814	6.23359	6.15454	6.17886	0.0923379	0.0438655	2.10503	0.0403354
Kpnb1	16211	6.85307	6.82306	6.74842	6.72884	6.84468	6.85058	6.77806	6.81103	0.0905684	0.0432508	2.09403	0.0413477
Ankrd40	71452	7.02515	7.01032	6.9534	6.93998	6.9699	6.971	6.9189	6.96458	0.079847	0.0384522	2.07653	0.0430047
Pias1	56469	5.22148	5.16466	5.13197	5.14558	5.17355	5.15069	5.1595	5.17077	0.0731188	0.033629	2.17427	0.0344439
Dnajc18	76594	5.92853	5.88283	5.8668	5.87003	5.90332	5.9286	5.8782	5.90222	0.0574031	0.0283238	2.02667	0.0480455
Eef1a1	13627	11.3534	11.3403	11.3542	11.3329	11.3422	11.3401	11.3506	11.3757	0.0539581	0.0256626	2.1026	0.0405568
