## Supplemental Table 14 for "Staging Alzheimer’s disease in the brain and retina of *B6.APP/PS1* mice by transcriptional profiling"

### Sheet: app6mGenes_avgTPM_glm
Gene		Average log2(TPM)								GLM output
SYMBOL	ENTREZID	WT_2m	WT_4m	WT_5m	WT_6m	APP_2m	APP_4m	APP_5m	APP_6m	Estimate	Std. Error	t value	Pr(>|t|)
Rho	212541	0.470427	0.583217	2.16001	3.75282	0.610768	1.17112	1.783	1.56041	-2.33274	0.942409	-2.4753	0.0167457
Gnat1	14685	0.1962	0.203388	1.62258	3.11807	0.435801	0.759819	1.35253	1.08997	-2.26771	0.854096	-2.6551	0.0106073
Snhg3	399101	3.88548	4.16281	4.4961	4.66019	4.24772	4.17253	4.45969	4.21162	-0.810816	0.21691	-3.73803	0.000477452
Rps25-ps1	100042866	5.92475	6.04415	6.40215	6.6483	6.18744	6.05168	6.39359	6.19244	-0.718556	0.26592	-2.70215	0.00938384
Mid1ip1	68041	6.58915	6.6957	6.83269	6.86392	6.59836	6.63381	6.73482	6.36046	-0.512667	0.167405	-3.06244	0.00352965
Gm11472	668950	3.80739	4.07005	4.11014	4.29673	4.12164	3.96678	3.96847	4.10234	-0.508634	0.170881	-2.97654	0.00448382
Tspan7	21912	10.2305	10.1213	10.2364	10.243	10.0712	9.91242	10.1812	9.58288	-0.500765	0.171627	-2.91775	0.00527019
Cldn5	12741	5.46579	5.7663	5.83199	5.8011	5.84085	6.06543	5.70847	5.73058	-0.445585	0.143005	-3.11587	0.00303595
1700047I17Rik2	100101807	5.213	5.26619	5.34872	5.36439	5.32307	5.29599	5.37598	5.06646	-0.408007	0.121004	-3.37183	0.00144761
1190005I06Rik	68918	3.25045	3.51998	3.647	3.61158	3.38394	3.37579	3.50417	3.33951	-0.405556	0.158663	-2.55608	0.0136713
Cox7c	12867	7.95563	7.98737	8.31495	8.42818	8.04463	8.07062	8.18205	8.113	-0.404182	0.149738	-2.69926	0.00945513
Gm14325	329575	5.69887	5.6769	5.81526	5.98225	5.76594	5.75555	5.74913	5.6582	-0.391119	0.128114	-3.05289	0.00362546
Gm1673	381633	5.60607	5.75206	5.97156	6.02029	5.84503	5.71366	5.84765	5.87055	-0.388696	0.128851	-3.01662	0.00401202
Gm14322	626802	4.31586	4.18772	4.20999	4.53761	4.31507	4.14679	4.2794	4.15567	-0.381155	0.146565	-2.60059	0.0122059
Nudt16	75686	3.69444	3.79154	3.94823	4.07259	3.90185	3.96093	3.86633	3.90617	-0.373838	0.099471	-3.75827	0.000448364
Gm10039	100041835	5.8553	6.03854	6.17862	6.25309	5.9834	6.00348	6.11465	6.02432	-0.356868	0.161588	-2.2085	0.0318219
Arntl	11865	4.88951	5.15686	5.03647	5.04582	5.15777	5.24784	5.04612	4.96401	-0.350073	0.10431	-3.35607	0.00151647
Nelfe	27632	4.83481	5.00772	5.0338	5.09065	5.05581	5.06623	5.0237	4.96869	-0.342963	0.080483	-4.26131	8.97619e-05
Fbxl15	68431	4.16896	4.28054	4.40189	4.43305	4.25194	4.29725	4.29908	4.1752	-0.34082	0.105453	-3.23195	0.00217807
Gpr62	436090	3.80377	4.00741	4.10931	4.15569	3.96599	4.05648	4.03331	3.9815	-0.336413	0.117786	-2.85613	0.00623063
Zfp467	68910	4.7665	4.95401	5.0621	5.05279	5.10848	5.15214	4.93966	5.07702	-0.317754	0.133966	-2.37189	0.0215878
Dctpp1	66422	4.24227	4.38647	4.44617	4.36671	4.3605	4.29974	4.2389	4.16774	-0.317197	0.123148	-2.57574	0.0130054
Uba52	22186	7.86116	7.9935	8.16944	8.30675	8.01147	8.0992	8.14646	8.14292	-0.314132	0.12483	-2.51648	0.0151079
Spint2	20733	4.80753	5.04104	5.12298	5.18579	5.05721	5.106	5.07926	5.12352	-0.311955	0.0881449	-3.53912	0.000878151
Znhit2	29805	4.67232	4.83737	4.90883	4.94737	4.84061	4.86207	4.88637	4.80643	-0.309231	0.0993395	-3.11287	0.00306188
Tceanc2	66526	3.81969	3.94806	3.86027	3.90203	3.97885	3.95619	3.76639	3.76084	-0.300347	0.134622	-2.23104	0.0301932
Ccdc85b	240514	6.18594	6.21557	6.41896	6.50252	6.19622	6.15566	6.27842	6.21309	-0.299712	0.10232	-2.92916	0.00510807
Rnaseh2c	68209	4.71777	4.88208	4.86416	4.93225	4.81889	4.76625	4.84075	4.7337	-0.299677	0.118501	-2.5289	0.0146432
Slc35a1	24060	4.35833	4.41649	4.55111	4.62803	4.47477	4.50097	4.53044	4.44942	-0.295046	0.0913417	-3.23014	0.00218949
Gtpbp6	107999	5.32692	5.47003	5.49694	5.55908	5.47306	5.40657	5.46168	5.41139	-0.293833	0.0871559	-3.37135	0.0014497
Ndufa2	17991	7.66278	7.76533	7.83242	7.90229	7.73243	7.68245	7.76096	7.68169	-0.290259	0.0771706	-3.76127	0.000444194
Tmem242	70544	6.30302	6.39165	6.48459	6.55078	6.47794	6.51756	6.46421	6.43613	-0.289562	0.0819943	-3.53149	0.000898629
Lsm4	50783	5.75132	5.74827	5.93576	5.9917	5.87916	5.87363	5.87832	5.83072	-0.288817	0.0966875	-2.98712	0.00435445
Il17d	239114	3.87425	3.81923	3.95292	4.10812	3.81877	3.71665	3.93332	3.76837	-0.284278	0.120641	-2.35639	0.022413
Fbxl4	269514	4.11767	4.21604	4.29822	4.45601	4.36161	4.36721	4.30716	4.41585	-0.284095	0.124419	-2.28337	0.0266932
Rps21	66481	9.42233	9.53404	9.72864	9.80289	9.52479	9.4812	9.6766	9.62542	-0.279923	0.0979611	-2.85749	0.00620782
Exosc5	27998	3.92826	4.12899	4.17783	4.26817	4.06556	4.04658	4.10416	4.12638	-0.279082	0.101987	-2.73646	0.00857529
Nmral1	67824	4.36945	4.54631	4.55854	4.69094	4.39365	4.46205	4.50339	4.43608	-0.279056	0.120658	-2.31279	0.024888
P2rx4	18438	4.2293	4.50018	4.52914	4.51543	4.43219	4.50369	4.50277	4.44182	-0.276505	0.101434	-2.72595	0.00881585
Emc9	85308	5.35006	5.52808	5.61436	5.61337	5.54328	5.65653	5.55735	5.53063	-0.275966	0.0977702	-2.8226	0.00681931
Unc119	22248	5.27758	5.36322	5.46341	5.57563	5.37897	5.39458	5.42442	5.40122	-0.275799	0.0985859	-2.79755	0.00729209
Rbm19	74111	3.5075	3.53758	3.49801	3.47124	3.59945	3.43089	3.53587	3.28872	-0.274467	0.0969871	-2.82993	0.00668639
Stard4	170459	4.52678	4.67526	4.71689	4.74805	4.98728	5.03875	4.84248	4.93628	-0.27228	0.118962	-2.2888	0.0263518
Ndufb2	68198	7.64474	7.72158	7.88081	7.93738	7.70311	7.73	7.81059	7.72422	-0.271527	0.0863247	-3.14541	0.00279164
E130102H24Rik	77866	4.30742	4.3308	4.40122	4.51924	4.31191	4.38885	4.28399	4.25295	-0.270777	0.109387	-2.47541	0.0167411
Nrarp	67122	3.88079	4.11217	4.21422	4.2463	4.23606	4.29309	4.1453	4.33174	-0.269837	0.124566	-2.16621	0.0350887
Mrpl52	68836	6.18164	6.34372	6.38043	6.4466	6.27529	6.25109	6.30399	6.27317	-0.267085	0.0931175	-2.86826	0.00602965
Atp5l	27425	8.70582	8.78865	8.91523	8.97589	8.80091	8.76624	8.85387	8.80732	-0.26365	0.0938174	-2.81025	0.00704883
Gtf3c6	67371	4.66258	4.68665	4.75773	4.85791	4.77273	4.70613	4.7464	4.70633	-0.261736	0.0964992	-2.71231	0.00913733
1110065P20Rik	68920	5.68026	5.85012	5.9601	5.98727	5.84816	5.81536	5.89284	5.89392	-0.261239	0.115359	-2.26457	0.0279068
Mccc2	78038	4.32342	4.45688	4.49901	4.5752	4.55489	4.58457	4.54532	4.54639	-0.260267	0.0954771	-2.72596	0.00881551
Bok	51800	5.36546	5.44545	5.5628	5.57612	5.52113	5.4782	5.55063	5.47191	-0.259879	0.0911215	-2.85201	0.00630041
Dusp16	70686	3.55086	3.71095	3.67363	3.69182	3.75288	3.85125	3.61677	3.63673	-0.257116	0.100806	-2.55061	0.0138621
Elp6	72341	3.35102	3.50855	3.56361	3.63592	3.50387	3.52125	3.49767	3.53201	-0.256762	0.0993941	-2.58327	0.0127581
Sox9	20682	3.90348	4.08174	4.11446	4.18002	4.01968	4.24219	3.97716	4.04168	-0.254539	0.113468	-2.24328	0.0293404
Coa6	67892	5.04336	5.16986	5.27601	5.35873	5.21881	5.24912	5.2325	5.28132	-0.252858	0.105593	-2.39465	0.0204256
Tipin	66131	4.118	4.22242	4.45092	4.5006	4.30235	4.49756	4.42097	4.43223	-0.252714	0.124554	-2.02896	0.0478042
Tcta	102791	5.002	5.06897	5.18197	5.20867	5.22068	5.24741	5.21196	5.17791	-0.249431	0.091663	-2.72117	0.00892723
Mtx2	53375	5.43463	5.35596	5.54963	5.54979	5.55284	5.43044	5.51277	5.41925	-0.248752	0.104649	-2.37701	0.0213214
Atp5s	68055	4.3682	4.39554	4.48598	4.57633	4.5309	4.5661	4.45579	4.49109	-0.247943	0.0895021	-2.77024	0.007842
Churc1	211151	5.8244	5.79642	6.07381	6.15821	5.90792	5.96485	6.0072	5.9945	-0.24722	0.11462	-2.15686	0.0358496
Zik1	22775	3.58642	3.59477	3.64407	3.77544	3.61811	3.65495	3.55278	3.56267	-0.244465	0.0987681	-2.47514	0.0167522
Afap1l2	226250	4.34124	4.43666	4.27761	4.25335	4.51871	4.38413	4.31776	4.19441	-0.236419	0.103054	-2.29412	0.0260207
Tmem158	72309	5.30981	5.30276	5.48411	5.53459	5.4071	5.39065	5.43048	5.39562	-0.236267	0.0903719	-2.61439	0.0117816
Alyref	21681	5.17316	5.07779	5.21549	5.16959	5.20582	5.05362	5.15979	4.96645	-0.235811	0.10954	-2.15275	0.0361886
Zbtb25	109929	3.68887	3.77014	3.883	3.91741	3.9076	3.99885	3.86255	3.90159	-0.234551	0.107012	-2.19182	0.0330768
Eid2b	434156	4.4964	4.52225	4.57098	4.70343	4.62437	4.62794	4.5721	4.59733	-0.234084	0.0681017	-3.43727	0.00119223
Ndufc2	68197	7.62297	7.66695	7.87566	7.9257	7.67168	7.70835	7.82019	7.74098	-0.23343	0.0955619	-2.44271	0.0181535
Rprm	67874	5.52016	5.55373	5.60322	5.67158	5.78531	5.71089	5.69818	5.70336	-0.233369	0.0981236	-2.37831	0.021254
Mrps24	64660	5.47831	5.53051	5.69657	5.67869	5.56291	5.53572	5.63407	5.53033	-0.232963	0.0996964	-2.33672	0.0235012
Mrpl2	27398	5.51154	5.65617	5.78614	5.7743	5.66501	5.71307	5.7356	5.69556	-0.232216	0.0999699	-2.32286	0.0242962
Tmem218	66279	4.85639	4.9402	5.02266	5.09343	4.93779	4.97951	5.00727	4.94439	-0.230442	0.0862727	-2.67109	0.010176
Zfand2b	68818	4.55467	4.69125	4.80096	4.78673	4.74457	4.86753	4.77081	4.74632	-0.230306	0.0853797	-2.69743	0.00950043
Gsto1	14873	5.38579	5.33512	5.44215	5.52552	5.49355	5.47025	5.42399	5.40302	-0.230265	0.0819478	-2.8099	0.00705541
Asl	109900	4.14601	4.28744	4.34875	4.46393	4.35502	4.51214	4.47329	4.44319	-0.229754	0.0950786	-2.41646	0.0193645
Rps19	20085	8.49712	8.60413	8.76513	8.81901	8.59271	8.60794	8.71957	8.68492	-0.229678	0.0735265	-3.12374	0.00296894
Gale	74246	4.12178	4.23072	4.38877	4.36413	4.36762	4.47533	4.29637	4.38045	-0.229529	0.101024	-2.27203	0.0274193
Ccdc124	234388	7.04021	7.17672	7.20533	7.19131	7.19792	7.16732	7.15492	7.11951	-0.229512	0.0819373	-2.80107	0.00722395
Crym	12971	6.34799	6.37682	6.47136	6.51998	6.45422	6.36715	6.54905	6.3976	-0.228608	0.0877671	-2.60471	0.0120777
Nsun4	72181	3.69473	3.82353	3.82935	3.87239	3.7955	3.96579	3.88288	3.74802	-0.225147	0.0783924	-2.87205	0.0059681
Pigyl	66268	5.34308	5.47954	5.49166	5.61959	5.37811	5.54681	5.51004	5.43102	-0.223588	0.103215	-2.16625	0.0350855
Sub1	20024	7.70058	7.62918	7.77993	7.87326	7.74581	7.62675	7.74488	7.69667	-0.22182	0.0993885	-2.23184	0.0301366
Fam222a	433940	3.55043	3.74251	3.6458	3.66937	3.79622	3.75039	3.60623	3.69369	-0.221471	0.0758363	-2.92039	0.00523226
Ipp	16351	3.83255	3.83527	3.8965	4.02716	3.85506	3.92073	3.96489	3.83012	-0.219536	0.0762863	-2.87779	0.00587587
Cdkn2d	12581	5.89925	5.93179	6.05745	6.07897	5.9853	5.96436	5.99834	5.94612	-0.218899	0.0688222	-3.18064	0.00252444
Vps37d	194309	4.06146	4.29255	4.40861	4.42388	4.34405	4.37605	4.32616	4.4884	-0.218078	0.0968035	-2.2528	0.0286917
Galk2	69976	4.80709	4.85925	4.89411	4.98884	4.98211	4.887	4.87676	4.94757	-0.216279	0.0709204	-3.0496	0.00365905
H2afj	232440	4.73863	4.76472	4.80837	4.91906	4.75715	4.74488	4.74724	4.72226	-0.215327	0.100583	-2.1408	0.03719
Sst	20604	8.61773	8.66145	8.75926	8.77719	8.60607	8.58529	8.67662	8.55042	-0.215111	0.0689833	-3.11831	0.00301508
Bcl7c	12055	4.38555	4.49212	4.59386	4.54312	4.58151	4.47727	4.53603	4.52431	-0.214772	0.0913362	-2.35145	0.0226824
Smdt1	69029	7.65381	7.73485	7.84829	7.9393	7.7445	7.73586	7.82244	7.81526	-0.214724	0.0573256	-3.74569	0.000466229
Mrpl27	94064	6.51923	6.52831	6.70956	6.77309	6.54176	6.53866	6.68497	6.58337	-0.212242	0.0812925	-2.61085	0.0118893
Grcc10	14790	7.24206	7.35763	7.37207	7.48366	7.3313	7.33169	7.37167	7.36191	-0.210989	0.0766562	-2.7524	0.00822161
Acaa2	52538	4.83918	4.92879	5.01726	5.11104	4.90825	4.98638	4.97302	4.96967	-0.210433	0.0791646	-2.65817	0.0105231
Ttc9b	73032	6.94041	6.90081	6.9146	6.90327	6.9358	6.73762	6.79533	6.68876	-0.209896	0.0820104	-2.55939	0.0135571
Pdgfrb	18596	3.55938	3.65337	3.6411	3.62445	3.81321	3.90396	3.65334	3.67106	-0.207221	0.0945422	-2.19184	0.0330757
Ech1	51798	6.03404	6.14766	6.1888	6.23279	6.1624	6.20351	6.21158	6.15417	-0.206975	0.0566368	-3.65443	0.000617985
Snf8	27681	6.75746	6.8851	6.90802	6.93662	6.82725	6.84895	6.88705	6.79977	-0.206646	0.0580149	-3.56196	0.000819471
Smim12	80284	5.87967	6.02234	6.06688	6.07388	6.03062	6.01768	6.06425	6.01822	-0.206607	0.0852803	-2.42268	0.0190713
Mrps18c	68735	5.73211	5.70807	5.84059	5.91873	5.79824	5.71781	5.74459	5.77865	-0.206209	0.0957024	-2.15469	0.0360279
Zfp941	407812	4.59107	4.70234	4.734	4.79816	4.84391	5.02292	4.78386	4.84521	-0.205783	0.0803152	-2.56219	0.0134612
Pmm1	29858	7.53327	7.61593	7.68518	7.71027	7.61981	7.61615	7.65655	7.59334	-0.203471	0.0490652	-4.14696	0.000130325
Ubald2	319370	5.02374	5.05642	5.09389	5.1787	5.14796	5.08511	5.1561	5.09968	-0.203247	0.0809624	-2.51038	0.0153408
Cox17	12856	7.45577	7.55089	7.63943	7.71923	7.53555	7.63581	7.59657	7.59691	-0.202095	0.0720309	-2.80568	0.00713552
Acot13	66834	6.92062	6.99664	7.06654	7.16452	6.97457	7.05101	7.02814	7.01646	-0.20201	0.0683086	-2.95732	0.00472795
Gng10	14700	5.72929	5.6887	5.8363	5.88042	5.7831	5.7556	5.76744	5.73251	-0.201721	0.080979	-2.49102	0.0161021
Tysnd1	71767	4.03256	4.06485	4.11389	4.14509	4.12708	4.02216	4.11709	4.03867	-0.200934	0.0845139	-2.37753	0.0212946
Nkain4	58237	5.74179	5.86272	5.91368	5.96826	5.87493	5.85139	5.98676	5.9006	-0.2008	0.0851371	-2.35855	0.0222966
Tomm6	66119	6.9679	7.07399	7.15424	7.19946	7.0444	6.99521	7.06681	7.07549	-0.200472	0.0797444	-2.51393	0.0152049
Rpl37	67281	7.79259	7.94671	8.0734	8.13925	7.88324	7.89357	8.03223	8.03	-0.199891	0.0648928	-3.08033	0.00335657
Dnpep	13437	5.3176	5.40426	5.44921	5.51386	5.45523	5.5001	5.47903	5.45216	-0.199326	0.069058	-2.88635	0.00574087
Snrpb	20638	6.74603	6.81489	6.8722	6.90874	6.77697	6.71581	6.86485	6.74062	-0.199077	0.0571943	-3.4807	0.00104704
Ndufs7	75406	7.43145	7.55216	7.63841	7.70386	7.46196	7.52752	7.60803	7.53553	-0.198834	0.085471	-2.32633	0.0240946
Ppp4c	56420	5.39055	5.41936	5.46633	5.55304	5.39291	5.44298	5.4743	5.35662	-0.19878	0.0726692	-2.73541	0.00859893
Tmsb10	19240	7.85066	7.85896	7.96058	8.01156	8.03716	7.9615	8.05735	8.00029	-0.197765	0.0960019	-2.06001	0.0446216
Oaz1	18245	9.11222	9.20901	9.3045	9.31986	9.22883	9.19026	9.22734	9.23921	-0.197247	0.0652952	-3.02085	0.00396503
Rpl39	67248	8.13115	8.17892	8.36196	8.42956	8.18807	8.18024	8.29031	8.28984	-0.196641	0.0872066	-2.25489	0.028551
Rp9	55934	5.37917	5.44234	5.55291	5.60636	5.50491	5.53262	5.49999	5.5355	-0.196595	0.0767901	-2.56016	0.0135308
Fam19a2	268354	4.74358	4.69717	4.76824	4.85164	4.83406	4.82886	4.77958	4.74555	-0.196567	0.0651695	-3.01624	0.00401629
Atp5j	11957	8.54298	8.51535	8.67421	8.772	8.54833	8.54897	8.60824	8.58155	-0.19579	0.0809236	-2.41944	0.0192237
Anapc7	56317	5.00928	5.08152	5.16209	5.15119	5.21231	5.17398	5.1395	5.15844	-0.195785	0.060096	-3.25787	0.00202064
Ccdc107	622404	5.61315	5.77207	5.78086	5.77983	5.78547	5.80842	5.78147	5.75684	-0.195305	0.0617893	-3.16082	0.00267164
Rpl30	19946	8.6295	8.68548	8.88688	8.91426	8.6934	8.73055	8.81859	8.78417	-0.193995	0.0890971	-2.17735	0.0342011
Ndufa13	67184	7.03639	7.1413	7.22499	7.2604	7.08671	7.1492	7.19189	7.11676	-0.193966	0.0831181	-2.33362	0.0236771
Bex1	19716	6.80292	6.94974	7.00891	7.04486	6.9018	6.93962	7.00538	6.94995	-0.19379	0.0691623	-2.80196	0.00720684
Qsox1	104009	4.67123	4.80928	4.76447	4.78416	4.93641	4.9227	4.78087	4.85611	-0.193227	0.0819367	-2.35825	0.022313
Eif6	16418	5.54247	5.56802	5.67309	5.71459	5.5894	5.52196	5.68975	5.56954	-0.191983	0.0770478	-2.49174	0.0160733
N4bp3	212706	3.83943	4.00161	3.97771	3.90294	4.0123	3.83738	3.98428	3.88385	-0.191951	0.0857618	-2.23819	0.0296922
Uqcr11	66594	8.16045	8.22285	8.25857	8.31001	8.21401	8.19699	8.2213	8.17229	-0.191286	0.0831468	-2.30058	0.0256237
Yif1b	77254	5.52644	5.69723	5.77545	5.80643	5.63091	5.64383	5.72184	5.72185	-0.189046	0.0900616	-2.09908	0.0408802
Pcsk1n	30052	8.13228	8.28025	8.42924	8.50372	8.21007	8.29573	8.34883	8.39262	-0.188884	0.0907149	-2.08217	0.0424644
Ggact	223267	5.26946	5.44403	5.46119	5.53967	5.3932	5.40987	5.52641	5.47465	-0.188758	0.0867123	-2.17683	0.0342414
Mrpl10	107732	5.78818	5.85221	5.91223	5.98113	5.91067	5.92952	5.95027	5.91503	-0.188586	0.0578596	-3.25938	0.00201181
Isoc2a	664994	5.2512	5.37068	5.43596	5.55304	5.33403	5.43857	5.46989	5.44754	-0.188333	0.0832052	-2.26348	0.0279788
Med9	192191	5.56499	5.66741	5.7112	5.75573	5.63026	5.70751	5.6864	5.63343	-0.187558	0.0530522	-3.53535	0.000888211
Naga	17939	4.38624	4.52529	4.54465	4.63192	4.5569	4.61028	4.58267	4.61534	-0.187234	0.0823747	-2.27296	0.0273593
Rab24	19336	5.68501	5.7235	5.80656	5.86442	5.75324	5.76415	5.79378	5.74559	-0.187053	0.05848	-3.19858	0.00239779
Ccdc28a	215814	5.06173	5.15105	5.22127	5.32712	5.15442	5.27251	5.15959	5.23369	-0.186116	0.0740488	-2.51342	0.0152242
Slc30a1	22782	4.42128	4.44016	4.49465	4.57272	4.58789	4.64882	4.44528	4.5539	-0.185434	0.0880979	-2.10487	0.0403499
Zdhhc16	74168	4.66218	4.69513	4.68732	4.68642	4.80016	4.57079	4.68247	4.63935	-0.185043	0.0656199	-2.81993	0.0068683
1110004F10Rik	56372	7.10565	7.06507	7.21134	7.27776	7.15651	7.15055	7.20896	7.14404	-0.184572	0.0650881	-2.83573	0.00658285
Chmp1a	234852	6.60555	6.71266	6.70796	6.74414	6.72545	6.67972	6.71663	6.68031	-0.183727	0.0394296	-4.65961	2.38047e-05
Tmem179	104885	6.61813	6.752	6.80459	6.83695	6.79121	6.74774	6.78363	6.82968	-0.180358	0.0509164	-3.54223	0.000869927
Srd5a3	57357	4.28654	4.33365	4.4638	4.50749	4.30679	4.35231	4.44002	4.34791	-0.179837	0.0870625	-2.06561	0.0440678
Trappc2l	59005	6.36945	6.38003	6.51896	6.54907	6.45289	6.3933	6.42941	6.45431	-0.178202	0.0737343	-2.41681	0.0193478
Klhl23	277396	5.25831	5.21211	5.30673	5.34073	5.31335	5.30745	5.23846	5.2184	-0.177373	0.0788995	-2.24809	0.0290108
Atpif1	11983	8.68112	8.70327	8.77277	8.81195	8.73484	8.66742	8.74894	8.68866	-0.177015	0.0580092	-3.0515	0.00363958
Atraid	381629	6.65657	6.73461	6.80044	6.85723	6.77443	6.78598	6.78055	6.79815	-0.176932	0.0586426	-3.01713	0.00400631
Tmem256	69186	7.04864	7.14299	7.1471	7.233	7.16747	7.07595	7.10978	7.17545	-0.176382	0.0755297	-2.33527	0.0235832
Hmgn2	15331	7.28984	7.30283	7.39786	7.46298	7.35028	7.3641	7.31462	7.34765	-0.175778	0.0554893	-3.16779	0.002619
Supt4a	20922	6.57436	6.62983	6.71705	6.76883	6.61389	6.58977	6.67565	6.6326	-0.175764	0.0768704	-2.2865	0.0264958
2410004B18Rik	66421	5.0815	5.09637	5.1315	5.2329	5.06137	4.96479	5.10428	5.03708	-0.175694	0.0723491	-2.42842	0.0188041
Tceal6	66104	7.00506	7.06227	7.15559	7.16915	7.12102	7.14789	7.12989	7.11062	-0.174488	0.0690233	-2.52796	0.014678
Chchd10	103172	7.78527	7.9385	8.02352	8.09526	7.79607	7.95278	7.97935	7.932	-0.174056	0.0660941	-2.63345	0.0112177
Mogs	57377	4.55503	4.7708	4.65822	4.67174	4.71843	4.69806	4.66403	4.66128	-0.173869	0.0709607	-2.45022	0.01782
Smim7	66818	6.42176	6.38836	6.51331	6.59573	6.42695	6.36771	6.38634	6.42713	-0.173791	0.0848541	-2.04812	0.0458178
Larp6	67557	5.16156	5.27278	5.29624	5.33085	5.26791	5.31847	5.26957	5.26404	-0.173165	0.0652172	-2.65521	0.0106041
Use1	67023	6.81811	6.982	7.02351	7.01699	6.9402	6.99976	7.01154	6.96601	-0.173079	0.0626675	-2.76186	0.00801837
Abcb8	74610	5.15249	5.25048	5.25749	5.22691	5.39211	5.38969	5.26549	5.29348	-0.17305	0.0682199	-2.53665	0.0143597
Rps14	20044	9.06303	9.17734	9.28429	9.30225	9.1404	9.12516	9.26525	9.20712	-0.1725	0.0752668	-2.29185	0.0261616
Psmb5	19173	7.47216	7.55799	7.64626	7.65996	7.56703	7.52941	7.59549	7.58298	-0.171852	0.0540895	-3.17717	0.00254963
Nat9	66176	4.76137	4.8947	4.78188	4.85138	4.9092	4.91163	4.8063	4.82824	-0.170974	0.0813802	-2.10092	0.0407105
Txn1	22166	6.59144	6.60418	6.66742	6.72118	6.67767	6.61525	6.64075	6.63643	-0.170971	0.051362	-3.32875	0.00164326
Ngrn	83485	5.70013	5.8037	5.81739	5.88366	5.77934	5.77841	5.8141	5.79294	-0.169933	0.0541228	-3.13977	0.00283682
Atp5k	11958	8.89793	8.94945	8.98292	9.01464	8.98072	8.93351	8.98919	8.92767	-0.169765	0.0735918	-2.30685	0.0252435
Dpcd	226162	5.48224	5.56084	5.65531	5.69365	5.5097	5.51678	5.57596	5.55153	-0.169589	0.0701105	-2.41889	0.0192497
Leo1	235497	5.27143	5.36646	5.3615	5.36472	5.41036	5.50352	5.32729	5.33423	-0.169421	0.0831739	-2.03694	0.0469672
Cox6a1	12861	9.60164	9.70492	9.74945	9.77683	9.66472	9.63509	9.68837	9.67066	-0.169256	0.0537927	-3.14644	0.00278345
Spg21	27965	4.562	4.57983	4.66335	4.70075	4.66961	4.61013	4.68651	4.63929	-0.169071	0.0552612	-3.05949	0.00355896
Arhgdig	14570	6.06836	6.14654	6.20659	6.28191	6.12295	6.10468	6.16986	6.16845	-0.168054	0.0836279	-2.00955	0.0498917
Manbal	69161	6.07551	6.07742	6.1723	6.19976	6.08733	6.07362	6.11604	6.04354	-0.168039	0.0563395	-2.98261	0.00440916
Rpl35a	57808	9.05132	9.14531	9.26141	9.28601	9.14234	9.14115	9.20385	9.20947	-0.167558	0.0678137	-2.47085	0.0169317
Cox8a	12868	9.6411	9.66225	9.77956	9.78876	9.63699	9.57678	9.69053	9.61739	-0.167262	0.0666063	-2.5112	0.0153093
Rrs1	59014	4.68386	4.78389	4.81362	4.85955	4.76749	4.77963	4.79535	4.77616	-0.167018	0.0673712	-2.47907	0.016589
Tmem230	70612	5.24316	5.29429	5.36966	5.44363	5.24031	5.26915	5.3155	5.27452	-0.16626	0.0678681	-2.44976	0.0178403
Dohh	102115	6.20753	6.34159	6.37418	6.37651	6.27475	6.30452	6.34255	6.2788	-0.16493	0.0645516	-2.55502	0.0137083
BC029722	613262	6.21994	6.34288	6.37463	6.42724	6.37209	6.37679	6.35083	6.41652	-0.162862	0.063137	-2.5795	0.0128816
Cox6b1	110323	9.43113	9.46596	9.52971	9.5528	9.47591	9.39474	9.48975	9.43552	-0.162067	0.0604961	-2.67896	0.00996967
Aip	11632	6.83145	6.86488	6.93228	6.99153	6.90946	6.93535	6.93442	6.90766	-0.161873	0.0693417	-2.33442	0.0236316
Mien1	103742	6.74135	6.82308	6.83044	6.91062	6.7816	6.77976	6.81913	6.78905	-0.161818	0.0585471	-2.76389	0.00797528
Ly6h	23934	7.84937	7.92588	8.03753	8.08809	7.93443	7.95137	7.99472	8.01217	-0.160979	0.0536975	-2.99788	0.00422649
Rtca	66368	5.9775	5.90867	6.03754	6.03099	6.07826	5.98784	6.01805	5.97083	-0.160915	0.0703929	-2.28596	0.02653
Cbr1	12408	6.47782	6.61462	6.62349	6.61175	6.64614	6.68234	6.59109	6.61961	-0.160456	0.0561668	-2.85678	0.00621974
Tagln3	56370	8.51356	8.54334	8.61549	8.64898	8.54904	8.54991	8.56791	8.5249	-0.159557	0.0576106	-2.76957	0.00785603
Mpc2	70456	6.99793	6.97971	7.12971	7.22923	7.01914	7.02864	7.04991	7.0911	-0.159334	0.0776947	-2.05077	0.0455488
Tsr1	104662	4.75725	4.78243	4.86888	4.84008	4.867	4.76824	4.81912	4.79058	-0.159245	0.0593355	-2.68381	0.00984452
Cryz	12972	4.27068	4.40338	4.45635	4.49804	4.38766	4.43678	4.4354	4.45607	-0.158957	0.0750817	-2.11712	0.0392471
Rpl18	19899	8.26955	8.3802	8.4439	8.41453	8.36783	8.34715	8.38285	8.35834	-0.154472	0.0719467	-2.14703	0.036665
Mocs2	17434	6.36877	6.44041	6.49202	6.53098	6.49212	6.47922	6.44177	6.5	-0.15433	0.0735301	-2.09886	0.0408999
Tomm5	68512	6.28784	6.35797	6.40902	6.4769	6.33291	6.36874	6.3754	6.36781	-0.154159	0.0636881	-2.42054	0.0191718
Scg5	20394	8.29941	8.30667	8.3902	8.42339	8.36123	8.34177	8.37343	8.33144	-0.153767	0.0494146	-3.11177	0.00307139
Rps17	20068	9.10864	9.17305	9.27609	9.2954	9.16987	9.18482	9.23328	9.20297	-0.15367	0.0591388	-2.59846	0.0122727
Tmbim4	68212	6.23984	6.23442	6.37077	6.42734	6.21057	6.24808	6.30245	6.24599	-0.152083	0.0737125	-2.06319	0.0443061
Ring1	19763	5.10817	5.31058	5.22088	5.28214	5.24465	5.32898	5.24297	5.26659	-0.152027	0.0736974	-2.06285	0.0443397
Ndufb10	68342	8.39688	8.45992	8.52593	8.5625	8.44024	8.44418	8.49407	8.45389	-0.151975	0.0501118	-3.03272	0.00383594
Tprkb	69786	6.37451	6.45729	6.51288	6.60773	6.37909	6.51066	6.51685	6.46038	-0.151933	0.0578648	-2.62566	0.0114451
Ssbp4	76900	6.36016	6.47265	6.53289	6.55712	6.44637	6.38704	6.48652	6.49198	-0.15136	0.0657563	-2.30184	0.025547
Atp5j2	57423	7.71595	7.74029	7.83776	7.85002	7.74373	7.73472	7.77424	7.72651	-0.151299	0.0731293	-2.06893	0.0437418
Arf5	11844	7.37799	7.38496	7.447	7.43015	7.441	7.36618	7.36389	7.34193	-0.151225	0.0593632	-2.54746	0.0139732
Higd2a	67044	7.15336	7.24773	7.33032	7.38695	7.25184	7.31226	7.27324	7.33578	-0.149662	0.0664668	-2.25168	0.0287673
Atp6v1f	66144	7.74072	7.81575	7.86615	7.90628	7.79239	7.8138	7.8215	7.80836	-0.149593	0.0640797	-2.33448	0.0236278
Tceal5	331532	7.16308	7.1216	7.22917	7.24919	7.21821	7.18362	7.1989	7.15493	-0.149387	0.0678875	-2.2005	0.0324183
Pcdhb9	93880	3.65238	3.77883	3.91148	3.97079	3.83664	3.89314	3.97543	4.00603	-0.149028	0.0676011	-2.20452	0.0321175
Ramp1	51801	5.35456	5.42656	5.45057	5.47079	5.42368	5.36938	5.43739	5.39125	-0.148662	0.0573566	-2.59189	0.0124806
Coq2	71883	6.40175	6.49618	6.54983	6.60475	6.46791	6.52429	6.49595	6.52353	-0.147381	0.0539462	-2.732	0.00867647
Map2k2	26396	6.50198	6.63008	6.66077	6.68515	6.55865	6.60831	6.61575	6.5946	-0.147214	0.0567289	-2.59504	0.0123804
Abhd8	64296	7.76179	7.84089	7.89582	7.94039	7.78076	7.77066	7.86277	7.8132	-0.146157	0.0565138	-2.58622	0.0126627
Mrpl39	27393	4.67674	4.63492	4.77115	4.80958	4.70374	4.79628	4.74396	4.69079	-0.145791	0.0638857	-2.28206	0.0267766
Twf2	23999	5.54733	5.59404	5.63507	5.60806	5.55173	5.50535	5.6152	5.46734	-0.145121	0.0625376	-2.32055	0.0244309
Ddx56	52513	5.48343	5.59653	5.59595	5.58673	5.6703	5.6463	5.61083	5.62936	-0.144253	0.0553614	-2.60567	0.0120483
Map1lc3a	66734	7.92813	7.96832	8.03812	8.07272	7.96062	7.94404	7.98296	7.96129	-0.143924	0.0489519	-2.94012	0.00495695
Rpap3	71919	4.77816	4.84219	4.93099	4.97397	4.90802	4.93151	4.9128	4.9607	-0.143135	0.065897	-2.17211	0.034616
Emc10	69683	7.73576	7.85692	7.85301	7.88321	7.79402	7.84764	7.83637	7.79835	-0.143121	0.0497539	-2.87658	0.00589515
Tomm22	223696	6.87178	6.86865	6.93652	6.94122	6.91771	6.84125	6.90561	6.84408	-0.143078	0.0430041	-3.32709	0.0016513
Orai2	269717	5.63102	5.63421	5.62613	5.64579	5.73949	5.58705	5.65797	5.61119	-0.143066	0.054976	-2.60233	0.0121518
Abhd17a	216169	6.98511	6.99351	7.09273	7.11092	6.97204	6.91431	7.03317	6.95556	-0.142285	0.0660993	-2.1526	0.0362011
Tmem199	195040	5.81572	5.86884	5.90578	5.9835	5.87108	5.87701	5.93721	5.89704	-0.141833	0.0630894	-2.24812	0.0290088
Mrpl20	66448	6.60796	6.70488	6.74439	6.68825	6.7038	6.66858	6.65245	6.64406	-0.140028	0.0618039	-2.26568	0.0278338
Rnf7	19823	6.89877	6.85773	6.98406	7.04034	6.89226	6.86575	6.92221	6.89452	-0.139313	0.0643549	-2.16476	0.0352059
Surf1	20930	6.89052	6.92701	7.00841	7.01046	6.96727	6.90406	6.98566	6.94789	-0.13931	0.0551878	-2.52428	0.0148145
Txn2	56551	7.35066	7.41012	7.43966	7.4703	7.37673	7.3999	7.38656	7.35717	-0.139206	0.0427977	-3.25265	0.00205148
Asb13	142688	5.89174	5.8724	5.99415	6.05309	5.9762	5.94996	5.97047	5.99858	-0.138969	0.0646461	-2.14968	0.036443
Grem2	23893	4.22006	4.23677	4.2813	4.32505	4.35899	4.41199	4.32661	4.32553	-0.13845	0.0665806	-2.07943	0.0427259
Ndufs5	595136	8.2836	8.344	8.40662	8.45016	8.32193	8.35115	8.35011	8.35064	-0.137854	0.0544601	-2.53129	0.0145553
Cabp1	29867	7.49582	7.52169	7.54597	7.54377	7.59537	7.46431	7.53777	7.50595	-0.137367	0.0653051	-2.10346	0.0404777
Fkrp	243853	5.30661	5.35407	5.42438	5.44697	5.40212	5.42013	5.37746	5.40563	-0.136852	0.0638887	-2.14203	0.0370856
Lars	107045	5.0164	5.05278	5.08188	5.09685	5.11392	5.14781	5.14715	5.0595	-0.134868	0.0571022	-2.36187	0.0221181
Bex2	12069	8.74904	8.78473	8.8747	8.89232	8.80121	8.7787	8.82992	8.81166	-0.132831	0.0520402	-2.55247	0.013797
Vdac2	22334	8.18876	8.14712	8.25292	8.29113	8.20449	8.17584	8.21879	8.17467	-0.132187	0.0577984	-2.28704	0.0264621
Spryd3	223918	7.06547	7.16146	7.19408	7.22067	7.16665	7.17617	7.19909	7.18982	-0.132033	0.0372699	-3.54262	0.000868907
Tpd52	21985	6.30767	6.3196	6.37582	6.44776	6.36275	6.33163	6.37594	6.37262	-0.130224	0.0621191	-2.09637	0.0411308
Rpl32	19951	9.10893	9.18592	9.22245	9.27656	9.17489	9.17466	9.20978	9.21326	-0.129264	0.0543951	-2.37638	0.021354
Echs1	93747	6.04552	6.16947	6.21839	6.24299	6.17497	6.23349	6.23933	6.24344	-0.129004	0.0537904	-2.39827	0.0202458
Arl4c	320982	5.50131	5.60737	5.62107	5.65677	5.63159	5.67597	5.67062	5.65848	-0.128574	0.048459	-2.65326	0.0106577
Ubxn1	225896	6.83959	6.8902	6.96945	6.97868	6.93026	6.9081	6.92853	6.94192	-0.127429	0.0628301	-2.02816	0.0478885
Cyc1	66445	7.98539	8.05834	8.11844	8.13259	8.05117	8.02606	8.0892	8.07124	-0.127129	0.0474504	-2.6792	0.00996339
Psma5	26442	6.88169	6.82437	6.94105	6.96533	6.87722	6.78535	6.92705	6.83378	-0.12708	0.0541285	-2.34774	0.0228858
Atp6v1e1	11973	9.06239	9.0635	9.13519	9.16201	9.09785	9.07828	9.1236	9.07127	-0.126206	0.0447578	-2.81976	0.00687145
Tpm1	22003	7.94491	7.92586	7.90834	7.92301	7.95805	7.92667	7.92436	7.81043	-0.125717	0.0489249	-2.5696	0.0132102
Pithd1	66193	6.54241	6.5886	6.70426	6.72977	6.60146	6.63284	6.68464	6.66378	-0.125049	0.0563808	-2.21793	0.0311316
Psmb7	19177	7.68593	7.66916	7.76669	7.7716	7.71562	7.66257	7.71616	7.67673	-0.124553	0.0470013	-2.64999	0.0107484
Gm10231	100040342	8.00715	8.09692	8.19431	8.23202	8.05046	8.11905	8.14132	8.15079	-0.124542	0.0558105	-2.23152	0.0301593
Csnk1g2	103236	6.94662	7.04964	7.07031	7.05096	6.98064	6.95608	7.01465	6.96082	-0.124162	0.0378945	-3.27652	0.00191407
Rnasek	52898	8.17039	8.2436	8.33147	8.33571	8.22977	8.24004	8.26825	8.27099	-0.124107	0.0541124	-2.2935	0.0260588
1500011B03Rik	66236	6.96755	7.01589	7.08518	7.14887	7.05975	7.08024	7.05938	7.11704	-0.124025	0.0564338	-2.19771	0.0326287
Tmed9	67511	7.13865	7.15568	7.2209	7.2439	7.16373	7.12451	7.20047	7.14749	-0.121492	0.055388	-2.19347	0.0329507
Gstm5	14866	8.1497	8.17381	8.20301	8.28516	8.15037	8.1578	8.18025	8.16543	-0.12039	0.0475775	-2.5304	0.0145881
Rpl13	270106	9.20909	9.31491	9.40841	9.45255	9.24515	9.32353	9.35813	9.36869	-0.119924	0.0564114	-2.12589	0.0384741
Cbx7	52609	5.71564	5.89717	5.90174	6.00419	5.78117	5.92406	5.89834	5.94991	-0.119816	0.054791	-2.18677	0.0334651
Thra	21833	9.29306	9.3361	9.37216	9.37186	9.4132	9.36645	9.37348	9.37267	-0.119324	0.050145	-2.37959	0.0211884
Nsfl1c	386649	7.20353	7.27271	7.27988	7.30855	7.26809	7.28215	7.25031	7.25417	-0.118943	0.0481613	-2.46968	0.016981
Asb1	65247	4.67368	4.6972	4.66934	4.70748	4.74685	4.66092	4.67121	4.66377	-0.116876	0.0415625	-2.81205	0.00701478
Cst3	13010	10.7352	10.8612	10.9227	10.9926	10.7218	10.8074	10.9005	10.8625	-0.116712	0.0533756	-2.18662	0.0334772
5730409E04Rik	230757	6.22169	6.22051	6.2686	6.30835	6.2805	6.27124	6.25934	6.25049	-0.116664	0.0409752	-2.84718	0.00638302
Rps5	20103	8.41321	8.52314	8.59752	8.62234	8.48503	8.49355	8.56156	8.5775	-0.116651	0.0528481	-2.20729	0.0319114
Tmem50a	71817	6.9657	6.97684	7.08966	7.12922	7.01076	7.01448	7.10104	7.05792	-0.116356	0.0577137	-2.01609	0.0491791
Kdelr1	68137	6.22132	6.22442	6.25992	6.26249	6.24676	6.23309	6.20315	6.17164	-0.116293	0.0576141	-2.01849	0.0489202
Slc25a4	11739	9.39349	9.39828	9.51515	9.53365	9.43405	9.43614	9.47938	9.45796	-0.116244	0.0412211	-2.82002	0.00686666
Kcnk2	16526	5.24003	5.20524	5.22379	5.18676	5.32158	5.20988	5.19217	5.15278	-0.115531	0.0559137	-2.06624	0.0440058
Arl2bp	107566	7.16485	7.20992	7.26876	7.29466	7.22633	7.23692	7.24574	7.24107	-0.115074	0.0350356	-3.2845	0.00187015
Zcchc18	66995	8.3792	8.44484	8.52173	8.56933	8.43615	8.47552	8.52127	8.51329	-0.113	0.0320391	-3.52695	0.000911025
Hey1	15213	5.75664	5.69563	5.7445	5.75914	5.77136	5.68075	5.66007	5.66097	-0.11289	0.0456303	-2.47401	0.0167996
Txndc5	105245	5.83661	5.89392	5.92727	5.98466	5.93147	5.97236	5.92543	5.9677	-0.111807	0.0489576	-2.28375	0.0266692
Cox5b	12859	9.18954	9.23493	9.27695	9.29937	9.24006	9.23976	9.25725	9.23887	-0.111028	0.0493557	-2.24955	0.0289114
Tceal3	594844	7.92819	7.94338	8.00315	7.99183	7.96802	7.95793	7.92721	7.92179	-0.109877	0.0540338	-2.03348	0.0473281
Cxcl14	57266	6.38188	6.42578	6.50218	6.54417	6.38716	6.35393	6.48452	6.43963	-0.10983	0.0506663	-2.16771	0.0349676
Pdxp	57028	7.16113	7.23472	7.29526	7.32968	7.20256	7.22465	7.24152	7.26144	-0.109681	0.0472919	-2.31923	0.0245079
Pebp1	23980	9.45165	9.50534	9.5571	9.56451	9.49048	9.48582	9.52871	9.49394	-0.109402	0.0398555	-2.74497	0.00838486
Cyth2	19158	6.57451	6.52798	6.55444	6.56964	6.57619	6.5023	6.54793	6.46249	-0.108821	0.0514777	-2.11395	0.0395294
Prkag1	19082	6.00866	6.10797	6.11406	6.14186	6.07297	6.08761	6.12172	6.09738	-0.108791	0.0522666	-2.08147	0.0425312
Stub1	56424	6.9998	7.09371	7.10864	7.15492	7.04111	7.10312	7.10105	7.08793	-0.108298	0.0504148	-2.14814	0.0365719
Nipsnap1	18082	6.22682	6.33478	6.36109	6.36334	6.34959	6.42992	6.37682	6.37808	-0.108024	0.049801	-2.16912	0.0348549
Psmc3	19182	7.5134	7.51199	7.54815	7.5593	7.52291	7.47322	7.53917	7.4609	-0.107905	0.0386546	-2.79151	0.00741068
Ddhd2	72108	5.37371	5.40028	5.43898	5.50024	5.47181	5.50067	5.43646	5.49046	-0.107875	0.042803	-2.52026	0.0149649
Akr1a1	58810	8.70357	8.75628	8.80395	8.8077	8.75468	8.72606	8.77887	8.75269	-0.106119	0.0332508	-3.19147	0.00244731
Suds3	71954	6.51252	6.56307	6.56186	6.59897	6.53643	6.51586	6.53909	6.51734	-0.105539	0.0419245	-2.51735	0.0150747
Atp6v0e2	76252	8.5887	8.59379	8.64946	8.65818	8.64213	8.6028	8.62912	8.60689	-0.104716	0.0367895	-2.84635	0.00639732
Stmn1	16765	10.0263	9.98028	10.0498	10.0794	10.0184	9.99143	10.017	9.96688	-0.104631	0.0434251	-2.40945	0.0197001
Spop	20747	7.25897	7.27681	7.33917	7.36826	7.29158	7.3338	7.33595	7.29732	-0.103556	0.0453776	-2.28211	0.0267734
Syngr3	20974	7.33661	7.42602	7.43169	7.46794	7.43188	7.43269	7.43132	7.46015	-0.10307	0.0363544	-2.83515	0.00659316
Gpx4	625249	8.61789	8.69781	8.77153	8.77395	8.65983	8.67071	8.7182	8.71323	-0.102656	0.0507152	-2.02417	0.0483119
Npdc1	18146	8.0919	8.19212	8.1788	8.17137	8.181	8.15312	8.17011	8.15791	-0.102565	0.0398551	-2.57344	0.0130816
Eif3k	73830	7.58277	7.64035	7.68416	7.70584	7.62178	7.61786	7.66592	7.64285	-0.101999	0.0418035	-2.43995	0.0182775
Hsbp1	68196	8.24585	8.1849	8.24157	8.26529	8.25907	8.19156	8.20916	8.17669	-0.10182	0.0457366	-2.22623	0.0305349
Itm2c	64294	9.26435	9.31618	9.36795	9.38991	9.3134	9.28891	9.36038	9.33762	-0.101342	0.0376988	-2.68821	0.00973208
Oaz2	18247	7.90724	7.97056	7.97787	8.00575	7.97019	7.95507	7.96983	7.96771	-0.10098	0.0279317	-3.61526	0.000696735
Tsnax	53424	7.53031	7.52871	7.56989	7.55624	7.5262	7.45253	7.53608	7.45133	-0.1008	0.0368155	-2.73797	0.00854103
Rpl14	67115	8.55103	8.58996	8.69741	8.74887	8.59233	8.63492	8.66993	8.6894	-0.100776	0.0454131	-2.21911	0.0310463
Ndufb11	104130	7.70712	7.79688	7.80805	7.79508	7.81119	7.75423	7.7529	7.7986	-0.100545	0.0441072	-2.27955	0.0269359
Ndufb9	66218	8.73756	8.78561	8.86639	8.85724	8.7818	8.75709	8.79403	8.80227	-0.0992022	0.0432274	-2.29489	0.025973
Prdx5	54683	8.17901	8.22009	8.24275	8.26116	8.20655	8.21807	8.21118	8.19066	-0.098039	0.0419857	-2.33505	0.0235955
Mlc1	170790	7.2786	7.30383	7.36023	7.35187	7.29426	7.25859	7.29785	7.26996	-0.097569	0.0389005	-2.50817	0.0154261
Rpsa	16785	8.56513	8.6713	8.72699	8.74741	8.6385	8.6498	8.72396	8.72375	-0.0970324	0.0344919	-2.81319	0.00699347
Slc48a1	67739	6.95274	6.97838	7.00444	7.02862	6.94775	6.93652	6.94957	6.92665	-0.0969782	0.0398618	-2.43286	0.0185998
Nap1l4	17955	6.90136	6.94808	6.99982	7.01898	6.91217	6.90416	6.96861	6.93337	-0.0964133	0.0454908	-2.1194	0.0390444
Sdhd	66925	7.22425	7.25414	7.30531	7.32854	7.23716	7.24311	7.29638	7.24536	-0.0960782	0.0474839	-2.02338	0.0483955
Eif5a	276770	8.52037	8.55322	8.59936	8.60848	8.5543	8.51194	8.56145	8.54731	-0.0950968	0.0406169	-2.34131	0.0232432
Gid8	76425	5.89345	5.91095	5.90485	5.92214	5.93031	5.89844	5.93062	5.86567	-0.0933216	0.0426162	-2.18981	0.0332308
Chmp4b	75608	7.81007	7.82665	7.88145	7.90207	7.84431	7.83046	7.85533	7.84344	-0.0928613	0.0457639	-2.02914	0.0477847
Rpl13a	22121	9.50907	9.59069	9.64599	9.65774	9.56562	9.57232	9.61843	9.62232	-0.0919723	0.0405488	-2.26819	0.0276695
Tsn	22099	6.13074	6.16228	6.23847	6.26386	6.18278	6.21724	6.21297	6.22453	-0.0913763	0.0449732	-2.0318	0.047505
Puf60	67959	7.25145	7.30596	7.31398	7.32738	7.27629	7.29041	7.30238	7.26208	-0.0901396	0.0358517	-2.51424	0.0151932
Epdr1	105298	7.0552	7.11448	7.17268	7.18289	7.10413	7.16278	7.17213	7.14631	-0.0855156	0.0341551	-2.50375	0.015598
Pigk	329777	5.83146	5.8949	5.89093	5.88996	5.90662	5.90359	5.90728	5.88103	-0.0840919	0.0328283	-2.56157	0.0134824
Ankrd46	68839	7.48092	7.50115	7.57476	7.59859	7.52051	7.53993	7.54703	7.55433	-0.083868	0.0387167	-2.1662	0.0350894
Rnf220	66743	7.40201	7.47752	7.49507	7.51299	7.46437	7.50551	7.46459	7.49272	-0.0826224	0.0358154	-2.3069	0.0252407
Map2k1	26395	8.07633	8.08623	8.15386	8.17186	8.09306	8.09424	8.15226	8.10682	-0.0817626	0.036249	-2.25559	0.0285039
Ensa	56205	8.63064	8.62091	8.60357	8.62031	8.64012	8.60575	8.60483	8.54876	-0.0810284	0.0336879	-2.40527	0.0199025
Gabarapl1	57436	9.40268	9.45049	9.49921	9.5157	9.43663	9.43878	9.49061	9.47044	-0.0792084	0.0351128	-2.25583	0.0284878
Fech	14151	5.62193	5.61956	5.66405	5.68544	5.64213	5.64214	5.66985	5.62999	-0.075652	0.0348116	-2.17318	0.0345304
Nsg2	18197	9.16286	9.14453	9.22008	9.23714	9.18916	9.15347	9.19918	9.189	-0.0744298	0.0347095	-2.14436	0.0368889
Thy1	21838	9.46367	9.49029	9.4951	9.50703	9.50803	9.47328	9.50376	9.48115	-0.0702358	0.0318562	-2.20477	0.0320987
Polr2m	28015	7.73074	7.74086	7.80199	7.83072	7.73582	7.78156	7.76294	7.76608	-0.0697172	0.0345101	-2.0202	0.0487365
Stk25	59041	8.0817	8.12967	8.13459	8.12486	8.12321	8.12483	8.14468	8.10524	-0.0611229	0.0250236	-2.44261	0.018158
Atp5a1	11946	9.84937	9.87102	9.9059	9.91034	9.87476	9.86416	9.88803	9.87561	-0.0601261	0.0219108	-2.74414	0.00840321
