## Supplemental Table 15 for "Staging Alzheimer’s disease in the brain and retina of *B6.APP/PS1* mice by transcriptional profiling"

### Sheet: Sheet1
TermID	Term	Enrichment	logP	Genes in Term	Target Genes in Term	Fraction of Targets in Term	Total Target Genes	Total Genes	Entrez Gene IDs	Gene Symbols
mmu04141	Protein processing in endoplasmic reticulum	2.89417e-09	-19.6606	167	17	0.124088	137	8001	1.48272e+90	Pdia3,Sel1l,P4hb,Sec61a1,Calr,Sec24c,Ero1l,Dnajc3,Pdia4,Syvn1,Uggt1,Hspa5,Ube4b,Herpud1,Hsp90b1,Hyou1,Pdia6
mmu04120	Ubiquitin mediated proteolysis	0.000134987	-8.91034	140	10	0.0729927	137	8001	2.22012e+50	Uba1,Mid1,Syvn1,Ube4a,Ube4b,Pias1,Pml,Nedd4l,Ube2m,Cbl
mmu_M00403	HRD1/SEL1 ERAD complex	0.00123868	-6.69371	13	3	0.0218978	137	8001	741262033864209	Syvn1,Sel1l,Herpud1
mmu04360	Axon guidance	0.00327849	-5.72037	177	9	0.0656934	137	8001	1.88452e+48	Plxna2,Ssh2,Plxna3,Dpysl2,Plxna4,Gsk3b,Ntng2,Enah,Pak2
mmu05168	Herpes simplex infection	0.00374096	-5.58841	215	10	0.0729927	137	8001	1.86272e+51	Per2,Srpk1,Ep300,Taf3,Srsf6,Pml,Nxf1,Nfkb1,Eef1d,Crebbp
mmu05215	Prostate cancer	0.00410201	-5.49628	89	6	0.0437956	137	8001	2.20272e+30	Hsp90b1,Nfkb1,Sos2,Ep300,Crebbp,Gsk3b
mmu05200	Pathways in cancer	0.00753793	-4.88781	395	14	0.10219	137	8001	6.96352e+72	Dapk1,Sos2,Ep300,Lamc1,Gsk3b,Zbtb16,Csf1r,Hsp90b1,Ccdc6,Pml,Nfkb1,Bcl2l1,Cbl,Crebbp
mmu03040	Spliceosome	0.00769941	-4.86661	133	7	0.0510949	137	8001	7.00527e+36	Prpf4,Srsf6,Dhx8,Usp39,Bud31,Aqr,Snrpa
mmu04010	MAPK signaling pathway	0.0110942	-4.50134	252	10	0.0729927	137	8001	1.22882e+52	Cacna1c,Sos2,Map4k2,Taok1,Cacna1a,Cacna1e,Arrb2,Nfkb1,Pak2,Nf1
mmu05221	Acute myeloid leukemia	0.0161329	-4.12689	57	4	0.0291971	137	8001	2.3532e+20	Zbtb16,Pml,Nfkb1,Sos2
mmu05020	Prion diseases	0.0199556	-3.91425	34	3	0.0218978	137	8001	1796714828226510	Ncam1,Hspa5,Lamc1
mmu04630	Jak-STAT signaling pathway	0.020395	-3.89246	161	7	0.0510949	137	8001	1.68802e+35	Lifr,Sos2,Bcl2l1,Pias1,Ep300,Gfap,Crebbp
mmu04144	Endocytosis	0.0246935	-3.70122	286	10	0.0729927	137	8001	3.47723e+51	Agap1,Acap2,Csf1r,Wipf2,Smap2,Pml,Nedd4l,Arrb2,Cbl,Asap1
