## Supplemental Table 16 for "Staging Alzheimer’s disease in the brain and retina of *B6.APP/PS1* mice by transcriptional profiling"

### Sheet: Sheet1
TermID	Term	Enrichment	logP	Genes in Term	Target Genes in Term	Fraction of Targets in Term	Total Target Genes	Total Genes	Entrez Gene IDs	Gene Symbols
mmu00190	Oxidative phosphorylation	1.24226e-20	-45.8348	134	26	0.18705	139	8001	6.83428e+132	Ndufb10,Ndufs7,Ndufb2,Atp5j2,Cox6a1,Sdhd,Ndufc2,Atp5k,Atp5l,Uqcr11,Ndufb9,Ndufb11,Cox6b1,Cox5b,Cox7c,Cyc1,Ndufs5,Atp6v1f,Atp5j,Atp6v1e1,Atp5a1,Cox8a,Ndufa2,Cox17,Atp6v0e2,Ndufa13
mmu05012	Parkinson's disease	3.51326e-14	-30.9796	144	21	0.151079	139	8001	6.83428e+107	Ndufb10,Ndufs7,Ndufb2,Cox6a1,Sdhd,Ndufc2,Uqcr11,Ndufb9,Ndufb11,Cox6b1,Slc25a4,Cox5b,Cox7c,Cyc1,Ndufs5,Atp5j,Atp5a1,Cox8a,Vdac2,Ndufa2,Ndufa13
mmu03010	Ribosome	2.24202e-12	-26.8236	177	21	0.151079	139	8001	9.40642e+106	Mrpl27,Rps5,Rpl18,Rps14,Mrpl10,Mrps18c,Rpl13,Rpl35a,Rpl32,Rpl37,Mrpl20,Rpl13a,Rpl30,Rpl14,Uba52,Rps17,Rps21,Rps19,Rpl39,Mrpl2,Rpsa
mmu_M00177	Ribosome, eukaryotes	8.12865e-12	-25.5356	98	16	0.115108	139	8001	2.01032e+80	Rps5,Rpl18,Rps14,Rpl13,Rpl35a,Rpl32,Rpl37,Rpl13a,Rpl30,Uba52,Rpl14,Rps17,Rpl39,Rps19,Rps21,Rpsa
mmu05016	Huntington's disease	1.34696e-11	-25.0306	194	21	0.151079	139	8001	6.83428e+107	Ndufb10,Ndufs7,Ndufb2,Cox6a1,Sdhd,Ndufc2,Uqcr11,Ndufb9,Ndufb11,Cox6b1,Slc25a4,Cox5b,Cox7c,Cyc1,Ndufs5,Atp5j,Atp5a1,Cox8a,Vdac2,Ndufa2,Ndufa13
mmu04932	Non-alcoholic fatty liver disease (NAFLD)	1.09753e-10	-22.9328	153	18	0.129496	139	8001	6.83428e+92	Ndufb10,Ndufs7,Ndufb2,Cox6a1,Sdhd,Ndufc2,Uqcr11,Ndufb9,Ndufb11,Cox6b1,Cox5b,Cox7c,Cyc1,Ndufs5,Cox8a,Ndufa2,Prkag1,Ndufa13
mmu05010	Alzheimer's disease	1.31488e-10	-22.7521	175	19	0.136691	139	8001	6.83428e+97	Ndufb10,Ndufs7,Ndufb2,Cox6a1,Sdhd,Ndufc2,Uqcr11,Ndufb9,Ndufb11,Cox6b1,Cox5b,Cox7c,Cyc1,Ndufs5,Atp5j,Atp5a1,Cox8a,Ndufa2,Ndufa13
mmu_M00147	NADH dehydrogenase (ubiquinone) 1 beta subcomplex	2.59938e-06	-12.8602	14	5	0.0359712	139	8001	6.83427e+25	Ndufb10,Ndufb2,Ndufb9,Ndufb11,Ndufc2
mmu_M00154	Cytochrome c oxidase	3.33017e-06	-12.6125	25	6	0.0431655	139	8001	1.28681e+30	Cox8a,Cox17,Cox5b,Cox6a1,Cox6b1,Cox7c
mmu_M00158	F-type ATPase, eukaryotes	7.7035e-06	-11.7738	17	5	0.0359712	139	8001	1.19581e+24	Atp5k,Atp5a1,Atp5l,Atp5j2,Atp5j
mmu01100	Metabolic pathways	1.26598e-05	-11.2771	1309	43	0.309353	139	8001	75406,68198,66422,71883,74246,57423,329777,11958,27425,243853,66218,52538,17434,12859,57377,66144,11957,78038,11946,66268,12868,109900,67184,68342,57028,12861,66925,68197,66594,104130,29858,110323,14151,12408,12867,66445,595136,93747,11973,12856,17991,76252,58810	Ndufs7,Ndufb2,Dctpp1,Coq2,Gale,Atp5j2,Pigk,Atp5k,Atp5l,Fkrp,Ndufb9,Acaa2,Mocs2,Cox5b,Mogs,Atp6v1f,Atp5j,Mccc2,Atp5a1,Pigyl,Cox8a,Asl,Ndufa13,Ndufb10,Pdxp,Cox6a1,Sdhd,Ndufc2,Uqcr11,Ndufb11,Pmm1,Cox6b1,Fech,Cbr1,Cox7c,Cyc1,Ndufs5,Echs1,Atp6v1e1,Cox17,Ndufa2,Atp6v0e2,Akr1a1
mmu04260	Cardiac muscle contraction	5.71008e-05	-9.77069	78	8	0.057554	139	8001	2.20031e+40	Tpm1,Cox5b,Cyc1,Cox6a1,Cox7c,Uqcr11,Cox8a,Cox6b1
mmu_M00340	Proteasome, 20S core particle	0.00200332	-6.21295	15	3	0.0215827	139	8001	264421917719173	Psma5,Psmb7,Psmb5
mmu_M00085	Fatty acid biosynthesis, elongation, mitochondria	0.0042938	-5.45058	6	2	0.0143885	139	8001	5253893747	Acaa2,Echs1
mmu03050	Proteasome	0.00748796	-4.89446	45	4	0.028777	139	8001	2.64422e+19	Psma5,Psmc3,Psmb7,Psmb5
mmu_M00687	MAPK (ERK1/2) signaling	0.00783422	-4.84925	8	2	0.0143885	139	8001	2639626395	Map2k2,Map2k1
mmu_M00160	V-type ATPase, eukaryotes	0.00795086	-4.83447	24	3	0.0215827	139	8001	762526614411973	Atp6v0e2,Atp6v1f,Atp6v1e1
mmu04966	Collecting duct acid secretion	0.0110637	-4.50409	27	3	0.0215827	139	8001	762526614411973	Atp6v0e2,Atp6v1f,Atp6v1e1
mmu_M00152	Cytochrome bc1 complex	0.0123073	-4.39756	10	2	0.0143885	139	8001	6659466445	Uqcr11,Cyc1
mmu_M00143	NADH dehydrogenase (ubiquinone) Fe-S protein/flavoprotein complex, mitochondria	0.0148724	-4.20825	11	2	0.0143885	139	8001	75406595136	Ndufs7,Ndufs5
mmu_M00412	ESCRT-III complex	0.0148724	-4.20825	11	2	0.0143885	139	8001	23485275608	Chmp1a,Chmp4b
mmu_M00087	beta-Oxidation	0.0206191	-3.88154	13	2	0.0143885	139	8001	5253893747	Acaa2,Echs1
