## Supplemental Table 19 for "Staging Alzheimer’s disease in the brain and retina of *B6.APP/PS1* mice by transcriptional profiling"

### Sheet: Sheet1
TermID	Term	Enrichment	logP	Genes in Term	Target Genes in Term	Fraction of Targets in Term	Total Target Genes	Total Genes	Entrez Gene IDs	Gene Symbols
mmu00190	Oxidative phosphorylation	2.21772e-45	-102.82	134	63	0.148235	425	8001	66091,75406,68375,68198,66043,225887,66916,67530,57423,67680,11958,227197,27425,66218,54405,66108,12859,72900,70316,11957,68194,11946,407785,12869,67003,66046,67184,69875,22273,17992,28080,68342,12862,12858,12866,27060,66414,12864,228033,66925,66152,67130,12865,66594,104130,66052,110323,68202,11974,230075,71679,11951,17993,66694,66445,12867,67126,66142,11949,67264,17991,11950,12857	Ndufa3,Ndufs7,Ndufa8,Ndufb2,Atp5d,Ndufs8,Ndufb7,Uqcrb,Atp5j2,Sdhb,Atp5k,Ndufs1,Atp5l,Ndufb9,Ndufa1,Ndufa9,Cox5b,Ndufv2,Ndufab1,Atp5j,Ndufb4,Atp5a1,Ndufs6,Cox8b,Uqcrc2,Ndufb5,Ndufa13,Ndufa11,Uqcrc1,Ndufa4,Atp5o,Ndufb10,Cox6a2,Cox5a,Cox7a2,Tcirg1,Ndufa12,Cox6c,Atp5g3,Sdhd,Uqcr10,Ndufa6,Cox7a1,Uqcr11,Ndufb11,Sdhc,Cox6b1,Ndufa5,Atp6v0e,Ndufb6,Atp5h,Atp5g1,Ndufs4,Uqcrfs1,Cyc1,Cox7c,Atp5e,Cox7b,Atp5c1,…
mmu05012	Parkinson's disease	1.39666e-40	-91.7693	144	61	0.143529	425	8001	66091,75406,68375,68198,66043,225887,66916,67530,67680,227197,66218,54405,11739,66108,12859,72900,70316,74153,11957,68194,11946,407785,12869,67003,66046,67184,69875,22273,17992,28080,68342,12862,12858,12866,66414,12864,22335,228033,66925,66152,67130,12865,66594,104130,66052,110323,68202,230075,71679,11951,17993,66694,12867,66445,67126,66142,11949,67264,17991,11950,12857	Ndufa3,Ndufs7,Ndufa8,Ndufb2,Atp5d,Ndufs8,Ndufb7,Uqcrb,Sdhb,Ndufs1,Ndufb9,Ndufa1,Slc25a4,Ndufa9,Cox5b,Ndufv2,Ndufab1,Uba7,Atp5j,Ndufb4,Atp5a1,Ndufs6,Cox8b,Uqcrc2,Ndufb5,Ndufa13,Ndufa11,Uqcrc1,Ndufa4,Atp5o,Ndufb10,Cox6a2,Cox5a,Cox7a2,Ndufa12,Cox6c,Vdac3,Atp5g3,Sdhd,Uqcr10,Ndufa6,Cox7a1,Uqcr11,Ndufb11,Sdhc,Cox6b1,Ndufa5,Ndufb6,Atp5h,Atp5g1,Ndufs4,Uqcrfs1,Cox7c,Cyc1,Atp5e,Cox7b,Atp5c1,Ndufb8,Ndufa2,A…
mmu05010	Alzheimer's disease	5.60493e-39	-88.0772	175	65	0.152941	425	8001	66091,75406,68375,225887,66916,67680,66218,54405,19164,72900,11816,11957,11946,407785,67003,67184,69875,22273,17992,12862,12858,12866,66925,67130,12865,66594,104130,110323,68202,70405,11951,66694,12867,11949,67126,66142,67264,11950,16971,12857,68198,66043,67530,227197,11820,66108,12859,11937,70316,68194,12869,66046,68342,28080,66414,12864,228033,66152,66052,230075,71679,16956,66445,17993,17991	Ndufa3,Ndufs7,Ndufa8,Ndufs8,Ndufb7,Sdhb,Ndufb9,Ndufa1,Psen1,Ndufv2,Apoe,Atp5j,Atp5a1,Ndufs6,Uqcrc2,Ndufa13,Ndufa11,Uqcrc1,Ndufa4,Cox6a2,Cox5a,Cox7a2,Sdhd,Ndufa6,Cox7a1,Uqcr11,Ndufb11,Cox6b1,Ndufa5,Calml3,Atp5g1,Uqcrfs1,Cox7c,Atp5c1,Atp5e,Cox7b,Ndufb8,Atp5f1,Lrp1,Cox4i1,Ndufb2,Atp5d,Uqcrb,Ndufs1,App,Ndufa9,Cox5b,Atp2a1,Ndufab1,Ndufb4,Cox8b,Ndufb5,Ndufb10,Atp5o,Ndufa12,Cox6c,Atp5g3,Uqcr10,Sdhc,Nduf…
mmu05016	Huntington's disease	8.58135e-32	-71.5331	194	61	0.143529	425	8001	66091,75406,68375,68198,66043,225887,66916,67530,67680,227197,66218,54405,11739,66108,12859,72900,70316,11957,68194,11946,407785,12869,67003,66046,67184,69875,22273,17992,28080,68342,12862,12858,12866,66414,12864,22335,228033,66925,66152,67130,12865,66594,104130,66052,110323,68202,230075,71679,11951,17993,66694,12867,66445,67126,66142,11949,67264,17991,11950,22059,12857	Ndufa3,Ndufs7,Ndufa8,Ndufb2,Atp5d,Ndufs8,Ndufb7,Uqcrb,Sdhb,Ndufs1,Ndufb9,Ndufa1,Slc25a4,Ndufa9,Cox5b,Ndufv2,Ndufab1,Atp5j,Ndufb4,Atp5a1,Ndufs6,Cox8b,Uqcrc2,Ndufb5,Ndufa13,Ndufa11,Uqcrc1,Ndufa4,Atp5o,Ndufb10,Cox6a2,Cox5a,Cox7a2,Ndufa12,Cox6c,Vdac3,Atp5g3,Sdhd,Uqcr10,Ndufa6,Cox7a1,Uqcr11,Ndufb11,Sdhc,Cox6b1,Ndufa5,Ndufb6,Atp5h,Atp5g1,Ndufs4,Uqcrfs1,Cox7c,Cyc1,Atp5e,Cox7b,Atp5c1,Ndufb8,Ndufa2,Atp5f1…
mmu04932	Non-alcoholic fatty liver disease (NAFLD)	5.03052e-26	-58.2517	153	49	0.115294	425	8001	66091,75406,68375,68198,225887,66916,67530,67680,227197,66218,54405,66108,12859,72900,70316,11652,68194,407785,12869,67003,66046,67184,69875,22273,17992,68342,12862,12858,12866,66414,12864,66925,66152,67130,12865,66594,104130,66052,110323,68202,230075,17993,66694,12867,66445,66142,67264,17991,12857	Ndufa3,Ndufs7,Ndufa8,Ndufb2,Ndufs8,Ndufb7,Uqcrb,Sdhb,Ndufs1,Ndufb9,Ndufa1,Ndufa9,Cox5b,Ndufv2,Ndufab1,Akt2,Ndufb4,Ndufs6,Cox8b,Uqcrc2,Ndufb5,Ndufa13,Ndufa11,Uqcrc1,Ndufa4,Ndufb10,Cox6a2,Cox5a,Cox7a2,Ndufa12,Cox6c,Sdhd,Uqcr10,Ndufa6,Cox7a1,Uqcr11,Ndufb11,Sdhc,Cox6b1,Ndufa5,Ndufb6,Ndufs4,Uqcrfs1,Cox7c,Cyc1,Cox7b,Ndufb8,Ndufa2,Cox4i1
mmu01100	Metabolic pathways	1.77856e-19	-43.1733	1309	143	0.336471	425	8001	66091,225887,212862,11636,18642,13171,54405,14719,18293,72900,69772,407785,23945,216558,27357,11429,22273,17992,67800,99010,66925,67130,66594,104130,18242,110323,68202,225845,11951,66142,18563,236539,12857,68198,20916,67530,20322,227197,19309,67834,15212,104923,66853,104086,13808,17448,14194,66108,12859,70316,78038,12869,11670,66046,237928,28080,20975,66414,12864,67861,66152,18597,66052,12409,120…	Ndufa3,Ndufs8,Chpt1,Ak1,Pfkm,Dbt,Ndufa1,Got2,Ogdh,Ndufv2,Bdh2,Ndufs6,Mgll,Ugp2,Gyg,Aco2,Uqcrc1,Ndufa4,Dgat2,Lpcat4,Sdhd,Ndufa6,Uqcr11,Ndufb11,Oat,Cox6b1,Ndufa5,Pla2g16,Atp5g1,Cox7b,Pcx,Phgdh,Cox4i1,Ndufb2,Sucla2,Uqcrb,Sord,Ndufs1,Pygm,Idh3a,Hexb,Adi1,Pnpla2,Cyp27a1,Eno3,Mdh2,Fh1,Ndufa9,Cox5b,Ndufab1,Mccc2,Cox8b,Aldh3a1,Ndufb5,Phospho1,Atp5o,Synj2,Ndufa12,Cox6c,Akr1b10,Uqcr10,Pdha1,Sdhc,Cbr2,Bckdh…
mmu_M00158	F-type ATPase, eukaryotes	4.39801e-14	-30.755	17	13	0.0305882	425	8001	2.80807e+65	Atp5o,Atp5d,Atp5h,Atp5g1,Atp5j2,Atp5g3,Atp5j,Atp5c1,Atp5e,Atp5k,Atp5a1,Atp5l,Atp5f1
mmu_M00146	NADH dehydrogenase (ubiquinone) 1 alpha subcomplex	6.51051e-13	-28.0602	16	12	0.0282353	425	8001	6.60917e+59	Ndufa3,Ndufa8,Ndufa1,Ndufa12,Ndufa9,Ndufab1,Ndufa6,Ndufa2,Ndufa13,Ndufa11,Ndufa5,Ndufa4
mmu04260	Cardiac muscle contraction	7.42081e-13	-27.9293	78	24	0.0564706	425	8001	1.28581e+122	Cox5a,Cox6a2,Cox7a2,Uqcrb,Cox6c,Uqcr10,Cox7a1,Uqcr11,Tpm3,Cox6b1,Cacna2d1,Cox5b,Uqcrfs1,Tpm4,Cox7c,Cyc1,Myh7,Cacnb1,Cox7b,Atp1a2,Cox8b,Uqcrc2,Cox4i1,Uqcrc1
mmu00020	Citrate cycle (TCA cycle)	1.46052e-11	-24.9496	32	15	0.0352941	425	8001	2.09161e+75	Sucla2,Cs,Mdh2,Fh1,Suclg2,Ogdh,Idh2,Sdhd,Sdhb,Suclg1,Pcx,Idh3a,Pdha1,Sdhc,Aco2
mmu_M00009	Citrate cycle (TCA cycle, Krebs cycle)	3.27269e-11	-24.1428	24	13	0.0305882	425	8001	2.09161e+65	Sucla2,Cs,Mdh2,Fh1,Suclg2,Ogdh,Idh2,Sdhd,Sdhb,Suclg1,Idh3a,Sdhc,Aco2
mmu01200	Carbon metabolism	6.07041e-11	-23.525	118	27	0.0635294	425	8001	2.09162e+139	Sucla2,Suclg2,Sdhd,Acat1,Me3,Sdhb,Pfkm,Idh3a,Pdha1,Pccb,Cat,Sdhc,Eno3,Cs,Got2,Mdh2,Fh1,Mcee,Ogdh,Idh2,Echs1,Pcca,Suclg1,Hadha,Pcx,Phgdh,Aco2
mmu00640	Propanoate metabolism	1.91939e-09	-20.0713	31	13	0.0305882	425	8001	1.31712e+66	Dbt,Sucla2,Suclg2,Mcee,Acat1,Echs1,Pcca,Suclg1,Ldhb,Hadha,Pccb,Bckdhb,Bckdha
mmu_M00011	Citrate cycle, second carbon oxidation, 2-oxoglutarate => oxaloacetate	4.89195e-09	-19.1357	14	9	0.0211765	425	8001	2.09162e+44	Sucla2,Mdh2,Fh1,Suclg2,Ogdh,Sdhd,Sdhb,Suclg1,Sdhc
mmu_M00147	NADH dehydrogenase (ubiquinone) 1 beta subcomplex	4.89195e-09	-19.1357	14	9	0.0211765	425	8001	6.83427e+46	Ndufb10,Ndufb2,Ndufb6,Ndufb7,Ndufb4,Ndufb8,Ndufb9,Ndufb11,Ndufb5
mmu_M00154	Cytochrome c oxidase	1.89539e-08	-17.7813	25	11	0.0258824	425	8001	1.28581e+55	Cox5a,Cox6a2,Cox7a2,Cox6c,Cox5b,Cox7c,Cox7b,Cox7a1,Cox8b,Cox6b1,Cox4i1
mmu_M00152	Cytochrome bc1 complex	1.1871e-07	-15.9466	10	7	0.0164706	425	8001	6.65947e+34	Uqcr11,Uqcrc2,Uqcrb,Uqcrfs1,Cyc1,Uqcrc1,Uqcr10
mmu05412	Arrhythmogenic right ventricular cardiomyopathy (ARVC)	7.97566e-07	-14.0417	72	16	0.0376471	425	8001	1.14652e+82	Actg1,Itgb5,Dsp,Itgb8,Ctnna1,Actb,Sgca,Gja1,Cacna2d1,Dag1,Itga6,Cacnb1,Lmna,Actn4,Itgb4,Itgav
mmu00280	Valine, leucine and isoleucine degradation	8.56615e-07	-13.9703	56	14	0.0329412	425	8001	1.31711e+72	Dbt,Aldh2,Mcee,Acat1,Hadhb,Echs1,Mccc2,Pcca,Hadha,Pccb,Hadh,Bckdhb,Bckdha,Bcat2
mmu05205	Proteoglycans in cancer	4.15715e-06	-12.3907	207	28	0.0658824	425	8001	2.23501e+139	Ezr,Actg1,Itgb5,Iqgap1,Gab1,Ank1,Lum,Cd63,Sdc4,Fn1,Rras,Actb,Msn,Igf2,Cav1,Sdc1,Hspb2,Ctsl,Fgfr1,Akt2,Gpc1,Timp3,Cd44,Gpc3,Itgav,Col1a1,Trp53,Dcn
mmu05410	Hypertrophic cardiomyopathy (HCM)	6.86381e-06	-11.8892	84	16	0.0376471	425	8001	1.14652e+83	Actg1,Itgb5,Itgb8,Actb,Tpm3,Sgca,Cacna2d1,Dag1,Tpm4,Itga6,Cacnb1,Myh7,Lmna,Itgb4,Ttn,Itgav
mmu_M00143	NADH dehydrogenase (ubiquinone) Fe-S protein/flavoprotein complex, mitochondria	7.97822e-06	-11.7388	11	6	0.0141176	425	8001	7.54062e+32	Ndufs7,Ndufs1,Ndufs6,Ndufs8,Ndufv2,Ndufs4
mmu05414	Dilated cardiomyopathy	1.48414e-05	-11.1181	89	16	0.0376471	425	8001	1.14652e+83	Actg1,Itgb5,Itgb8,Actb,Tpm3,Sgca,Cacna2d1,Dag1,Tpm4,Itga6,Cacnb1,Myh7,Lmna,Itgb4,Ttn,Itgav
mmu04512	ECM-receptor interaction	2.56861e-05	-10.5696	83	15	0.0352941	425	8001	1.28412e+76	Col9a3,Sdc1,Dag1,Itgb5,Col6a2,Itga6,Lamb1,Itgb8,Itgb4,Cd44,Itgav,Sdc4,Fn1,Col1a1,Col4a5
mmu04810	Regulation of actin cytoskeleton	7.21497e-05	-9.53677	216	26	0.0611765	425	8001	2.23507e+131	Ezr,Myh14,Actg1,Itgb5,Iqgap1,Cfl2,Pdgfa,Mylpf,Itgb8,Myl9,Myl12a,Fn1,Rras,Actb,Msn,Gng12,Arpc1b,Vcl,Cyfip1,Fgfr1,Itga6,Actn4,Itgb4,Itgav,Fgfr2,Pfn1
mmu00630	Glyoxylate and dicarboxylate metabolism	9.47669e-05	-9.26409	29	8	0.0188235	425	8001	1.29742e+41	Cs,Mdh2,Mcee,Acat1,Pcca,Cat,Pccb,Aco2
mmu_M00085	Fatty acid biosynthesis, elongation, mitochondria	0.00010812	-9.13227	6	4	0.00941176	425	8001	9.72122e+20	Hadha,Hadh,Hadhb,Echs1
mmu00620	Pyruvate metabolism	0.00012697	-8.97156	38	9	0.0211765	425	8001	1.16692e+46	Aldh2,Mdh2,Fh1,Acat1,Me3,Acyp2,Ldhb,Pdha1,Pcx
mmu00071	Fatty acid degradation	0.000203977	-8.4975	49	10	0.0235294	425	8001	1.16691e+51	Aldh2,Cpt1b,Acat1,Hadhb,Echs1,Eci1,Hadha,Adh1,Hadh,Cpt2
mmu01210	2-Oxocarboxylic acid metabolism	0.000325329	-8.03067	19	6	0.0141176	425	8001	1.29741e+30	Cs,Got2,Idh3a,Idh2,Aco2,Bcat2
mmu_M00036	Leucine degradation, leucine => acetoacetate + acetyl-CoA	0.000372619	-7.89495	13	5	0.0117647	425	8001	1.31711e+24	Dbt,Bckdhb,Bckdha,Mccc2,Bcat2
mmu04510	Focal adhesion	0.000395036	-7.83653	201	23	0.0541176	425	8001	1.28411e+116	Col9a3,Actg1,Itgb5,Pdgfa,Mylpf,Lamb1,Itgb8,Myl9,Myl12a,Fn1,Actb,Vcl,Cav1,Col6a2,Itga6,Akt2,Zyx,Actn4,Itgb4,Itgav,Vegfb,Col1a1,Col4a5
mmu_M00148	Succinate dehydrogenase (ubiquinone)	0.000571939	-7.46648	4	3	0.00705882	425	8001	660526692567680	Sdhc,Sdhd,Sdhb
mmu_M00741	Propanoyl-CoA metabolism, propanoyl-CoA => succinyl-CoA	0.000571939	-7.46648	4	3	0.00705882	425	8001	7372466904110820	Mcee,Pccb,Pcca
