## Supplemental Table 20 for "Staging Alzheimer’s disease in the brain and retina of *B6.APP/PS1* mice by transcriptional profiling"

### Sheet: Sheet1
TermID	Term	Enrichment	logP	Genes in Term	Target Genes in Term	Fraction of Targets in Term	Total Target Genes	Total Genes	Entrez Gene IDs	Gene Symbols
mmu04744	Phototransduction	1.2962e-13	-29.6742	27	15	0.0390625	384	8001	1.49192e+79	Gucy2e,Rho,Gnb1,Gngt1,Rgs9,Pde6b,Sag,Slc24a1,Cngb1,Pde6a,Cnga1,Grk1,Gucy2f,Rcvrn,Gnat1
mmu03018	RNA degradation	1.10855e-06	-13.7125	81	16	0.0416667	384	8001	2.34595e+86	Cnot1,Pan3,Xrn2,Edc4,Xrn1,Cnot10,Skiv2l2,Cnot2,Lsm2,Eno2,Papd5,Cnot6,Skiv2l,Cnot7,Pan2,Cnot3
mmu04723	Retrograde endocannabinoid signaling	1.35495e-06	-13.5117	102	18	0.046875	384	8001	1.44035e+92	Gabrd,Cacna1f,Gnb1,Gabrg2,Adcy6,Gabrb2,Kcnj9,Gabra2,Adcy1,Mapk10,Gng4,Gng3,Slc17a7,Rims1,Gngt1,Gabrr2,Slc17a6,Gria2
mmu04727	GABAergic synapse	3.50774e-06	-12.5605	88	16	0.0416667	384	8001	1.44035e+80	Gabrd,Cacna1f,Gad2,Gnb1,Gabrg2,Nsf,Adcy6,Gabrb2,Gad1,Gabra2,Adcy1,Gng4,Gng3,Gngt1,Slc38a3,Gabrr2
mmu04728	Dopaminergic synapse	5.31033e-06	-12.1459	134	20	0.0520833	384	8001	1.19091e+102	Atf2,Atf4,Gnb1,Ppp3cc,Ppp2r2b,Kcnj9,Drd4,Creb1,Mapk10,Gng4,Gng3,Gm5601,Gngt1,Camk2d,Gsk3b,Akt3,Scn1a,Arntl,Arrb2,Gria2
mmu04724	Glutamatergic synapse	2.73717e-05	-10.506	114	17	0.0442708	384	8001	1.46882e+88	Gnb1,Slc1a2,Ppp3cc,Trpc1,Adcy6,Shank1,Adcy1,Slc1a7,Gng4,Gng3,Slc17a7,Gngt1,Slc38a3,Grm8,Slc17a6,Gria2,Dlg4
mmu04721	Synaptic vesicle cycle	3.07048e-05	-10.3911	62	12	0.03125	384	8001	1.17721e+63	Ap2a2,Rims1,Cplx4,Slc17a7,Unc13a,Atp6v1b2,Slc17a6,Snap25,Nsf,Stx1b,Stx3,Syt1
mmu05033	Nicotine addiction	8.92945e-05	-9.32357	40	9	0.0234375	384	8001	1.14401e+45	Chrna6,Gabrd,Slc17a7,Slc17a6,Gabrg2,Gabrr2,Gabrb2,Gria2,Gabra2
mmu05032	Morphine addiction	0.000111527	-9.10124	92	14	0.0364583	384	8001	1.44034e+71	Gabrd,Adcy1,Gng4,Gng3,Gnb1,Gngt1,Gabrg2,Gabrr2,Adcy6,Gabrb2,Kcnj9,Pde3a,Arrb2,Gabra2
mmu04725	Cholinergic synapse	0.000276804	-8.1922	112	15	0.0390625	384	8001	1.14404e+77	Chrna6,Adcy1,Creb1,Gng4,Gng3,Cacna1f,Kcnj14,Atf4,Gnb1,Gngt1,Camk2d,Adcy6,Akt3,Kras,Pik3ca
mmu04120	Ubiquitin mediated proteolysis	0.000365055	-7.91546	140	17	0.0442708	384	8001	1.07986e+86	Ddb2,Fbxo4,Cul1,Herc3,Xiap,Ube3a,Cdc23,Herc4,Ube2j1,Smurf2,Trim37,Ube2e3,Pias1,Ube2w,Nedd4l,Ppil2,Anapc10
mmu00562	Inositol phosphate metabolism	0.00173408	-6.35728	70	10	0.0260417	384	8001	2.69438e+53	Plch1,Mtmr7,Plcd3,Isyna1,Inpp4b,Ipmk,Mtmr4,Pik3ca,Mtmr1,Synj1
mmu05030	Cocaine addiction	0.00182432	-6.30655	48	8	0.0208333	384	8001	1.29121e+39	Creb1,Atf2,Atf4,Rgs9,Cdk5r1,Gpsm1,Gria2,Dlg4
mmu_M00359	Aminoacyl-tRNA biosynthesis, eukaryotes	0.00192637	-6.25212	38	7	0.0182292	384	8001	1.07271e+40	Yars,Gars,Aars,Mars,Cars,Tars,Iars
mmu04915	Estrogen signaling pathway	0.0024314	-6.01929	98	12	0.03125	384	8001	4.3253e+60	Adcy1,Creb1,Atf2,Atf4,Akt3,Hsp90b1,Adcy6,Kcnj9,Hsp90aa1,Kras,Hspa8,Pik3ca
mmu05215	Prostate cancer	0.00338192	-5.68931	89	11	0.0286458	384	8001	1.29121e+55	Creb1,Braf,Atf4,Gsk3b,Akt3,Hsp90b1,Chuk,Rb1,Hsp90aa1,Kras,Pik3ca
mmu04022	cGMP-PKG signaling pathway	0.00383121	-5.56457	173	17	0.0442708	384	8001	1.19095e+87	Atf2,Cacna1f,Atf4,Ppp3cc,Adcy6,Cngb1,Pde3a,Cnga1,Pik3ca,Adcy1,Creb1,Atp2b1,Gm5601,Slc25a5,Adrb1,Akt3,Gucy1b3
mmu04130	SNARE interactions in vesicular transport	0.00432057	-5.44437	33	6	0.015625	384	8001	2.06196e+29	Snap23,Stx1b,Vamp4,Vamp1,Stx3,Stx5a
mmu04340	Hedgehog signaling pathway	0.00456882	-5.3885	44	7	0.0182292	384	8001	2.14898e+36	Csnk1g1,Smurf2,Cul1,Arrb2,Dhh,Kif3a,Gsk3b
mmu_M00065	GPI-anchor biosynthesis, core oligosaccharide	0.00512737	-5.27316	8	3	0.0078125	384	8001	5598118701230800	Pigb,Pigf,Pigv
mmu04211	Longevity regulating pathway	0.0055975	-5.18543	95	11	0.0286458	384	8001	4.32531e+55	Adcy1,Adipor1,Creb1,Atf2,Camkk1,Atf4,Akt3,Adcy6,Sirt1,Kras,Pik3ca
mmu00563	Glycosylphosphatidylinositol (GPI)-anchor biosynthesis	0.00594647	-5.12496	25	5	0.0130208	384	8001	5.59814e+27	Pigb,Pigg,Pigf,Pigv,Pgap1
mmu04713	Circadian entrainment	0.00706864	-4.95209	98	11	0.0286458	384	8001	4.3253e+56	Adcy1,Creb1,Gng4,Gng3,Gnb1,Gngt1,Camk2d,Adcy6,Kcnj9,Gria2,Gucy1b3
