## Supplemental Table 21 for "Staging Alzheimer’s disease in the brain and retina of *B6.APP/PS1* mice by transcriptional profiling"

### Sheet: retina_app6mGenes_avgTPM_glm
Gene		Average log2(TPM)				GLM output
SYMBOL	ENTREZID	WT_2m	WT_6m	APP_2m	APP_6m	Estimate	Std. Error	t value	Pr(>|t|)
Gm2223	100039419	3.73113	0.787448	1.66396	1.43847	2.71819	0.742218	3.66226	0.00231106
Arr3	170735	9.67751	9.54845	8.77308	9.17285	0.528833	0.171414	3.08512	0.00754302
Otud3	73162	4.18185	3.90096	3.72732	3.90377	0.457336	0.148928	3.07085	0.00776603
Rps2-ps10	667279	6.09107	5.84593	5.44122	5.58343	0.387357	0.118557	3.26727	0.00519616
Kcnmb4	58802	4.32587	4.18185	3.98947	4.23069	0.385246	0.126115	3.05472	0.0080259
5330413P13Rik	414081	3.7476	3.92156	3.39346	3.94068	0.373262	0.122581	3.04502	0.00818616
Guca1a	14913	11.0777	10.8621	10.4417	10.5981	0.371908	0.10636	3.49668	0.00324556
Atrip	235610	5.96899	5.70418	5.44758	5.54492	0.36215	0.0536914	6.74503	6.57982e-06
Rad51d	19364	4.12533	3.99153	3.74668	3.97178	0.358914	0.0831763	4.3151	0.000612913
Hyou1	12282	6.05098	5.81328	5.58244	5.70292	0.35819	0.109611	3.26782	0.00519027
Ppm1n	232941	7.13108	6.96208	6.5569	6.73929	0.351388	0.104861	3.35099	0.00437643
Nme1	18102	7.42484	7.29575	6.93104	7.13969	0.337735	0.092125	3.66605	0.00229317
Cabp4	73660	8.61764	8.48958	7.99065	8.19878	0.336193	0.072656	4.62718	0.000328789
Zscan22	232878	4.63693	4.52633	4.20076	4.42525	0.335097	0.0780877	4.29128	0.000642981
A930003A15Rik	68162	7.99122	7.90854	7.38299	7.63332	0.333012	0.10858	3.06697	0.00782768
Taf6l	225895	4.64515	4.35783	4.27756	4.32099	0.330759	0.107775	3.06896	0.00779592
Lpcat1	210992	7.48878	7.3063	7.04455	7.19268	0.330615	0.0854611	3.8686	0.00151528
Snhg12	100039864	6.70639	6.62592	6.31046	6.56002	0.330029	0.0737744	4.47349	0.000446284
Kcne2	246133	6.64773	6.42658	6.16452	6.27302	0.329654	0.0882637	3.73487	0.00199168
Pde8b	218461	6.2726	6.26707	5.75597	6.07336	0.322916	0.101707	3.17497	0.00627736
Nin	18080	4.85307	4.63646	4.49611	4.60003	0.320523	0.104084	3.07945	0.00763083
Gnat2	14686	8.15845	8.14171	7.78621	8.08933	0.319857	0.0888466	3.60011	0.00262507
Zfp446	269870	5.33084	5.24567	4.87856	5.11083	0.317432	0.08146	3.89678	0.0014306
Farsa	66590	6.63177	6.53028	6.25228	6.46766	0.316871	0.0482432	6.5682	8.91246e-06
Gngt2	14710	7.58085	7.41127	7.15956	7.30577	0.315792	0.0878383	3.59515	0.00265188
Nxnl2	75124	7.34708	7.15001	6.83376	6.94955	0.312853	0.0799707	3.91209	0.00138661
Fbxl19	233902	5.16921	4.93756	4.83906	4.91431	0.306895	0.074513	4.11868	0.000911107
Gm4792	215472	8.05264	7.86155	7.59351	7.70899	0.306565	0.0758359	4.04247	0.00106343
Guca1b	107477	11.0838	10.998	10.6732	10.8938	0.306375	0.0650505	4.70981	0.000279269
Lrit1	239037	8.17333	8.00298	7.6198	7.75557	0.306126	0.0753423	4.06314	0.00101974
Irf3	54131	7.3578	7.15273	6.96296	7.06398	0.306088	0.0816955	3.74669	0.00194407
Nufip2	68564	6.74168	6.57344	6.16208	6.29592	0.302076	0.0982223	3.07543	0.00769372
Unc45a	101869	6.70158	6.57535	6.37874	6.55317	0.300654	0.0764811	3.9311	0.00133392
Rdh8	235033	7.3957	7.26917	6.85736	7.03041	0.299577	0.0644017	4.65169	0.000313222
Nptx1	18164	5.73063	5.61477	5.30074	5.4824	0.297515	0.0882728	3.3704	0.00420557
Rhot2	214952	8.22262	8.11328	7.77412	7.96214	0.297365	0.0787828	3.77449	0.00183657
Rb1cc1	12421	6.50967	6.32809	6.13939	6.25182	0.294012	0.0911384	3.22599	0.00565468
Rp1l1	271209	8.35622	8.1713	7.78886	7.89677	0.292829	0.0821655	3.56389	0.0028275
Gnb5	14697	9.68149	9.54916	9.16837	9.32737	0.291328	0.0676688	4.30521	0.000625217
Tmem41b	233724	6.46042	6.36209	6.15968	6.35007	0.288722	0.0905094	3.18997	0.00608755
Klhl36	234796	6.18289	6.02049	5.77477	5.90087	0.288496	0.0782364	3.68748	0.00219464
Tmem199	195040	6.16268	6.08864	5.78594	5.99867	0.28676	0.079756	3.59547	0.00265018
Bcat1	12035	7.63119	7.49228	7.20867	7.3523	0.282536	0.0887606	3.18313	0.00617345
Uckl1	68556	9.76651	9.63884	9.31701	9.4714	0.282075	0.089061	3.16722	0.00637773
Osbp2	74309	9.17715	9.04696	8.69298	8.8441	0.281311	0.0717887	3.9186	0.00136834
Pank4	269614	7.28113	7.21232	6.89995	7.11209	0.280946	0.0649407	4.32619	0.000599396
Hnrnph3	432467	8.13987	8.10198	7.78941	8.03139	0.279867	0.086091	3.25083	0.00537412
Mfap3	216760	5.81658	5.80272	5.38999	5.65514	0.279011	0.0872149	3.19912	0.00597456
Gpkow	209416	6.15716	6.06362	5.83554	6.01994	0.277941	0.0654157	4.24885	0.000700353
Gabrr3	328699	4.76615	4.6208	4.43241	4.56365	0.276598	0.0779726	3.54737	0.00292494
Tnfsf12	21944	7.86051	7.80186	7.39109	7.6069	0.274462	0.0747115	3.67362	0.00225786
Mdm1	17245	7.57596	7.46477	6.96625	7.12883	0.273773	0.0825821	3.31516	0.0047102
Trafd1	231712	8.60078	8.49548	8.19853	8.36627	0.273039	0.0778027	3.50937	0.00316214
Eif1a	13664	6.5786	6.49129	6.19623	6.38193	0.273008	0.0908218	3.00598	0.00886414
Ormdl3	66612	7.42906	7.30412	7.02817	7.17563	0.272396	0.0657988	4.13983	0.000872901
Agpat3	28169	10.5276	10.4401	10.0791	10.2637	0.272088	0.0843828	3.22445	0.00567257
Klc2	16594	6.76281	6.6723	6.38535	6.5663	0.271458	0.0776152	3.49748	0.00324021
Faim	23873	7.94816	7.98554	7.53186	7.84043	0.271199	0.0920226	2.94709	0.00999229
Aipl1	114230	9.83307	9.69737	9.31252	9.44794	0.271115	0.0774246	3.50167	0.00321254
Rd3	74023	7.95488	7.76028	7.42742	7.50383	0.271011	0.0772027	3.51038	0.00315558
Stk16	20872	7.22272	7.10685	6.83959	6.9934	0.269677	0.071386	3.77772	0.00182447
E4f1	13560	5.5992	5.46767	5.23354	5.36951	0.267504	0.0784502	3.40986	0.00387854
Ckmt1	12716	7.88418	7.77573	7.30254	7.459	0.264916	0.0718619	3.68646	0.00219926
Nrf1	18181	5.62575	5.54833	5.27982	5.46715	0.264741	0.0845121	3.13258	0.00684595
Psd	73728	7.39686	7.30231	6.91144	7.08116	0.264275	0.0761177	3.47192	0.00341473
4632415L05Rik	70808	5.93584	5.79924	5.56208	5.6894	0.263923	0.0648868	4.06743	0.00101088
Fbxl2	72179	4.40508	4.32885	4.08307	4.26943	0.26258	0.0785285	3.34375	0.0044419
Rgs7	24012	5.86974	5.79811	5.41245	5.60304	0.262221	0.0801403	3.27202	0.00514575
Strbp	20744	7.05101	6.93607	6.50718	6.65427	0.262039	0.0834365	3.14058	0.00673481
Tmem237	381259	6.87873	6.72827	6.4042	6.51446	0.26072	0.0792448	3.29006	0.00495898
Slitrk6	239250	4.89243	4.71094	4.39349	4.46923	0.257226	0.0721466	3.56532	0.00281923
Atp2c1	235574	7.9447	7.83127	7.50002	7.64376	0.25718	0.0769079	3.344	0.00443968
Icmt	57295	8.85754	8.76753	8.36896	8.53522	0.256278	0.0572463	4.47676	0.000443377
Camsap1	227634	7.93525	7.87568	7.51694	7.71283	0.255471	0.0601233	4.24912	0.000699974
2410131K14Rik	76792	5.46897	5.36543	5.0428	5.19452	0.255259	0.0608143	4.19735	0.000777054
Sirt4	75387	7.32008	7.30265	6.88643	7.12266	0.253654	0.0852003	2.97715	0.00939984
Gnaz	14687	6.13049	6.07267	5.71377	5.90571	0.249773	0.0728263	3.42971	0.00372372
Tbl2	27368	4.63454	4.54386	4.2746	4.4332	0.249272	0.0778323	3.20268	0.00593119
Ddx41	72935	5.60271	5.3987	5.23608	5.2812	0.249124	0.064417	3.86736	0.00151912
D430042O09Rik	233865	7.1886	7.05479	6.69695	6.81218	0.249036	0.0713853	3.48861	0.00329976
Ssx2ip	99167	6.72538	6.5837	6.30463	6.4103	0.24735	0.0810363	3.05234	0.00806496
Abcg4	192663	7.27441	7.2204	6.85795	7.05051	0.246567	0.07415	3.32524	0.00461382
Uck1	22245	6.15893	6.10289	5.81463	6.00471	0.246114	0.0739034	3.33021	0.00456701
Rom1	19881	11.5942	11.566	11.226	11.4439	0.246112	0.074272	3.31365	0.00472474
Pde6g	18588	12.2861	12.191	11.8296	11.9799	0.245325	0.0767004	3.19849	0.00598234
Mab21l1	17116	8.34036	8.27994	7.85655	8.04128	0.245157	0.0770526	3.18169	0.00619166
Scaper	244891	4.95528	4.84272	4.62833	4.76091	0.24514	0.0611695	4.00755	0.00114165
Dgcr8	94223	5.38754	5.35135	5.02753	5.23528	0.243943	0.0796242	3.06367	0.00788056
Jmjd6	107817	6.67617	6.53926	6.35713	6.46297	0.242746	0.0695796	3.48876	0.00329876
1700029J07Rik	69479	5.65265	5.66249	5.20498	5.45673	0.241902	0.0811866	2.97958	0.00935363
Zbtb5	230119	4.9138	4.94895	4.50616	4.78165	0.240344	0.0584804	4.10982	0.000927619
Gabra1	14394	6.75259	6.61281	6.31144	6.41128	0.239626	0.0743002	3.22511	0.00566493
Wdr47	99512	7.53403	7.55434	7.063	7.32113	0.23782	0.0770891	3.085	0.00754482
Slc25a33	70556	6.89635	6.75193	6.52529	6.61865	0.237781	0.0558327	4.25882	0.000686425
Socs7	192157	6.84971	6.74331	6.39865	6.52996	0.237715	0.0669532	3.55046	0.00290648
Mrgbp	73247	6.13127	5.99259	5.82347	5.92206	0.237266	0.0517431	4.58546	0.000357137
Zgpat	229007	6.46312	6.36615	6.10463	6.24436	0.236697	0.0632774	3.74062	0.0019684
Nrl	18185	11.1743	11.0671	10.6307	10.7594	0.235914	0.0767719	3.07293	0.00773313
Vtn	22370	10.3828	10.2676	9.93512	10.0555	0.235481	0.068333	3.44608	0.00360072
Otx2	18424	8.39895	8.37375	8.01822	8.22748	0.234464	0.0657174	3.56777	0.00280511
BC034090	207792	6.80058	6.57402	6.40771	6.41512	0.233964	0.0751807	3.11202	0.00713967
Mllt6	246198	7.52948	7.45717	7.12801	7.28904	0.233345	0.0754551	3.0925	0.00743011
Slc31a2	20530	8.13225	8.08247	7.7523	7.93532	0.232791	0.0606714	3.83691	0.00161657
Klc4	74764	6.19326	6.05715	5.8157	5.90988	0.230287	0.0745004	3.09108	0.00745177
Ss18l1	269397	4.82227	4.78579	4.49919	4.69137	0.228665	0.0577841	3.95723	0.00126475
Adal	75894	7.03701	7.04778	6.51556	6.75418	0.227845	0.0718909	3.16932	0.00635034
Frmd4b	232288	7.55043	7.37793	7.08326	7.1365	0.225746	0.0711757	3.17167	0.00631987
Prph2	19133	12.303	12.2527	11.8928	12.0668	0.22425	0.0759972	2.95076	0.00991809
Poc5	67463	5.85641	5.80556	5.4603	5.6326	0.22315	0.0674911	3.30636	0.00479596
Ppig	228005	5.9347	5.94322	5.61245	5.84322	0.222263	0.0698366	3.18261	0.00617993
Zfp428	232969	5.22494	5.16552	4.86116	5.02384	0.222101	0.0747584	2.97092	0.00951979
Hnrnpa3	229279	9.09162	9.03541	8.71418	8.87959	0.221622	0.0750672	2.95231	0.00988692
Llgl2	217325	6.86696	6.75009	6.46276	6.5673	0.221405	0.0706427	3.13416	0.00682388
Zfp131	72465	5.85022	5.79534	5.54087	5.70656	0.220572	0.0656575	3.35943	0.00430134
Gpr152	269053	6.52852	6.58927	6.0613	6.3413	0.219263	0.0631222	3.47362	0.00340283
Fkbp4	14228	8.13752	7.93754	7.8123	7.83068	0.218367	0.0670478	3.25688	0.00530789
Zbtb38	245007	5.58729	5.56011	5.26405	5.45354	0.216672	0.0705083	3.073	0.00773191
Sec22b	20333	7.16218	7.06309	6.84702	6.96182	0.213896	0.0642304	3.33013	0.00456773
Arhgap10	78514	5.83816	5.81467	5.40469	5.59474	0.213539	0.067687	3.1548	0.0065418
Hsf2	15500	5.77504	5.72652	5.41619	5.58085	0.213176	0.059607	3.57636	0.00275607
A430033K04Rik	243308	4.8008	4.76384	4.44992	4.62377	0.210816	0.065974	3.19544	0.00601975
Mta2	23942	7.48162	7.33563	7.1254	7.1881	0.208699	0.0487271	4.28301	0.000653781
Mapk8	26419	6.50584	6.36372	6.09963	6.16274	0.20523	0.0650687	3.15406	0.00655176
Rnf6	74132	6.66733	6.59054	6.34597	6.47089	0.201709	0.0607049	3.32278	0.00463719
Cep57	74360	6.12962	6.13386	5.79738	6.00294	0.201322	0.0639827	3.14651	0.00665373
Slx1b	75764	5.77064	5.81294	5.34988	5.59217	0.199993	0.0525176	3.80811	0.00171457
Sec23a	20334	6.37718	6.25072	6.06548	6.13705	0.198025	0.058195	3.40279	0.00393518
B3galt2	26878	6.21314	6.0466	5.83354	5.86316	0.196174	0.0651647	3.01043	0.00878414
Zcchc8	70650	5.46528	5.3948	5.12579	5.25072	0.195414	0.0580927	3.36383	0.00426264
Ing4	28019	7.009	6.85395	6.69809	6.73796	0.194919	0.0424834	4.58812	0.000355255
Mettl3	56335	6.73777	6.65633	6.25595	6.36682	0.192303	0.0629345	3.05561	0.00801124
Hnrnph1	59013	9.98549	9.90092	9.64212	9.74598	0.188427	0.0635802	2.96361	0.00966236
Akap11	219181	6.83089	6.74678	6.4541	6.55368	0.183693	0.058593	3.13506	0.00681125
Ift80	68259	5.98544	5.93869	5.59958	5.73528	0.182453	0.0544439	3.35121	0.00437448
Guk1	14923	8.81369	8.7778	8.45134	8.5974	0.181948	0.0564371	3.2239	0.00567896
Grpel2	17714	5.05282	5.02765	4.70512	4.86116	0.18121	0.0548358	3.30459	0.00481339
Qrich1	69232	6.285	6.18255	5.96574	6.04297	0.17968	0.0510286	3.52116	0.00308656
Neurod4	11923	7.38934	7.30645	7.00654	7.10313	0.179478	0.060062	2.98821	0.00919077
Rsrc2	208606	8.57609	8.54802	8.26048	8.41158	0.179178	0.059187	3.02733	0.00848689
Prmt5	27374	6.20619	6.05502	5.89748	5.9224	0.176083	0.0554791	3.17385	0.0062917
Cep120	225523	6.62202	6.63551	6.27279	6.46121	0.174921	0.0582885	3.00095	0.00895545
Rmdn3	67809	7.30255	7.33962	6.92685	7.13816	0.174227	0.0540665	3.22246	0.0056958
Pias3	229615	7.37902	7.29375	7.01665	7.10282	0.171439	0.0539842	3.17573	0.00626763
Rnf19a	30945	5.64882	5.54308	5.33659	5.40202	0.171167	0.0566115	3.02354	0.00855258
Fam114a2	67726	6.79007	6.76443	6.47378	6.61782	0.169679	0.0421321	4.02732	0.00109668
Gabarapl1	57436	8.61629	8.51982	8.28325	8.34858	0.161808	0.0511236	3.16504	0.00640623
Susd3	66329	7.85369	7.78149	7.37261	7.46129	0.160887	0.0406209	3.9607	0.00125584
Zfp207	22680	8.13449	8.09012	7.81892	7.93204	0.157491	0.0509969	3.08825	0.00749492
Gtf2ird1	57080	6.38592	6.3353	6.02762	6.13425	0.157255	0.0511877	3.07212	0.0077458
Dhx15	13204	7.23412	7.13266	6.92917	6.98132	0.153609	0.0473064	3.2471	0.00541534
Fam173b	68073	5.48556	5.52091	5.15197	5.3351	0.147778	0.046494	3.17844	0.00623292
