## Supplemental Table 22 for "Staging Alzheimer’s disease in the brain and retina of *B6.APP/PS1* mice by transcriptional profiling"

### Sheet: retina_app6mGenes_avgTPM_glm
Gene		Average log2(TPM)				GLM output
SYMBOL	ENTREZID	WT_2m	WT_6m	APP_2m	APP_6m	Estimate	Std. Error	t value	Pr(>|t|)
Tnnt3	21957	1.71151	1.89962	10.0559	4.61856	-5.6255	1.8289	-3.07589	0.00768651
Tnni2	21953	1.62468	1.5627	9.46096	4.07903	-5.31994	1.79054	-2.97114	0.00951557
Mb	17189	1.62305	1.77375	9.63253	4.51581	-5.26741	1.71149	-3.07767	0.00765865
Ckm	12715	1.656	1.59872	9.16325	4.13217	-4.97379	1.60292	-3.10296	0.00727305
Ckmt2	76722	0.688211	0.568416	8.14325	3.30257	-4.72089	1.578	-2.99169	0.00912575
Tcap	21393	1.58394	1.76326	7.99273	3.66327	-4.50879	1.24245	-3.62894	0.00247439
Myh1	17879	0.426384	0.423813	7.53531	3.21253	-4.32021	1.33717	-3.23087	0.00559849
Myh4	17884	0.733729	0.464405	7.51197	2.98647	-4.25618	1.37905	-3.0863	0.00752484
Smpx	66106	0.599989	0.827273	6.243	2.46462	-4.00566	1.14518	-3.49786	0.00323774
Myh13	544791	0.377685	0.211659	6.7305	2.5812	-3.98327	1.11514	-3.572	0.00278088
Acta1	11459	2.16241	2.07233	8.87976	4.83338	-3.95631	1.29696	-3.05045	0.00809598
Krt14	16664	0.366864	0.71476	4.94886	1.40684	-3.88991	1.27607	-3.04836	0.00813067
Pi16	74116	0.402968	0.577423	5.42618	1.83497	-3.76567	1.03699	-3.63136	0.00246217
Myoz1	59011	0.309091	0.429531	6.08333	2.48509	-3.71868	1.09285	-3.40272	0.00393574
Cyp2f2	13107	0.285058	0.509964	4.9663	1.50824	-3.68296	1.10843	-3.32269	0.00463796
Tpm2	22004	2.40603	2.60774	8.26274	4.89257	-3.57188	1.17846	-3.03096	0.00842421
Myh2	17882	0.155551	0.290205	5.55359	2.14581	-3.54243	1.07834	-3.28508	0.00500988
Mybpc1	109272	0.354174	0.460583	5.91213	2.50063	-3.51791	1.19005	-2.9561	0.00981098
Myot	58916	0.159493	0.312967	5.66165	2.33322	-3.4819	1.07658	-3.23423	0.00556006
Anxa8	11752	0.460355	0.917246	4.83431	1.82877	-3.46243	1.10049	-3.14625	0.0066572
Actc1	11464	1.88539	1.80232	7.519	3.97827	-3.45767	1.00719	-3.433	0.00369862
Muc4	140474	0.981457	1.54589	5.85958	3.02727	-3.39675	1.08738	-3.12378	0.00697012
Tacstd2	56753	0.367945	0.672289	4.76983	1.78546	-3.28872	1.05885	-3.10593	0.00722913
Dpt	56429	0.0849217	0.138755	4.59576	1.4198	-3.2298	0.962775	-3.35468	0.00434347
Adh7	11529	0.302779	0.725424	4.20662	1.41485	-3.21442	0.998111	-3.2205	0.00571866
Myh3	17883	0.171541	0.359478	4.89907	1.88088	-3.20613	0.983272	-3.26068	0.0052668
Hrc	15464	0.957183	0.937968	5.71679	2.52445	-3.17313	0.903591	-3.51169	0.00314715
Cfd	11537	0.17682	0.0566369	4.8024	1.51688	-3.16533	1.00991	-3.13427	0.00682227
Gsn	227753	2.3641	2.8941	7.24134	4.62358	-3.14776	0.87297	-3.6058	0.00259462
2310002L09Rik	71886	0.248079	0.190237	5.06789	1.94185	-3.0682	0.958002	-3.2027	0.00593093
Cyp2a5	13087	0.15581	0.145014	3.70137	0.630477	-3.06009	0.880797	-3.47423	0.00339857
Retnla	57262	0.183738	0.217613	4.66617	1.66294	-3.0371	0.975207	-3.11432	0.00710632
Pgam2	56012	2.27327	2.2724	7.11871	4.09234	-3.0255	0.879909	-3.43843	0.00365768
Actn2	11472	0.654116	0.730074	5.75456	2.80752	-3.023	0.869526	-3.4766	0.00338206
Des	13346	1.36553	1.30081	6.48902	3.40445	-3.01984	0.869668	-3.47241	0.00341132
Col3a1	12825	0.513088	0.412199	5.1174	2.05191	-2.9646	0.928399	-3.19324	0.00604694
H19	14955	0.820228	0.665387	5.35348	2.2423	-2.95634	0.87077	-3.39509	0.00399784
Acsm1	117147	0.104973	0.227809	3.8142	1.07609	-2.86095	0.87745	-3.26052	0.00526847
Mybphl	68753	0.453829	0.384131	4.9976	2.11875	-2.80916	0.900766	-3.11863	0.00704393
Srl	106393	1.73843	2.06858	6.14618	3.67306	-2.80327	0.846411	-3.31195	0.00474127
Rpl3l	66211	0.417006	0.330368	5.29765	2.43889	-2.77212	0.90138	-3.07542	0.00769392
Cldn4	12740	0.271114	0.438004	4.05268	1.45212	-2.76745	0.80581	-3.43437	0.0036883
Nrap	18175	0.249308	0.420095	4.96576	2.40707	-2.72948	0.734354	-3.71685	0.00206656
Art1	11870	0.264368	0.178367	4.94089	2.12748	-2.7274	0.808019	-3.37542	0.00416252
Ifi27l2a	76933	1.07292	1.37151	4.7989	2.37277	-2.72472	0.894258	-3.0469	0.00815481
Cyp4a12b	13118	0.203905	0.457991	3.74032	1.27891	-2.71549	0.796029	-3.4113	0.00386707
St6galnac1	20445	0.334874	0.650618	3.99412	1.61135	-2.69852	0.746146	-3.6166	0.00253777
Ces1d	104158	0.477837	0.625638	3.72479	1.20571	-2.66689	0.608214	-4.38478	0.000532909
Neb	17996	1.46368	1.47949	5.85781	3.2077	-2.66592	0.841305	-3.16879	0.00635718
Smtnl1	68678	0.0930591	0.132255	4.44097	1.81844	-2.66173	0.825098	-3.22596	0.00565505
Trdn	76757	0.101715	0.107158	4.56181	1.91341	-2.65384	0.832444	-3.18802	0.00611197
Myl2	17906	0.86048	1.25124	5.2005	2.95791	-2.63334	0.77613	-3.39292	0.00401573
Ldb3	24131	1.45862	1.64443	5.70156	3.25817	-2.6292	0.73888	-3.55836	0.00285975
Myh15	667772	0.0645029	0.23772	3.87829	1.42635	-2.62516	0.745401	-3.52181	0.00308244
Clec3b	21922	1.1355	0.932685	5.03307	2.21716	-2.61309	0.702077	-3.72195	0.00204508
Dsg3	13512	0.0876192	0.327128	3.40922	1.04376	-2.60496	0.726833	-3.58399	0.00271329
Lgals7	16858	0	0.251703	2.95052	0.609741	-2.59248	0.841768	-3.07981	0.00762526
Trim54	58522	0	0.103767	4.19167	1.71031	-2.58513	0.767245	-3.36937	0.00421453
Lypd3	72434	0.124798	0.405034	3.63081	1.33122	-2.57983	0.844672	-3.05424	0.00803375
Dsc2	13506	1.17778	1.47696	4.57897	2.33185	-2.5463	0.691639	-3.68154	0.00222153
Fgfbp1	14181	0.555847	0.796303	3.67894	1.3959	-2.5235	0.730235	-3.45574	0.00353005
Ppl	19041	1.19517	1.63337	4.39952	2.31469	-2.52302	0.72482	-3.4809	0.00335238
Myoz2	59006	0.0915504	0.231109	4.19245	1.86634	-2.46566	0.820886	-3.00366	0.00890606
Akr1b7	11997	0.366821	0.830148	3.90741	1.91386	-2.45688	0.79441	-3.09271	0.00742701
Tmprss11g	320454	0.256219	0.576417	3.68947	1.55896	-2.45071	0.730565	-3.35454	0.00434472
Lgals3	16854	2.10977	2.58264	5.73673	3.78649	-2.42311	0.728143	-3.32779	0.00458973
Tbx15	21384	0.413833	0.256265	4.51003	1.93781	-2.41466	0.80595	-2.99604	0.00904532
Mylk4	238564	0.164203	0.211205	4.31563	1.95984	-2.40279	0.753263	-3.18984	0.00608915
Hspb7	29818	0.0421556	0.185159	3.90463	1.64571	-2.40193	0.695639	-3.45284	0.00355108
Sfn	55948	2.00959	2.28353	5.34384	3.23565	-2.38213	0.739137	-3.22285	0.00569117
Lmod2	93677	0.0275007	0.0826159	3.97722	1.6519	-2.38043	0.732921	-3.24787	0.00540684
Fxyd3	17178	1.24254	1.47833	4.24587	2.11173	-2.36994	0.656781	-3.60841	0.00258078
Fitm1	68680	0.550473	0.419124	4.84025	2.34514	-2.36377	0.783796	-3.01579	0.00868872
Fabp4	11770	2.9187	3.40174	6.73086	4.85065	-2.36325	0.692783	-3.41124	0.00386757
Serpinb1a	66222	0.436773	0.495141	4.11106	1.80804	-2.36139	0.635356	-3.71665	0.0020674
Abra	223513	0.0699607	0.083592	4.1912	1.8649	-2.33993	0.775246	-3.01831	0.00864435
Slc2a4	20528	0.846244	0.843303	4.91482	2.57422	-2.33765	0.694391	-3.36648	0.00423953
Slc6a14	56774	0.359646	0.717263	3.72767	1.75968	-2.3256	0.695441	-3.34407	0.00443903
Smyd1	12180	0.345061	0.514191	4.28637	2.13561	-2.31989	0.682908	-3.39708	0.00398156
Col1a2	12843	1.37017	1.21721	4.79609	2.33819	-2.30494	0.601365	-3.83285	0.00163002
Cd74	16149	1.27847	1.72126	4.73097	2.8961	-2.27766	0.749839	-3.03753	0.0083122
Scel	64929	1.30048	1.69647	4.56559	2.69986	-2.26171	0.686143	-3.29626	0.00489632
Enpp3	209558	0.684046	0.773909	3.75458	1.60087	-2.24357	0.714646	-3.13942	0.00675086
Actn3	11474	0.759147	0.716567	4.44565	2.16108	-2.24199	0.730259	-3.07013	0.00777741
Mybpc2	233199	0.542555	0.524176	4.47994	2.23373	-2.22783	0.681111	-3.27088	0.0051578
Hfe2	69585	0.519471	0.49212	4.41739	2.17139	-2.21865	0.719037	-3.08559	0.00753575
Pdlim1	54132	2.10633	2.31898	4.95246	2.95842	-2.20669	0.368882	-5.98211	2.51263e-05
Sgcg	24053	0.205572	0.114882	4.13594	1.85167	-2.19358	0.713943	-3.07249	0.00774005
Itgb1bp2	26549	1.46481	1.68872	5.07067	3.10521	-2.18937	0.666434	-3.2852	0.00500857
Sypl2	17306	0.361979	0.52498	3.88439	1.90135	-2.14604	0.69267	-3.09822	0.00734392
Anxa2	12306	4.60153	4.60855	7.60232	5.4683	-2.14104	0.658521	-3.25128	0.00536917
Evpl	14027	1.30084	1.64004	4.07394	2.31026	-2.10289	0.645281	-3.25887	0.00528637
Ccl11	20292	0.184036	0.220109	3.16443	1.11858	-2.08193	0.65069	-3.19957	0.0059691
Yipf7	75581	0.0248656	0.0687319	3.69264	1.66146	-2.07504	0.648168	-3.2014	0.00594681
S100a11	20195	4.55447	4.59481	7.63395	5.62396	-2.05034	0.655888	-3.12605	0.00693792
Ehf	13661	0.784881	1.02148	3.60373	1.81687	-2.02345	0.622062	-3.25281	0.00535243
Gm9573	672682	0.284023	0.614506	3.33089	1.65112	-2.01025	0.640365	-3.13923	0.00675347
Asb11	68854	0.182784	0.159767	3.89907	1.86762	-2.00844	0.646287	-3.10766	0.00720362
Ceacam1	26365	1.68943	1.88429	4.40501	2.64689	-1.95298	0.635984	-3.07081	0.00776663
Obscn	380698	0.835379	0.831696	4.3321	2.37744	-1.95097	0.638659	-3.0548	0.00802457
Gm11716	102640379	0.062068	0.235366	3.45661	1.69133	-1.93857	0.53022	-3.65616	0.00234011
H2-Eb1	14969	0.857756	1.08115	3.69093	1.98226	-1.93206	0.556514	-3.47172	0.00341613
Pln	18821	0.213258	0.357521	3.59472	1.81898	-1.92	0.606118	-3.16771	0.00637137
Pvalb	19293	5.2906	5.31902	8.44559	6.55914	-1.91487	0.537643	-3.56161	0.00284079
Asb5	76294	0.744543	0.92846	4.14769	2.42295	-1.90865	0.611136	-3.12313	0.00697952
Lmo7	380928	2.18808	2.3238	4.69725	2.98028	-1.85269	0.405546	-4.56838	0.000369451
Zfp185	22673	1.58352	1.8961	4.07721	2.53807	-1.85172	0.510246	-3.62908	0.00247368
Lrrc30	240131	0.036335	0.0438391	3.33742	1.49883	-1.84609	0.595615	-3.09948	0.00732504
Cd36	12491	1.96578	2.00147	5.3088	3.51427	-1.83023	0.541291	-3.38124	0.00411313
Tmem100	67888	0.29433	0.391052	3.13504	1.41913	-1.81263	0.46357	-3.91015	0.0013921
Emp3	13732	1.54402	1.65705	3.7303	2.12871	-1.71463	0.428239	-4.00391	0.00115015
Wfdc2	67701	2.28864	2.38759	4.67044	3.06442	-1.70496	0.436058	-3.90995	0.00139269
Mylk2	228785	0.0626705	0.0583649	3.04549	1.34158	-1.69961	0.565756	-3.00413	0.0088975
2200002D01Rik	72275	1.33911	1.70191	3.21444	1.90584	-1.67141	0.484697	-3.44835	0.00358393
Myf6	17878	0.945924	1.03942	3.71352	2.14936	-1.65766	0.559575	-2.96235	0.00968706
Rnase4	58809	2.42094	2.66989	4.58589	3.17809	-1.65676	0.424896	-3.8992	0.00142354
Neat1	66961	4.62258	4.84926	7.3438	5.92435	-1.64614	0.495892	-3.31955	0.00466793
Casq2	12373	1.52759	1.6266	4.28428	2.75695	-1.62633	0.476399	-3.4138	0.0038473
Apobec2	11811	3.16133	2.63226	5.91447	3.78233	-1.60306	0.534009	-3.00194	0.00893734
Mgst1	56615	3.51804	3.65533	5.42632	3.96386	-1.59974	0.517066	-3.09388	0.00740924
Pdlim2	213019	0.979779	1.14884	3.61721	2.19448	-1.5918	0.512614	-3.10526	0.00723909
Tnnc1	21924	2.40025	2.36368	5.19295	3.56506	-1.59132	0.515329	-3.08797	0.00749922
Fbln2	14115	1.03403	1.18046	3.39054	1.94919	-1.58779	0.40771	-3.8944	0.00143756
Txnip	56338	3.53391	3.43258	6.05343	4.39098	-1.56112	0.417201	-3.74188	0.00196332
Ifitm3	66141	4.18363	4.15734	6.21076	4.64541	-1.53905	0.341933	-4.50103	0.000422432
Tpm1	22003	6.63288	6.70407	9.35259	7.89125	-1.53253	0.492722	-3.11033	0.00716446
Trim72	434246	1.24376	1.37528	3.99628	2.60141	-1.52639	0.51229	-2.97954	0.00935433
Igfbp5	16011	4.16749	4.07102	6.81423	5.20436	-1.5134	0.482797	-3.13465	0.00681699
Crip1	12925	3.73185	3.54286	5.92693	4.23016	-1.50778	0.444251	-3.39399	0.00400693
Tcea3	21401	2.7671	3.4966	4.92928	4.16394	-1.49483	0.461907	-3.23622	0.00553751
Hspb8	80888	3.29761	3.34717	5.63932	4.19972	-1.48917	0.366391	-4.06442	0.00101708
Mal2	105853	2.57436	2.97037	4.41098	3.31838	-1.48861	0.4732	-3.14584	0.00666277
Eps8l2	98845	1.67669	1.96766	4.04764	2.86329	-1.47532	0.50049	-2.94774	0.00997908
Tuba1c	22146	1.37114	1.29694	3.7378	2.19601	-1.46759	0.476472	-3.08012	0.00762046
Ifitm2	80876	2.9121	3.02099	5.29741	3.93988	-1.46641	0.403252	-3.63646	0.00243653
Serping1	12258	3.57265	3.56941	5.78977	4.32385	-1.46269	0.401393	-3.64404	0.00239897
Cd34	12490	3.08427	2.99591	5.12145	3.58401	-1.44909	0.378875	-3.82471	0.00165737
Sst	20604	3.12963	3.34146	3.6484	2.41787	-1.44236	0.329019	-4.38382	0.000533937
Emp2	13731	2.50696	2.81377	4.53639	3.40807	-1.43513	0.39308	-3.65099	0.00236504
Irf6	54139	1.48456	1.9797	3.60257	2.66956	-1.42815	0.469543	-3.04158	0.00824377
Fam84a	105005	1.73146	2.01654	3.69596	2.55523	-1.42581	0.344747	-4.13582	0.000880018
Scd1	20249	2.77857	3.20622	5.41263	4.43068	-1.4096	0.375506	-3.75385	0.00191579
Vamp5	53620	1.58987	1.79708	3.90588	2.70652	-1.40657	0.421541	-3.33674	0.00450623
Ramp1	51801	1.43174	1.64346	3.73519	2.55218	-1.39473	0.41201	-3.38518	0.00407997
Esrp1	207920	1.23676	1.32646	3.3022	2.02434	-1.36756	0.373133	-3.66507	0.00229777
Tgm2	21817	2.59605	2.6696	4.74216	3.47995	-1.33576	0.405594	-3.29333	0.00492579
Anxa11	11744	2.57073	2.82395	4.58851	3.52985	-1.31188	0.353478	-3.71134	0.00208998
Postn	50706	2.44015	2.4133	4.24251	2.92956	-1.2861	0.416859	-3.08521	0.00754168
Ahnak	66395	2.88374	2.87793	4.8597	3.57144	-1.28245	0.397697	-3.22469	0.00566983
Ecm1	13601	2.97929	3.10151	4.67265	3.53647	-1.2584	0.347456	-3.62175	0.00251115
Mgp	17313	4.62532	4.5155	6.42913	5.09072	-1.22859	0.340825	-3.60475	0.00260019
Dnase1l1	69537	2.14172	2.45626	3.87702	2.96777	-1.22379	0.307123	-3.98469	0.00119599
Smpdl3a	57319	2.25762	2.21294	4.62696	3.37575	-1.20653	0.30334	-3.9775	0.00121363
Myl6b	216459	3.32498	3.51227	5.05292	4.06481	-1.1754	0.285753	-4.11335	0.000921006
Anxa1	16952	5.06876	4.98435	6.52988	5.27075	-1.17472	0.387935	-3.02814	0.00847278
Tst	22117	2.0753	2.26927	3.91017	2.93917	-1.16497	0.311559	-3.73915	0.00197431
F11r	16456	2.52067	2.80226	4.28325	3.40791	-1.15692	0.354313	-3.26526	0.00521757
S100a10	20194	5.68057	5.66631	7.34649	6.17654	-1.15569	0.312914	-3.6933	0.00216865
Ly6e	17069	4.57793	4.67215	5.99619	4.93762	-1.1528	0.280911	-4.10379	0.000939026
Serpinb6a	20719	4.05082	4.28178	5.83769	4.9532	-1.11544	0.243454	-4.58174	0.000359783
Ltbp4	108075	2.38264	2.37362	4.29521	3.1794	-1.10679	0.310875	-3.56025	0.00284869
Pkp1	18772	2.92261	3.09185	4.27947	3.36537	-1.08334	0.336599	-3.21849	0.00574227
Acadl	11363	4.36543	4.50003	6.29983	5.361	-1.07344	0.308759	-3.47663	0.00338191
Cdo1	12583	3.77734	3.83306	5.25195	4.24764	-1.06003	0.246258	-4.30453	0.000626072
Acaa2	52538	4.39009	4.521	6.27737	5.36261	-1.04568	0.307938	-3.39573	0.00399258
H2-T23	15040	3.12808	3.38292	4.55336	3.76374	-1.04447	0.238821	-4.37344	0.000545159
Tspo	12257	3.06721	3.02524	4.99973	3.91681	-1.04095	0.294934	-3.52944	0.00303455
Capn1	12333	2.87564	3.03835	4.3641	3.48612	-1.04069	0.254113	-4.09537	0.000955174
Net1	56349	3.37631	3.58046	4.76181	3.93415	-1.03181	0.240924	-4.28273	0.000654152
C1qa	12259	3.12031	3.40836	4.71962	3.97763	-1.03004	0.321077	-3.20807	0.00586606
Gng11	66066	4.38459	5.05216	5.80038	5.43852	-1.02943	0.312233	-3.29699	0.004889
Tmem176a	66058	3.68393	3.84222	5.10671	4.25307	-1.01193	0.240762	-4.20302	0.000768202
Irf1	16362	3.03333	3.26781	4.45769	3.69173	-1.00045	0.269912	-3.70657	0.00211051
Oasl2	23962	3.65003	3.98749	4.60874	3.94663	-0.99958	0.296084	-3.376	0.00415752
Syngr2	20973	3.07882	2.9842	4.65891	3.56652	-0.997777	0.315256	-3.16497	0.00640708
S100a13	20196	2.94324	3.07571	4.43672	3.57691	-0.992278	0.335951	-2.95364	0.00986016
Plac9a	211623	3.62844	3.41083	4.7653	3.55655	-0.991147	0.296138	-3.34691	0.00441326
Mmp2	17390	2.88725	2.83408	4.38125	3.36609	-0.961997	0.314446	-3.05934	0.00795053
Pxmp2	19301	2.47907	2.46927	4.14948	3.17912	-0.960558	0.24987	-3.84423	0.00159258
Mxra8	74761	2.47331	3.00269	3.81569	3.38636	-0.958715	0.268206	-3.57454	0.00276639
Bst2	69550	3.08397	3.22611	4.29009	3.50383	-0.928397	0.278675	-3.33147	0.00455526
Gstm1	14862	4.79951	4.76681	6.20283	5.26107	-0.909059	0.254979	-3.56524	0.0028197
Srgn	19073	2.36783	2.51036	3.71835	2.95814	-0.902745	0.297944	-3.02992	0.00844216
Pir	69656	2.78476	2.85209	3.56482	2.73218	-0.899972	0.292337	-3.07854	0.00764506
Tmsb4x	19241	8.59587	8.58513	9.95401	9.06524	-0.87802	0.280945	-3.12524	0.00694941
Jup	16480	4.11411	4.30991	5.44024	4.76674	-0.869302	0.28311	-3.07055	0.0077708
S100a1	20193	5.36541	5.37184	7.12491	6.26764	-0.863708	0.288398	-2.99484	0.00906743
Axl	26362	3.22546	3.26358	4.66363	3.84211	-0.859628	0.226387	-3.79716	0.00175339
Mmp14	17387	3.13115	3.3673	4.37462	3.75684	-0.853934	0.192025	-4.44699	0.000470534
Cast	12380	3.98043	4.29829	5.23174	4.70222	-0.847384	0.166798	-5.0803	0.000135603
S100a16	67860	5.19083	5.34626	6.56306	5.8745	-0.843992	0.236414	-3.56997	0.00279248
Adssl1	11565	4.61587	4.7981	6.4094	5.74885	-0.842775	0.285196	-2.95507	0.00983164
Dgka	13139	3.05979	3.1834	4.12703	3.41348	-0.837159	0.248689	-3.36629	0.00424123
Ppp1r14b	18938	3.84702	4.02804	5.14292	4.508	-0.815942	0.235764	-3.46084	0.00349323
B2m	12010	6.20843	6.4635	7.60715	7.05263	-0.809594	0.24173	-3.34916	0.00439288
Acads	11409	2.53127	2.52889	3.81284	3.00471	-0.805757	0.246293	-3.27154	0.00515081
Tmbim1	69660	3.60579	3.70643	5.02094	4.3166	-0.804973	0.249151	-3.23087	0.00559853
Prss23	76453	3.0625	2.98326	4.61657	3.74297	-0.79436	0.256203	-3.10051	0.00730965
Mvp	78388	2.61961	2.62248	4.08404	3.2936	-0.793314	0.268472	-2.95492	0.00983452
Dcxr	67880	2.87336	2.88115	3.80358	3.02442	-0.786952	0.161268	-4.87977	0.000200089
Etl4	208618	2.99973	3.07639	4.08838	3.38991	-0.77513	0.215528	-3.59642	0.00264502
Trim12a	76681	2.6564	2.98031	3.47103	3.02664	-0.768291	0.24678	-3.11326	0.00712165
Efemp1	216616	5.65573	5.70154	6.48727	5.76689	-0.766191	0.238786	-3.20869	0.00585867
Bcam	57278	3.46391	3.50217	4.84005	4.1227	-0.755614	0.231397	-3.26545	0.00521557
Clic1	114584	4.5092	4.44776	5.48878	4.68343	-0.743903	0.215119	-3.4581	0.00351298
Rbm24	666794	2.04323	2.03884	3.42951	2.69181	-0.733318	0.246882	-2.97032	0.00953135
Fam129b	227737	4.26781	4.30215	5.32351	4.62778	-0.730061	0.207039	-3.5262	0.00305479
Cdh13	12554	2.81641	2.8342	3.97731	3.26644	-0.728664	0.239319	-3.04474	0.0081909
Tmem176b	65963	5.14741	5.09136	6.10063	5.31692	-0.727657	0.206508	-3.52363	0.00307096
H2-K1	14972	5.22769	5.60362	6.38966	6.05138	-0.714213	0.195915	-3.64552	0.00239171
Lamb2	16779	2.9301	2.88908	4.34421	3.60776	-0.695429	0.227375	-3.05851	0.00796404
AA986860	212439	3.05475	3.28738	3.91724	3.46178	-0.688078	0.176461	-3.89933	0.00142316
Tnfrsf1a	21937	2.89456	2.71519	4.22897	3.37067	-0.678929	0.228373	-2.9729	0.0094816
Myadm	50918	2.91099	2.96536	4.2122	3.59734	-0.669233	0.185421	-3.60926	0.00257629
Gm12338	654359	6.97565	6.94102	7.9909	7.29913	-0.657135	0.192728	-3.40965	0.00388018
Tubb6	67951	2.67381	2.48074	3.93049	3.08287	-0.654549	0.218499	-2.99567	0.00905226
Macrod1	107227	4.01769	4.39169	5.31061	5.03124	-0.65337	0.220661	-2.96097	0.0097143
Gpx8	69590	4.00081	4.15782	4.89689	4.40438	-0.649525	0.203925	-3.18512	0.00614832
Mgst3	66447	4.56238	4.55884	5.6278	4.97593	-0.648328	0.171271	-3.7854	0.00179607
Capn5	12337	3.35714	3.45345	4.38125	3.82955	-0.648007	0.212132	-3.05473	0.0080256
Colec12	140792	3.18792	3.45968	4.01454	3.64025	-0.646055	0.136265	-4.74115	0.000262549
Pnp	18950	4.72596	4.74622	5.47876	4.85362	-0.645397	0.125246	-5.15305	0.000117896
Dap	223453	3.21243	3.40177	4.41666	3.96553	-0.640468	0.185366	-3.45516	0.00353418
Ctsc	13032	3.63408	3.5645	4.6416	3.93586	-0.636162	0.186122	-3.41798	0.00381444
Ifnar2	15976	3.2747	3.50176	4.06726	3.66279	-0.631531	0.142326	-4.43722	0.000479806
Clcn1	12723	2.93141	3.23454	4.09107	3.76717	-0.627022	0.173365	-3.61677	0.00253693
Atp1b3	11933	6.87066	6.98461	7.4118	6.91082	-0.614926	0.206773	-2.97392	0.00946187
Zfp36l1	12192	3.77787	3.83383	4.63015	4.07645	-0.609664	0.157909	-3.86087	0.00153939
H2-T22	15039	3.42152	3.74204	4.13077	3.84675	-0.60455	0.129325	-4.67464	0.000299332
Gng5	14707	5.82881	5.84846	6.84095	6.26048	-0.600111	0.192064	-3.12453	0.00695948
Yap1	22601	3.71599	3.73875	4.66734	4.09577	-0.594339	0.17329	-3.42974	0.00372348
Hsd17b11	114664	3.97115	3.89818	4.80319	4.13804	-0.592184	0.178537	-3.31688	0.00469361
Cpq	54381	4.02545	4.04765	4.7884	4.22424	-0.586364	0.17588	-3.33388	0.00453279
Slc20a2	20516	4.51561	4.72519	5.78692	5.42182	-0.574684	0.160609	-3.57816	0.00274595
Gpd2	14571	2.81103	2.89184	3.70948	3.21711	-0.573181	0.172384	-3.32503	0.00461582
Tmem254b	100039257	3.97976	3.99106	4.92348	4.36498	-0.569791	0.117711	-4.8406	0.000216007
Parp9	80285	2.60757	2.75305	3.28679	2.86301	-0.569254	0.168806	-3.37224	0.00418975
Rbms1	56878	3.12935	3.1718	4.18478	3.65904	-0.568184	0.148351	-3.83	0.00163955
H2-D1	14964	5.64917	5.84902	6.5523	6.18422	-0.56793	0.148206	-3.83203	0.00163277
Lamc1	226519	3.2741	3.48183	4.07043	3.71334	-0.564815	0.128604	-4.39191	0.000525355
Reln	19699	5.58448	6.18254	5.89227	5.92553	-0.564801	0.160818	-3.51204	0.00314486
Pdlim5	56376	4.87095	4.93315	5.79009	5.28764	-0.564651	0.162226	-3.48065	0.0033541
Cd151	12476	4.70944	4.60155	5.61873	4.95252	-0.558316	0.159098	-3.50927	0.00316282
Mapk12	29857	3.93429	4.28018	4.65581	4.44819	-0.553511	0.146022	-3.7906	0.00177707
Tnfaip8	106869	3.59114	3.66991	4.19676	3.72423	-0.55131	0.138018	-3.99447	0.00117242
Gas1	14451	4.03217	4.11248	4.91636	4.45751	-0.539161	0.146986	-3.66812	0.00228346
Cacna1s	12292	4.68132	4.84937	5.69186	5.33319	-0.526719	0.162347	-3.2444	0.00544546
Mrpl42	67270	6.36111	6.35925	7.04727	6.52004	-0.525374	0.155851	-3.371	0.00420047
Rpl10-ps3	100043346	8.49497	8.53022	9.07358	8.58425	-0.524585	0.119727	-4.38152	0.000536404
Capn2	12334	4.54421	4.67595	5.39247	5.01994	-0.504268	0.158912	-3.17325	0.00629944
Plscr3	70310	3.20513	3.33395	3.98053	3.60737	-0.501976	0.13187	-3.8066	0.00171987
Laptm4a	17775	7.49289	7.51181	8.33072	7.85741	-0.492229	0.119245	-4.12787	0.000894303
Myo1c	17913	2.98742	3.10833	3.98527	3.61801	-0.488172	0.159325	-3.06401	0.00787518
Cldn23	71908	3.46228	3.72901	4.09941	3.88473	-0.481413	0.136006	-3.53965	0.00297166
Pbxip1	229534	4.80828	4.87731	5.73154	5.32263	-0.477938	0.135518	-3.52674	0.00305142
Anxa5	11747	6.17255	6.26376	6.89152	6.51051	-0.472229	0.134586	-3.50874	0.00316622
Antxr1	69538	3.41203	3.49373	4.14648	3.75955	-0.468638	0.132132	-3.54674	0.00292874
Shisa5	66940	3.77127	3.76763	4.59423	4.12677	-0.463821	0.154811	-2.99605	0.00904521
Tmem64	100201	3.29287	3.39781	4.05556	3.6974	-0.463095	0.141949	-3.2624	0.00524819
Uqcrq	22272	6.99805	7.056	7.77989	7.37507	-0.462765	0.129505	-3.57335	0.00277318
Bola3	78653	5.33447	5.48109	6.00702	5.69128	-0.462351	0.144074	-3.20913	0.00585339
Pabpc4	230721	4.96231	5.17727	5.61145	5.36685	-0.459564	0.152099	-3.02147	0.00858873
Hsd17b10	15108	4.69097	4.67592	5.39118	4.92063	-0.455496	0.131509	-3.46362	0.00347342
Aldh6a1	104776	5.09068	5.32586	5.7216	5.50292	-0.453861	0.106325	-4.2686	0.000673023
Rin2	74030	3.98664	4.05978	4.47714	4.09853	-0.451759	0.129877	-3.47836	0.00336987
Timp2	21858	5.5925	5.69851	6.29597	5.9532	-0.448787	0.10234	-4.38526	0.000532394
Ostf1	20409	3.58246	3.5743	4.30936	3.85347	-0.447741	0.148507	-3.01495	0.00870356
Scpep1	74617	4.07174	4.14492	4.74955	4.378	-0.444734	0.113825	-3.90716	0.00140064
Gpx1	14775	5.59892	5.50407	6.4746	5.93901	-0.440747	0.14922	-2.95368	0.00985935
Nxn	18230	4.07352	4.03366	4.67461	4.19436	-0.440395	0.124015	-3.55114	0.00290246
Rhoc	11853	4.77677	4.91585	5.70985	5.40996	-0.438962	0.132684	-3.30832	0.00477667
Pim3	223775	4.4552	4.50135	4.95526	4.56326	-0.438146	0.129154	-3.39243	0.00401977
Slc44a2	68682	3.9698	4.2083	4.85359	4.65699	-0.435103	0.134086	-3.24496	0.00543917
Ninj1	18081	3.43448	3.53976	4.1355	3.80688	-0.433895	0.129396	-3.35324	0.00435626
Ndufc1	66377	5.94462	6.19233	6.6166	6.43462	-0.429684	0.131289	-3.2728	0.00513757
Ets2	23872	3.43236	3.56741	3.96862	3.67467	-0.428996	0.13106	-3.27329	0.00513238
Akr1b3	11677	5.73827	5.78399	6.37697	5.9985	-0.424193	0.106728	-3.97452	0.00122101
Txn1	22166	5.92525	5.93873	6.3872	5.97904	-0.421635	0.0991228	-4.25367	0.000693585
Ptbp3	230257	3.76666	3.90812	4.22335	3.94683	-0.417966	0.11581	-3.60908	0.00257722
Acot9	56360	3.62098	3.72958	4.33776	4.02972	-0.416634	0.12012	-3.46848	0.00343893
Itgb1	16412	5.34336	5.22727	5.99413	5.46239	-0.415658	0.13271	-3.13208	0.00685297
Slc22a5	20520	3.5542	3.7056	4.045	3.78858	-0.407817	0.106508	-3.82897	0.00164302
Adss	11566	5.0577	5.0652	5.55675	5.15767	-0.406584	0.10214	-3.98067	0.00120582
Pdk2	18604	5.53057	5.63554	6.30725	6.01346	-0.398768	0.134685	-2.96075	0.00971863
Fech	14151	4.74808	4.81093	5.3869	5.05492	-0.394822	0.121632	-3.24604	0.00542716
Ppif	105675	4.0747	4.32197	4.58398	4.44082	-0.390435	0.112527	-3.4697	0.00343031
Eci2	23986	5.0997	5.27222	5.75727	5.54957	-0.380226	0.124117	-3.06345	0.00788414
Rplp0	11837	8.26052	8.21373	8.87841	8.45482	-0.376805	0.121445	-3.10269	0.00727719
Scara3	219151	4.20173	4.57485	4.66208	4.66073	-0.374461	0.111596	-3.3555	0.00433611
Krcc1	57896	5.18156	5.38901	5.63293	5.47042	-0.369967	0.115778	-3.19549	0.00601911
Abcg2	26357	3.89087	3.96927	4.26433	3.9779	-0.364823	0.100678	-3.62366	0.00250131
Acsl5	433256	3.57344	3.61753	4.06032	3.73989	-0.364519	0.120029	-3.03694	0.00832226
Cycs	13063	5.27038	5.40217	5.76955	5.54142	-0.359926	0.121038	-2.97366	0.00946682
Kxd1	75620	5.33321	5.52491	5.69869	5.53871	-0.35168	0.0706961	-4.97453	0.000166389
Pttg1	30939	5.84887	6.16376	6.29684	6.26174	-0.349994	0.0996886	-3.51087	0.00315242
Hint2	68917	5.54461	5.68358	5.91762	5.70825	-0.348336	0.0968362	-3.59716	0.00264097
Mut	17850	4.23574	4.35326	4.79906	4.58436	-0.332216	0.0958346	-3.46656	0.00345249
Prdx1	18477	7.1566	7.24417	7.73884	7.49642	-0.329991	0.0980289	-3.36626	0.0042415
Rps20	67427	7.94683	7.95082	8.30032	7.98202	-0.322297	0.0928238	-3.47213	0.00341323
Plxnb2	140570	4.9239	4.80429	5.42584	4.98721	-0.31902	0.102013	-3.12725	0.00692098
Ifngr2	15980	3.91285	3.93615	4.28236	3.98992	-0.315734	0.0862223	-3.66186	0.00231294
Tapbp	21356	5.5872	5.79771	5.95526	5.85939	-0.306396	0.0658423	-4.65348	0.000312117
1600014C10Rik	72244	3.99316	4.05873	4.44997	4.20943	-0.306101	0.0680026	-4.50131	0.000422198
Rgs5	19737	5.80707	5.71548	6.29688	5.89948	-0.3058	0.0979709	-3.12133	0.00700518
Sft2d2	108735	4.02425	4.10487	4.50464	4.28667	-0.298594	0.084412	-3.53735	0.00298575
Tmem159	233806	4.26038	4.39798	4.71582	4.55588	-0.297541	0.0926145	-3.21268	0.00581095
Ctdsp1	227292	4.65844	4.67626	5.18165	4.90701	-0.292454	0.0986623	-2.96419	0.00965089
Nudt19	110959	4.88429	5.08095	5.19861	5.10852	-0.286746	0.0865278	-3.31391	0.00472223
Pigp	56176	6.20422	6.3896	6.5263	6.42569	-0.285988	0.0654977	-4.36638	0.00055294
Slc39a1	30791	4.84518	4.8351	5.27328	4.98537	-0.277827	0.0838807	-3.31217	0.00473916
Snx9	66616	3.89175	3.93554	4.28604	4.05285	-0.276984	0.0934644	-2.96353	0.00966396
Eef1b2	55949	7.63905	7.62345	8.04366	7.75618	-0.271876	0.0740364	-3.67219	0.00226449
Fam162a	70186	6.22913	6.40738	6.66721	6.59433	-0.251122	0.0815644	-3.07882	0.00764061
Chmp2b	68942	5.30465	5.28915	5.66088	5.40457	-0.240817	0.0772277	-3.11827	0.00704918
Gabarap	56486	6.93191	6.88964	7.27338	7.01513	-0.215977	0.0717598	-3.00972	0.00879685
