## Supplemental Table 23 for "Staging Alzheimer’s disease in the brain and retina of *B6.APP/PS1* mice by transcriptional profiling"

### Sheet: Sheet1
TermID	Term	Enrichment	logP	Genes in Term	Target Genes in Term	Fraction of Targets in Term	Total Target Genes	Total Genes	Entrez Gene IDs	Gene Symbols
mmu04744	Phototransduction	1.86414e-05	-10.8901	27	3	0.1875	16	8001	1491310747714680	Guca1a,Guca1b,Gnat2
mmu05032	Morphine addiction	0.0141336	-4.2592	92	2	0.125	16	8001	21846114710	Pde8b,Gngt2
mmu_M00052	Pyrimidine ribonucleotide biosynthesis, UMP => UDP/UTP,CDP/CTP	0.0217921	-3.82621	11	1	0.0625	16	8001	18102	Nme1
mmu_M00050	Guanine ribonucleotide biosynthesis IMP => GDP,GTP	0.023751	-3.74013	12	1	0.0625	16	8001	18102	Nme1
