## Supplemental Table 24 for "Staging Alzheimer’s disease in the brain and retina of *B6.APP/PS1* mice by transcriptional profiling"

### Sheet: Sheet1
TermID	Term	Enrichment	logP	Genes in Term	Target Genes in Term	Fraction of Targets in Term	Total Target Genes	Total Genes	Entrez Gene IDs	Gene Symbols
mmu05414	Dilated cardiomyopathy	2.34661e-06	-12.9625	89	10	0.0735294	136	8001	1.33462e+49	Des,Tpm2,Itgb1,Tpm1,Cacna1s,Sgcg,Tnnc1,Pln,Myl2,Actc1
mmu05410	Hypertrophic cardiomyopathy (HCM)	1.13665e-05	-11.3848	84	9	0.0661765	136	8001	1.33462e+44	Des,Tpm2,Itgb1,Tpm1,Cacna1s,Sgcg,Tnnc1,Myl2,Actc1
mmu00071	Fatty acid degradation	1.66352e-05	-11.004	49	7	0.0514706	136	8001	1.14094e+35	Acads,Acsl5,Acaa2,Eci2,Acadl,Adh7,Cyp4a12b
mmu04260	Cardiac muscle contraction	4.88673e-05	-9.9264	78	8	0.0588235	136	8001	2.20042e+39	Tpm2,Uqcrq,Tpm1,Cacna1s,Tnnc1,Myl2,Actc1,Atp1b3
mmu04530	Tight junction	0.000112643	-9.09129	138	10	0.0735294	136	8001	1.64561e+51	F11r,Cldn4,Myh13,Myh4,Myh1,Myh15,Myl2,Myh3,Myh2,Cldn23
mmu05145	Toxoplasmosis	0.000121622	-9.0146	113	9	0.0661765	136	8001	1.67792e+46	Lamb2,Tnfrsf1a,Itgb1,H2-Eb1,Cycs,Lamc1,Ppif,Ifngr2,Mapk12
mmu04612	Antigen processing and presentation	0.000147194	-8.82376	91	8	0.0588235	136	8001	1.49642e+39	H2-D1,Tapbp,H2-K1,H2-Eb1,B2m,H2-T22,H2-T23,Cd74
mmu04514	Cell adhesion molecules (CAMs)	0.000582615	-7.44798	169	10	0.0735294	136	8001	1.64561e+49	F11r,H2-D1,Cldn4,Itgb1,H2-K1,H2-Eb1,H2-T22,Cd34,H2-T23,Cldn23
mmu05416	Viral myocarditis	0.000709383	-7.25112	88	7	0.0514706	136	8001	1.50391e+34	H2-T22,H2-D1,H2-T23,Sgcg,H2-K1,H2-Eb1,Cycs
mmu04261	Adrenergic signaling in cardiomyocytes	0.00109358	-6.8183	152	9	0.0661765	136	8001	2.20042e+44	Tpm2,Tpm1,Cacna1s,Tnnc1,Pln,Myl2,Actc1,Mapk12,Atp1b3
mmu04145	Phagosome	0.00112455	-6.79037	184	10	0.0735294	136	8001	1.49642e+50	H2-D1,Itgb1,H2-K1,Cd36,H2-Eb1,Tuba1c,H2-T22,Tubb6,H2-T23,Colec12
mmu05412	Arrhythmogenic right ventricular cardiomyopathy (ARVC)	0.00134531	-6.61113	72	6	0.0441176	136	8001	1.33462e+29	Des,Itgb1,Jup,Cacna1s,Sgcg,Dsc2
mmu01212	Fatty acid metabolism	0.00180482	-6.3173	52	5	0.0367647	136	8001	1.14092e+25	Acads,Scd1,Acsl5,Acaa2,Acadl
mmu00280	Valine, leucine and isoleucine degradation	0.00251287	-5.98633	56	5	0.0367647	136	8001	1.14091e+25	Acads,Aldh6a1,Acaa2,Mut,Hsd17b10
mmu04512	ECM-receptor interaction	0.00279185	-5.88105	83	6	0.0441176	136	8001	1.28432e+30	Col1a2,Lamb2,Itgb1,Reln,Cd36,Lamc1
mmu05010	Alzheimer's disease	0.00289217	-5.84575	175	9	0.0661765	136	8001	1.00041e+48	Gm3244,Tnfrsf1a,Uqcrq,Ndufc1,Capn1,Cacna1s,Cycs,Hsd17b10,Capn2
mmu03320	PPAR signaling pathway	0.00314695	-5.76132	85	6	0.0441176	136	8001	2.02491e+30	Scd1,Fabp4,Acsl5,Acadl,Cd36,Cyp4a12b
mmu00480	Glutathione metabolism	0.0031626	-5.75636	59	5	0.0367647	136	8001	1.48627e+24	Gstm1,Gpx8,Mgst1,Gpx1,Mgst3
mmu05168	Herpes simplex infection	0.00354919	-5.64104	215	10	0.0735294	136	8001	1.49642e+49	H2-D1,Tnfrsf1a,H2-K1,Ifnar2,H2-Eb1,Cycs,H2-T22,H2-T23,Ifngr2,Cd74
mmu04670	Leukocyte transendothelial migration	0.00405416	-5.50801	119	7	0.0514706	136	8001	1.64561e+34	F11r,Cldn4,Myl2,Itgb1,Mmp2,Mapk12,Cldn23
mmu_M00047	Creatine pathway	0.00411395	-5.49337	6	2	0.0147059	136	8001	1271576722	Ckm,Ckmt2
mmu05330	Allograft rejection	0.00450225	-5.40318	64	5	0.0367647	136	8001	1.50391e+24	H2-T22,H2-D1,H2-T23,H2-K1,H2-Eb1
mmu05332	Graft-versus-host disease	0.00481214	-5.33661	65	5	0.0367647	136	8001	1.50391e+24	H2-T22,H2-D1,H2-T23,H2-K1,H2-Eb1
mmu00980	Metabolism of xenobiotics by cytochrome P450	0.00481214	-5.33661	65	5	0.0367647	136	8001	1.48626e+24	Gstm1,Mgst1,Cyp2f2,Adh7,Mgst3
mmu04940	Type I diabetes mellitus	0.00659207	-5.02189	70	5	0.0367647	136	8001	1.50391e+24	H2-T22,H2-D1,H2-T23,H2-K1,H2-Eb1
mmu04510	Focal adhesion	0.00714612	-4.94119	201	9	0.0661765	136	8001	1.28432e+47	Col1a2,Lamb2,Itgb1,Mylk4,Lamc1,Capn2,Myl2,Mylk2,Reln
mmu05133	Pertussis	0.00878973	-4.73417	75	5	0.0367647	136	8001	1.63622e+24	Irf1,Itgb1,Serping1,Mapk12,C1qa
